# Organizing principles of the cellular electron economy

**DOI:** 10.64898/2026.10.02.755995

**Authors:** Pierre Millard, Jean-Charles Portais

**Affiliations:** TBI, Université de Toulouse, CNRS, INRAE, INSA, Toulouse, France; MetaboHUB-MetaToul, National Infrastructure of Metabolomics and Fluxomics, Toulouse, France; University Toulouse, CNRS, INSERM, EFS, ENVT, RESTORE Institute, Toulouse, France

## Abstract

Life runs on electron flow. Cells extract electrons from nutrients and transfer them through metabolism, coupling carbon use to energy conservation, biosynthesis and redox homeostasis. Yet how and even whether electron flow is organized at the system-level across metabolism remain unknown. Here we formalize the concept of the cellular electron economy: a quantitative, genome-wide, reaction-resolved representation of electron generation, transfer and disposal. This electron-centric perspective reveals a quantitative relationship governed by two distinct organizing factors: the carbon source sets the baseline and maximal rate of electron flow, whereas the capacity to dispose of electrons to terminal sinks determines where within this range the system operates. Carbon uptake can even increase as net electron flux falls. This system-level organization is shown to apply to five microorganisms with different intracellular electron routing pathways and predicts graded physiological responses to oxygen supply across carbon sources and respiratory architectures. The cellular electron economy thus links reaction-level redox chemistry to whole-cell metabolic organization and reveals how the same organizing principles govern electron flow across diverse metabolic architectures.
