## Supplementary material for "Organizing principles of the cellular electron economy": ab_initio_redox_pairs.csv

reactant	product	reactant_name	product_name	n_reactions	reactions	mean_electrons
h2o2_c	h2o_c	Hydrogen peroxide	H2O H2O	5	CAT;GTHPi;METOX1s;METOX2s;NADHPO	2.0
fum_c	succ_c	Fumarate	Succinate	5	ASPO5;DHORDfum;FRD2;FRD3;PPPGO3	2.8
asp__L_c	iasp_c	L-Aspartate	Iminoaspartate	4	ASPO3;ASPO4;ASPO5;ASPO6	2.0
glyc3p_c	dhap_c	Glycerol 3-phosphate	Dihydroxyacetone phosphate	4	G3PD2;G3PD5;G3PD6;G3PD7	2.0
mal__L_c	oaa_c	L-Malate	Oxaloacetate	4	MDH;MDH2;MDH3;MOX	2.0
glyclt_c	glx_c	Glycolate C2H3O3	Glyoxylate	3	GLYCTO2;GLYCTO3;GLYCTO4	2.0
dhor__S_c	orot_c	(S)-Dihydroorotate	Orotate C5H3N2O4	3	DHORD2;DHORD5;DHORDfum	2.0
2ommbl_c	2omhmbl_c	2-Octaprenyl-3-methyl-6-methoxy- 1,4-benzoquinol	2-Octaprenyl-3-methyl-5-hydroxy-6-methoxy-1,4-benzoquinol	2	OMMBLHX3;OMMBLHXy	2.0
lac__L_c	pyr_c	L-Lactate	Pyruvate	2	L_LACD2;L_LACD3	2.0
pdx5p_c	pydx5p_c	Pyridoxine 5'-phosphate	Pyridoxal 5'-phosphate	2	PDX5PO2;PDX5POi	2.0
2oph_c	2ohph_c	2-Octaprenylphenol	2-Octaprenyl-6-hydroxyphenol	2	OPHHX3;OPHHXy	2.0
2dhguln_c	idon__L_c	2-Dehydro-L-gulonate	L-Idonate	2	2DGULRx;2DGULRy	2.0
2dhguln_c	glcn_c	2-Dehydro-L-gulonate	D-Gluconate	2	2DGULRGx;2DGULRGy	2.0
lald__L_c	12ppd__S_c	L-Lactaldehyde	(S)-Propane-1,2-diol	2	LCARS;LCARSyi	2.0
no_c	no3_c	Nitric oxide	Nitrate	2	NODOx;NODOy	6.0
o2_c	o2s_c	O2 O2	Superoxide anion	2	QMO2;QMO3	2.0
mthgxl_c	acetol_c	Methylglyoxal	Acetol cytosol	2	ALR2;ALR2x	2.0
S2hglut_c	akg_c	(S)-2-Hydroxyglutarate	2-Oxoglutarate	2	AHGDx;SHGO	2.0
glx_c	glyclt_c	Glyoxylate	Glycolate C2H3O3	2	GLYCLTDx;GLYCLTDy	2.0
5dglcn_c	idon__L_c	5-Dehydro-D-gluconate	L-Idonate	2	IDOND;IDOND2	2.0
btnso_c	btn_c	D-biotin d-sulfoxide	Biotin	2	BSORx;BSORy	2.0
for_p	co2_p	Formate	CO2 CO2	2	FDH4pp;FDH5pp	2.0
dhptdn_c	thptdn_c	6,7-Dihydropteridine	5,6,7,8-tetrahydropteridine	2	DHPTDNR;DHPTDNRN	2.0
dmso_p	dms_p	Dimethyl sulfoxide	Dimethyl sulfide	2	DMSOR1pp;DMSOR2pp	2.0
dmso_c	dms_c	Dimethyl sulfoxide	Dimethyl sulfide	2	DMSOR1;DMSOR2	2.0
betald_c	glyb_c	Betaine aldehyde	Glycine betaine	2	BETALDHx;BETALDHy	2.0
ribflv_c	rbflvrd_c	Riboflavin C17H20N4O6	Reduced riboflavin	2	FLVR;FLVRx	2.0
tmao_p	tma_p	Trimethylamine N-oxide	Trimethylamine	2	TMAOR1pp;TMAOR2pp	2.0
tmao_c	tma_c	Trimethylamine N-oxide	Trimethylamine	2	TMAOR1;TMAOR2	2.0
sucsal_c	succ_c	Succinic semialdehyde	Succinate	2	SSALx;SSALy	2.0
pppg9_c	ppp9_c	Protoporphyrinogen IX	Protoporphyrin	2	PPPGO;PPPGO3	6.0
quin_c	3dhq_c	Quinate	3-Dehydroquinate	2	QUINDH;QUINDHyi	2.0
25dkglcn_c	5dglcn_c	2,5-diketo-D-gluconate	5-Dehydro-D-gluconate	2	DKGLCNR2x;DKGLCNR2y	2.0
hpyr_c	glyc__R_c	Hydroxypyruvate	(R)-Glycerate	2	HPYRRx;HPYRRy	2.0
lac__D_c	pyr_c	D-Lactate	Pyruvate	2	LDH_D;LDH_D2	2.0
3otdcoa_c	3htdcoa_c	3-Oxotetradecanoyl-CoA	(S)-3-Hydroxytetradecanoyl-CoA	1	HACD6	2.0
3oocoa_c	3hocoa_c	3-Oxooctanoyl-CoA	(S)-3-Hydroxyoctanoyl-CoA	1	HACD3	2.0
4abutn_c	4abut_c	4-Aminobutanal	4-Aminobutanoate	1	ABUTD	2.0
3pg_c	3php_c	3-Phospho-D-glycerate	3-Phosphohydroxypyruvate	1	PGCD	2.0
3ohcoa_c	3hhcoa_c	3-Oxohexanoyl-CoA	(S)-3-Hydroxyhexanoyl-CoA	1	HACD2	2.0
3oddcoa_c	3hddcoa_c	3-Oxododecanoyl-CoA	(S)-3-Hydroxydodecanoyl-CoA	1	HACD5	2.0
3odcoa_c	3hdcoa_c	3-Oxodecanoyl-CoA	(S)-3-Hydroxydecanoyl-CoA	1	HACD4	2.0
3hpppn_c	dhpppn_c	3-(3-hydroxy-phenyl)propionate	3-(2,3-Dihydroxyphenyl)propanoate	1	3HPPPNH	2.0
3hppnl_c	3hpp_c	3-Hydroxypropanal	3-Hydroxypropanoate	1	3HPADHi	2.0
3hppnl_c	13ppd_c	3-Hydroxypropanal	1,3-Propanediol	1	13PPDH2	2.0
3ohodcoa_c	3hodcoa_c	3-Oxooctadecanoyl-CoA	(S)-3-Hydroxyoctadecanoyl-CoA	1	HACD8	2.0
3ohdcoa_c	3hhdcoa_c	3-Oxohexadecanoyl-CoA	(S)-3-Hydroxyhexadecanoyl-CoA	1	HACD7	2.0
3dhsk_c	skm_c	3-Dehydroshikimate	Shikimate	1	SHK3Dr	2.0
3c2hmp_c	3c4mop_c	3-Carboxy-2-hydroxy-4-methylpentanoate	3-Carboxy-4-methyl-2-oxopentanoate	1	IPMD	2.0
2oxpaccoa_c	3oxdhscoa_c	2-oxepin-2(3H)-ylideneacetyl-CoA	3-oxo-5,6-dehydrosuberyl-CoA	1	OXCOAHDH	2.0
2omph_c	2ombzl_c	2-Octaprenyl-6-methoxyphenol	2-Octaprenyl-6-methoxy-1,4-benzoquinol	1	OMPHHXy	2.0
2dhp_c	pant__R_c	2-Dehydropantoate	(R)-Pantoate	1	DPR	2.0
2h3oppan_c	glyc__R_c	2-Hydroxy-3-oxopropanoate	(R)-Glycerate	1	TRSARr	2.0
23dhmb_c	alac__S_c	(R)-2,3-Dihydroxy-3-methylbutanoate	(S)-2-Acetolactate	1	KARA1	2.0
23doguln_c	3dhguln_c	2,3-Dioxo-L-gulonate	3-Dehydro-L-gulonate	1	DOGULNR	2.0
25dkglcn_c	2dhguln_c	2,5-diketo-D-gluconate	2-Dehydro-L-gulonate	1	DKGLCNR1	2.0
2ahbut_c	23dhmp_c	(S)-2-Aceto-2-hydroxybutanoate	(R)-2,3-Dihydroxy-3-methylpentanoate	1	KARA2	2.0
23ddhb_c	23dhb_c	2,3-Dihydro-2,3-dihydroxybenzoate	2,3-Dihydroxybenzoate	1	DHBD	2.0
23dhdp_c	thdp_c	2,3-Dihydrodipicolinate	2,3,4,5-Tetrahydrodipicolinate	1	DHDPRy	2.0
1pyr5c_c	pro__L_c	1-Pyrroline-5-carboxylate	L-Proline	1	P5CR	2.0
1pyr5c_c	glu__L_c	1-Pyrroline-5-carboxylate	L-Glutamate	1	P5CD	2.0
3hcinnm_c	dhcinnm_c	3-hydroxycinnamic acid	2,3-dihydroxicinnamic acid	1	3HCINNMH	2.0
3hadpcoa_c	oxadpcoa_c	(3S)-3-Hydroxyadipyl-CoA	3-Oxoadipyl-CoA	1	HADPCOADH3	2.0
btal_c	but_c	Butanal C4H8O	Butyrate (n-C4:0)	1	ALDD4	2.0
5dglcn_c	glcn_c	5-Dehydro-D-gluconate	D-Gluconate	1	5DGLCNR	2.0
dhpppn_c	hkndd_c	3-(2,3-Dihydroxyphenyl)propanoate	2-Hydroxy-6-oxonona-2,4-diene-1,9-dioate	1	HPPPNDO	4.0
dhmpt_c	thmnp_c	Dihydromonapterin	Tetrahydromonapterin	1	DHMPTR	2.0
dhf_c	thf_c	7,8-Dihydrofolate	5,6,7,8-Tetrahydrofolate	1	DHFR	2.0
dhcur_c	thcur_c	Dihydrocurcumin	Tetrahydrocurcumin	1	DHCURR	2.0
ddcacoa_c	dd2coa_c	Dodecanoyl-CoA (n-C12:0CoA)	Trans-Dodec-2-enoyl-CoA	1	ACOAD5f	2.0
dhcinnm_c	hkntd_c	2,3-dihydroxicinnamic acid	2-hydroxy-6-ketononatrienedioate	1	DHCINDO	4.0
dcacoa_c	dc2coa_c	Decanoyl-CoA (n-C10:0CoA)	Trans-Dec-2-enoyl-CoA	1	ACOAD4f	2.0
cur_c	dhcur_c	Curcumin	Dihydrocurcumin	1	CURR	2.0
cenchddd_c	dhcinnm_c	Cis-3-(3-carboxyethenyl)-3,5-cyclohexadiene-1,2-diol	2,3-dihydroxicinnamic acid	1	DHCIND	2.0
e4p_c	4per_c	D-Erythrose 4-phosphate	4-Phospho-D-erythronate	1	E4PD	2.0
for_c	co2_c	Formate	CO2 CO2	1	FHL	2.0
g6p_c	6pgl_c	D-Glucose 6-phosphate	6-phospho-D-glucono-1,5-lactone	1	G6PDH2r	2.0
etoh_c	acald_c	Ethanol	Acetaldehyde	1	ALCD2x	2.0
dxyl5p_c	2me4p_c	1-deoxy-D-xylulose 5-phosphate	2-C-methyl-D-erythritol 4-phosphate	1	DXPRIi	2.0
dtdp4d6dm_c	dtdprmn_c	DTDP-4-dehydro-6-deoxy-L-mannose	DTDP-L-rhamnose	1	TDPDRR	2.0
dscl_c	scl_c	Dihydrosirohydrochlorin	Sirohydrochlorin	1	SHCHD2	2.0
gdpofuc_c	gdpfuc_c	GDP-4-oxo-L-fucose	GDP-L-fucose	1	GOFUCR	2.0
b2coa_c	btcoa_c	Crotonoyl-CoA	Butanoyl-CoA	1	ACOAD1fr	2.0
cechddd_c	dhpppn_c	Cis-3-(3-carboxyethyl)-3,5-cyclohexadiene-1,2-diol	3-(2,3-Dihydroxyphenyl)propanoate	1	DHPPD	2.0
btcoa_c	b2coa_c	Butanoyl-CoA	Crotonoyl-CoA	1	ACOAD1f	2.0
chol_c	betald_c	Choline C5H14NO	Betaine aldehyde	1	CHOLD	2.0
cholate_c	dhcholn_c	Cholate c	3?,12?-dihydroxy-7-oxo-5?-cholan-24-oate	1	CHOLID	2.0
cinnm_c	cenchddd_c	Trans-Cinnamate	Cis-3-(3-carboxyethenyl)-3,5-cyclohexadiene-1,2-diol	1	CINNDO	2.0
5apru_c	5aprbu_c	5-Amino-6-(5'-phosphoribosylamino)uracil	5-Amino-6-(5'-phosphoribitylamino)uracil	1	APRAUR	2.0
aact_c	appl_c	Aminoacetone	1-Aminopropan-2-ol	1	APPLDHr	2.0
aacoa_c	3hbcoa_c	Acetoacetyl-CoA	(S)-3-Hydroxybutanoyl-CoA	1	HACD1	2.0
acetol_c	12ppd__R_c	Acetol cytosol	(R)-Propane-1,2-diol	1	ALR4x	2.0
acald_c	ac_c	Acetaldehyde	Acetate	1	ALDD2y	2.0
altrn_c	tagur_c	D-Altronate	D-Tagaturonate	1	TAGURr	2.0
athr__L_c	2aobut_c	L-Allo-threonine	L-2-Amino-3-oxobutanoate	1	ATHRDHr	2.0
4per_c	ohpb_c	4-Phospho-D-erythronate	2-Oxo-3-hydroxy-4-phosphobutanoate	1	PERD	2.0
56dura_c	ura_c	5,6-dihydrouracil	Uracil	1	DURADx	2.0
hmgth_c	Sfglutth_c	Hydroxymethylglutathione	S-Formylglutathione	1	FALDH2	2.0
histd_c	his__L_c	L-Histidinol	L-Histidine	1	HISTD	4.0
h_c	h2_c	H+	Hydrogen	1	FHL	2.0
h2s_c	so4_c	Hydrogen sulfide	Sulfate	1	H2SO	8.0
h2o_p	h2_p	H2O H2O	Hydrogen	1	PPTHpp	2.0
h2mb4p_c	ipdp_c	1-hydroxy-2-methyl-2-(E)-butenyl 4-diphosphate	Isopentenyl diphosphate	1	IPDPS	2.0
h2mb4p_c	dmpp_c	1-hydroxy-2-methyl-2-(E)-butenyl 4-diphosphate	Dimethylallyl diphosphate	1	DMPPS	2.0
glyc_c	dha_c	Glycerol	Dihydroxyacetone	1	GLYCDx	2.0
ggbutal_c	gg4abut_c	Gamma-glutamyl-gamma-butyraldehyde	Gamma-glutamyl-gamma aminobutyric acid	1	GGGABADr	2.0
glyald_c	glyc_c	D-Glyceraldehyde	Glycerol	1	ALCD19	2.0
glc__D_p	glcn_p	D-Glucose	D-Gluconate	1	GLCDpp	2.0
glcn_c	5dglcn_c	D-Gluconate	5-Dehydro-D-gluconate	1	5DKGR	2.0
galctn__L_c	tagur_c	L-Galactonate	D-Tagaturonate	1	GALCTLO	2.0
galt1p_c	tag6p__D_c	Galactitol 1-phosphate	D-Tagatose 6-phosphate	1	GLTPD	2.0
gcald_c	glyclt_c	Glycolaldehyde	Glycolate C2H3O3	1	GCALDD	2.0
inost_c	glcur_c	Myo-Inositol	D-Glucuronate	1	INOSTO	4.0
mlthf_c	5mthf_c	5,10-Methylenetetrahydrofolate	5-Methyltetrahydrofolate	1	MTHFR2	2.0
met__L_c	metsox_S__L_c	L-Methionine	L-Methionine Sulfoxide	1	METOX1s	2.0
met__L_c	metsox_R__L_c	L-Methionine	L-methionine-R-sulfoxide	1	METOX2s	2.0
mana_c	fruur_c	D-Mannonate	D-Fructuronate	1	MANAO	2.0
msa_c	3hpp_c	Malonate semialdehyde	3-Hydroxypropanoate	1	MSAR	2.0
mnl1p_c	f6p_c	D-Mannitol 1-phosphate	D-Fructose 6-phosphate	1	M1PD	2.0
mthgxl_c	lald__L_c	Methylglyoxal	L-Lactaldehyde	1	LALDO3	2.0
mlthf_c	methf_c	5,10-Methylenetetrahydrofolate	5,10-Methenyltetrahydrofolate	1	MTHFD	2.0
mthgxl_c	lald__D_c	Methylglyoxal	D-Lactaldehyde	1	LALDO2x	2.0
o2s_c	h2o2_c	Superoxide anion	Hydrogen peroxide	1	SPODM	1.0
lald__D_c	12ppd__R_c	D-Lactaldehyde	(R)-Propane-1,2-diol	1	PPDOy	2.0
lald__L_c	lac__L_c	L-Lactaldehyde	L-Lactate	1	LCADi	2.0
imp_c	xmp_c	IMP C10H11N4O8P	Xanthosine 5'-phosphate	1	IMPD	2.0
hxan_c	xan_c	Hypoxanthine	Xanthine	1	HXAND	2.0
hxcoa_c	hx2coa_c	Hexanoyl-CoA (n-C6:0CoA)	Trans-Hex-2-enoyl-CoA	1	ACOAD2f	2.0
hom__L_c	aspsa_c	L-Homoserine	L-Aspartate 4-semialdehyde	1	HSDy	2.0
phaccoa_c	rephaccoa_c	Phenylacetyl-CoA	Ring 1,2-epoxyphenylacetyl-CoA	1	PACCOAE	2.0
pacald_c	pac_c	Phenylacetaldehyde	Phenylacetic acid	1	ALDD19xr	2.0
occoa_c	oc2coa_c	Octanoyl-CoA (n-C8:0CoA)	Trans-Oct-2-enoyl-CoA	1	ACOAD3f	2.0
o2s_p	o2_p	Superoxide anion	O2 O2	1	SPODMpp	1.0
o2s_c	o2_c	Superoxide anion	O2 O2	1	SPODM	1.0
o2s_p	h2o2_p	Superoxide anion	Hydrogen peroxide	1	SPODMpp	1.0
ppcoa_c	prpncoa_c	Propanoyl-CoA	Propenoyl-CoA	1	PCNO	2.0
pmtcoa_c	hdd2coa_c	Palmitoyl-CoA (n-C16:0CoA)	Trans-Hexadec-2-enoyl-CoA	1	ACOAD7f	2.0
preq0_c	preq1_c	7-cyano-7-carbaguanine	7-aminomethyl-7-deazaguanine	1	CDGR	4.0
ppt_p	pi_p	Phosphonate	Phosphate	1	PPTHpp	2.0
pro__L_c	1pyr5c_c	L-Proline	1-Pyrroline-5-carboxylate	1	PROD3	2.0
r2hglut_c	akg_c	(R)-2-Hydroxyglutarate	2-Oxoglutarate	1	ARHGDx	2.0
sbt6p_c	f6p_c	D-Sorbitol 6-phosphate	D-Fructose 6-phosphate	1	SBTPD	2.0
pppn_c	cechddd_c	Phenylpropanoate	Cis-3-(3-carboxyethyl)-3,5-cyclohexadiene-1,2-diol	1	PPPNDO	2.0
ppal_c	ppa_c	Propanal	Propionate (n-C3:0)	1	ALDD3y	2.0
poaac_c	3amac_c	Peroxyaminoacrylate	3-Aminoacrylate	1	POAACR	2.0
sla_c	dhps_c	Sulpholactaldehyde	2,3-Dihydroxypropane-1-sulfonate	1	3SLAR	2.0
ser__L_c	2amsa_c	L-Serine	2-Aminomalonate semialdehyde	1	LSERDHr	2.0
ser__D_c	2amsa_c	D-Serine	2-Aminomalonate semialdehyde	1	DSERDHr	2.0
so3_c	h2s_c	Sulfite	Hydrogen sulfide	1	SULR	6.0
sucgsa_c	sucglu_c	N2-Succinyl-L-glutamate 5-semialdehyde	N2-Succinyl-L-glutamate	1	SGSAD	2.0
sucsal_c	ghb_c	Succinic semialdehyde	Gamma-hydroxybutyrate	1	GHBDHx	2.0
succ_c	fum_c	Succinate	Fumarate	1	SUCDi	2.0
stcoa_c	od2coa_c	Stearoyl-CoA (n-C18:0CoA)	Trans-Octadec-2-enoyl-CoA	1	ACOAD8f	2.0
thr__L_c	2aobut_c	L-Threonine	L-2-Amino-3-oxobutanoate	1	THRD	2.0
tdcoa_c	td2coa_c	Tetradecanoyl-CoA (n-C14:0CoA)	Trans-Tetradec-2-enoyl-CoA	1	ACOAD6f	2.0
uaccg_c	uamr_c	UDP-N-acetyl-3-O-(1-carboxyvinyl)-D-glucosamine	UDP-N-acetylmuramate	1	UAPGR	2.0
uacmam_c	uacmamu_c	UDP-N-acetyl-D-mannosamine	UDP-N-acetyl-D-mannosaminouronate	1	UACMAMO	4.0
udpg_c	udpglcur_c	UDPglucose	UDP-D-glucuronate	1	UDPGD	4.0
ura_c	uracp_c	Uracil	Ureidoacrylate peracid	1	PYROX	2.0
urdglyc_c	oxur_c	(-)-Ureidoglycolate	Oxalureate	1	URDGLYCD	2.0
xan_c	urate_c	Xanthine	Urate C5H4N4O3	1	XAND	2.0
