## Supplementary material for "Organizing principles of the cellular electron economy": all_weighted_degree.csv

metabolite_id	name	weighted_degree_electrons	betweenness	pagerank	in_degree	out_degree
nadh_c	Nicotinamide adenine dinucleotide - reduced	260.0	0.3068680089485459	0.14614020091962193	62	54
nadph_c	Nicotinamide adenine dinucleotide phosphate - reduced	158.0	0.17	0.03812945794047097	22	49
h2o_c	H2O H2O	54.0	0.0044742729306487695	0.12804128141975407	15	1
q8h2_c	Ubiquinol-8	44.0	0.009809843400447427	0.021012282778411183	13	5
mql8_c	Menaquinol 8	44.0	0.01779642058165548	0.011159102576914492	9	10
fadh2_c	Flavin adenine dinucleotide reduced	36.0	0.03149888143176734	0.05934546870155717	10	8
2dmmql8_c	2-Demethylmenaquinol 8	20.0	0.009060402684563758	0.007958593282083468	4	5
succ_c	Succinate	16.0	0.0006711409395973155	0.005580021444547304	5	1
pppg9_c	Protoporphyrinogen IX	12.0	0.0	0.0017891153858223144	0	2
nh4_p	Ammonium	12.0	0.0	0.010858182432241188	2	0
h2o2_c	Hydrogen peroxide	11.0	8.94854586129754e-05	0.009397977933398015	5	1
mal__L_c	L-Malate	10.0	0.0017337807606263983	0.0037300611895541066	1	4
glyc3p_c	Glycerol 3-phosphate	10.0	0.0	0.002357717130510211	1	4
glcn_c	D-Gluconate	10.0	0.0	0.006808210482661692	2	1
glyclt_c	Glycolate C2H3O3	10.0	0.0	0.004298662934242003	2	3
idon__L_c	L-Idonate	10.0	0.0	0.006808210482661692	2	1
glyc__R_c	(R)-Glycerate	8.0	0.0	0.006239608737973796	2	1
asp__L_c	L-Aspartate	8.0	0.0	0.0017891153858223144	0	4
inost_c	Myo-Inositol	8.0	0.0	0.11064296294377976	1	1
lac__D_c	D-Lactate	6.0	0.0	0.0037300611895541066	1	2
h2s_c	Hydrogen sulfide	6.0	0.0	0.003494920619886004	1	0
dhor__S_c	(S)-Dihydroorotate	6.0	0.0	0.0017891153858223144	0	3
gthrd_c	Reduced glutathione	6.0	0.0	0.002357717130510211	1	2
nh4_c	Ammonium	6.0	0.0	0.0076119527970176905	1	0
S2hglut_c	(S)-2-Hydroxyglutarate	6.0	0.0017337807606263983	0.0037300611895541066	1	2
glyc_c	Glycerol	6.0	0.0	0.0037300611895541066	1	1
12ppd__S_c	(S)-Propane-1,2-diol	6.0	0.0	0.004298662934242003	2	1
o2s_c	Superoxide anion	5.0	0.0005145413870246085	0.004812137734628606	2	1
r2hglut_c	(R)-2-Hydroxyglutarate	4.0	0.0	0.0037300611895541066	1	1
ppcoa_c	Propanoyl-CoA	4.0	0.0	0.002357717130510211	1	1
appl_c	1-Aminopropan-2-ol	4.0	0.0	0.0037300611895541066	1	1
skm_c	Shikimate	4.0	0.0	0.002357717130510211	1	1
etoh_c	Ethanol	4.0	0.0	0.0037300611895541066	1	1
3hddcoa_c	(S)-3-Hydroxydodecanoyl-CoA	4.0	0.0	0.0037300611895541066	1	1
23dhmb_c	(R)-2,3-Dihydroxy-3-methylbutanoate	4.0	0.0	0.002357717130510211	1	1
13ppd_c	1,3-Propanediol	4.0	0.0	0.002357717130510211	1	1
ghb_c	Gamma-hydroxybutyrate	4.0	0.0	0.0037300611895541066	1	1
pacald_c	Phenylacetaldehyde	4.0	0.0	0.0037300611895541066	1	1
sucsal_c	Succinic semialdehyde	4.0	0.0	0.0017891153858223144	0	2
quin_c	Quinate	4.0	0.0	0.0017891153858223144	0	2
fmnh2_c	Reduced FMN	4.0	0.0	0.004298662934242003	2	0
betald_c	Betaine aldehyde	4.0	0.0	0.0017891153858223144	0	2
tma_c	Trimethylamine	4.0	0.0	0.003932535848450155	2	0
dms_c	Dimethyl sulfide	4.0	0.0	0.003932535848450155	2	0
3hhcoa_c	(S)-3-Hydroxyhexanoyl-CoA	4.0	0.0	0.0037300611895541066	1	1
3hbcoa_c	(S)-3-Hydroxybutanoyl-CoA	4.0	0.0	0.0037300611895541066	1	1
lald__L_c	L-Lactaldehyde	4.0	0.0	0.002357717130510211	1	1
mnl1p_c	D-Mannitol 1-phosphate	4.0	0.0	0.0037300611895541066	1	1
g6p_c	D-Glucose 6-phosphate	4.0	0.0	0.002357717130510211	1	1
pro__L_c	L-Proline	4.0	0.0	0.002357717130510211	1	1
5dglcn_c	5-Dehydro-D-gluconate	4.0	0.0	0.004298662934242003	2	0
altrn_c	D-Altronate	4.0	0.0	0.0037300611895541066	1	1
3hdcoa_c	(S)-3-Hydroxydecanoyl-CoA	4.0	0.0	0.0037300611895541066	1	1
3hhdcoa_c	(S)-3-Hydroxyhexadecanoyl-CoA	4.0	0.0	0.0037300611895541066	1	1
3htdcoa_c	(S)-3-Hydroxytetradecanoyl-CoA	4.0	0.0	0.0037300611895541066	1	1
no2_p	Nitrite	4.0	0.0	0.004812137734628606	2	0
dms_p	Dimethyl sulfide	4.0	0.0	0.003932535848450155	2	0
tma_p	Trimethylamine	4.0	0.0	0.003932535848450155	2	0
no2_c	Nitrite	4.0	0.0	0.004812137734628606	2	0
hom__L_c	L-Homoserine	4.0	0.0	0.002357717130510211	1	1
btn_c	Biotin	4.0	0.0	0.004298662934242003	2	0
histd_c	L-Histidinol	4.0	0.0	0.0017891153858223144	0	1
uacmam_c	UDP-N-acetyl-D-mannosamine	4.0	0.0	0.0017891153858223144	0	1
udpg_c	UDPglucose	4.0	0.0	0.0017891153858223144	0	1
pdx5p_c	Pyridoxine 5'-phosphate	4.0	0.0	0.0017891153858223144	0	2
ser__D_c	D-Serine	4.0	0.0	0.002357717130510211	1	1
acetol_c	Acetol cytosol	4.0	0.0	0.004298662934242003	2	0
2ommbl_c	2-Octaprenyl-3-methyl-6-methoxy- 1,4-benzoquinol	4.0	0.0	0.0017891153858223144	0	2
pmtcoa_c	Palmitoyl-CoA (n-C16:0CoA)	4.0	0.0	0.008090495573652882	1	1
ddcacoa_c	Dodecanoyl-CoA (n-C12:0CoA)	4.0	0.0	0.008090495573652882	1	1
stcoa_c	Stearoyl-CoA (n-C18:0CoA)	4.0	0.0	0.008090495573652882	1	1
ggbutal_c	Gamma-glutamyl-gamma-butyraldehyde	4.0	0.0	0.002357717130510211	1	1
lac__L_c	L-Lactate	4.0	0.0	0.0017891153858223144	0	2
athr__L_c	L-Allo-threonine	4.0	0.0	0.002357717130510211	1	1
ser__L_c	L-Serine	4.0	0.0	0.002357717130510211	1	1
thf_c	5,6,7,8-Tetrahydrofolate	4.0	0.0	0.002357717130510211	1	1
4per_c	4-Phospho-D-erythronate	4.0	0.0	0.0037300611895541066	1	1
e4p_c	D-Erythrose 4-phosphate	4.0	0.0	0.0037300611895541066	1	1
3hocoa_c	(S)-3-Hydroxyoctanoyl-CoA	4.0	0.0	0.0037300611895541066	1	1
mlthf_c	5,10-Methylenetetrahydrofolate	4.0	0.0	0.002357717130510211	1	1
rbflvrd_c	Reduced riboflavin	4.0	0.0	0.004298662934242003	2	0
met__L_c	L-Methionine	4.0	0.0	0.0017891153858223144	0	1
23dhmp_c	(R)-2,3-Dihydroxy-3-methylpentanoate	4.0	0.0	0.002357717130510211	1	1
mana_c	D-Mannonate	4.0	0.0	0.0037300611895541066	1	1
galt1p_c	Galactitol 1-phosphate	4.0	0.0	0.0037300611895541066	1	1
sbt6p_c	D-Sorbitol 6-phosphate	4.0	0.0	0.0037300611895541066	1	1
23ddhb_c	2,3-Dihydro-2,3-dihydroxybenzoate	4.0	0.0	0.0037300611895541066	1	1
tdcoa_c	Tetradecanoyl-CoA (n-C14:0CoA)	4.0	0.0	0.008090495573652882	1	1
dcacoa_c	Decanoyl-CoA (n-C10:0CoA)	4.0	0.0	0.008090495573652882	1	1
3hodcoa_c	(S)-3-Hydroxyoctadecanoyl-CoA	4.0	0.0	0.0037300611895541066	1	1
2oph_c	2-Octaprenylphenol	4.0	0.0	0.0017891153858223144	0	2
56dura_c	5,6-dihydrouracil	4.0	0.0	0.0037300611895541066	1	1
occoa_c	Octanoyl-CoA (n-C8:0CoA)	4.0	0.0	0.008090495573652882	1	1
hmgth_c	Hydroxymethylglutathione	4.0	0.0	0.0037300611895541066	1	1
preq1_c	7-aminomethyl-7-deazaguanine	4.0	0.0	0.0029263188751981074	1	0
for_p	Formate	4.0	0.0	0.0017891153858223144	0	2
3hadpcoa_c	(3S)-3-Hydroxyadipyl-CoA	4.0	0.0	0.0037300611895541066	1	1
thptdn_c	5,6,7,8-tetrahydropteridine	4.0	0.0	0.004298662934242003	2	0
btcoa_c	Butanoyl-CoA	4.0	0.0	0.008090495573652882	1	1
hxcoa_c	Hexanoyl-CoA (n-C6:0CoA)	4.0	0.0	0.008090495573652882	1	1
12ppd__R_c	(R)-Propane-1,2-diol	4.0	0.0	0.004298662934242003	2	0
dscl_c	Dihydrosirohydrochlorin	2.0	0.0	0.0017891153858223144	0	1
5aprbu_c	5-Amino-6-(5'-phosphoribitylamino)uracil	2.0	0.0	0.002357717130510211	1	0
thr__L_c	L-Threonine	2.0	0.0	0.0017891153858223144	0	1
2me4p_c	2-C-methyl-D-erythritol 4-phosphate	2.0	0.0	0.002357717130510211	1	0
3c2hmp_c	3-Carboxy-2-hydroxy-4-methylpentanoate	2.0	0.0	0.0017891153858223144	0	1
acald_c	Acetaldehyde	2.0	0.0	0.0017891153858223144	0	1
imp_c	IMP C10H11N4O8P	2.0	0.0	0.0017891153858223144	0	1
uamr_c	UDP-N-acetylmuramate	2.0	0.0	0.002357717130510211	1	0
gdpfuc_c	GDP-L-fucose	2.0	0.0	0.002357717130510211	1	0
3dhguln_c	3-Dehydro-L-gulonate	2.0	0.0	0.0037300611895541066	1	0
btal_c	Butanal C4H8O	2.0	0.0	0.0017891153858223144	0	1
cechddd_c	Cis-3-(3-carboxyethyl)-3,5-cyclohexadiene-1,2-diol	2.0	0.0	0.0017891153858223144	0	1
cenchddd_c	Cis-3-(3-carboxyethenyl)-3,5-cyclohexadiene-1,2-diol	2.0	0.0	0.0017891153858223144	0	1
dtdprmn_c	DTDP-L-rhamnose	2.0	0.0	0.002357717130510211	1	0
thdp_c	2,3,4,5-Tetrahydrodipicolinate	2.0	0.0	0.002357717130510211	1	0
sucgsa_c	N2-Succinyl-L-glutamate 5-semialdehyde	2.0	0.0	0.0017891153858223144	0	1
2dhguln_c	2-Dehydro-L-gulonate	2.0	0.0	0.002357717130510211	1	0
dmpp_c	Dimethylallyl diphosphate	2.0	0.0	0.0037300611895541066	1	0
gcald_c	Glycolaldehyde	2.0	0.0	0.0017891153858223144	0	1
lald__D_c	D-Lactaldehyde	2.0	0.0	0.0037300611895541066	1	0
5mthf_c	5-Methyltetrahydrofolate	2.0	0.0	0.0037300611895541066	1	0
glc__D_p	D-Glucose	2.0	0.0	0.0017891153858223144	0	1
h2_p	Hydrogen	2.0	0.0	0.0033098713206812214	1	0
ppt_p	Phosphonate	2.0	0.0	0.0017891153858223144	0	1
chol_c	Choline C5H14NO	2.0	0.0	0.0017891153858223144	0	1
3hcinnm_c	3-hydroxycinnamic acid	2.0	0.0	0.0017891153858223144	0	1
ipdp_c	Isopentenyl diphosphate	2.0	0.0	0.0037300611895541066	1	0
3hpppn_c	3-(3-hydroxy-phenyl)propionate	2.0	0.0	0.0017891153858223144	0	1
urdglyc_c	(-)-Ureidoglycolate	2.0	0.0	0.0017891153858223144	0	1
1pyr5c_c	1-Pyrroline-5-carboxylate	2.0	0.0	0.0017891153858223144	0	1
4abutn_c	4-Aminobutanal	2.0	0.0	0.0017891153858223144	0	1
xan_c	Xanthine	2.0	0.0	0.0017891153858223144	0	1
pant__R_c	(R)-Pantoate	2.0	0.0	0.002357717130510211	1	0
3pg_c	3-Phospho-D-glycerate	2.0	0.0	0.0017891153858223144	0	1
2oxpaccoa_c	2-oxepin-2(3H)-ylideneacetyl-CoA	2.0	0.0	0.0017891153858223144	0	1
3hpp_c	3-Hydroxypropanoate	2.0	0.0	0.002357717130510211	1	0
hxan_c	Hypoxanthine	2.0	0.0	0.0017891153858223144	0	1
ppal_c	Propanal	2.0	0.0	0.0017891153858223144	0	1
galctn__L_c	L-Galactonate	2.0	0.0	0.0017891153858223144	0	1
thmnp_c	Tetrahydromonapterin	2.0	0.0	0.002357717130510211	1	0
3amac_c	3-Aminoacrylate	2.0	0.0	0.0037300611895541066	1	0
phaccoa_c	Phenylacetyl-CoA	2.0	0.0	0.0017891153858223144	0	1
dhps_c	2,3-Dihydroxypropane-1-sulfonate	2.0	0.0	0.0037300611895541066	1	0
dhcur_c	Dihydrocurcumin	2.0	0.0	0.002357717130510211	1	0
cholate_c	Cholate c	2.0	0.0	0.0017891153858223144	0	1
2omph_c	2-Octaprenyl-6-methoxyphenol	2.0	0.0	0.0017891153858223144	0	1
3hppnl_c	3-Hydroxypropanal	2.0	0.0	0.0017891153858223144	0	1
thcur_c	Tetrahydrocurcumin	2.0	0.0	0.002357717130510211	1	0
o2s_p	Superoxide anion	1.0	0.0	0.0017891153858223144	0	1
h2o2_p	Hydrogen peroxide	1.0	0.0	0.0033098713206812214	1	0
