## Supplementary material for "Organizing principles of the cellular electron economy": ambiguous_reactions.csv

reaction_id	reaction_name	reaction_equation	reversible	redox_status	matching_confidence	resolution_status	n_electrons_transferred	donor_metabolite_ids	donor_metabolite_names	acceptor_metabolite_ids	acceptor_metabolite_names	subsystem
NDPK8	Nucleoside-diphosphate kinase (ATP:dADP)	ATP C10H12N5O13P3 + DADP C10H12N5O9P2 <=> ADP C10H12N5O10P2 + DATP C10H12N5O12P3	True	ambiguous	ambiguous_formula_mapping	ambiguous	2.0	dadp_c	DADP C10H12N5O9P2	datp_c	DATP C10H12N5O12P3	Nucleotide Salvage Pathway
VALTA	Valine transaminase	2-Oxoglutarate + L-Valine <=> 3-Methyl-2-oxobutanoate + L-Glutamate	True	ambiguous	ambiguous_formula_mapping	ambiguous	6.0	val__L_c	L-Valine	3mob_c	3-Methyl-2-oxobutanoate	Valine, Leucine, and Isoleucine Metabolism
CRNBTCT	Gamma-butyrobetainyl-CoA: carnitine CoA transferase	Gamma-butyrobetainyl-CoA + L-Carnitine <=> L-Carnitinyl-CoA + Gamma-butyrobetaine	True	ambiguous	ambiguous_formula_mapping	ambiguous	2.0	bbtcoa_c	Gamma-butyrobetainyl-CoA	gbbtn_c	Gamma-butyrobetaine	Oxidative Phosphorylation
NDPK1	Nucleoside-diphosphate kinase (ATP:GDP)	ATP C10H12N5O13P3 + GDP C10H12N5O11P2 <=> ADP C10H12N5O10P2 + GTP C10H12N5O14P3	True	ambiguous	ambiguous_formula_mapping	ambiguous	2.0	atp_c	ATP C10H12N5O13P3	adp_c	ADP C10H12N5O10P2	Nucleotide Salvage Pathway
DHAPT	Dihydroxyacetone phosphotransferase	Dihydroxyacetone + Phosphoenolpyruvate --> Dihydroxyacetone phosphate + Pyruvate	False	ambiguous	ambiguous_formula_mapping	ambiguous	2.0	dha_c	Dihydroxyacetone	dhap_c	Dihydroxyacetone phosphate	Alternate Carbon Metabolism
ACOXT	Acetyl-CoA:oxalate CoA-transferase	Acetyl-CoA + Oxalate <=> Acetate + Oxalyl-CoA	True	ambiguous	ambiguous_formula_mapping	ambiguous	6.0	accoa_c	Acetyl-CoA	ac_c	Acetate	Membrane Lipid Metabolism
