## Supplementary material for "Organizing principles of the cellular electron economy": bipartite_graph_edges.csv

node_1	node_2
SHCHD2	dscl_c
SHCHD2	scl_c
SHCHD2	nad_c
SHCHD2	nadh_c
nad_c	IMPD
nad_c	ACALD
nad_c	ME1
nad_c	ALCD2x
nad_c	IPMD
nad_c	NADH9
nad_c	NADH10
nad_c	MDH
nad_c	HACD5
nad_c	SSALx
nad_c	THRD
nad_c	DHBD
nad_c	HACD6
nad_c	GLYCL
nad_c	ALDD4
nad_c	CINNDO
nad_c	DHPPD
nad_c	DHCIND
nad_c	LCARS
nad_c	ALCD19
nad_c	SBTPD
nad_c	GLTPD
nad_c	MANAO
nad_c	TAGURr
nad_c	HACD4
nad_c	HACD7
nad_c	HACD1
nad_c	HACD2
nad_c	2DGULRx
nad_c	FADRx
nad_c	DOGULNR
nad_c	BETALDHx
nad_c	NADTRHD
nad_c	IDOND
nad_c	GLYCLTDx
nad_c	DMPPS
nad_c	IPDPS
nad_c	P5CD
nad_c	M1PD
nad_c	3HPPPNH
nad_c	AKGDH
nad_c	HPYRRx
nad_c	GLYCDx
nad_c	HISTD
nad_c	URDGLYCD
nad_c	GAPD
nad_c	NTRIR2x
nad_c	PPND
nad_c	SGSAD
nad_c	PDX5PS
nad_c	NADH5
nad_c	UDPGD
nad_c	PPPNDO
nad_c	UACMAMO
nad_c	LCADi
nad_c	3HCINNMH
nad_c	BSORx
nad_c	THD2pp
nad_c	AHGDx
nad_c	CHOLD
nad_c	TRSARr
nad_c	MTHFR2
nad_c	MALDDH
nad_c	NODOx
nad_c	NHFRBO
nad_c	FALDH2
nad_c	XAND
nad_c	HACD3
nad_c	ABUTD
nad_c	E4PD
nad_c	PDH
nad_c	UDPGDC
nad_c	DKGLCNR2x
nad_c	PGCD
nad_c	PERD
nad_c	HXAND
nad_c	DURADx
nad_c	GCALDD
nad_c	LDH_D
nad_c	FLVRx
nad_c	FMNRx
nad_c	AMPMS2
nad_c	PDX5PO2
nad_c	LALDO2x
nad_c	ALR4x
nad_c	OMMBLHX3
nad_c	NADHPO
nad_c	NADH16pp
nad_c	NADH18pp
nad_c	OPHHX3
nad_c	NADH17pp
nad_c	GALCTLO
nad_c	HACD8
nad_c	POAACR
nad_c	HADPCOADH3
nad_c	PYROX
nad_c	ALDD19xr
nad_c	2DGULRGx
nad_c	GHBDHx
nad_c	APPLDHr
nad_c	ALR2x
nad_c	CHOLID
nad_c	DHPTDNRN
nad_c	5DKGR
nad_c	3SLAR
nad_c	ARHGDx
nad_c	3HPADHi
nad_c	QUINDH
nadh_c	IMPD
nadh_c	ACALD
nadh_c	ME1
nadh_c	ALCD2x
nadh_c	IPMD
nadh_c	NADH9
nadh_c	NADH10
nadh_c	MDH
nadh_c	HACD5
nadh_c	SSALx
nadh_c	THRD
nadh_c	DHBD
nadh_c	HACD6
nadh_c	GLYCL
nadh_c	ALDD4
nadh_c	CINNDO
nadh_c	DHPPD
nadh_c	DHCIND
nadh_c	LCARS
nadh_c	ALCD19
nadh_c	SBTPD
nadh_c	GLTPD
nadh_c	MANAO
nadh_c	TAGURr
nadh_c	HACD4
nadh_c	HACD7
nadh_c	HACD1
nadh_c	HACD2
nadh_c	2DGULRx
nadh_c	FADRx
nadh_c	DOGULNR
nadh_c	BETALDHx
nadh_c	NADTRHD
nadh_c	IDOND
nadh_c	GLYCLTDx
nadh_c	DMPPS
nadh_c	IPDPS
nadh_c	P5CD
nadh_c	M1PD
nadh_c	3HPPPNH
nadh_c	AKGDH
nadh_c	HPYRRx
nadh_c	GLYCDx
nadh_c	HISTD
nadh_c	URDGLYCD
nadh_c	GAPD
nadh_c	NTRIR2x
nadh_c	PPND
nadh_c	SGSAD
nadh_c	PDX5PS
nadh_c	NADH5
nadh_c	UDPGD
nadh_c	PPPNDO
nadh_c	UACMAMO
nadh_c	LCADi
nadh_c	3HCINNMH
nadh_c	BSORx
nadh_c	THD2pp
nadh_c	AHGDx
nadh_c	CHOLD
nadh_c	TRSARr
nadh_c	MTHFR2
nadh_c	MALDDH
nadh_c	NODOx
nadh_c	NHFRBO
nadh_c	FALDH2
nadh_c	XAND
nadh_c	HACD3
nadh_c	ABUTD
nadh_c	E4PD
nadh_c	PDH
nadh_c	UDPGDC
nadh_c	DKGLCNR2x
nadh_c	PGCD
nadh_c	PERD
nadh_c	HXAND
nadh_c	DURADx
nadh_c	GCALDD
nadh_c	LDH_D
nadh_c	FLVRx
nadh_c	FMNRx
nadh_c	AMPMS2
nadh_c	PDX5PO2
nadh_c	LALDO2x
nadh_c	ALR4x
nadh_c	OMMBLHX3
nadh_c	NADHPO
nadh_c	NADH16pp
nadh_c	NADH18pp
nadh_c	OPHHX3
nadh_c	NADH17pp
nadh_c	GALCTLO
nadh_c	HACD8
nadh_c	POAACR
nadh_c	HADPCOADH3
nadh_c	PYROX
nadh_c	ALDD19xr
nadh_c	2DGULRGx
nadh_c	GHBDHx
nadh_c	APPLDHr
nadh_c	ALR2x
nadh_c	CHOLID
nadh_c	DHPTDNRN
nadh_c	5DKGR
nadh_c	3SLAR
nadh_c	ARHGDx
nadh_c	3HPADHi
nadh_c	QUINDH
CPPPGO	o2_c
CPPPGO	h2o_c
o2_c	PYAM5PO
o2_c	URIC
o2_c	CAT
o2_c	3HPPPNH
o2_c	SPODM
o2_c	3HCINNMH
o2_c	FDMO
o2_c	CYTBDpp
o2_c	CYTBD2pp
o2_c	ASPO6
o2_c	FDMO3
o2_c	FDMO4
o2_c	FDMO6
o2_c	FDMO2
o2_c	SARCOX
o2_c	MTRPOX
o2_c	PPPGO
o2_c	QMO2
o2_c	QMO3
o2_c	GGPTRCO
o2_c	AACTOOR
o2_c	PDX5POi
o2_c	CYTBO3_4pp
o2_c	PACCOAE
o2_c	SHGO
o2_c	OMPHHXy
o2_c	MOX
o2_c	INOSTO
o2_c	OMMBLHXy
o2_c	OPHHXy
h2o_c	CAT
h2o_c	3HPPPNH
h2o_c	3HCINNMH
h2o_c	FDMO
h2o_c	CYTBDpp
h2o_c	CYTBD2pp
h2o_c	FDMO3
h2o_c	FDMO4
h2o_c	FDMO6
h2o_c	FDMO2
h2o_c	METOX1s
h2o_c	METOX2s
h2o_c	PPPGO
h2o_c	CYTBO3_4pp
h2o_c	NADHPO
h2o_c	GTHPi
h2o_c	PACCOAE
h2o_c	OMPHHXy
h2o_c	INOSTO
h2o_c	OMMBLHXy
h2o_c	OPHHXy
GTHOr	gthox_c
GTHOr	gthrd_c
GTHOr	nadph_c
GTHOr	nadp_c
gthox_c	GTHPi
gthox_c	2HESR
gthrd_c	GTHPi
gthrd_c	2HESR
nadph_c	SHK3Dr
nadph_c	G5SD
nadph_c	APRAUR
nadph_c	ICDHyr
nadph_c	ALDD2y
nadph_c	AGPR
nadph_c	DXPRIi
nadph_c	KARA1
nadph_c	KARA2
nadph_c	GOFUCR
nadph_c	DKGLCNR2y
nadph_c	2DGULRy
nadph_c	TDPDRR
nadph_c	UAPGR
nadph_c	BETALDHy
nadph_c	DKGLCNR1
nadph_c	NADTRHD
nadph_c	FMNRx2
nadph_c	IDOND2
nadph_c	HPYRRy
nadph_c	DHDPRy
nadph_c	G3PD2
nadph_c	ASAD
nadph_c	SULR
nadph_c	GND
nadph_c	ME2
nadph_c	P5CR
nadph_c	GMPR
nadph_c	G6PDH2r
nadph_c	BSORy
nadph_c	HSDy
nadph_c	SSALy
nadph_c	THD2pp
nadph_c	MTHFD
nadph_c	GGGABADr
nadph_c	NODOy
nadph_c	FLVR
nadph_c	NADPHQR2
nadph_c	NADPHQR3
nadph_c	NADPHQR4
nadph_c	PPDOy
nadph_c	GLUDy
nadph_c	GLYCLTDy
nadph_c	DPR
nadph_c	DHFR
nadph_c	GLUSy
nadph_c	FADRx2
nadph_c	ATHRDHr
nadph_c	LSERDHr
nadph_c	DSERDHr
nadph_c	ALR2
nadph_c	ALDD3y
nadph_c	LALDO3
nadph_c	DHMPTR
nadph_c	CDGR
nadph_c	MSAR
nadph_c	TYRL
nadph_c	PACCOAE
nadph_c	OXCOAHDH
nadph_c	2DGULRGy
nadph_c	13PPDH2
nadph_c	OMPHHXy
nadph_c	DHPTDNR
nadph_c	PCNO
nadph_c	5DGLCNR
nadph_c	CURR
nadph_c	QUINDHyi
nadph_c	OMMBLHXy
nadph_c	OPHHXy
nadph_c	DHCURR
nadph_c	LCARSyi
nadp_c	SHK3Dr
nadp_c	G5SD
nadp_c	APRAUR
nadp_c	ICDHyr
nadp_c	ALDD2y
nadp_c	AGPR
nadp_c	DXPRIi
nadp_c	KARA1
nadp_c	KARA2
nadp_c	GOFUCR
nadp_c	DKGLCNR2y
nadp_c	2DGULRy
nadp_c	TDPDRR
nadp_c	UAPGR
nadp_c	BETALDHy
nadp_c	DKGLCNR1
nadp_c	NADTRHD
nadp_c	FMNRx2
nadp_c	IDOND2
nadp_c	HPYRRy
nadp_c	DHDPRy
nadp_c	G3PD2
nadp_c	ASAD
nadp_c	SULR
nadp_c	GND
nadp_c	ME2
nadp_c	P5CR
nadp_c	GMPR
nadp_c	G6PDH2r
nadp_c	BSORy
nadp_c	HSDy
nadp_c	SSALy
nadp_c	THD2pp
nadp_c	MTHFD
nadp_c	GGGABADr
nadp_c	NODOy
nadp_c	FLVR
nadp_c	NADPHQR2
nadp_c	NADPHQR3
nadp_c	NADPHQR4
nadp_c	PPDOy
nadp_c	GLUDy
nadp_c	GLYCLTDy
nadp_c	DPR
nadp_c	DHFR
nadp_c	GLUSy
nadp_c	FADRx2
nadp_c	ATHRDHr
nadp_c	LSERDHr
nadp_c	DSERDHr
nadp_c	ALR2
nadp_c	ALDD3y
nadp_c	LALDO3
nadp_c	DHMPTR
nadp_c	CDGR
nadp_c	MSAR
nadp_c	TYRL
nadp_c	PACCOAE
nadp_c	OXCOAHDH
nadp_c	2DGULRGy
nadp_c	13PPDH2
nadp_c	OMPHHXy
nadp_c	DHPTDNR
nadp_c	PCNO
nadp_c	5DGLCNR
nadp_c	CURR
nadp_c	QUINDHyi
nadp_c	OMMBLHXy
nadp_c	OPHHXy
nadp_c	DHCURR
nadp_c	LCARSyi
DHORD5	dhor__S_c
DHORD5	orot_c
DHORD5	mqn8_c
DHORD5	mql8_c
dhor__S_c	DHORD2
dhor__S_c	DHORDfum
orot_c	DHORD2
orot_c	DHORDfum
mqn8_c	GLYCTO3
mqn8_c	FRD2
mqn8_c	NADH10
mqn8_c	DMSOR1
mqn8_c	G3PD6
mqn8_c	TMAOR1
mqn8_c	MDH3
mqn8_c	NO3R2pp
mqn8_c	NO3R2bpp
mqn8_c	TMAOR1pp
mqn8_c	DMSOR1pp
mqn8_c	CYTBD2pp
mqn8_c	HYD2pp
mqn8_c	ASPO4
mqn8_c	L_LACD3
mqn8_c	NTRIR4pp
mqn8_c	NADPHQR3
mqn8_c	QMO3
mqn8_c	NADH17pp
mqn8_c	FDH5pp
mql8_c	GLYCTO3
mql8_c	FRD2
mql8_c	NADH10
mql8_c	DMSOR1
mql8_c	G3PD6
mql8_c	TMAOR1
mql8_c	MDH3
mql8_c	NO3R2pp
mql8_c	NO3R2bpp
mql8_c	TMAOR1pp
mql8_c	DMSOR1pp
mql8_c	CYTBD2pp
mql8_c	HYD2pp
mql8_c	ASPO4
mql8_c	L_LACD3
mql8_c	NTRIR4pp
mql8_c	NADPHQR3
mql8_c	QMO3
mql8_c	NADH17pp
mql8_c	FDH5pp
GLYCTO2	glyclt_c
GLYCTO2	glx_c
GLYCTO2	q8_c
GLYCTO2	q8h2_c
glyclt_c	GLYCTO3
glyclt_c	GLYCTO4
glyclt_c	GLYCLTDx
glyclt_c	GLYCLTDy
glyclt_c	GCALDD
glx_c	GLYCTO3
glx_c	GLYCTO4
glx_c	GLYCLTDx
glx_c	GLYCLTDy
q8_c	G3PD5
q8_c	POX
q8_c	DHORD2
q8_c	MDH2
q8_c	NADH5
q8_c	NO3R1bpp
q8_c	CYTBDpp
q8_c	GLCDpp
q8_c	ASPO3
q8_c	L_LACD2
q8_c	NTRIR3pp
q8_c	NADPHQR2
q8_c	NO3R1pp
q8_c	LDH_D2
q8_c	QMO2
q8_c	HYD1pp
q8_c	CYTBO3_4pp
q8_c	SUCDi
q8_c	NADH16pp
q8_c	FDH4pp
q8_c	PROD3
q8h2_c	G3PD5
q8h2_c	POX
q8h2_c	DHORD2
q8h2_c	MDH2
q8h2_c	NADH5
q8h2_c	NO3R1bpp
q8h2_c	CYTBDpp
q8h2_c	GLCDpp
q8h2_c	ASPO3
q8h2_c	L_LACD2
q8h2_c	NTRIR3pp
q8h2_c	NADPHQR2
q8h2_c	NO3R1pp
q8h2_c	LDH_D2
q8h2_c	QMO2
q8h2_c	HYD1pp
q8h2_c	CYTBO3_4pp
q8h2_c	SUCDi
q8h2_c	NADH16pp
q8h2_c	FDH4pp
q8h2_c	PROD3
GLYCTO4	2dmmq8_c
GLYCTO4	2dmmql8_c
2dmmq8_c	FRD3
2dmmq8_c	G3PD7
2dmmq8_c	NADH9
2dmmq8_c	DMSOR2
2dmmq8_c	TMAOR2
2dmmq8_c	TMAOR2pp
2dmmq8_c	NADPHQR4
2dmmq8_c	DMSOR2pp
2dmmq8_c	HYD3pp
2dmmq8_c	NADH18pp
2dmmql8_c	FRD3
2dmmql8_c	G3PD7
2dmmql8_c	NADH9
2dmmql8_c	DMSOR2
2dmmql8_c	TMAOR2
2dmmql8_c	TMAOR2pp
2dmmql8_c	NADPHQR4
2dmmql8_c	DMSOR2pp
2dmmql8_c	HYD3pp
2dmmql8_c	NADH18pp
G3PD5	glyc3p_c
G3PD5	dhap_c
glyc3p_c	G3PD7
glyc3p_c	G3PD6
glyc3p_c	G3PD2
dhap_c	G3PD7
dhap_c	G3PD6
dhap_c	G3PD2
SHK3Dr	3dhsk_c
SHK3Dr	skm_c
APRAUR	5apru_c
APRAUR	5aprbu_c
IMPD	imp_c
IMPD	xmp_c
ALCD2x	etoh_c
ALCD2x	acald_c
acald_c	ALDD2y
ALDD2y	ac_c
FRD2	fum_c
FRD2	succ_c
fum_c	FRD3
fum_c	ASPO5
fum_c	DHORDfum
fum_c	PPPGO3
fum_c	SUCDi
succ_c	FRD3
succ_c	SSALx
succ_c	SSALy
succ_c	ASPO5
succ_c	DHORDfum
succ_c	PPPGO3
succ_c	SUCDi
IPMD	3c2hmp_c
IPMD	3c4mop_c
MDH	mal__L_c
MDH	oaa_c
mal__L_c	MDH3
mal__L_c	MDH2
mal__L_c	MOX
oaa_c	MDH3
oaa_c	MDH2
oaa_c	MOX
PYAM5PO	h2o2_c
h2o2_c	URIC
h2o2_c	CAT
h2o2_c	SPODM
h2o2_c	ASPO6
h2o2_c	SARCOX
h2o2_c	METOX1s
h2o2_c	METOX2s
h2o2_c	MTRPOX
h2o2_c	GGPTRCO
h2o2_c	AACTOOR
h2o2_c	PDX5POi
h2o2_c	NADHPO
h2o2_c	GTHPi
h2o2_c	SHGO
h2o2_c	MOX
HACD5	3oddcoa_c
HACD5	3hddcoa_c
DXPRIi	dxyl5p_c
DXPRIi	2me4p_c
SSALx	sucsal_c
sucsal_c	SSALy
sucsal_c	GHBDHx
THRD	thr__L_c
THRD	2aobut_c
2aobut_c	ATHRDHr
KARA1	23dhmb_c
KARA1	alac__S_c
KARA2	2ahbut_c
KARA2	23dhmp_c
DHBD	23ddhb_c
DHBD	23dhb_c
HACD6	3otdcoa_c
HACD6	3htdcoa_c
ALDD4	btal_c
ALDD4	but_c
CINNDO	cinnm_c
CINNDO	cenchddd_c
cenchddd_c	DHCIND
DHPPD	cechddd_c
DHPPD	dhpppn_c
cechddd_c	PPPNDO
dhpppn_c	3HPPPNH
dhpppn_c	HPPPNDO
DHCIND	dhcinnm_c
dhcinnm_c	DHCINDO
dhcinnm_c	3HCINNMH
GOFUCR	gdpofuc_c
GOFUCR	gdpfuc_c
LCARS	lald__L_c
LCARS	12ppd__S_c
lald__L_c	LCADi
lald__L_c	LALDO3
lald__L_c	LCARSyi
12ppd__S_c	LCARSyi
ALCD19	glyald_c
ALCD19	glyc_c
glyc_c	GLYCDx
SBTPD	sbt6p_c
SBTPD	f6p_c
f6p_c	M1PD
GLTPD	galt1p_c
GLTPD	tag6p__D_c
MANAO	mana_c
MANAO	fruur_c
TAGURr	altrn_c
TAGURr	tagur_c
tagur_c	GALCTLO
HACD4	3odcoa_c
HACD4	3hdcoa_c
HACD7	3ohdcoa_c
HACD7	3hhdcoa_c
DMSOR1	dmso_c
DMSOR1	dms_c
dmso_c	DMSOR2
dms_c	DMSOR2
DKGLCNR2y	25dkglcn_c
DKGLCNR2y	5dglcn_c
25dkglcn_c	DKGLCNR1
25dkglcn_c	DKGLCNR2x
5dglcn_c	IDOND
5dglcn_c	IDOND2
5dglcn_c	DKGLCNR2x
5dglcn_c	5DGLCNR
5dglcn_c	5DKGR
2DGULRy	2dhguln_c
2DGULRy	idon__L_c
2dhguln_c	2DGULRx
2dhguln_c	DKGLCNR1
2dhguln_c	2DGULRGx
2dhguln_c	2DGULRGy
idon__L_c	2DGULRx
idon__L_c	IDOND
idon__L_c	IDOND2
HACD1	aacoa_c
HACD1	3hbcoa_c
HACD2	3ohcoa_c
HACD2	3hhcoa_c
TDPDRR	dtdp4d6dm_c
TDPDRR	dtdprmn_c
UAPGR	uaccg_c
UAPGR	uamr_c
FADRx	fad_c
FADRx	fadh2_c
fad_c	DAAD
fad_c	FADRx2
fad_c	ACOAD7f
fad_c	ACOAD8f
fad_c	ACOAD5f
fad_c	ACOAD3f
fad_c	ACOAD2f
fad_c	ACOAD4f
fad_c	ACOAD6f
fad_c	ACOAD1fr
fad_c	ACOAD1f
fadh2_c	DAAD
fadh2_c	FADRx2
fadh2_c	ACOAD7f
fadh2_c	ACOAD8f
fadh2_c	ACOAD5f
fadh2_c	ACOAD3f
fadh2_c	ACOAD2f
fadh2_c	ACOAD4f
fadh2_c	ACOAD6f
fadh2_c	ACOAD1fr
fadh2_c	ACOAD1f
TMAOR1	tmao_c
TMAOR1	tma_c
tmao_c	TMAOR2
tma_c	TMAOR2
DOGULNR	23doguln_c
DOGULNR	3dhguln_c
BETALDHx	betald_c
BETALDHx	glyb_c
betald_c	BETALDHy
betald_c	CHOLD
glyb_c	BETALDHy
FMNRx2	fmn_c
FMNRx2	fmnh2_c
fmn_c	FDMO
fmn_c	FDMO3
fmn_c	FDMO4
fmn_c	FDMO6
fmn_c	FDMO2
fmn_c	FMNRx
fmnh2_c	FDMO
fmnh2_c	FDMO3
fmnh2_c	FDMO4
fmnh2_c	FDMO6
fmnh2_c	FDMO2
fmnh2_c	FMNRx
HPYRRy	hpyr_c
HPYRRy	glyc__R_c
hpyr_c	HPYRRx
glyc__R_c	HPYRRx
glyc__R_c	TRSARr
DMPPS	h2mb4p_c
DMPPS	dmpp_c
h2mb4p_c	IPDPS
IPDPS	ipdp_c
DHDPRy	23dhdp_c
DHDPRy	thdp_c
P5CD	1pyr5c_c
P5CD	glu__L_c
1pyr5c_c	P5CR
1pyr5c_c	PROD3
M1PD	mnl1p_c
3HPPPNH	3hpppn_c
GLYCDx	dha_c
HISTD	histd_c
HISTD	his__L_c
HPPPNDO	hkndd_c
DHCINDO	hkntd_c
SULR	so3_c
SULR	h2s_c
h2s_c	H2SO
URDGLYCD	urdglyc_c
URDGLYCD	oxur_c
SPODM	o2s_c
o2s_c	QMO2
o2s_c	QMO3
P5CR	pro__L_c
pro__L_c	PROD3
H2SO	so4_c
NTRIR2x	no2_c
NTRIR2x	nh4_c
no2_c	NO3R2pp
no2_c	NO3R1pp
SGSAD	sucgsa_c
SGSAD	sucglu_c
G6PDH2r	g6p_c
G6PDH2r	6pgl_c
UDPGD	udpg_c
UDPGD	udpglcur_c
PPPNDO	pppn_c
UACMAMO	uacmam_c
UACMAMO	uacmamu_c
LCADi	lac__L_c
lac__L_c	L_LACD3
lac__L_c	L_LACD2
BSORy	btnso_c
BSORy	btn_c
btnso_c	BSORx
btn_c	BSORx
HSDy	hom__L_c
HSDy	aspsa_c
3HCINNMH	3hcinnm_c
SPODMpp	o2s_p
SPODMpp	h2o2_p
SPODMpp	o2_p
h2o2_p	42A12BOOXpp
h2o2_p	TYROXDApp
h2o2_p	PEAMNOpp
o2_p	42A12BOOXpp
o2_p	TYROXDApp
o2_p	PEAMNOpp
NO3R1bpp	no3_p
NO3R1bpp	no2_p
no3_p	NO3R2bpp
no2_p	NO3R2bpp
no2_p	NTRIR4pp
no2_p	NTRIR3pp
PPTHpp	h2o_p
PPTHpp	h2_p
PPTHpp	ppt_p
PPTHpp	pi_p
NO3R2pp	no3_c
no3_c	NODOy
no3_c	NODOx
no3_c	NO3R1pp
TMAOR1pp	tmao_p
TMAOR1pp	tma_p
tmao_p	TMAOR2pp
tma_p	TMAOR2pp
AHGDx	S2hglut_c
AHGDx	akg_c
S2hglut_c	SHGO
akg_c	SHGO
akg_c	ARHGDx
CHOLD	chol_c
DMSOR1pp	dmso_p
DMSOR1pp	dms_p
dmso_p	DMSOR2pp
dms_p	DMSOR2pp
GLCDpp	glc__D_p
GLCDpp	glcn_p
TRSARr	2h3oppan_c
MTHFR2	mlthf_c
MTHFR2	5mthf_c
mlthf_c	MTHFD
ASPO3	asp__L_c
ASPO3	iasp_c
asp__L_c	ASPO5
asp__L_c	ASPO4
asp__L_c	ASPO6
iasp_c	ASPO5
iasp_c	ASPO4
iasp_c	ASPO6
MTHFD	methf_c
L_LACD3	pyr_c
pyr_c	L_LACD2
pyr_c	LDH_D2
pyr_c	LDH_D
GGGABADr	ggbutal_c
GGGABADr	gg4abut_c
NODOy	no_c
no_c	NODOx
NTRIR4pp	nh4_p
nh4_p	NTRIR3pp
FLVR	ribflv_c
FLVR	rbflvrd_c
ribflv_c	FLVRx
rbflvrd_c	FLVRx
METOX1s	met__L_c
METOX1s	metsox_S__L_c
met__L_c	METOX2s
METOX2s	metsox_R__L_c
FALDH2	hmgth_c
FALDH2	Sfglutth_c
PPDOy	lald__D_c
PPDOy	12ppd__R_c
lald__D_c	LALDO2x
12ppd__R_c	ALR4x
FHL	for_c
FHL	co2_c
FHL	h_c
FHL	h2_c
XAND	xan_c
XAND	urate_c
xan_c	HXAND
HACD3	3oocoa_c
HACD3	3hocoa_c
ABUTD	4abutn_c
ABUTD	4abut_c
E4PD	e4p_c
E4PD	4per_c
4per_c	PERD
DPR	2dhp_c
DPR	pant__R_c
DHFR	dhf_c
DHFR	thf_c
PGCD	3pg_c
PGCD	3php_c
PERD	ohpb_c
ATHRDHr	athr__L_c
LSERDHr	ser__L_c
LSERDHr	2amsa_c
2amsa_c	DSERDHr
DSERDHr	ser__D_c
ALR2	mthgxl_c
ALR2	acetol_c
mthgxl_c	LALDO3
mthgxl_c	LALDO2x
mthgxl_c	ALR2x
acetol_c	ALR4x
acetol_c	ALR2x
HXAND	hxan_c
PPPGO	pppg9_c
PPPGO	ppp9_c
pppg9_c	PPPGO3
ppp9_c	PPPGO3
ALDD3y	ppal_c
ALDD3y	ppa_c
LDH_D2	lac__D_c
lac__D_c	LDH_D
DURADx	56dura_c
DURADx	ura_c
ura_c	PYROX
GCALDD	gcald_c
PDX5POi	pdx5p_c
PDX5POi	pydx5p_c
pdx5p_c	PDX5PO2
pydx5p_c	PDX5PO2
OMMBLHX3	2ommbl_c
OMMBLHX3	2omhmbl_c
2ommbl_c	OMMBLHXy
2omhmbl_c	OMMBLHXy
ACOAD7f	pmtcoa_c
ACOAD7f	hdd2coa_c
ACOAD8f	stcoa_c
ACOAD8f	od2coa_c
ACOAD5f	ddcacoa_c
ACOAD5f	dd2coa_c
ACOAD3f	occoa_c
ACOAD3f	oc2coa_c
ACOAD2f	hxcoa_c
ACOAD2f	hx2coa_c
ACOAD4f	dcacoa_c
ACOAD4f	dc2coa_c
ACOAD6f	tdcoa_c
ACOAD6f	td2coa_c
OPHHX3	2oph_c
OPHHX3	2ohph_c
2oph_c	OPHHXy
2ohph_c	OPHHXy
GALCTLO	galctn__L_c
HACD8	3ohodcoa_c
HACD8	3hodcoa_c
DHMPTR	dhmpt_c
DHMPTR	thmnp_c
CDGR	preq0_c
CDGR	preq1_c
MSAR	msa_c
MSAR	3hpp_c
3hpp_c	3HPADHi
POAACR	poaac_c
POAACR	3amac_c
PACCOAE	phaccoa_c
PACCOAE	rephaccoa_c
HADPCOADH3	3hadpcoa_c
HADPCOADH3	oxadpcoa_c
PYROX	uracp_c
FDH4pp	for_p
FDH4pp	co2_p
for_p	FDH5pp
co2_p	FDH5pp
OXCOAHDH	2oxpaccoa_c
OXCOAHDH	3oxdhscoa_c
ALDD19xr	pacald_c
ALDD19xr	pac_c
2DGULRGx	glcn_c
glcn_c	2DGULRGy
glcn_c	5DGLCNR
glcn_c	5DKGR
13PPDH2	3hppnl_c
13PPDH2	13ppd_c
3hppnl_c	3HPADHi
GHBDHx	ghb_c
APPLDHr	aact_c
APPLDHr	appl_c
ACOAD1fr	b2coa_c
ACOAD1fr	btcoa_c
b2coa_c	ACOAD1f
btcoa_c	ACOAD1f
OMPHHXy	2omph_c
OMPHHXy	2ombzl_c
CHOLID	cholate_c
CHOLID	dhcholn_c
DHPTDNR	dhptdn_c
DHPTDNR	thptdn_c
dhptdn_c	DHPTDNRN
thptdn_c	DHPTDNRN
PCNO	ppcoa_c
PCNO	prpncoa_c
CURR	cur_c
CURR	dhcur_c
dhcur_c	DHCURR
3SLAR	sla_c
3SLAR	dhps_c
ARHGDx	r2hglut_c
INOSTO	inost_c
INOSTO	glcur_c
QUINDHyi	quin_c
QUINDHyi	3dhq_c
quin_c	QUINDH
3dhq_c	QUINDH
DHCURR	thcur_c
