## Supplementary material for "Organizing principles of the cellular electron economy": cofactor_usage_distribution.csv

reactant	product	source	n_reactions	total_electrons	pair_name
nad_c	nadh_c	curated_cofactor_list	60	126.0	Nicotinamide adenine dinucleotide / Nicotinamide adenine dinucleotide - reduced
nadh_c	nad_c	curated_cofactor_list	49	102.0	Nicotinamide adenine dinucleotide - reduced / Nicotinamide adenine dinucleotide
nadph_c	nadp_c	curated_cofactor_list	49	104.0	Nicotinamide adenine dinucleotide phosphate - reduced / Nicotinamide adenine dinucleotide phosphate
nadp_c	nadph_c	curated_cofactor_list	23	46.0	Nicotinamide adenine dinucleotide phosphate / Nicotinamide adenine dinucleotide phosphate - reduced
o2_c	h2o_c	curated_cofactor_list	17	64.0	O2 O2 / H2O H2O
q8_c	q8h2_c	curated_cofactor_list	16	32.0	Ubiquinone-8 / Ubiquinol-8
fad_c	fadh2_c	curated_cofactor_list	11	22.0	Flavin adenine dinucleotide oxidized / Flavin adenine dinucleotide reduced
mqn8_c	mql8_c	curated_cofactor_list	11	22.0	Menaquinone 8 / Menaquinol 8
o2_c	h2o2_c	curated_cofactor_list	10	20.0	O2 O2 / Hydrogen peroxide
mql8_c	mqn8_c	curated_cofactor_list	10	24.0	Menaquinol 8 / Menaquinone 8
q8h2_c	q8_c	curated_cofactor_list	6	16.0	Ubiquinol-8 / Ubiquinone-8
2dmmq8_c	2dmmql8_c	curated_cofactor_list	6	12.0	2-Demethylmenaquinone 8 / 2-Demethylmenaquinol 8
2dmmql8_c	2dmmq8_c	curated_cofactor_list	5	10.0	2-Demethylmenaquinol 8 / 2-Demethylmenaquinone 8
fmnh2_c	fmn_c	curated_cofactor_list	5	10.0	Reduced FMN / FMN C17H19N4O9P
fum_c	succ_c	ab_initio_formula_match	5	14.0	Fumarate / Succinate
h2o2_c	h2o_c	ab_initio_formula_match	5	10.0	Hydrogen peroxide / H2O H2O
glyc3p_c	dhap_c	ab_initio_formula_match	4	8.0	Glycerol 3-phosphate / Dihydroxyacetone phosphate
mal__L_c	oaa_c	ab_initio_formula_match	4	8.0	L-Malate / Oxaloacetate
asp__L_c	iasp_c	ab_initio_formula_match	4	8.0	L-Aspartate / Iminoaspartate
o2_p	h2o2_p	curated_cofactor_list	3	6.0	O2 O2 / Hydrogen peroxide
glyclt_c	glx_c	ab_initio_formula_match	3	6.0	Glycolate C2H3O3 / Glyoxylate
dhor__S_c	orot_c	ab_initio_formula_match	3	6.0	(S)-Dihydroorotate / Orotate C5H3N2O4
2oph_c	2ohph_c	ab_initio_formula_match	2	4.0	2-Octaprenylphenol / 2-Octaprenyl-6-hydroxyphenol
2dhguln_c	glcn_c	ab_initio_formula_match	2	4.0	2-Dehydro-L-gulonate / D-Gluconate
2dhguln_c	idon__L_c	ab_initio_formula_match	2	4.0	2-Dehydro-L-gulonate / L-Idonate
dmso_c	dms_c	ab_initio_formula_match	2	4.0	Dimethyl sulfoxide / Dimethyl sulfide
dhptdn_c	thptdn_c	ab_initio_formula_match	2	4.0	6,7-Dihydropteridine / 5,6,7,8-tetrahydropteridine
dmso_p	dms_p	ab_initio_formula_match	2	4.0	Dimethyl sulfoxide / Dimethyl sulfide
fmn_c	fmnh2_c	curated_cofactor_list	2	4.0	FMN C17H19N4O9P / Reduced FMN
glx_c	glyclt_c	ab_initio_formula_match	2	4.0	Glyoxylate / Glycolate C2H3O3
lac__L_c	pyr_c	ab_initio_formula_match	2	4.0	L-Lactate / Pyruvate
hpyr_c	glyc__R_c	ab_initio_formula_match	2	4.0	Hydroxypyruvate / (R)-Glycerate
for_p	co2_p	ab_initio_formula_match	2	4.0	Formate / CO2 CO2
no_c	no3_c	ab_initio_formula_match	2	12.0	Nitric oxide / Nitrate
lald__L_c	12ppd__S_c	ab_initio_formula_match	2	4.0	L-Lactaldehyde / (S)-Propane-1,2-diol
lac__D_c	pyr_c	ab_initio_formula_match	2	4.0	D-Lactate / Pyruvate
no2_p	nh4_p	curated_cofactor_list	2	12.0	Nitrite / Ammonium
gthrd_c	gthox_c	curated_cofactor_list	2	4.0	Reduced glutathione / Oxidized glutathione
25dkglcn_c	5dglcn_c	ab_initio_formula_match	2	4.0	2,5-diketo-D-gluconate / 5-Dehydro-D-gluconate
S2hglut_c	akg_c	ab_initio_formula_match	2	4.0	(S)-2-Hydroxyglutarate / 2-Oxoglutarate
2ommbl_c	2omhmbl_c	ab_initio_formula_match	2	4.0	2-Octaprenyl-3-methyl-6-methoxy- 1,4-benzoquinol / 2-Octaprenyl-3-methyl-5-hydroxy-6-methoxy-1,4-benzoquinol
5dglcn_c	idon__L_c	ab_initio_formula_match	2	4.0	5-Dehydro-D-gluconate / L-Idonate
betald_c	glyb_c	ab_initio_formula_match	2	4.0	Betaine aldehyde / Glycine betaine
btnso_c	btn_c	ab_initio_formula_match	2	4.0	D-biotin d-sulfoxide / Biotin
ribflv_c	rbflvrd_c	ab_initio_formula_match	2	4.0	Riboflavin C17H20N4O6 / Reduced riboflavin
pppg9_c	ppp9_c	ab_initio_formula_match	2	12.0	Protoporphyrinogen IX / Protoporphyrin
quin_c	3dhq_c	ab_initio_formula_match	2	4.0	Quinate / 3-Dehydroquinate
mthgxl_c	acetol_c	ab_initio_formula_match	2	4.0	Methylglyoxal / Acetol cytosol
no3_c	no2_c	curated_cofactor_list	2	4.0	Nitrate / Nitrite
sucsal_c	succ_c	ab_initio_formula_match	2	4.0	Succinic semialdehyde / Succinate
tmao_c	tma_c	ab_initio_formula_match	2	4.0	Trimethylamine N-oxide / Trimethylamine
tmao_p	tma_p	ab_initio_formula_match	2	4.0	Trimethylamine N-oxide / Trimethylamine
no3_p	no2_p	curated_cofactor_list	2	4.0	Nitrate / Nitrite
o2_c	o2s_c	ab_initio_formula_match	2	4.0	O2 O2 / Superoxide anion
pdx5p_c	pydx5p_c	ab_initio_formula_match	2	4.0	Pyridoxine 5'-phosphate / Pyridoxal 5'-phosphate
2ahbut_c	23dhmp_c	ab_initio_formula_match	1	2.0	(S)-2-Aceto-2-hydroxybutanoate / (R)-2,3-Dihydroxy-3-methylpentanoate
23doguln_c	3dhguln_c	ab_initio_formula_match	1	2.0	2,3-Dioxo-L-gulonate / 3-Dehydro-L-gulonate
cholate_c	dhcholn_c	ab_initio_formula_match	1	2.0	Cholate c / 3?,12?-dihydroxy-7-oxo-5?-cholan-24-oate
chol_c	betald_c	ab_initio_formula_match	1	2.0	Choline C5H14NO / Betaine aldehyde
cenchddd_c	dhcinnm_c	ab_initio_formula_match	1	2.0	Cis-3-(3-carboxyethenyl)-3,5-cyclohexadiene-1,2-diol / 2,3-dihydroxicinnamic acid
cechddd_c	dhpppn_c	ab_initio_formula_match	1	2.0	Cis-3-(3-carboxyethyl)-3,5-cyclohexadiene-1,2-diol / 3-(2,3-Dihydroxyphenyl)propanoate
btcoa_c	b2coa_c	ab_initio_formula_match	1	2.0	Butanoyl-CoA / Crotonoyl-CoA
btal_c	but_c	ab_initio_formula_match	1	2.0	Butanal C4H8O / Butyrate (n-C4:0)
athr__L_c	2aobut_c	ab_initio_formula_match	1	2.0	L-Allo-threonine / L-2-Amino-3-oxobutanoate
b2coa_c	btcoa_c	ab_initio_formula_match	1	2.0	Crotonoyl-CoA / Butanoyl-CoA
aact_c	appl_c	ab_initio_formula_match	1	2.0	Aminoacetone / 1-Aminopropan-2-ol
acald_c	ac_c	ab_initio_formula_match	1	2.0	Acetaldehyde / Acetate
altrn_c	tagur_c	ab_initio_formula_match	1	2.0	D-Altronate / D-Tagaturonate
acetol_c	12ppd__R_c	ab_initio_formula_match	1	2.0	Acetol cytosol / (R)-Propane-1,2-diol
aacoa_c	3hbcoa_c	ab_initio_formula_match	1	2.0	Acetoacetyl-CoA / (S)-3-Hydroxybutanoyl-CoA
4per_c	ohpb_c	ab_initio_formula_match	1	2.0	4-Phospho-D-erythronate / 2-Oxo-3-hydroxy-4-phosphobutanoate
5dglcn_c	glcn_c	ab_initio_formula_match	1	2.0	5-Dehydro-D-gluconate / D-Gluconate
5apru_c	5aprbu_c	ab_initio_formula_match	1	2.0	5-Amino-6-(5'-phosphoribosylamino)uracil / 5-Amino-6-(5'-phosphoribitylamino)uracil
3ohcoa_c	3hhcoa_c	ab_initio_formula_match	1	2.0	3-Oxohexanoyl-CoA / (S)-3-Hydroxyhexanoyl-CoA
3oddcoa_c	3hddcoa_c	ab_initio_formula_match	1	2.0	3-Oxododecanoyl-CoA / (S)-3-Hydroxydodecanoyl-CoA
3ohodcoa_c	3hodcoa_c	ab_initio_formula_match	1	2.0	3-Oxooctadecanoyl-CoA / (S)-3-Hydroxyoctadecanoyl-CoA
56dura_c	ura_c	ab_initio_formula_match	1	2.0	5,6-dihydrouracil / Uracil
4abutn_c	4abut_c	ab_initio_formula_match	1	2.0	4-Aminobutanal / 4-Aminobutanoate
3pg_c	3php_c	ab_initio_formula_match	1	2.0	3-Phospho-D-glycerate / 3-Phosphohydroxypyruvate
3oocoa_c	3hocoa_c	ab_initio_formula_match	1	2.0	3-Oxooctanoyl-CoA / (S)-3-Hydroxyoctanoyl-CoA
3otdcoa_c	3htdcoa_c	ab_initio_formula_match	1	2.0	3-Oxotetradecanoyl-CoA / (S)-3-Hydroxytetradecanoyl-CoA
3odcoa_c	3hdcoa_c	ab_initio_formula_match	1	2.0	3-Oxodecanoyl-CoA / (S)-3-Hydroxydecanoyl-CoA
3hpppn_c	dhpppn_c	ab_initio_formula_match	1	2.0	3-(3-hydroxy-phenyl)propionate / 3-(2,3-Dihydroxyphenyl)propanoate
3ohdcoa_c	3hhdcoa_c	ab_initio_formula_match	1	2.0	3-Oxohexadecanoyl-CoA / (S)-3-Hydroxyhexadecanoyl-CoA
3dhsk_c	skm_c	ab_initio_formula_match	1	2.0	3-Dehydroshikimate / Shikimate
3hadpcoa_c	oxadpcoa_c	ab_initio_formula_match	1	2.0	(3S)-3-Hydroxyadipyl-CoA / 3-Oxoadipyl-CoA
3hcinnm_c	dhcinnm_c	ab_initio_formula_match	1	2.0	3-hydroxycinnamic acid / 2,3-dihydroxicinnamic acid
3hppnl_c	13ppd_c	ab_initio_formula_match	1	2.0	3-Hydroxypropanal / 1,3-Propanediol
3hppnl_c	3hpp_c	ab_initio_formula_match	1	2.0	3-Hydroxypropanal / 3-Hydroxypropanoate
1pyr5c_c	pro__L_c	ab_initio_formula_match	1	2.0	1-Pyrroline-5-carboxylate / L-Proline
1pyr5c_c	glu__L_c	ab_initio_formula_match	1	2.0	1-Pyrroline-5-carboxylate / L-Glutamate
23dhdp_c	thdp_c	ab_initio_formula_match	1	2.0	2,3-Dihydrodipicolinate / 2,3,4,5-Tetrahydrodipicolinate
23ddhb_c	23dhb_c	ab_initio_formula_match	1	2.0	2,3-Dihydro-2,3-dihydroxybenzoate / 2,3-Dihydroxybenzoate
23dhmb_c	alac__S_c	ab_initio_formula_match	1	2.0	(R)-2,3-Dihydroxy-3-methylbutanoate / (S)-2-Acetolactate
3c2hmp_c	3c4mop_c	ab_initio_formula_match	1	2.0	3-Carboxy-2-hydroxy-4-methylpentanoate / 3-Carboxy-4-methyl-2-oxopentanoate
2oxpaccoa_c	3oxdhscoa_c	ab_initio_formula_match	1	2.0	2-oxepin-2(3H)-ylideneacetyl-CoA / 3-oxo-5,6-dehydrosuberyl-CoA
2omph_c	2ombzl_c	ab_initio_formula_match	1	2.0	2-Octaprenyl-6-methoxyphenol / 2-Octaprenyl-6-methoxy-1,4-benzoquinol
2dhp_c	pant__R_c	ab_initio_formula_match	1	2.0	2-Dehydropantoate / (R)-Pantoate
2h3oppan_c	glyc__R_c	ab_initio_formula_match	1	2.0	2-Hydroxy-3-oxopropanoate / (R)-Glycerate
25dkglcn_c	2dhguln_c	ab_initio_formula_match	1	2.0	2,5-diketo-D-gluconate / 2-Dehydro-L-gulonate
gcald_c	glyclt_c	ab_initio_formula_match	1	2.0	Glycolaldehyde / Glycolate C2H3O3
galt1p_c	tag6p__D_c	ab_initio_formula_match	1	2.0	Galactitol 1-phosphate / D-Tagatose 6-phosphate
galctn__L_c	tagur_c	ab_initio_formula_match	1	2.0	L-Galactonate / D-Tagaturonate
g6p_c	6pgl_c	ab_initio_formula_match	1	2.0	D-Glucose 6-phosphate / 6-phospho-D-glucono-1,5-lactone
for_c	co2_c	ab_initio_formula_match	1	2.0	Formate / CO2 CO2
glc__D_p	glcn_p	ab_initio_formula_match	1	2.0	D-Glucose / D-Gluconate
ggbutal_c	gg4abut_c	ab_initio_formula_match	1	2.0	Gamma-glutamyl-gamma-butyraldehyde / Gamma-glutamyl-gamma aminobutyric acid
gdpofuc_c	gdpfuc_c	ab_initio_formula_match	1	2.0	GDP-4-oxo-L-fucose / GDP-L-fucose
dtdp4d6dm_c	dtdprmn_c	ab_initio_formula_match	1	2.0	DTDP-4-dehydro-6-deoxy-L-mannose / DTDP-L-rhamnose
dhcinnm_c	hkntd_c	ab_initio_formula_match	1	4.0	2,3-dihydroxicinnamic acid / 2-hydroxy-6-ketononatrienedioate
fadh2_c	fad_c	curated_cofactor_list	1	2.0	Flavin adenine dinucleotide reduced / Flavin adenine dinucleotide oxidized
dscl_c	scl_c	ab_initio_formula_match	1	2.0	Dihydrosirohydrochlorin / Sirohydrochlorin
dhpppn_c	hkndd_c	ab_initio_formula_match	1	4.0	3-(2,3-Dihydroxyphenyl)propanoate / 2-Hydroxy-6-oxonona-2,4-diene-1,9-dioate
dxyl5p_c	2me4p_c	ab_initio_formula_match	1	2.0	1-deoxy-D-xylulose 5-phosphate / 2-C-methyl-D-erythritol 4-phosphate
dhmpt_c	thmnp_c	ab_initio_formula_match	1	2.0	Dihydromonapterin / Tetrahydromonapterin
dhcur_c	thcur_c	ab_initio_formula_match	1	2.0	Dihydrocurcumin / Tetrahydrocurcumin
dhf_c	thf_c	ab_initio_formula_match	1	2.0	7,8-Dihydrofolate / 5,6,7,8-Tetrahydrofolate
cinnm_c	cenchddd_c	ab_initio_formula_match	1	2.0	Trans-Cinnamate / Cis-3-(3-carboxyethenyl)-3,5-cyclohexadiene-1,2-diol
cur_c	dhcur_c	ab_initio_formula_match	1	2.0	Curcumin / Dihydrocurcumin
dcacoa_c	dc2coa_c	ab_initio_formula_match	1	2.0	Decanoyl-CoA (n-C10:0CoA) / Trans-Dec-2-enoyl-CoA
ddcacoa_c	dd2coa_c	ab_initio_formula_match	1	2.0	Dodecanoyl-CoA (n-C12:0CoA) / Trans-Dodec-2-enoyl-CoA
met__L_c	metsox_S__L_c	ab_initio_formula_match	1	2.0	L-Methionine / L-Methionine Sulfoxide
met__L_c	metsox_R__L_c	ab_initio_formula_match	1	2.0	L-Methionine / L-methionine-R-sulfoxide
mana_c	fruur_c	ab_initio_formula_match	1	2.0	D-Mannonate / D-Fructuronate
lald__L_c	lac__L_c	ab_initio_formula_match	1	2.0	L-Lactaldehyde / L-Lactate
lald__D_c	12ppd__R_c	ab_initio_formula_match	1	2.0	D-Lactaldehyde / (R)-Propane-1,2-diol
hxcoa_c	hx2coa_c	ab_initio_formula_match	1	2.0	Hexanoyl-CoA (n-C6:0CoA) / Trans-Hex-2-enoyl-CoA
imp_c	xmp_c	ab_initio_formula_match	1	2.0	IMP C10H11N4O8P / Xanthosine 5'-phosphate
inost_c	glcur_c	ab_initio_formula_match	1	4.0	Myo-Inositol / D-Glucuronate
hmgth_c	Sfglutth_c	ab_initio_formula_match	1	2.0	Hydroxymethylglutathione / S-Formylglutathione
hom__L_c	aspsa_c	ab_initio_formula_match	1	2.0	L-Homoserine / L-Aspartate 4-semialdehyde
hxan_c	xan_c	ab_initio_formula_match	1	2.0	Hypoxanthine / Xanthine
h2o2_c	o2_c	curated_cofactor_list	1	2.0	Hydrogen peroxide / O2 O2
h2o_p	h2_p	ab_initio_formula_match	1	2.0	H2O H2O / Hydrogen
h2s_c	so4_c	ab_initio_formula_match	1	8.0	Hydrogen sulfide / Sulfate
h_c	h2_c	ab_initio_formula_match	1	2.0	H+ / Hydrogen
histd_c	his__L_c	ab_initio_formula_match	1	4.0	L-Histidinol / L-Histidine
glcn_c	5dglcn_c	ab_initio_formula_match	1	2.0	D-Gluconate / 5-Dehydro-D-gluconate
glyc_c	dha_c	ab_initio_formula_match	1	2.0	Glycerol / Dihydroxyacetone
glyald_c	glyc_c	ab_initio_formula_match	1	2.0	D-Glyceraldehyde / Glycerol
gthox_c	gthrd_c	curated_cofactor_list	1	2.0	Oxidized glutathione / Reduced glutathione
h2mb4p_c	dmpp_c	ab_initio_formula_match	1	2.0	1-hydroxy-2-methyl-2-(E)-butenyl 4-diphosphate / Dimethylallyl diphosphate
h2mb4p_c	ipdp_c	ab_initio_formula_match	1	2.0	1-hydroxy-2-methyl-2-(E)-butenyl 4-diphosphate / Isopentenyl diphosphate
e4p_c	4per_c	ab_initio_formula_match	1	2.0	D-Erythrose 4-phosphate / 4-Phospho-D-erythronate
etoh_c	acald_c	ab_initio_formula_match	1	2.0	Ethanol / Acetaldehyde
no2_c	nh4_c	curated_cofactor_list	1	6.0	Nitrite / Ammonium
mthgxl_c	lald__L_c	ab_initio_formula_match	1	2.0	Methylglyoxal / L-Lactaldehyde
msa_c	3hpp_c	ab_initio_formula_match	1	2.0	Malonate semialdehyde / 3-Hydroxypropanoate
mlthf_c	5mthf_c	ab_initio_formula_match	1	2.0	5,10-Methylenetetrahydrofolate / 5-Methyltetrahydrofolate
mnl1p_c	f6p_c	ab_initio_formula_match	1	2.0	D-Mannitol 1-phosphate / D-Fructose 6-phosphate
mlthf_c	methf_c	ab_initio_formula_match	1	2.0	5,10-Methylenetetrahydrofolate / 5,10-Methenyltetrahydrofolate
mthgxl_c	lald__D_c	ab_initio_formula_match	1	2.0	Methylglyoxal / D-Lactaldehyde
o2s_c	h2o2_c	ab_initio_formula_match	1	1.0	Superoxide anion / Hydrogen peroxide
poaac_c	3amac_c	ab_initio_formula_match	1	2.0	Peroxyaminoacrylate / 3-Aminoacrylate
pmtcoa_c	hdd2coa_c	ab_initio_formula_match	1	2.0	Palmitoyl-CoA (n-C16:0CoA) / Trans-Hexadec-2-enoyl-CoA
phaccoa_c	rephaccoa_c	ab_initio_formula_match	1	2.0	Phenylacetyl-CoA / Ring 1,2-epoxyphenylacetyl-CoA
pacald_c	pac_c	ab_initio_formula_match	1	2.0	Phenylacetaldehyde / Phenylacetic acid
o2s_p	o2_p	ab_initio_formula_match	1	1.0	Superoxide anion / O2 O2
occoa_c	oc2coa_c	ab_initio_formula_match	1	2.0	Octanoyl-CoA (n-C8:0CoA) / Trans-Oct-2-enoyl-CoA
o2s_p	h2o2_p	ab_initio_formula_match	1	1.0	Superoxide anion / Hydrogen peroxide
o2s_c	o2_c	ab_initio_formula_match	1	1.0	Superoxide anion / O2 O2
pro__L_c	1pyr5c_c	ab_initio_formula_match	1	2.0	L-Proline / 1-Pyrroline-5-carboxylate
preq0_c	preq1_c	ab_initio_formula_match	1	4.0	7-cyano-7-carbaguanine / 7-aminomethyl-7-deazaguanine
ppt_p	pi_p	ab_initio_formula_match	1	2.0	Phosphonate / Phosphate
r2hglut_c	akg_c	ab_initio_formula_match	1	2.0	(R)-2-Hydroxyglutarate / 2-Oxoglutarate
sbt6p_c	f6p_c	ab_initio_formula_match	1	2.0	D-Sorbitol 6-phosphate / D-Fructose 6-phosphate
pppn_c	cechddd_c	ab_initio_formula_match	1	2.0	Phenylpropanoate / Cis-3-(3-carboxyethyl)-3,5-cyclohexadiene-1,2-diol
ppcoa_c	prpncoa_c	ab_initio_formula_match	1	2.0	Propanoyl-CoA / Propenoyl-CoA
ppal_c	ppa_c	ab_initio_formula_match	1	2.0	Propanal / Propionate (n-C3:0)
sla_c	dhps_c	ab_initio_formula_match	1	2.0	Sulpholactaldehyde / 2,3-Dihydroxypropane-1-sulfonate
ser__L_c	2amsa_c	ab_initio_formula_match	1	2.0	L-Serine / 2-Aminomalonate semialdehyde
ser__D_c	2amsa_c	ab_initio_formula_match	1	2.0	D-Serine / 2-Aminomalonate semialdehyde
so3_c	h2s_c	ab_initio_formula_match	1	6.0	Sulfite / Hydrogen sulfide
sucgsa_c	sucglu_c	ab_initio_formula_match	1	2.0	N2-Succinyl-L-glutamate 5-semialdehyde / N2-Succinyl-L-glutamate
sucsal_c	ghb_c	ab_initio_formula_match	1	2.0	Succinic semialdehyde / Gamma-hydroxybutyrate
succ_c	fum_c	ab_initio_formula_match	1	2.0	Succinate / Fumarate
stcoa_c	od2coa_c	ab_initio_formula_match	1	2.0	Stearoyl-CoA (n-C18:0CoA) / Trans-Octadec-2-enoyl-CoA
thr__L_c	2aobut_c	ab_initio_formula_match	1	2.0	L-Threonine / L-2-Amino-3-oxobutanoate
tdcoa_c	td2coa_c	ab_initio_formula_match	1	2.0	Tetradecanoyl-CoA (n-C14:0CoA) / Trans-Tetradec-2-enoyl-CoA
uaccg_c	uamr_c	ab_initio_formula_match	1	2.0	UDP-N-acetyl-3-O-(1-carboxyvinyl)-D-glucosamine / UDP-N-acetylmuramate
uacmam_c	uacmamu_c	ab_initio_formula_match	1	4.0	UDP-N-acetyl-D-mannosamine / UDP-N-acetyl-D-mannosaminouronate
udpg_c	udpglcur_c	ab_initio_formula_match	1	4.0	UDPglucose / UDP-D-glucuronate
ura_c	uracp_c	ab_initio_formula_match	1	2.0	Uracil / Ureidoacrylate peracid
urdglyc_c	oxur_c	ab_initio_formula_match	1	2.0	(-)-Ureidoglycolate / Oxalureate
xan_c	urate_c	ab_initio_formula_match	1	2.0	Xanthine / Urate C5H4N4O3
