## Supplementary material for "Organizing principles of the cellular electron economy": community_subsystem_enrichment_fully_resolved_sensitivity.csv

community	subsystem	community_size	subsystem_size	overlap	p_value	q_value
2	Oxidative Phosphorylation	25	19	15	5.264922622682358e-11	8.845070006106361e-09
6	Membrane Lipid Metabolism	9	18	9	5.512201372562185e-10	4.630249152952236e-08
2	Citric Acid Cycle	25	7	6	7.391310820468634e-05	0.004139134059462435
2	Nitrogen Metabolism	25	4	4	0.0006078348226888163	0.025529062552930287
5	Unassigned	2	12	2	0.005827814569536424	0.1631788079470199
3	Unassigned	2	12	2	0.005827814569536424	0.1631788079470199
2	Purine and Pyrimidine Biosynthesis	25	6	4	0.007152467297119084	0.17165921513085802
4	Cofactor and Prosthetic Group Biosynthesis	11	31	6	0.01023274779623364	0.21488770372090646
4	Methionine Metabolism	11	3	2	0.013982843681941417	0.26101308206290647
0	Threonine and Lysine Metabolism	45	6	4	0.06493616861042628	1.0
1	Nucleotide Salvage Pathway	57	7	5	0.0712608374510652	1.0
0	Tyrosine, Tryptophan, and Phenylalanine Metabolism	45	4	3	0.07943344028503367	1.0
0	Pentose Phosphate Pathway	45	2	2	0.08741721854304636	1.0
0	Cysteine Metabolism	45	2	2	0.08741721854304636	1.0
0	Cell Envelope Biosynthesis	45	7	4	0.11819443831159125	1.0
0	Alternate Carbon Metabolism	45	49	18	0.13574956886119718	1.0
1	Histidine Metabolism	57	2	2	0.14092715231788078	1.0
0	Valine, Leucine, and Isoleucine Metabolism	45	5	3	0.15687008654696108	1.0
0	Methylglyoxal Metabolism	45	5	3	0.15687008654696108	1.0
1	Membrane Lipid Metabolism	57	18	9	0.18765333223908534	1.0
0	Glycerophospholipid Metabolism	45	3	2	0.21179607982576998	1.0
4	Unassigned	11	12	2	0.21275069302670976	1.0
2	Arginine and Proline Metabolism	25	10	3	0.21669320111341916	1.0
4	Alternate Carbon Metabolism	11	49	5	0.2607552662475618	1.0
1	Arginine and Proline Metabolism	57	10	5	0.306623564715083	1.0
1	Alternate Carbon Metabolism	57	49	20	0.35794527153752403	1.0
2	Cofactor and Prosthetic Group Biosynthesis	25	31	6	0.40767845364410704	1.0
1	Folate Metabolism	57	6	3	0.40827156735723763	1.0
2	Methionine Metabolism	25	3	1	0.42130761367171865	1.0
2	Glyoxylate Metabolism	25	3	1	0.42130761367171865	1.0
0	Cofactor and Prosthetic Group Biosynthesis	45	31	10	0.4472831959362047	1.0
2	Glycine and Serine Metabolism	25	9	2	0.4573472968655618	1.0
1	Glycine and Serine Metabolism	57	9	4	0.4606946558106955	1.0
1	Pyruvate Metabolism	57	4	2	0.48634310473858877	1.0
2	Pyruvate Metabolism	25	4	1	0.5190597059569014	1.0
1	Cell Envelope Biosynthesis	57	7	3	0.5322660811906406	1.0
0	Glycine and Serine Metabolism	45	9	3	0.5353820192336713	1.0
0	Folate Metabolism	45	6	2	0.5791247096275569	1.0
2	Unassigned	25	12	2	0.6248833744506607	1.0
1	Methylglyoxal Metabolism	57	5	2	0.6262013189432187	1.0
1	Valine, Leucine, and Isoleucine Metabolism	57	5	2	0.6262013189432187	1.0
0	Glyoxylate Metabolism	45	3	1	0.6570158673718833	1.0
2	Folate Metabolism	25	6	1	0.669199486503391	1.0
0	Nucleotide Salvage Pathway	45	7	2	0.67207012183361	1.0
1	Purine and Pyrimidine Biosynthesis	57	6	2	0.7351661947362091	1.0
1	Threonine and Lysine Metabolism	57	6	2	0.7351661947362091	1.0
0	Pyruvate Metabolism	45	4	1	0.7613015833736755	1.0
1	Glycerophospholipid Metabolism	57	3	1	0.7616889639539536	1.0
1	Glyoxylate Metabolism	57	3	1	0.7616889639539536	1.0
4	Oxidative Phosphorylation	11	19	1	0.7844248008630437	1.0
1	Tyrosine, Tryptophan, and Phenylalanine Metabolism	57	4	1	0.8534709170257416	1.0
0	Arginine and Proline Metabolism	45	10	2	0.8565849879829108	1.0
6	Cofactor and Prosthetic Group Biosynthesis	9	31	1	0.8814503404591122	1.0
2	Alternate Carbon Metabolism	25	49	6	0.8912737462866381	1.0
0	Unassigned	45	12	2	0.92146254361003	1.0
1	Cofactor and Prosthetic Group Biosynthesis	57	31	8	0.9621278360133627	1.0
1	Citric Acid Cycle	57	7	1	0.9668104910340666	1.0
1	Unassigned	57	12	2	0.9764398481933734	1.0
1	Oxidative Phosphorylation	57	19	2	0.9991336328910474	1.0
0	Oxidative Phosphorylation	45	19	1	0.9992950824037641	1.0
0	Membrane Lipid Metabolism	45	18	0	1.0	1.0
0	Purine and Pyrimidine Biosynthesis	45	6	0	1.0	1.0
1	Cysteine Metabolism	57	2	0	1.0	1.0
0	Citric Acid Cycle	45	7	0	1.0	1.0
2	Nucleotide Salvage Pathway	25	7	0	1.0	1.0
2	Methylglyoxal Metabolism	25	5	0	1.0	1.0
2	Histidine Metabolism	25	2	0	1.0	1.0
2	Membrane Lipid Metabolism	25	18	0	1.0	1.0
2	Cysteine Metabolism	25	2	0	1.0	1.0
2	Cell Envelope Biosynthesis	25	7	0	1.0	1.0
2	Glycerophospholipid Metabolism	25	3	0	1.0	1.0
1	Pentose Phosphate Pathway	57	2	0	1.0	1.0
1	Nitrogen Metabolism	57	4	0	1.0	1.0
1	Methionine Metabolism	57	3	0	1.0	1.0
3	Cell Envelope Biosynthesis	2	7	0	1.0	1.0
3	Arginine and Proline Metabolism	2	10	0	1.0	1.0
3	Alternate Carbon Metabolism	2	49	0	1.0	1.0
2	Pentose Phosphate Pathway	25	2	0	1.0	1.0
2	Tyrosine, Tryptophan, and Phenylalanine Metabolism	25	4	0	1.0	1.0
2	Threonine and Lysine Metabolism	25	6	0	1.0	1.0
3	Glycerophospholipid Metabolism	2	3	0	1.0	1.0
3	Glycine and Serine Metabolism	2	9	0	1.0	1.0
3	Histidine Metabolism	2	2	0	1.0	1.0
3	Glyoxylate Metabolism	2	3	0	1.0	1.0
3	Methionine Metabolism	2	3	0	1.0	1.0
3	Methylglyoxal Metabolism	2	5	0	1.0	1.0
3	Nitrogen Metabolism	2	4	0	1.0	1.0
3	Membrane Lipid Metabolism	2	18	0	1.0	1.0
3	Nucleotide Salvage Pathway	2	7	0	1.0	1.0
3	Oxidative Phosphorylation	2	19	0	1.0	1.0
3	Purine and Pyrimidine Biosynthesis	2	6	0	1.0	1.0
3	Citric Acid Cycle	2	7	0	1.0	1.0
3	Cofactor and Prosthetic Group Biosynthesis	2	31	0	1.0	1.0
3	Cysteine Metabolism	2	2	0	1.0	1.0
3	Folate Metabolism	2	6	0	1.0	1.0
2	Valine, Leucine, and Isoleucine Metabolism	25	5	0	1.0	1.0
3	Valine, Leucine, and Isoleucine Metabolism	2	5	0	1.0	1.0
3	Tyrosine, Tryptophan, and Phenylalanine Metabolism	2	4	0	1.0	1.0
3	Threonine and Lysine Metabolism	2	6	0	1.0	1.0
3	Pyruvate Metabolism	2	4	0	1.0	1.0
3	Pentose Phosphate Pathway	2	2	0	1.0	1.0
4	Cysteine Metabolism	11	2	0	1.0	1.0
4	Citric Acid Cycle	11	7	0	1.0	1.0
4	Cell Envelope Biosynthesis	11	7	0	1.0	1.0
4	Glycerophospholipid Metabolism	11	3	0	1.0	1.0
4	Glycine and Serine Metabolism	11	9	0	1.0	1.0
4	Histidine Metabolism	11	2	0	1.0	1.0
4	Glyoxylate Metabolism	11	3	0	1.0	1.0
4	Membrane Lipid Metabolism	11	18	0	1.0	1.0
4	Methylglyoxal Metabolism	11	5	0	1.0	1.0
4	Folate Metabolism	11	6	0	1.0	1.0
4	Arginine and Proline Metabolism	11	10	0	1.0	1.0
4	Nucleotide Salvage Pathway	11	7	0	1.0	1.0
4	Nitrogen Metabolism	11	4	0	1.0	1.0
4	Purine and Pyrimidine Biosynthesis	11	6	0	1.0	1.0
4	Pentose Phosphate Pathway	11	2	0	1.0	1.0
4	Pyruvate Metabolism	11	4	0	1.0	1.0
4	Threonine and Lysine Metabolism	11	6	0	1.0	1.0
4	Tyrosine, Tryptophan, and Phenylalanine Metabolism	11	4	0	1.0	1.0
4	Valine, Leucine, and Isoleucine Metabolism	11	5	0	1.0	1.0
5	Alternate Carbon Metabolism	2	49	0	1.0	1.0
5	Arginine and Proline Metabolism	2	10	0	1.0	1.0
5	Cell Envelope Biosynthesis	2	7	0	1.0	1.0
5	Citric Acid Cycle	2	7	0	1.0	1.0
5	Cofactor and Prosthetic Group Biosynthesis	2	31	0	1.0	1.0
0	Histidine Metabolism	45	2	0	1.0	1.0
0	Methionine Metabolism	45	3	0	1.0	1.0
0	Nitrogen Metabolism	45	4	0	1.0	1.0
5	Glycerophospholipid Metabolism	2	3	0	1.0	1.0
5	Folate Metabolism	2	6	0	1.0	1.0
5	Cysteine Metabolism	2	2	0	1.0	1.0
5	Glycine and Serine Metabolism	2	9	0	1.0	1.0
5	Methionine Metabolism	2	3	0	1.0	1.0
5	Methylglyoxal Metabolism	2	5	0	1.0	1.0
5	Histidine Metabolism	2	2	0	1.0	1.0
5	Glyoxylate Metabolism	2	3	0	1.0	1.0
5	Nucleotide Salvage Pathway	2	7	0	1.0	1.0
5	Oxidative Phosphorylation	2	19	0	1.0	1.0
5	Purine and Pyrimidine Biosynthesis	2	6	0	1.0	1.0
5	Pentose Phosphate Pathway	2	2	0	1.0	1.0
5	Pyruvate Metabolism	2	4	0	1.0	1.0
5	Threonine and Lysine Metabolism	2	6	0	1.0	1.0
5	Nitrogen Metabolism	2	4	0	1.0	1.0
5	Membrane Lipid Metabolism	2	18	0	1.0	1.0
5	Valine, Leucine, and Isoleucine Metabolism	2	5	0	1.0	1.0
5	Tyrosine, Tryptophan, and Phenylalanine Metabolism	2	4	0	1.0	1.0
6	Cell Envelope Biosynthesis	9	7	0	1.0	1.0
6	Alternate Carbon Metabolism	9	49	0	1.0	1.0
6	Citric Acid Cycle	9	7	0	1.0	1.0
6	Cysteine Metabolism	9	2	0	1.0	1.0
6	Folate Metabolism	9	6	0	1.0	1.0
6	Arginine and Proline Metabolism	9	10	0	1.0	1.0
6	Glycerophospholipid Metabolism	9	3	0	1.0	1.0
6	Glycine and Serine Metabolism	9	9	0	1.0	1.0
6	Glyoxylate Metabolism	9	3	0	1.0	1.0
6	Histidine Metabolism	9	2	0	1.0	1.0
6	Methionine Metabolism	9	3	0	1.0	1.0
6	Methylglyoxal Metabolism	9	5	0	1.0	1.0
6	Nitrogen Metabolism	9	4	0	1.0	1.0
6	Nucleotide Salvage Pathway	9	7	0	1.0	1.0
6	Oxidative Phosphorylation	9	19	0	1.0	1.0
6	Pentose Phosphate Pathway	9	2	0	1.0	1.0
6	Purine and Pyrimidine Biosynthesis	9	6	0	1.0	1.0
6	Pyruvate Metabolism	9	4	0	1.0	1.0
6	Threonine and Lysine Metabolism	9	6	0	1.0	1.0
6	Tyrosine, Tryptophan, and Phenylalanine Metabolism	9	4	0	1.0	1.0
6	Unassigned	9	12	0	1.0	1.0
6	Valine, Leucine, and Isoleucine Metabolism	9	5	0	1.0	1.0
