## Supplementary material for "Organizing principles of the cellular electron economy": connected_components.csv

component_id	size	members
0	2	Hydrogen peroxide; Superoxide anion
1	2	Hydrogen; Phosphonate
2	147	(-)-Ureidoglycolate; (3S)-3-Hydroxyadipyl-CoA; (R)-2,3-Dihydroxy-3-methylbutanoate; (R)-2,3-Dihydroxy-3-methylpentanoate; (R)-2-Hydroxyglutarate; (R)-Glycerate; (R)-Pantoate; (R)-Propane-1,2-diol; (S)-2-Hydroxyglutarate; (S)-3-Hydroxybutanoyl-CoA; (S)-3-Hydroxydecanoyl-CoA; (S)-3-Hydroxydodecanoyl-CoA; (S)-3-Hydroxyhexadecanoyl-CoA; (S)-3-Hydroxyhexanoyl-CoA; (S)-3-Hydroxyoctadecanoyl-CoA; (S)-3-…
