## Supplementary material for "Organizing principles of the cellular electron economy": cross_species_hubs.csv

organism	rank	metabolite_id	name	weighted_degree
E. coli	1	nadh_c	Nicotinamide adenine dinucleotide - reduced	260.0
E. coli	2	nadph_c	Nicotinamide adenine dinucleotide phosphate - reduced	158.0
E. coli	3	h2o_c	H2O H2O	54.0
E. coli	4	mql8_c	Menaquinol 8	44.0
E. coli	5	q8h2_c	Ubiquinol-8	44.0
E. coli	6	fadh2_c	Flavin adenine dinucleotide reduced	36.0
E. coli	7	2dmmql8_c	2-Demethylmenaquinol 8	20.0
E. coli	8	succ_c	Succinate	16.0
E. coli	9	nh4_p	Ammonium	12.0
E. coli	10	pppg9_c	Protoporphyrinogen IX	12.0
E. coli	11	h2o2_c	Hydrogen peroxide	11.0
E. coli	12	glyclt_c	Glycolate C2H3O3	10.0
E. coli	13	glyc3p_c	Glycerol 3-phosphate	10.0
E. coli	14	mal__L_c	L-Malate	10.0
E. coli	15	idon__L_c	L-Idonate	10.0
S. cerevisiae	1	nadh_c	NADH	194.0
S. cerevisiae	2	nadph_c	NADPH	114.0
S. cerevisiae	3	nadh_m	NADH	48.0
S. cerevisiae	4	h2o_er	H2O	44.0
S. cerevisiae	5	nadh_p	NADH	40.0
S. cerevisiae	6	h2o2_p	hydrogen peroxide	38.0
S. cerevisiae	7	nadph_erm	NADPH	36.0
S. cerevisiae	8	h2o_c	H2O	28.0
S. cerevisiae	9	nadph_er	NADPH	24.0
S. cerevisiae	10	h2o_m	H2O	22.0
S. cerevisiae	11	nadph_m	NADPH	14.0
S. cerevisiae	12	pppg9_m	protoporphyrinogen	12.0
S. cerevisiae	13	succ_c	succinate	10.0
S. cerevisiae	14	succ_m	succinate	10.0
S. cerevisiae	15	h2o2_c	hydrogen peroxide	9.0
B. subtilis	1	nadh_c	Nicotinamide_adenine_dinucleotide___reduced	202.0
B. subtilis	2	nadph_c	Nicotinamide_adenine_dinucleotide_phosphate___reduced	102.0
B. subtilis	3	h2o_c	H2O	30.0
B. subtilis	4	fadh2_c	Flavin_adenine_dinucleotide_reduced	12.0
B. subtilis	5	succ_c	Succinate	12.0
B. subtilis	6	mql7_c	Menaquinol 7	12.0
B. subtilis	7	pppg9_c	ProtoporphyrinogenIX	12.0
B. subtilis	8	h2s_c	H2S	12.0
B. subtilis	9	glyc_c	Glycerol	8.0
B. subtilis	10	histd_c	L-Histidinol	8.0
B. subtilis	11	glyc__R_c	Glycerate	8.0
B. subtilis	12	23dhmp_c	2,3-Dihydroxy-3-methylvalerate	8.0
B. subtilis	13	sbt__D_c	Sorbitol	8.0
B. subtilis	14	2mbcoa_c	2-Methylbutyryl-CoA	6.0
B. subtilis	15	h2o2_c	H2O2	6.0
S. enterica	1	nadh_c	Nicotinamide adenine dinucleotide - reduced	292.0
S. enterica	2	nadph_c	Nicotinamide adenine dinucleotide phosphate - reduced	206.0
S. enterica	3	fadh2_c	Flavin adenine dinucleotide reduced	44.0
S. enterica	4	q8h2_c	Ubiquinol-8	44.0
S. enterica	5	mql8_c	Menaquinol 8	40.0
S. enterica	6	h2o_c	H2O H2O	26.0
S. enterica	7	2dmmql8_c	2-Demethylmenaquinol 8	16.0
S. enterica	8	udpacgal_c	UDP-N-acetyl-D-galactosamine	16.0
S. enterica	9	succ_c	Succinate	14.0
S. enterica	10	glcn_c	D-Gluconate	12.0
S. enterica	11	nh4_p	Ammonium	12.0
S. enterica	12	pppg9_c	Protoporphyrinogen IX	12.0
S. enterica	13	h2s_c	Hydrogen sulfide	12.0
S. enterica	14	glyc3p_c	Glycerol 3-phosphate	10.0
S. enterica	15	glyclt_c	Glycolate C2H3O3	10.0
K. phaffii	1	nadph_c	NADPH	194.0
K. phaffii	2	nadh_c	NADH	130.0
K. phaffii	3	h2o_c	H2O	108.0
K. phaffii	4	nadh_m	NADH	72.0
K. phaffii	5	nadh_x	NADH	36.0
K. phaffii	6	nadph_m	NADPH	34.0
K. phaffii	7	h2o2_x	H2O2	28.0
K. phaffii	8	h2o_m	H2O	24.0
K. phaffii	9	q6h2_m	Ubiquinol-6	18.0
K. phaffii	10	h2o2_c	H2O2	17.0
K. phaffii	11	pppg9_m	Protoporphyrinogen IX	12.0
K. phaffii	12	fadh2_m	FADH2	10.0
K. phaffii	13	e4p_c	D-Erythrose 4-phosphate	8.0
K. phaffii	14	succ_m	Succinate	8.0
K. phaffii	15	glyc_c	Glycerol	8.0
