## Supplementary material for "Organizing principles of the cellular electron economy": cross_species_model_metadata.csv

organism	model	publication	doi	source	bundled_file	objective	glucose_exchange	oxygen_exchange	sha256
Escherichia coli K-12 MG1655	iML1515	Monk et al., Nature Biotechnology (2017)	10.1038/nbt.3956	BiGG Models; primary E. coli analysis	../iML1515.xml	BIOMASS_Ec_iML1515_core_75p37M	EX_glc__D_e	EX_o2_e	9b15b7abbb66b8ac8015c962f7fc6a95d147dfedf4d12a6c201da60b48d8e254
Saccharomyces cerevisiae S288C	Yeast9 / yeast-GEM v9.1.0	Zhang et al., Molecular Systems Biology (2024)	10.1038/s44320-024-00060-7	yeast-GEM v9.1.0 release	yeast-GEM-v9.1.0.xlsx	r_2111	r_1714	r_1992	d589874d9b3ec7662bee206f10aaff86336ada6c50ae2cd6f80a38c23f685759
Bacillus subtilis 168	iBB1018	Blazquez et al., International Journal of Molecular Sciences (2023)	10.3390/ijms24087091	Publication repository	iBB1018.xlsx	BiomassRepsolRed	EX_glc__D_e	EX_o2_e	5635ed8d4d36245e06d1afca5964901a1ce26da0456bebb3dc47dea131871e1b
Salmonella enterica pan-reactome	iYS1720	Seif et al., Nature Communications (2018)	10.1038/s41467-018-06112-5	BiGG Models distribution (copy bundled with COBRApy 0.32.1)	iYS1720.xml.gz	BIOMASS_iRR1083_1	EX_glc__D_e	EX_o2_e	de43ce568b09b78999a6faed3761a1b62e146fc84d96d45d9372c70955120cbd
Komagataella phaffii (Pichia pastoris)	iMT1026	Tomas-Gamisans et al., PLoS ONE (2016)	10.1371/journal.pone.0148031	BioModels MODEL1508040001 / publication supplement	iMT1026_model.xlsx	Ex_biomass	Ex_glc_D	Ex_o2	412c0f65ebbf348a950fc432527876d0ddb3ab23cd6955443ba7032420173a4a
Escherichia coli K-12 MG1655	iJO1366	Orth et al., Molecular Systems Biology (2011)	10.1038/msb.2011.65	COBRApy 0.32.1 bundled BiGG distribution	iJO1366.xml.gz	BIOMASS_Ec_iJO1366_core_53p95M	EX_glc__D_e	EX_o2_e	e100c6a9fdc30f6b880d390f8af9941422202b8714c7786629f19c98b076d208
