## Supplementary material for "Organizing principles of the cellular electron economy": cross_species_qc.csv

organism	total_reactions	total_metabolites	total_genes	chemical_reactions	confident_redox	confident_nonredox	ambiguous	unscorable	classified_fraction	fully_resolved_redox	redox_total	fully_resolved_fraction	distinct_redox_pairs	etn_nodes	etn_edges	etn_reaction_edges	etn_reactions	wcc_count	largest_wcc	largest_wcc_fraction	unscorable_reasons
E. coli	2712	1877	1516	2373	270	1783	6	314	0.865149599662874	219	270	0.8111111111111111	162	151	263	279	218	3	147	0.9735099337748344	{"generic_placeholder": 375, "transition_metal": 290, "unsupported_element": 32}
S. cerevisiae	4102	2748	1143	3818	292	3377	10	139	0.9609743321110528	240	292	0.821917808219178	198	222	287	307	240	10	135	0.6081081081081081	{"generic_placeholder": 205, "missing_formula": 14, "transition_metal": 60}
B. subtilis	1580	1291	1020	1366	168	981	7	207	0.8411420204978038	118	168	0.7023809523809523	112	105	157	164	117	1	105	1.0	{"generic_placeholder": 397, "transition_metal": 54, "unsupported_element": 14}
S. enterica	3357	2436	1707	2872	296	2319	4	249	0.910515320334262	242	296	0.8175675675675675	165	153	272	297	238	1	153	1.0	{"generic_placeholder": 152, "missing_formula": 31, "transition_metal": 334, "unsupported_element": 12}
K. phaffii	2210	1697	912	2012	323	1316	7	366	0.8146123260437376	233	323	0.7213622291021672	187	194	266	293	231	5	158	0.8144329896907216	{"generic_placeholder": 536, "missing_formula": 128, "other": 73, "transition_metal": 36}
