## Supplementary material for "Organizing principles of the cellular electron economy": ecoli_model_robustness.csv

model	condition	growth	oxygen_uptake	cumulative_e_flux	net_e_flux	effective_transfer_depth	cumulative_per_glucose	net_per_glucose
iML1515	aerobic	0.8217979336265728	20.0	295.9065133730188	111.09909786158204	2.6634465901936273	29.590651337301882	11.109909786158203
iML1515	anaerobic	0.157539816937609	0.0	86.39968789028588	41.03284122741754	2.1056228451603025	8.639968789028588	4.103284122741754
iJO1366	aerobic	0.9823718127269866	17.578933530254453	280.6532586848021	107.48634252257722	2.6110597132454445	28.06532586848021	10.748634252257721
iJO1366	anaerobic	0.24150155709716517	0.0	89.81579263097942	41.58412994678188	2.159857444316449	8.981579263097942	4.158412994678188
