## Supplementary material for "Organizing principles of the cellular electron economy": low_oxygen_source_attribution.csv

organism	reaction_ids	selected_source_e_flux	selected_source_e_per_glucose	total_net_e_flux	fraction_of_net_source_flux
E. coli	GAPD	58.329958839983696	3.914762338253939	61.33032221065165	0.9510786302350966
S. enterica	GAPD	39.02792150191453	3.902792150191453	41.14670196730636	0.9485066757701421
B. subtilis	GAPD	39.68068658891661	3.968068658891661	41.038501663344924	0.966913629411546
S. cerevisiae	r_0486;r_0466;r_0889	37.401208320427315	3.7401208320427317	39.65922770352749	0.943064464089417
