## Supplementary material for "Organizing principles of the cellular electron economy": pichia_oxygen_titration.csv

organism	oxygen_cap	growth	actual_oxygen_uptake	cumulative_e_flux	net_e_flux	effective_transfer_depth	cumulative_per_glucose	net_per_glucose
K. phaffii	20.0	1.126901670796419	18.60372941624165	243.20666028982293	126.99379510287177	1.9151066403898909	24.320666028982295	12.699379510287176
K. phaffii	10.0	0.6870288790045749	10.0	169.6596442220606	87.66861846385518	1.9352380269572678	16.96596442220606	8.766861846385519
K. phaffii	5.0	0.4313997381336973	5.0	126.91828644224654	64.81542273008202	1.9581494819649066	12.691828644224653	6.481542273008202
K. phaffii	2.0	0.27573459421221175	2.0	99.85596115495304	50.6124971594896	1.9729506892396145	9.985596115495303	5.06124971594896
K. phaffii	1.0	0.2168885374036564	1.0	88.59483362049232	44.821510374538434	1.9766141943940385	8.859483362049232	4.482151037453844
K. phaffii	0.5	0.18630731896245736	0.5	83.22064878364057	42.06921920265473	1.9781838208774987	8.322064878364056	4.206921920265473
K. phaffii	0.2	0.16556408176996465	0.2	83.64251785969572	42.23227487084945	1.9805354581415033	8.364251785969572	4.223227487084945
K. phaffii	0.1	0.14595351796633524	0.1	84.78078640278761	42.7579163037279	1.9828091200832416	8.478078640278762	4.27579163037279
K. phaffii	0.05	0.0895749412278728	0.05	88.40445082202422	44.4512291078105	1.9887965439068302	8.840445082202422	4.44512291078105
K. phaffii	0.0	0.03319281261997411	0.0	92.0267904496933	46.143936281617634	1.9943420060233141	9.20267904496933	4.614393628161763
