## Supplementary material for "Organizing principles of the cellular electron economy": salmonella_oxygen_titration.csv

organism	oxygen_cap	growth	actual_oxygen_uptake	cumulative_e_flux	net_e_flux	effective_transfer_depth	cumulative_per_glucose	net_per_glucose
S. enterica	20	0.964349319830077	20.0	292.6295079786229	110.65636400048058	2.644488734306795	29.26295079786229	11.065636400048058
S. enterica	15	0.8160572410746011	15.0	229.53644566033867	85.94220508399027	2.670823321742972	22.953644566033866	8.594220508399028
S. enterica	10	0.6426422193647492	10.0	164.69833949626567	60.39580602571139	2.726983052865478	16.46983394962657	6.039580602571139
S. enterica	5	0.42856518656318526	5.0	112.33998369795607	42.75895238756755	2.6272856893149625	11.233998369795607	4.275895238756755
S. enterica	2	0.2931785134045906	2.0	96.44169670229192	41.88737870229537	2.3024046786916044	9.644169670229193	4.188737870229537
S. enterica	1	0.24804962235171368	1.0	91.14226856084335	41.59685499766821	2.1910855656263557	9.114226856084334	4.159685499766821
S. enterica	0	0.2021012182168779	0.0	85.6637877456703	41.14670196730636	2.0819113962945455	8.566378774567031	4.1146701967306365
