## Supplementary material for "Organizing principles of the cellular electron economy": degree_comparison_electron_vs_metabolic.csv

metabolite_id	degree_electron_network	degree_metabolic_network
12ppd__R_c	4.0	4
12ppd__S_c	4.0	4
13ppd_c	2.0	2
1pyr5c_c	2.0	5
23ddhb_c	2.0	1
23dhmb_c	2.0	1
23dhmp_c	2.0	1
2dhguln_c	2.0	9
2dmmql8_c	20.0	11
2me4p_c	2.0	1
2ommbl_c	2.0	2
2omph_c	0.0	1
2oph_c	2.0	2
2oxpaccoa_c	2.0	1
3amac_c	2.0	1
3c2hmp_c	2.0	1
3dhguln_c	2.0	1
3hadpcoa_c	2.0	1
3hbcoa_c	2.0	1
3hcinnm_c	0.0	1
3hdcoa_c	2.0	1
3hddcoa_c	2.0	1
3hhcoa_c	2.0	1
3hhdcoa_c	2.0	1
3hocoa_c	2.0	1
3hodcoa_c	2.0	1
3hpp_c	2.0	3
3hppnl_c	2.0	4
3hpppn_c	0.0	1
3htdcoa_c	2.0	1
3pg_c	2.0	2
4abutn_c	2.0	1
4per_c	2.0	3
56dura_c	2.0	1
5aprbu_c	2.0	1
5dglcn_c	4.0	10
5mthf_c	2.0	4
S2hglut_c	4.0	2
acald_c	2.0	7
acetol_c	4.0	4
altrn_c	2.0	1
appl_c	2.0	1
asp__L_c	8.0	6
athr__L_c	2.0	2
betald_c	4.0	4
btal_c	2.0	2
btcoa_c	4.0	2
btn_c	4.0	3
cechddd_c	2.0	2
cenchddd_c	2.0	2
chol_c	2.0	3
cholate_c	2.0	1
dcacoa_c	2.0	1
ddcacoa_c	2.0	1
dhcur_c	2.0	3
dhor__S_c	6.0	3
dhps_c	2.0	1
dmpp_c	2.0	3
dms_c	4.0	2
dms_p	4.0	2
dscl_c	2.0	1
dtdprmn_c	2.0	1
e4p_c	2.0	2
etoh_c	2.0	2
fadh2_c	22.0	11
fmnh2_c	4.0	5
for_p	4.0	2
g6p_c	2.0	3
galctn__L_c	2.0	1
galt1p_c	2.0	1
gcald_c	2.0	3
gdpfuc_c	2.0	1
ggbutal_c	2.0	2
ghb_c	2.0	2
glc__D_p	2.0	2
glcn_c	8.0	8
glyc3p_c	8.0	10
glyc__R_c	6.0	4
glyc_c	4.0	5
glyclt_c	10.0	7
gthrd_c	2.0	6
h2_p	2.0	1
h2o2_c	9.0	10
h2o2_p	1.0	4
h2s_c	6.0	1
histd_c	4.0	1
hmgth_c	2.0	2
hom__L_c	2.0	1
hxan_c	2.0	3
hxcoa_c	2.0	1
idon__L_c	8.0	8
imp_c	2.0	4
inost_c	0.0	1
ipdp_c	2.0	3
lac__D_c	4.0	3
lac__L_c	4.0	4
lald__D_c	2.0	3
lald__L_c	4.0	7
mal__L_c	8.0	7
mana_c	2.0	1
met__L_c	0.0	8
mlthf_c	2.0	8
mnl1p_c	2.0	1
mql8_c	42.0	21
nadh_c	184.0	117
nadph_c	120.0	76
nh4_p	12.0	7
no2_c	4.0	5
no2_p	4.0	8
o2s_c	5.0	3
o2s_p	1.0	1
occoa_c	2.0	1
pacald_c	2.0	1
pant__R_c	2.0	1
pdx5p_c	4.0	3
phaccoa_c	0.0	1
pmtcoa_c	2.0	1
ppal_c	2.0	1
ppcoa_c	2.0	2
pppg9_c	6.0	2
ppt_p	2.0	1
preq1_c	4.0	1
pro__L_c	4.0	4
q8h2_c	40.0	20
quin_c	4.0	2
r2hglut_c	2.0	1
rbflvrd_c	4.0	2
sbt6p_c	2.0	1
ser__D_c	2.0	1
ser__L_c	2.0	4
skm_c	2.0	1
stcoa_c	2.0	1
succ_c	16.0	13
sucgsa_c	2.0	1
sucsal_c	4.0	6
tdcoa_c	2.0	1
thcur_c	2.0	2
thdp_c	2.0	1
thf_c	2.0	8
thmnp_c	2.0	1
thptdn_c	4.0	2
thr__L_c	2.0	2
tma_c	4.0	2
tma_p	4.0	2
uacmam_c	4.0	1
uamr_c	2.0	1
udpg_c	4.0	2
urdglyc_c	2.0	1
xan_c	2.0	3
