## Supplementary material for "Organizing principles of the cellular electron economy": donor_acceptor_matrix_anaerobic.csv

donor	acceptor	electron_flux
(unresolved organic)	nadh_c	58.4031009181386
nadh_c	etoh_c	25.59752305457164
nadh_c	(unresolved organic)	25.59752305457164
nadh_c	nadph_c	6.457254398711699
nadph_c	(unresolved organic)	5.322493576277989
nadh_c	fadh2_c	1.153830600931113
3pg_c	nadh_c	0.8781515022734387
(unresolved organic)	nadph_c	0.5675443098583777
mlthf_c	nadph_c	0.46445971820189913
nadph_c	23dhmb_c	0.4615380467655457
nadph_c	h2s_c	0.39190303004218174
mal__L_c	nadh_c	0.37432655027874273
nadph_c	hom__L_c	0.3685090722480263
3c2hmp_c	nadh_c	0.2378145535539746
nadph_c	skm_c	0.20117515739413538
nadph_c	thdp_c	0.1958068830475446
nadh_c	3hocoa_c	0.18785265235641518
nadh_c	3hdcoa_c	0.18785265235641518
fadh2_c	btcoa_c	0.18785265235641518
nadh_c	3hddcoa_c	0.18785265235641518
nadh_c	3hhcoa_c	0.18785265235641518
fadh2_c	hxcoa_c	0.18785265235641516
fadh2_c	occoa_c	0.18785265235641516
fadh2_c	dcacoa_c	0.18785265235641516
fadh2_c	ddcacoa_c	0.18785265235641516
nadh_c	3hbcoa_c	0.18785265235641513
dhor__S_c	succ_c	0.17461143682207667
nadph_c	23dhmp_c	0.15335687095778686
nadh_c	3hhdcoa_c	0.1467729490379218
fadh2_c	tdcoa_c	0.14677294903792162
nadh_c	3htdcoa_c	0.14677294903792162
imp_c	nadh_c	0.12838885277999984
nadph_c	pro__L_c	0.11668474785502851
histd_c	nadh_c	0.10001564897685819
nadh_c	5mthf_c	0.08147900293661915
nadph_c	glyc3p_c	0.0733864745189609
fadh2_c	pmtcoa_c	0.06736893985316583
nadph_c	uamr_c	0.014668004674834463
nadph_c	thf_c	0.014164959890930655
nadph_c	2me4p_c	0.0012610430102266835
asp__L_c	succ_c	0.0012024512253286347
nadh_c	ipdp_c	0.001114299621008174
nadph_c	pant__R_c	0.0003557735407671278
pppg9_c	succ_c	0.0003531342711769201
nadph_c	5aprbu_c	0.00023542284745128953
nadh_c	4per_c	0.00023542284745121407
nadh_c	e4p_c	0.00023542284745121407
nadh_c	dmpp_c	0.00014674338921850932
dscl_c	nadh_c	0.00011771142372564004
2oph_c	nadh_c	0.00011771142372564002
pdx5p_c	nadh_c	0.00011771142372564001
