## Supplementary material for "Organizing principles of the cellular electron economy": electron_balance_diagnostics.csv

reaction_id	resolution_status	electrons_donated_resolved	electrons_accepted_resolved	minimum_unresolved_donation	minimum_unresolved_acceptance	electrons_per_turnover_estimate
SHCHD2	fully_resolved	2.0	2.0	0.0	0.0	2.0
CPPPGO	acceptor_side_only	0.0	4.0	4.0	0.0	4.0
GTHOr	fully_resolved	2.0	2.0	0.0	0.0	2.0
DHORD5	fully_resolved	2.0	2.0	0.0	0.0	2.0
GLYCTO2	fully_resolved	2.0	2.0	0.0	0.0	2.0
GLYCTO3	fully_resolved	2.0	2.0	0.0	0.0	2.0
GLYCTO4	fully_resolved	2.0	2.0	0.0	0.0	2.0
G3PD5	fully_resolved	2.0	2.0	0.0	0.0	2.0
SHK3Dr	fully_resolved	2.0	2.0	0.0	0.0	2.0
G5SD	donor_side_only	2.0	0.0	0.0	2.0	2.0
APRAUR	fully_resolved	2.0	2.0	0.0	0.0	2.0
IMPD	fully_resolved	2.0	2.0	0.0	0.0	2.0
ICDHyr	acceptor_side_only	0.0	2.0	2.0	0.0	2.0
ACALD	acceptor_side_only	0.0	2.0	2.0	0.0	2.0
ME1	acceptor_side_only	0.0	2.0	2.0	0.0	2.0
ALCD2x	fully_resolved	2.0	2.0	0.0	0.0	2.0
ALDD2y	fully_resolved	2.0	2.0	0.0	0.0	2.0
FRD2	fully_resolved	2.0	2.0	0.0	0.0	2.0
FRD3	fully_resolved	2.0	2.0	0.0	0.0	2.0
POX	acceptor_side_only	0.0	2.0	2.0	0.0	2.0
IPMD	fully_resolved	2.0	2.0	0.0	0.0	2.0
G3PD7	fully_resolved	2.0	2.0	0.0	0.0	2.0
NADH9	fully_resolved	2.0	2.0	0.0	0.0	2.0
NADH10	fully_resolved	2.0	2.0	0.0	0.0	2.0
MDH	fully_resolved	2.0	2.0	0.0	0.0	2.0
PYAM5PO	acceptor_side_only	0.0	2.0	2.0	0.0	2.0
AGPR	acceptor_side_only	0.0	2.0	2.0	0.0	2.0
HACD5	fully_resolved	2.0	2.0	0.0	0.0	2.0
DXPRIi	fully_resolved	2.0	2.0	0.0	0.0	2.0
DHORD2	fully_resolved	2.0	2.0	0.0	0.0	2.0
SSALx	fully_resolved	2.0	2.0	0.0	0.0	2.0
THRD	fully_resolved	2.0	2.0	0.0	0.0	2.0
KARA1	fully_resolved	2.0	2.0	0.0	0.0	2.0
KARA2	fully_resolved	2.0	2.0	0.0	0.0	2.0
DHBD	fully_resolved	2.0	2.0	0.0	0.0	2.0
HACD6	fully_resolved	2.0	2.0	0.0	0.0	2.0
GLYCL	acceptor_side_only	0.0	2.0	2.0	0.0	2.0
ALDD4	fully_resolved	2.0	2.0	0.0	0.0	2.0
CINNDO	donor_side_only	4.0	0.0	0.0	4.0	4.0
DHPPD	fully_resolved	2.0	2.0	0.0	0.0	2.0
DHCIND	fully_resolved	2.0	2.0	0.0	0.0	2.0
GOFUCR	fully_resolved	2.0	2.0	0.0	0.0	2.0
URIC	acceptor_side_only	0.0	2.0	2.0	0.0	2.0
LCARS	fully_resolved	2.0	2.0	0.0	0.0	2.0
ALCD19	fully_resolved	2.0	2.0	0.0	0.0	2.0
SBTPD	fully_resolved	2.0	2.0	0.0	0.0	2.0
GLTPD	fully_resolved	2.0	2.0	0.0	0.0	2.0
MANAO	fully_resolved	2.0	2.0	0.0	0.0	2.0
TAGURr	fully_resolved	2.0	2.0	0.0	0.0	2.0
HACD4	fully_resolved	2.0	2.0	0.0	0.0	2.0
HACD7	fully_resolved	2.0	2.0	0.0	0.0	2.0
DMSOR1	fully_resolved	2.0	2.0	0.0	0.0	2.0
DKGLCNR2y	fully_resolved	2.0	2.0	0.0	0.0	2.0
2DGULRy	fully_resolved	2.0	2.0	0.0	0.0	2.0
CAT	fully_resolved	2.0	2.0	0.0	0.0	2.0
DMSOR2	fully_resolved	2.0	2.0	0.0	0.0	2.0
HACD1	fully_resolved	2.0	2.0	0.0	0.0	2.0
HACD2	fully_resolved	2.0	2.0	0.0	0.0	2.0
2DGULRx	fully_resolved	2.0	2.0	0.0	0.0	2.0
TDPDRR	fully_resolved	2.0	2.0	0.0	0.0	2.0
G3PD6	fully_resolved	2.0	2.0	0.0	0.0	2.0
UAPGR	fully_resolved	2.0	2.0	0.0	0.0	2.0
FADRx	fully_resolved	2.0	2.0	0.0	0.0	2.0
TMAOR1	fully_resolved	2.0	2.0	0.0	0.0	2.0
TMAOR2	fully_resolved	2.0	2.0	0.0	0.0	2.0
DOGULNR	fully_resolved	2.0	2.0	0.0	0.0	2.0
BETALDHx	fully_resolved	2.0	2.0	0.0	0.0	2.0
BETALDHy	fully_resolved	2.0	2.0	0.0	0.0	2.0
DKGLCNR1	fully_resolved	2.0	2.0	0.0	0.0	2.0
NADTRHD	fully_resolved	2.0	2.0	0.0	0.0	2.0
FMNRx2	fully_resolved	2.0	2.0	0.0	0.0	2.0
IDOND	fully_resolved	2.0	2.0	0.0	0.0	2.0
IDOND2	fully_resolved	2.0	2.0	0.0	0.0	2.0
GLYCLTDx	fully_resolved	2.0	2.0	0.0	0.0	2.0
HPYRRy	fully_resolved	2.0	2.0	0.0	0.0	2.0
DMPPS	fully_resolved	2.0	2.0	0.0	0.0	2.0
IPDPS	fully_resolved	2.0	2.0	0.0	0.0	2.0
DHDPRy	fully_resolved	2.0	2.0	0.0	0.0	2.0
P5CD	fully_resolved	2.0	2.0	0.0	0.0	2.0
M1PD	fully_resolved	2.0	2.0	0.0	0.0	2.0
G3PD2	fully_resolved	2.0	2.0	0.0	0.0	2.0
3HPPPNH	fully_resolved	4.0	4.0	0.0	0.0	4.0
AKGDH	acceptor_side_only	0.0	2.0	2.0	0.0	2.0
HPYRRx	fully_resolved	2.0	2.0	0.0	0.0	2.0
GLYCDx	fully_resolved	2.0	2.0	0.0	0.0	2.0
HISTD	fully_resolved	4.0	4.0	0.0	0.0	4.0
ASAD	acceptor_side_only	0.0	2.0	2.0	0.0	2.0
HPPPNDO	donor_side_only	4.0	0.0	0.0	4.0	4.0
DHCINDO	donor_side_only	4.0	0.0	0.0	4.0	4.0
SULR	fully_resolved	6.0	6.0	0.0	0.0	6.0
URDGLYCD	fully_resolved	2.0	2.0	0.0	0.0	2.0
GAPD	acceptor_side_only	0.0	2.0	2.0	0.0	2.0
GND	acceptor_side_only	0.0	2.0	2.0	0.0	2.0
ME2	acceptor_side_only	0.0	2.0	2.0	0.0	2.0
SPODM	fully_resolved	1.0	1.0	0.0	0.0	1.0
P5CR	fully_resolved	2.0	2.0	0.0	0.0	2.0
H2SO	donor_side_only	8.0	0.0	0.0	8.0	8.0
GMPR	donor_side_only	2.0	0.0	0.0	2.0	2.0
NTRIR2x	fully_resolved	6.0	6.0	0.0	0.0	6.0
PPND	acceptor_side_only	0.0	2.0	2.0	0.0	2.0
MDH3	fully_resolved	2.0	2.0	0.0	0.0	2.0
SGSAD	fully_resolved	2.0	2.0	0.0	0.0	2.0
MDH2	fully_resolved	2.0	2.0	0.0	0.0	2.0
PDX5PS	acceptor_side_only	0.0	2.0	2.0	0.0	2.0
G6PDH2r	fully_resolved	2.0	2.0	0.0	0.0	2.0
NADH5	fully_resolved	2.0	2.0	0.0	0.0	2.0
UDPGD	fully_resolved	4.0	4.0	0.0	0.0	4.0
PPPNDO	donor_side_only	4.0	0.0	0.0	4.0	4.0
UACMAMO	fully_resolved	4.0	4.0	0.0	0.0	4.0
LCADi	fully_resolved	2.0	2.0	0.0	0.0	2.0
BSORy	fully_resolved	2.0	2.0	0.0	0.0	2.0
HSDy	fully_resolved	2.0	2.0	0.0	0.0	2.0
SSALy	fully_resolved	2.0	2.0	0.0	0.0	2.0
3HCINNMH	fully_resolved	4.0	4.0	0.0	0.0	4.0
BSORx	fully_resolved	2.0	2.0	0.0	0.0	2.0
SPODMpp	fully_resolved	1.0	1.0	0.0	0.0	1.0
NO3R1bpp	fully_resolved	2.0	2.0	0.0	0.0	2.0
PPTHpp	fully_resolved	2.0	2.0	0.0	0.0	2.0
NO3R2pp	fully_resolved	2.0	2.0	0.0	0.0	2.0
NO3R2bpp	fully_resolved	2.0	2.0	0.0	0.0	2.0
THD2pp	fully_resolved	2.0	2.0	0.0	0.0	2.0
TMAOR1pp	fully_resolved	2.0	2.0	0.0	0.0	2.0
TMAOR2pp	fully_resolved	2.0	2.0	0.0	0.0	2.0
AHGDx	fully_resolved	2.0	2.0	0.0	0.0	2.0
FDMO	partially_resolved	2.0	4.0	2.0	0.0	4.0
CHOLD	fully_resolved	2.0	2.0	0.0	0.0	2.0
DMSOR1pp	fully_resolved	2.0	2.0	0.0	0.0	2.0
CYTBDpp	fully_resolved	2.0	2.0	0.0	0.0	2.0
CYTBD2pp	fully_resolved	2.0	2.0	0.0	0.0	2.0
GLCDpp	fully_resolved	2.0	2.0	0.0	0.0	2.0
HYD2pp	acceptor_side_only	0.0	2.0	2.0	0.0	2.0
TRSARr	fully_resolved	2.0	2.0	0.0	0.0	2.0
MTHFR2	fully_resolved	2.0	2.0	0.0	0.0	2.0
ASPO3	fully_resolved	2.0	2.0	0.0	0.0	2.0
ASPO5	fully_resolved	2.0	2.0	0.0	0.0	2.0
ASPO4	fully_resolved	2.0	2.0	0.0	0.0	2.0
ASPO6	fully_resolved	2.0	2.0	0.0	0.0	2.0
MALDDH	acceptor_side_only	0.0	2.0	2.0	0.0	2.0
MTHFD	fully_resolved	2.0	2.0	0.0	0.0	2.0
L_LACD3	fully_resolved	2.0	2.0	0.0	0.0	2.0
L_LACD2	fully_resolved	2.0	2.0	0.0	0.0	2.0
GGGABADr	fully_resolved	2.0	2.0	0.0	0.0	2.0
FDMO3	partially_resolved	2.0	4.0	2.0	0.0	4.0
FDMO4	partially_resolved	2.0	4.0	2.0	0.0	4.0
FDMO6	partially_resolved	2.0	4.0	2.0	0.0	4.0
NODOy	donor_side_only	8.0	0.0	0.0	8.0	8.0
NODOx	donor_side_only	8.0	0.0	0.0	8.0	8.0
NHFRBO	donor_side_only	2.0	0.0	0.0	2.0	2.0
42A12BOOXpp	acceptor_side_only	0.0	2.0	2.0	0.0	2.0
TYROXDApp	acceptor_side_only	0.0	2.0	2.0	0.0	2.0
NTRIR4pp	fully_resolved	6.0	6.0	0.0	0.0	6.0
NTRIR3pp	fully_resolved	6.0	6.0	0.0	0.0	6.0
FLVR	fully_resolved	2.0	2.0	0.0	0.0	2.0
FDMO2	partially_resolved	2.0	4.0	2.0	0.0	4.0
SARCOX	acceptor_side_only	0.0	2.0	2.0	0.0	2.0
PEAMNOpp	acceptor_side_only	0.0	2.0	2.0	0.0	2.0
NADPHQR2	fully_resolved	2.0	2.0	0.0	0.0	2.0
NADPHQR3	fully_resolved	2.0	2.0	0.0	0.0	2.0
NADPHQR4	fully_resolved	2.0	2.0	0.0	0.0	2.0
METOX1s	fully_resolved	2.0	2.0	0.0	0.0	2.0
METOX2s	fully_resolved	2.0	2.0	0.0	0.0	2.0
FALDH2	fully_resolved	2.0	2.0	0.0	0.0	2.0
PPDOy	fully_resolved	2.0	2.0	0.0	0.0	2.0
FHL	fully_resolved	2.0	2.0	0.0	0.0	2.0
GLUDy	acceptor_side_only	0.0	2.0	2.0	0.0	2.0
GLYCLTDy	fully_resolved	2.0	2.0	0.0	0.0	2.0
DAAD	acceptor_side_only	0.0	2.0	2.0	0.0	2.0
MTRPOX	acceptor_side_only	0.0	2.0	2.0	0.0	2.0
XAND	fully_resolved	2.0	2.0	0.0	0.0	2.0
HACD3	fully_resolved	2.0	2.0	0.0	0.0	2.0
ABUTD	fully_resolved	2.0	2.0	0.0	0.0	2.0
E4PD	fully_resolved	2.0	2.0	0.0	0.0	2.0
DPR	fully_resolved	2.0	2.0	0.0	0.0	2.0
DHFR	fully_resolved	2.0	2.0	0.0	0.0	2.0
GLUSy	donor_side_only	2.0	0.0	0.0	2.0	2.0
PDH	acceptor_side_only	0.0	2.0	2.0	0.0	2.0
DMSOR2pp	fully_resolved	2.0	2.0	0.0	0.0	2.0
HYD3pp	acceptor_side_only	0.0	2.0	2.0	0.0	2.0
NO3R1pp	fully_resolved	2.0	2.0	0.0	0.0	2.0
UDPGDC	acceptor_side_only	0.0	2.0	2.0	0.0	2.0
DKGLCNR2x	fully_resolved	2.0	2.0	0.0	0.0	2.0
PGCD	fully_resolved	2.0	2.0	0.0	0.0	2.0
PERD	fully_resolved	2.0	2.0	0.0	0.0	2.0
FADRx2	fully_resolved	2.0	2.0	0.0	0.0	2.0
ATHRDHr	fully_resolved	2.0	2.0	0.0	0.0	2.0
LSERDHr	fully_resolved	2.0	2.0	0.0	0.0	2.0
DSERDHr	fully_resolved	2.0	2.0	0.0	0.0	2.0
ALR2	fully_resolved	2.0	2.0	0.0	0.0	2.0
HXAND	fully_resolved	2.0	2.0	0.0	0.0	2.0
PPPGO	fully_resolved	6.0	6.0	0.0	0.0	6.0
ALDD3y	fully_resolved	2.0	2.0	0.0	0.0	2.0
LDH_D2	fully_resolved	2.0	2.0	0.0	0.0	2.0
LALDO3	fully_resolved	2.0	2.0	0.0	0.0	2.0
QMO2	fully_resolved	2.0	2.0	0.0	0.0	2.0
QMO3	fully_resolved	2.0	2.0	0.0	0.0	2.0
DURADx	fully_resolved	2.0	2.0	0.0	0.0	2.0
GCALDD	fully_resolved	2.0	2.0	0.0	0.0	2.0
LDH_D	fully_resolved	2.0	2.0	0.0	0.0	2.0
FLVRx	fully_resolved	2.0	2.0	0.0	0.0	2.0
GGPTRCO	acceptor_side_only	0.0	2.0	2.0	0.0	2.0
HYD1pp	acceptor_side_only	0.0	2.0	2.0	0.0	2.0
AACTOOR	acceptor_side_only	0.0	2.0	2.0	0.0	2.0
FMNRx	fully_resolved	2.0	2.0	0.0	0.0	2.0
DHORDfum	fully_resolved	2.0	2.0	0.0	0.0	2.0
AMPMS2	acceptor_side_only	0.0	2.0	2.0	0.0	2.0
PPPGO3	fully_resolved	6.0	6.0	0.0	0.0	6.0
PDX5POi	fully_resolved	2.0	2.0	0.0	0.0	2.0
PDX5PO2	fully_resolved	2.0	2.0	0.0	0.0	2.0
CYTBO3_4pp	fully_resolved	2.0	2.0	0.0	0.0	2.0
SUCDi	fully_resolved	2.0	2.0	0.0	0.0	2.0
LALDO2x	fully_resolved	2.0	2.0	0.0	0.0	2.0
ALR4x	fully_resolved	2.0	2.0	0.0	0.0	2.0
OMMBLHX3	fully_resolved	2.0	2.0	0.0	0.0	2.0
NADHPO	fully_resolved	2.0	2.0	0.0	0.0	2.0
ACOAD7f	fully_resolved	2.0	2.0	0.0	0.0	2.0
ACOAD8f	fully_resolved	2.0	2.0	0.0	0.0	2.0
ACOAD5f	fully_resolved	2.0	2.0	0.0	0.0	2.0
ACOAD3f	fully_resolved	2.0	2.0	0.0	0.0	2.0
ACOAD2f	fully_resolved	2.0	2.0	0.0	0.0	2.0
ACOAD4f	fully_resolved	2.0	2.0	0.0	0.0	2.0
ACOAD6f	fully_resolved	2.0	2.0	0.0	0.0	2.0
NADH16pp	fully_resolved	2.0	2.0	0.0	0.0	2.0
NADH18pp	fully_resolved	2.0	2.0	0.0	0.0	2.0
OPHHX3	fully_resolved	2.0	2.0	0.0	0.0	2.0
NADH17pp	fully_resolved	2.0	2.0	0.0	0.0	2.0
GALCTLO	fully_resolved	2.0	2.0	0.0	0.0	2.0
HACD8	fully_resolved	2.0	2.0	0.0	0.0	2.0
DHMPTR	fully_resolved	2.0	2.0	0.0	0.0	2.0
CDGR	fully_resolved	4.0	4.0	0.0	0.0	4.0
MSAR	fully_resolved	2.0	2.0	0.0	0.0	2.0
POAACR	fully_resolved	2.0	2.0	0.0	0.0	2.0
GTHPi	fully_resolved	2.0	2.0	0.0	0.0	2.0
TYRL	donor_side_only	2.0	0.0	0.0	2.0	2.0
PACCOAE	fully_resolved	4.0	4.0	0.0	0.0	4.0
HADPCOADH3	fully_resolved	2.0	2.0	0.0	0.0	2.0
PYROX	donor_side_only	4.0	0.0	0.0	4.0	4.0
FDH4pp	fully_resolved	2.0	2.0	0.0	0.0	2.0
FDH5pp	fully_resolved	2.0	2.0	0.0	0.0	2.0
OXCOAHDH	fully_resolved	2.0	2.0	0.0	0.0	2.0
ALDD19xr	fully_resolved	2.0	2.0	0.0	0.0	2.0
2DGULRGx	fully_resolved	2.0	2.0	0.0	0.0	2.0
2DGULRGy	fully_resolved	2.0	2.0	0.0	0.0	2.0
13PPDH2	fully_resolved	2.0	2.0	0.0	0.0	2.0
GHBDHx	fully_resolved	2.0	2.0	0.0	0.0	2.0
APPLDHr	fully_resolved	2.0	2.0	0.0	0.0	2.0
SHGO	fully_resolved	2.0	2.0	0.0	0.0	2.0
ACOAD1fr	fully_resolved	2.0	2.0	0.0	0.0	2.0
ALR2x	fully_resolved	2.0	2.0	0.0	0.0	2.0
OMPHHXy	fully_resolved	4.0	4.0	0.0	0.0	4.0
2HESR	donor_side_only	2.0	0.0	0.0	2.0	2.0
CHOLID	fully_resolved	2.0	2.0	0.0	0.0	2.0
DHPTDNR	fully_resolved	2.0	2.0	0.0	0.0	2.0
DHPTDNRN	fully_resolved	2.0	2.0	0.0	0.0	2.0
PCNO	fully_resolved	2.0	2.0	0.0	0.0	2.0
5DGLCNR	fully_resolved	2.0	2.0	0.0	0.0	2.0
5DKGR	fully_resolved	2.0	2.0	0.0	0.0	2.0
CURR	fully_resolved	2.0	2.0	0.0	0.0	2.0
3SLAR	fully_resolved	2.0	2.0	0.0	0.0	2.0
MOX	fully_resolved	2.0	2.0	0.0	0.0	2.0
ARHGDx	fully_resolved	2.0	2.0	0.0	0.0	2.0
INOSTO	fully_resolved	4.0	4.0	0.0	0.0	4.0
QUINDHyi	fully_resolved	2.0	2.0	0.0	0.0	2.0
OMMBLHXy	fully_resolved	4.0	4.0	0.0	0.0	4.0
OPHHXy	fully_resolved	4.0	4.0	0.0	0.0	4.0
PROD3	fully_resolved	2.0	2.0	0.0	0.0	2.0
3HPADHi	fully_resolved	2.0	2.0	0.0	0.0	2.0
DHCURR	fully_resolved	2.0	2.0	0.0	0.0	2.0
ACOAD1f	fully_resolved	2.0	2.0	0.0	0.0	2.0
QUINDH	fully_resolved	2.0	2.0	0.0	0.0	2.0
LCARSyi	fully_resolved	2.0	2.0	0.0	0.0	2.0
