## Supplementary material for "Organizing principles of the cellular electron economy": electron_sink_delivery_by_condition.csv

condition	sink	sink_fate	electron_flux
aerobic	23dhmb_c	biosynthesis_or_other	0.9839618419434037
aerobic	23dhmp_c	biosynthesis_or_other	0.3269444637983537
aerobic	2me4p_c	biosynthesis_or_other	0.002688441856157578
aerobic	3hbcoa_c	biosynthesis_or_other	0.4004866838648056
aerobic	3hdcoa_c	biosynthesis_or_other	0.40048668386480574
aerobic	3hddcoa_c	biosynthesis_or_other	0.40048668386480574
aerobic	3hhcoa_c	biosynthesis_or_other	0.40048668386480574
aerobic	3hhdcoa_c	biosynthesis_or_other	0.31290807398199505
aerobic	3hocoa_c	biosynthesis_or_other	0.40048668386480574
aerobic	3htdcoa_c	biosynthesis_or_other	0.31290807398199505
aerobic	4per_c	biosynthesis_or_other	0.0005019024964249883
aerobic	5aprbu_c	biosynthesis_or_other	0.0005019024980438752
aerobic	5mthf_c	biosynthesis_or_other	0.17370665402576013
aerobic	btcoa_c	biosynthesis_or_other	0.4004866838648057
aerobic	dcacoa_c	biosynthesis_or_other	0.4004866838648057
aerobic	ddcacoa_c	biosynthesis_or_other	0.4004866838648057
aerobic	dmpp_c	biosynthesis_or_other	0.00031284505483426036
aerobic	e4p_c	biosynthesis_or_other	0.0005019024964249883
aerobic	fadh2_c	biosynthesis_or_other	0.0009070255906351576
aerobic	glyc3p_c	biosynthesis_or_other	0.1564540369909975
aerobic	h2o_c	respiration	47.6
aerobic	h2s_c	biosynthesis_or_other	0.8355056100053092
aerobic	hom__L_c	biosynthesis_or_other	0.7856315812815698
aerobic	hxcoa_c	biosynthesis_or_other	0.4004866838648057
aerobic	ipdp_c	biosynthesis_or_other	0.0023755968013233174
aerobic	nadph_c	biosynthesis_or_other	0.37035565385334834
aerobic	occoa_c	biosynthesis_or_other	0.4004866838648057
aerobic	pant__R_c	biosynthesis_or_other	0.0007584804566843837
aerobic	pmtcoa_c	biosynthesis_or_other	0.14362513905894517
aerobic	pro__L_c	biosynthesis_or_other	0.24876245897980948
aerobic	skm_c	biosynthesis_or_other	0.42888918868121506
aerobic	succ_c	fermentation	0.00011028350852754698
aerobic	tdcoa_c	biosynthesis_or_other	0.31290807398199505
aerobic	thdp_c	biosynthesis_or_other	0.41744446131551577
aerobic	thf_c	biosynthesis_or_other	0.03019855052689662
aerobic	uamr_c	biosynthesis_or_other	0.0312710013803395
aerobic	unresolved:AGPR	unresolved_sink	0.33286713834365106
aerobic	unresolved:ASAD	unresolved_sink	1.203076042597086
aerobic	unresolved:G5SD	unresolved_sink	0.24876245897980945
aerobic	unresolved:GLUDy	unresolved_sink	9.56216986947251
aerobic	unresolved:TYRL	unresolved_sink	0.0002509512490217254
anaerobic	23dhmb_c	biosynthesis_or_other	0.4615380467655457
anaerobic	23dhmp_c	biosynthesis_or_other	0.15335687095778686
anaerobic	2me4p_c	biosynthesis_or_other	0.0012610430102266835
anaerobic	3hbcoa_c	biosynthesis_or_other	0.18785265235641513
anaerobic	3hdcoa_c	biosynthesis_or_other	0.18785265235641518
anaerobic	3hddcoa_c	biosynthesis_or_other	0.18785265235641518
anaerobic	3hhcoa_c	biosynthesis_or_other	0.18785265235641518
anaerobic	3hhdcoa_c	biosynthesis_or_other	0.1467729490379218
anaerobic	3hocoa_c	biosynthesis_or_other	0.18785265235641518
anaerobic	3htdcoa_c	biosynthesis_or_other	0.14677294903792162
anaerobic	4per_c	biosynthesis_or_other	0.00023542284745121407
anaerobic	5aprbu_c	biosynthesis_or_other	0.00023542284745128953
anaerobic	5mthf_c	biosynthesis_or_other	0.08147900293661915
anaerobic	btcoa_c	biosynthesis_or_other	0.18785265235641518
anaerobic	dcacoa_c	biosynthesis_or_other	0.18785265235641516
anaerobic	ddcacoa_c	biosynthesis_or_other	0.18785265235641516
anaerobic	dmpp_c	biosynthesis_or_other	0.00014674338921850932
anaerobic	e4p_c	biosynthesis_or_other	0.00023542284745121407
anaerobic	etoh_c	fermentation	25.59752305457164
anaerobic	fadh2_c	biosynthesis_or_other	0.00042545025794971103
anaerobic	glyc3p_c	biosynthesis_or_other	0.0733864745189609
anaerobic	h2s_c	biosynthesis_or_other	0.39190303004218174
anaerobic	hom__L_c	biosynthesis_or_other	0.3685090722480263
anaerobic	hxcoa_c	biosynthesis_or_other	0.18785265235641516
anaerobic	ipdp_c	biosynthesis_or_other	0.001114299621008174
anaerobic	nadph_c	biosynthesis_or_other	0.1737193637005685
anaerobic	occoa_c	biosynthesis_or_other	0.18785265235641516
anaerobic	pant__R_c	biosynthesis_or_other	0.0003557735407671278
anaerobic	pmtcoa_c	biosynthesis_or_other	0.06736893985316583
anaerobic	pro__L_c	biosynthesis_or_other	0.11668474785502851
anaerobic	skm_c	biosynthesis_or_other	0.20117515739413538
anaerobic	succ_c	fermentation	0.17616702231858222
anaerobic	tdcoa_c	biosynthesis_or_other	0.14677294903792162
anaerobic	thdp_c	biosynthesis_or_other	0.1958068830475446
anaerobic	thf_c	biosynthesis_or_other	0.014164959890930655
anaerobic	uamr_c	biosynthesis_or_other	0.014668004674834463
anaerobic	unresolved:ACALD	unresolved_sink	25.59752305457164
anaerobic	unresolved:AGPR	unresolved_sink	0.15613496612849556
anaerobic	unresolved:ASAD	unresolved_sink	0.564315955295571
anaerobic	unresolved:G5SD	unresolved_sink	0.1166847478550285
anaerobic	unresolved:GLUDy	unresolved_sink	4.485240195575168
anaerobic	unresolved:TYRL	unresolved_sink	0.00011771142372564001
