## Supplementary material for "Organizing principles of the cellular electron economy": electron_source_sink_paths_by_condition.csv

path_id	source	sink	path	n_transfer_steps	electron_flux	condition
0	2oph_c	3hbcoa_c	2oph_c -> nadh_c -> 3hbcoa_c	2	0.00025095124902172546	aerobic
1	3c2hmp_c	3hbcoa_c	3c2hmp_c -> nadh_c -> 3hbcoa_c	2	0.4002357326157839	aerobic
2	3c2hmp_c	3hdcoa_c	3c2hmp_c -> nadh_c -> 3hdcoa_c	2	0.10676568968469585	aerobic
3	3pg_c	3hdcoa_c	3pg_c -> nadh_c -> 3hdcoa_c	2	0.2937209941801099	aerobic
4	3pg_c	3hddcoa_c	3pg_c -> nadh_c -> 3hddcoa_c	2	0.40048668386480574	aerobic
5	3pg_c	3hhcoa_c	3pg_c -> nadh_c -> 3hhcoa_c	2	0.40048668386480574	aerobic
6	3pg_c	3hhdcoa_c	3pg_c -> nadh_c -> 3hhdcoa_c	2	0.31290807398199505	aerobic
7	3pg_c	3hocoa_c	3pg_c -> nadh_c -> 3hocoa_c	2	0.40048668386480574	aerobic
8	3pg_c	3htdcoa_c	3pg_c -> nadh_c -> 3htdcoa_c	2	0.06405896367227654	aerobic
9	asp__L_c	h2o_c	asp__L_c -> q8h2_c -> h2o_c	2	0.002563528902558574	aerobic
10	dhor__S_c	h2o_c	dhor__S_c -> q8h2_c -> h2o_c	2	0.37225748170467604	aerobic
11	dscl_c	3htdcoa_c	dscl_c -> nadh_c -> 3htdcoa_c	2	0.0002509512490217254	aerobic
12	g6p_c	nadph_c	g6p_c -> nadph_c	1	0.37035565385334834	aerobic
13	g6p_c	23dhmb_c	g6p_c -> nadph_c -> 23dhmb_c	2	0.9839618419434037	aerobic
14	g6p_c	23dhmp_c	g6p_c -> nadph_c -> 23dhmp_c	2	0.3269444637983537	aerobic
15	g6p_c	2me4p_c	g6p_c -> nadph_c -> 2me4p_c	2	0.002688441856157578	aerobic
16	g6p_c	5aprbu_c	g6p_c -> nadph_c -> 5aprbu_c	2	0.0005019024980438752	aerobic
17	g6p_c	glyc3p_c	g6p_c -> nadph_c -> glyc3p_c	2	0.1564540369909975	aerobic
18	g6p_c	h2s_c	g6p_c -> nadph_c -> h2s_c	2	0.8355056100053092	aerobic
19	g6p_c	hom__L_c	g6p_c -> nadph_c -> hom__L_c	2	0.7856315812815698	aerobic
20	g6p_c	pant__R_c	g6p_c -> nadph_c -> pant__R_c	2	0.0007584804566843837	aerobic
21	g6p_c	pro__L_c	g6p_c -> nadph_c -> pro__L_c	2	0.24876245897980948	aerobic
22	g6p_c	skm_c	g6p_c -> nadph_c -> skm_c	2	0.42888918868121506	aerobic
23	g6p_c	thdp_c	g6p_c -> nadph_c -> thdp_c	2	0.41744446131551577	aerobic
24	g6p_c	thf_c	g6p_c -> nadph_c -> thf_c	2	0.03019855052689662	aerobic
25	g6p_c	uamr_c	g6p_c -> nadph_c -> uamr_c	2	0.0312710013803395	aerobic
26	g6p_c	unresolved:AGPR	g6p_c -> nadph_c -> unresolved:AGPR	2	0.33286713834365106	aerobic
27	g6p_c	unresolved:ASAD	g6p_c -> nadph_c -> unresolved:ASAD	2	0.635204203804892	aerobic
28	histd_c	3htdcoa_c	histd_c -> nadh_c -> 3htdcoa_c	2	0.21322528636610066	aerobic
29	imp_c	3htdcoa_c	imp_c -> nadh_c -> 3htdcoa_c	2	0.03537287269459613	aerobic
30	imp_c	4per_c	imp_c -> nadh_c -> 4per_c	2	0.0005019024964249883	aerobic
31	imp_c	5mthf_c	imp_c -> nadh_c -> 5mthf_c	2	0.17370665402576013	aerobic
32	imp_c	dmpp_c	imp_c -> nadh_c -> dmpp_c	2	0.00031284505483426036	aerobic
33	imp_c	e4p_c	imp_c -> nadh_c -> e4p_c	2	0.0005019024964249883	aerobic
34	imp_c	fadh2_c	imp_c -> nadh_c -> fadh2_c	2	0.0009070255906351576	aerobic
35	imp_c	ipdp_c	imp_c -> nadh_c -> ipdp_c	2	0.0023755968013233174	aerobic
36	imp_c	btcoa_c	imp_c -> nadh_c -> fadh2_c -> btcoa_c	3	0.06003586629765237	aerobic
37	mal__L_c	btcoa_c	mal__L_c -> nadh_c -> fadh2_c -> btcoa_c	3	0.34045081756715334	aerobic
38	mal__L_c	dcacoa_c	mal__L_c -> nadh_c -> fadh2_c -> dcacoa_c	3	0.4004866838648057	aerobic
39	mal__L_c	ddcacoa_c	mal__L_c -> nadh_c -> fadh2_c -> ddcacoa_c	3	0.4004866838648057	aerobic
40	mal__L_c	hxcoa_c	mal__L_c -> nadh_c -> fadh2_c -> hxcoa_c	3	0.0320733701731678	aerobic
41	mlthf_c	unresolved:ASAD	mlthf_c -> nadph_c -> unresolved:ASAD	2	0.5678718387921939	aerobic
42	mlthf_c	unresolved:G5SD	mlthf_c -> nadph_c -> unresolved:G5SD	2	0.24876245897980945	aerobic
43	mlthf_c	unresolved:GLUDy	mlthf_c -> nadph_c -> unresolved:GLUDy	2	0.1735563117182016	aerobic
44	pdx5p_c	hxcoa_c	pdx5p_c -> nadh_c -> fadh2_c -> hxcoa_c	3	0.0002509512490217254	aerobic
45	pppg9_c	succ_c	pppg9_c -> succ_c	1	0.00011028350852754698	aerobic
46	pppg9_c	h2o_c	pppg9_c -> succ_c -> q8h2_c -> h2o_c	3	0.0006425702385376294	aerobic
47	unresolved:AMPMS2	hxcoa_c	unresolved:AMPMS2 -> nadh_c -> fadh2_c -> hxcoa_c	3	0.00025095124902172546	aerobic
48	unresolved:CPPPGO	h2o_c	unresolved:CPPPGO -> h2o_c	1	0.000501902498043451	aerobic
49	unresolved:GAPD	hxcoa_c	unresolved:GAPD -> nadh_c -> fadh2_c -> hxcoa_c	3	0.3679114111935944	aerobic
50	unresolved:GAPD	occoa_c	unresolved:GAPD -> nadh_c -> fadh2_c -> occoa_c	3	0.4004866838648057	aerobic
51	unresolved:GAPD	pmtcoa_c	unresolved:GAPD -> nadh_c -> fadh2_c -> pmtcoa_c	3	0.14362513905894517	aerobic
52	unresolved:GAPD	tdcoa_c	unresolved:GAPD -> nadh_c -> fadh2_c -> tdcoa_c	3	0.31290807398199505	aerobic
53	unresolved:GAPD	unresolved:GLUDy	unresolved:GAPD -> nadh_c -> nadph_c -> unresolved:GLUDy	3	2.5914668594837083	aerobic
54	unresolved:GAPD	h2o_c	unresolved:GAPD -> nadh_c -> q8h2_c -> h2o_c	3	26.414333479899213	aerobic
55	unresolved:GND	unresolved:GLUDy	unresolved:GND -> nadph_c -> unresolved:GLUDy	2	5.587439015716186	aerobic
56	unresolved:ICDHyr	unresolved:GLUDy	unresolved:ICDHyr -> nadph_c -> unresolved:GLUDy	2	1.2097076825544155	aerobic
57	unresolved:ICDHyr	unresolved:TYRL	unresolved:ICDHyr -> nadph_c -> unresolved:TYRL	2	0.0002509512490217254	aerobic
58	unresolved:PDH	h2o_c	unresolved:PDH -> nadh_c -> q8h2_c -> h2o_c	3	20.654018984325752	aerobic
59	unresolved:PDX5PS	h2o_c	unresolved:PDX5PS -> nadh_c -> q8h2_c -> h2o_c	3	0.00025095124902172546	aerobic
60	unresolved:PPND	h2o_c	unresolved:PPND -> nadh_c -> q8h2_c -> h2o_c	3	0.15543110118219552	aerobic
0	2oph_c	3hbcoa_c	2oph_c -> nadh_c -> 3hbcoa_c	2	0.00011771142372564002	anaerobic
1	3c2hmp_c	3hbcoa_c	3c2hmp_c -> nadh_c -> 3hbcoa_c	2	0.1877349409326895	anaerobic
2	3c2hmp_c	3hdcoa_c	3c2hmp_c -> nadh_c -> 3hdcoa_c	2	0.0500796126212851	anaerobic
3	3pg_c	3hdcoa_c	3pg_c -> nadh_c -> 3hdcoa_c	2	0.13777303973513008	anaerobic
4	3pg_c	3hddcoa_c	3pg_c -> nadh_c -> 3hddcoa_c	2	0.18785265235641518	anaerobic
5	3pg_c	3hhcoa_c	3pg_c -> nadh_c -> 3hhcoa_c	2	0.18785265235641518	anaerobic
6	3pg_c	3hhdcoa_c	3pg_c -> nadh_c -> 3hhdcoa_c	2	0.1467729490379218	anaerobic
7	3pg_c	3hocoa_c	3pg_c -> nadh_c -> 3hocoa_c	2	0.18785265235641518	anaerobic
8	3pg_c	3htdcoa_c	3pg_c -> nadh_c -> 3htdcoa_c	2	0.030047556431141348	anaerobic
9	asp__L_c	succ_c	asp__L_c -> succ_c	1	0.0012024512253286347	anaerobic
10	dhor__S_c	succ_c	dhor__S_c -> succ_c	1	0.17461143682207667	anaerobic
11	dscl_c	3htdcoa_c	dscl_c -> nadh_c -> 3htdcoa_c	2	0.00011771142372564004	anaerobic
12	histd_c	3htdcoa_c	histd_c -> nadh_c -> 3htdcoa_c	2	0.10001564897685819	anaerobic
13	imp_c	3htdcoa_c	imp_c -> nadh_c -> 3htdcoa_c	2	0.01659203220619644	anaerobic
14	imp_c	4per_c	imp_c -> nadh_c -> 4per_c	2	0.00023542284745121407	anaerobic
15	imp_c	5mthf_c	imp_c -> nadh_c -> 5mthf_c	2	0.08147900293661915	anaerobic
16	imp_c	dmpp_c	imp_c -> nadh_c -> dmpp_c	2	0.00014674338921850932	anaerobic
17	imp_c	e4p_c	imp_c -> nadh_c -> e4p_c	2	0.00023542284745121407	anaerobic
18	imp_c	etoh_c	imp_c -> nadh_c -> etoh_c	2	0.029700228553063306	anaerobic
19	mal__L_c	etoh_c	mal__L_c -> nadh_c -> etoh_c	2	0.37432655027874273	anaerobic
20	mlthf_c	nadph_c	mlthf_c -> nadph_c	1	0.1737193637005685	anaerobic
21	mlthf_c	23dhmb_c	mlthf_c -> nadph_c -> 23dhmb_c	2	0.2907403545013306	anaerobic
22	pdx5p_c	etoh_c	pdx5p_c -> nadh_c -> etoh_c	2	0.00011771142372564001	anaerobic
23	pppg9_c	succ_c	pppg9_c -> succ_c	1	0.0003531342711769192	anaerobic
24	unresolved:AMPMS2	etoh_c	unresolved:AMPMS2 -> nadh_c -> etoh_c	2	0.00011771142372564005	anaerobic
25	unresolved:GAPD	etoh_c	unresolved:GAPD -> nadh_c -> etoh_c	2	25.19326085289238	anaerobic
26	unresolved:GAPD	fadh2_c	unresolved:GAPD -> nadh_c -> fadh2_c	2	0.00042545025794971103	anaerobic
27	unresolved:GAPD	ipdp_c	unresolved:GAPD -> nadh_c -> ipdp_c	2	0.001114299621008174	anaerobic
28	unresolved:GAPD	unresolved:ACALD	unresolved:GAPD -> nadh_c -> unresolved:ACALD	2	25.59752305457164	anaerobic
29	unresolved:GAPD	btcoa_c	unresolved:GAPD -> nadh_c -> fadh2_c -> btcoa_c	3	0.18785265235641518	anaerobic
30	unresolved:GAPD	dcacoa_c	unresolved:GAPD -> nadh_c -> fadh2_c -> dcacoa_c	3	0.18785265235641516	anaerobic
31	unresolved:GAPD	ddcacoa_c	unresolved:GAPD -> nadh_c -> fadh2_c -> ddcacoa_c	3	0.18785265235641516	anaerobic
32	unresolved:GAPD	hxcoa_c	unresolved:GAPD -> nadh_c -> fadh2_c -> hxcoa_c	3	0.18785265235641516	anaerobic
33	unresolved:GAPD	occoa_c	unresolved:GAPD -> nadh_c -> fadh2_c -> occoa_c	3	0.18785265235641516	anaerobic
34	unresolved:GAPD	pmtcoa_c	unresolved:GAPD -> nadh_c -> fadh2_c -> pmtcoa_c	3	0.06736893985316583	anaerobic
35	unresolved:GAPD	tdcoa_c	unresolved:GAPD -> nadh_c -> fadh2_c -> tdcoa_c	3	0.14677294903792162	anaerobic
36	unresolved:GAPD	23dhmb_c	unresolved:GAPD -> nadh_c -> nadph_c -> 23dhmb_c	3	0.1707976922642151	anaerobic
37	unresolved:GAPD	23dhmp_c	unresolved:GAPD -> nadh_c -> nadph_c -> 23dhmp_c	3	0.15335687095778686	anaerobic
38	unresolved:GAPD	2me4p_c	unresolved:GAPD -> nadh_c -> nadph_c -> 2me4p_c	3	0.0012610430102266835	anaerobic
39	unresolved:GAPD	5aprbu_c	unresolved:GAPD -> nadh_c -> nadph_c -> 5aprbu_c	3	0.00023542284745128953	anaerobic
40	unresolved:GAPD	glyc3p_c	unresolved:GAPD -> nadh_c -> nadph_c -> glyc3p_c	3	0.0733864745189609	anaerobic
41	unresolved:GAPD	h2s_c	unresolved:GAPD -> nadh_c -> nadph_c -> h2s_c	3	0.39190303004218174	anaerobic
42	unresolved:GAPD	hom__L_c	unresolved:GAPD -> nadh_c -> nadph_c -> hom__L_c	3	0.3685090722480263	anaerobic
43	unresolved:GAPD	pant__R_c	unresolved:GAPD -> nadh_c -> nadph_c -> pant__R_c	3	0.0003557735407671278	anaerobic
44	unresolved:GAPD	pro__L_c	unresolved:GAPD -> nadh_c -> nadph_c -> pro__L_c	3	0.11668474785502851	anaerobic
45	unresolved:GAPD	skm_c	unresolved:GAPD -> nadh_c -> nadph_c -> skm_c	3	0.20117515739413538	anaerobic
46	unresolved:GAPD	thdp_c	unresolved:GAPD -> nadh_c -> nadph_c -> thdp_c	3	0.1958068830475446	anaerobic
47	unresolved:GAPD	thf_c	unresolved:GAPD -> nadh_c -> nadph_c -> thf_c	3	0.014164959890930655	anaerobic
48	unresolved:GAPD	uamr_c	unresolved:GAPD -> nadh_c -> nadph_c -> uamr_c	3	0.014668004674834463	anaerobic
49	unresolved:GAPD	unresolved:AGPR	unresolved:GAPD -> nadh_c -> nadph_c -> unresolved:AGPR	3	0.15613496612849556	anaerobic
50	unresolved:GAPD	unresolved:ASAD	unresolved:GAPD -> nadh_c -> nadph_c -> unresolved:ASAD	3	0.564315955295571	anaerobic
51	unresolved:GAPD	unresolved:G5SD	unresolved:GAPD -> nadh_c -> nadph_c -> unresolved:G5SD	3	0.1166847478550285	anaerobic
52	unresolved:GAPD	unresolved:GLUDy	unresolved:GAPD -> nadh_c -> nadph_c -> unresolved:GLUDy	3	3.8447892303963696	anaerobic
53	unresolved:ICDHyr	unresolved:GLUDy	unresolved:ICDHyr -> nadph_c -> unresolved:GLUDy	2	0.5675443098583777	anaerobic
54	unresolved:PDX5PS	unresolved:GLUDy	unresolved:PDX5PS -> nadh_c -> nadph_c -> unresolved:GLUDy	3	0.00011771142372564002	anaerobic
55	unresolved:PPND	unresolved:GLUDy	unresolved:PPND -> nadh_c -> nadph_c -> unresolved:GLUDy	3	0.07278894389669487	anaerobic
56	unresolved:PPND	unresolved:TYRL	unresolved:PPND -> nadh_c -> nadph_c -> unresolved:TYRL	3	0.0001177114107565741	anaerobic
