## Supplementary material for "Organizing principles of the cellular electron economy": electron_transfer_edges.csv

donor	acceptor	reaction_id	reaction_name	subsystem	electrons_per_turnover	direction	edge_kind	model_direction_allowed
dscl_c	nadh_c	SHCHD2	Sirohydrochlorin dehydrogenase (NAD)	Cofactor and Prosthetic Group Biosynthesis	2.0	forward	complete	True
nadh_c	etoh_c	ALCD2x	Alcohol dehydrogenase (ethanol)	Pyruvate Metabolism	2.0	reverse	complete	True
nadh_c	2dmmql8_c	NADH9	NADH dehydrogenase (demethylmenaquinone-8 & 0 protons)	Oxidative Phosphorylation	2.0	forward	complete	True
nadh_c	2dmmql8_c	NADH18pp	NADH dehydrogenase (demethylmenaquinone-8 & 3 protons) (periplasm)	Oxidative Phosphorylation	2.0	forward	complete	True
nadh_c	mql8_c	NADH10	NADH dehydrogenase (menaquinone-8 & 0 protons)	Oxidative Phosphorylation	2.0	forward	complete	True
nadh_c	mql8_c	NADH17pp	NADH dehydrogenase (menaquinone-8 & 3 protons) (periplasm)	Oxidative Phosphorylation	2.0	forward	complete	True
nadh_c	mal__L_c	MDH	Malate dehydrogenase	Citric Acid Cycle	2.0	reverse	complete	True
nadh_c	3hddcoa_c	HACD5	3-hydroxyacyl-CoA dehydrogenase (3-oxododecanoyl-CoA)	Membrane Lipid Metabolism	2.0	forward	complete	True
nadh_c	23ddhb_c	DHBD	2,3-dihydro-2,3-dihydroxybenzoate dehydrogenase	Cofactor and Prosthetic Group Biosynthesis	2.0	reverse	complete	True
nadh_c	3htdcoa_c	HACD6	3-hydroxyacyl-CoA dehydrogenase (3-oxotetradecanoyl-CoA)	Membrane Lipid Metabolism	2.0	forward	complete	True
nadh_c	12ppd__S_c	LCARS	Lacaldehyde reductase (S-propane-1,2-diol forming)	Alternate Carbon Metabolism	2.0	forward	complete	True
nadh_c	glyc_c	ALCD19	Alcohol dehydrogenase (glycerol)	Alternate Carbon Metabolism	2.0	forward	complete	True
nadh_c	sbt6p_c	SBTPD	Sorbitol-6-phosphate dehydrogenase	Alternate Carbon Metabolism	2.0	reverse	complete	True
nadh_c	galt1p_c	GLTPD	Galactitol-1-phosphate dehydrogenase	Alternate Carbon Metabolism	2.0	reverse	complete	True
nadh_c	mana_c	MANAO	Mannonate oxidoreductase	Alternate Carbon Metabolism	2.0	reverse	complete	True
nadh_c	altrn_c	TAGURr	Tagaturonate reductase	Alternate Carbon Metabolism	2.0	reverse	complete	True
nadh_c	3hdcoa_c	HACD4	3-hydroxyacyl-CoA dehydrogenase (3-oxodecanoyl-CoA)	Membrane Lipid Metabolism	2.0	forward	complete	True
nadh_c	3hhdcoa_c	HACD7	3-hydroxyacyl-CoA dehydrogenase (3-oxohexadecanoyl-CoA)	Membrane Lipid Metabolism	2.0	forward	complete	True
nadh_c	3hbcoa_c	HACD1	3-hydroxyacyl-CoA dehydrogenase (acetoacetyl-CoA)	Membrane Lipid Metabolism	2.0	forward	complete	True
nadh_c	3hhcoa_c	HACD2	3-hydroxyacyl-CoA dehydrogenase (3-oxohexanoyl-CoA)	Membrane Lipid Metabolism	2.0	forward	complete	True
nadh_c	idon__L_c	2DGULRx	2-dehydro-L-gulonate reductase (NADH)	Alternate Carbon Metabolism	2.0	forward	complete	True
nadh_c	idon__L_c	IDOND	L-idonate 5-dehydrogenase	Alternate Carbon Metabolism	2.0	forward	complete	True
nadh_c	fadh2_c	FADRx	FAD reductase	Cofactor and Prosthetic Group Biosynthesis	2.0	forward	complete	True
nadh_c	3dhguln_c	DOGULNR	2,3 dioxo-L-gulonate reductase	Alternate Carbon Metabolism	2.0	forward	complete	True
nadh_c	glyclt_c	GLYCLTDx	Glycolate dehydrogenase (NAD)	Glyoxylate Metabolism	2.0	forward	complete	True
nadh_c	dmpp_c	DMPPS	1-hydroxy-2-methyl-2-(E)-butenyl 4-diphosphate reductase (dmpp)	Cofactor and Prosthetic Group Biosynthesis	2.0	forward	complete	True
nadh_c	ipdp_c	IPDPS	1-hydroxy-2-methyl-2-(E)-butenyl 4-diphosphate reductase (ipdp)	Cofactor and Prosthetic Group Biosynthesis	2.0	forward	complete	True
nadh_c	mnl1p_c	M1PD	Mannitol-1-phosphate 5-dehydrogenase	Alternate Carbon Metabolism	2.0	reverse	complete	True
nadh_c	h2o_c	3HPPPNH	3-(3-hydroxy-phenyl)propionate hydroxylase	Alternate Carbon Metabolism	2.0	forward	complete	True
nadh_c	h2o_c	3HCINNMH	3-hydroxycinnamate hydroxylase	Alternate Carbon Metabolism	2.0	forward	complete	True
nadh_c	h2o_c	NADHPO	NADH peroxidase	Unassigned	2.0	forward	complete	True
nadh_c	glyc__R_c	HPYRRx	Hydroxypyruvate reductase (NADH)	Alternate Carbon Metabolism	2.0	forward	complete	True
nadh_c	glyc__R_c	TRSARr	Tartronate semialdehyde reductase	Alternate Carbon Metabolism	2.0	forward	complete	True
nadh_c	nh4_c	NTRIR2x	Nitrite Reductase (NADH)	Oxidative Phosphorylation	6.0	forward	complete	True
nadh_c	q8h2_c	NADH5	NADH dehydrogenase (ubiquinone-8 )	Oxidative Phosphorylation	2.0	forward	complete	True
nadh_c	q8h2_c	NADH16pp	NADH dehydrogenase (ubiquinone-8 & 3 protons) (periplasm)	Oxidative Phosphorylation	2.0	forward	complete	True
nadh_c	btn_c	BSORx	Biotin sulfoxide reductase	Cofactor and Prosthetic Group Biosynthesis	2.0	forward	complete	True
nadh_c	nadph_c	THD2pp	NAD(P) transhydrogenase (periplasm)	Oxidative Phosphorylation	2.0	forward	complete	True
nadh_c	S2hglut_c	AHGDx	(S)-alpha-hydroxyglutarate dehydrogenase	Glycine and Serine Metabolism	2.0	reverse	complete	True
nadh_c	5mthf_c	MTHFR2	5,10-methylenetetrahydrofolate reductase (NADH)	Folate Metabolism	2.0	forward	complete	True
nadh_c	hmgth_c	FALDH2	Formaldehyde dehydrogenase	Cofactor and Prosthetic Group Biosynthesis	2.0	reverse	complete	True
nadh_c	3hocoa_c	HACD3	3-hydroxyacyl-CoA dehydrogenase (3-oxooctanoyl-CoA)	Membrane Lipid Metabolism	2.0	forward	complete	True
nadh_c	e4p_c	E4PD	Erythrose 4-phosphate dehydrogenase	Cofactor and Prosthetic Group Biosynthesis	2.0	reverse	complete	True
nadh_c	5dglcn_c	DKGLCNR2x	2,5-diketo-D-gluconate reductase (NADH)	Alternate Carbon Metabolism	2.0	forward	complete	True
nadh_c	4per_c	PERD	Erythronate 4-phosphate (4per) dehydrogenase	Cofactor and Prosthetic Group Biosynthesis	2.0	reverse	complete	True
nadh_c	56dura_c	DURADx	Dihydrouracil dehydrogenase (NAD)	Nucleotide Salvage Pathway	2.0	reverse	complete	True
nadh_c	lac__D_c	LDH_D	D-lactate dehydrogenase	Pyruvate Metabolism	2.0	reverse	complete	True
nadh_c	rbflvrd_c	FLVRx	Flavin reductase (NAD)	Cofactor and Prosthetic Group Biosynthesis	2.0	forward	complete	True
nadh_c	fmnh2_c	FMNRx	FMN reductase	Cofactor and Prosthetic Group Biosynthesis	2.0	forward	complete	True
nadh_c	lald__D_c	LALDO2x	D-Lactaldehyde:NAD+ 1-oxidoreductase	Methylglyoxal Metabolism	2.0	forward	complete	True
nadh_c	12ppd__R_c	ALR4x	Aldose reductase (acetol)	Glycerophospholipid Metabolism	2.0	forward	complete	True
nadh_c	3hodcoa_c	HACD8	3-hydroxyacyl-CoA dehydrogenase (3-oxooctadecanoyl-CoA), peroxisomal	Membrane Lipid Metabolism	2.0	forward	complete	True
nadh_c	3amac_c	POAACR	Peroxyaminoacrylate reductase	Nucleotide Salvage Pathway	2.0	forward	complete	True
nadh_c	3hadpcoa_c	HADPCOADH3	3-hydroxyadipyl-CoA dehydrogenase (NAD+)	Alternate Carbon Metabolism	2.0	reverse	complete	True
nadh_c	pacald_c	ALDD19xr	Aldehyde dehydrogenase (phenylacetaldehyde, NAD)	Alternate Carbon Metabolism	2.0	reverse	complete	True
nadh_c	glcn_c	2DGULRGx	2-Dehydro-L-gulonate reductase to gluconate (NADH)	Alternate Carbon Metabolism	2.0	forward	complete	True
nadh_c	glcn_c	5DKGR	5-keto-D-gluconate 5-reductase	Alternate Carbon Metabolism	2.0	reverse	complete	True
nadh_c	ghb_c	GHBDHx	Gamma-hydroxybutyrate dehydrogenase (NADH)	Arginine and Proline Metabolism	2.0	forward	complete	True
nadh_c	appl_c	APPLDHr	Aminopropanol dehydrogenase reversible	Threonine and Lysine Metabolism	2.0	forward	complete	True
nadh_c	acetol_c	ALR2x	Aldose reductase (methylglyoxal) (nadh)	Methylglyoxal Metabolism	2.0	forward	complete	True
nadh_c	thptdn_c	DHPTDNRN	Dihydropteridine reductase (NADH)	Alternate Carbon Metabolism	2.0	forward	complete	True
nadh_c	dhps_c	3SLAR	3-sulfolactaldehyde reductase	Alternate Carbon Metabolism	2.0	forward	complete	True
nadh_c	r2hglut_c	ARHGDx	(R)-alpha-hydroxyglutarate dehydrogenase	Glycine and Serine Metabolism	2.0	reverse	complete	True
nadph_c	gthrd_c	GTHOr	Glutathione oxidoreductase	Cofactor and Prosthetic Group Biosynthesis	2.0	forward	complete	True
nadph_c	skm_c	SHK3Dr	Shikimate dehydrogenase	Tyrosine, Tryptophan, and Phenylalanine Metabolism	2.0	forward	complete	True
nadph_c	5aprbu_c	APRAUR	5-amino-6-(5-phosphoribosylamino)uracil reductase	Cofactor and Prosthetic Group Biosynthesis	2.0	forward	complete	True
nadph_c	2me4p_c	DXPRIi	1-deoxy-D-xylulose reductoisomerase	Cofactor and Prosthetic Group Biosynthesis	2.0	forward	complete	True
nadph_c	23dhmb_c	KARA1	Ketol-acid reductoisomerase (2,3-dihydroxy-3-methylbutanoate)	Valine, Leucine, and Isoleucine Metabolism	2.0	reverse	complete	True
nadph_c	23dhmp_c	KARA2	Ketol-acid reductoisomerase (2-Acetolactate)	Valine, Leucine, and Isoleucine Metabolism	2.0	forward	complete	True
nadph_c	gdpfuc_c	GOFUCR	GDP-4-oxo-L-fucose reductase	Cell Envelope Biosynthesis	2.0	forward	complete	True
nadph_c	5dglcn_c	DKGLCNR2y	2,5-diketo-D-gluconate reductase (NADPH)	Alternate Carbon Metabolism	2.0	forward	complete	True
nadph_c	idon__L_c	2DGULRy	2-dehydro-L-gulonate reductase (NADPH)	Alternate Carbon Metabolism	2.0	forward	complete	True
nadph_c	idon__L_c	IDOND2	L-indonate 5-dehydrogenase (NADP)	Alternate Carbon Metabolism	2.0	forward	complete	True
nadph_c	dtdprmn_c	TDPDRR	DTDP-4-dehydrorhamnose reductase	Cell Envelope Biosynthesis	2.0	forward	complete	True
nadph_c	uamr_c	UAPGR	UDP-N-acetylenolpyruvoylglucosamine reductase	Cell Envelope Biosynthesis	2.0	forward	complete	True
nadph_c	2dhguln_c	DKGLCNR1	2,5-diketo-D-gluconate reductase	Alternate Carbon Metabolism	2.0	forward	complete	True
nadph_c	nadh_c	NADTRHD	NAD transhydrogenase	Oxidative Phosphorylation	2.0	forward	complete	True
nadph_c	fmnh2_c	FMNRx2	FMN reductase	Cofactor and Prosthetic Group Biosynthesis	2.0	forward	complete	True
nadph_c	glyc__R_c	HPYRRy	Hydroxypyruvate reductase (NADPH)	Alternate Carbon Metabolism	2.0	forward	complete	True
nadph_c	thdp_c	DHDPRy	Dihydrodipicolinate reductase (NADPH)	Threonine and Lysine Metabolism	2.0	forward	complete	True
nadph_c	glyc3p_c	G3PD2	Glycerol-3-phosphate dehydrogenase (NADP)	Alternate Carbon Metabolism	2.0	reverse	complete	True
nadph_c	h2s_c	SULR	Sulfite reductase (NADPH2)	Cysteine Metabolism	6.0	forward	complete	True
nadph_c	pro__L_c	P5CR	Pyrroline-5-carboxylate reductase	Arginine and Proline Metabolism	2.0	forward	complete	True
nadph_c	g6p_c	G6PDH2r	Glucose 6-phosphate dehydrogenase	Pentose Phosphate Pathway	2.0	reverse	complete	True
nadph_c	btn_c	BSORy	Biotin sulfoxide reductase	Cofactor and Prosthetic Group Biosynthesis	2.0	forward	complete	True
nadph_c	hom__L_c	HSDy	Homoserine dehydrogenase (NADPH)	Threonine and Lysine Metabolism	2.0	reverse	complete	True
nadph_c	mlthf_c	MTHFD	Methylenetetrahydrofolate dehydrogenase (NADP)	Folate Metabolism	2.0	reverse	complete	True
nadph_c	ggbutal_c	GGGABADr	Gamma-glutamyl-gamma aminobutyric acid dehydrogenase	Alternate Carbon Metabolism	2.0	reverse	complete	True
nadph_c	rbflvrd_c	FLVR	Flavin reductase	Cofactor and Prosthetic Group Biosynthesis	2.0	forward	complete	True
nadph_c	q8h2_c	NADPHQR2	NADPH Quinone Reductase (Ubiquinone-8)	Oxidative Phosphorylation	2.0	forward	complete	True
nadph_c	mql8_c	NADPHQR3	NADPH Quinone Reductase (Menaquinone-8)	Oxidative Phosphorylation	2.0	forward	complete	True
nadph_c	2dmmql8_c	NADPHQR4	NADPH Quinone Reductase (2-Demethylmenaquinone-8)	Oxidative Phosphorylation	2.0	forward	complete	True
nadph_c	12ppd__R_c	PPDOy	Propane-1,2-diol:NADP+ 1-oxidoreductase	Alternate Carbon Metabolism	2.0	forward	complete	True
nadph_c	glyclt_c	GLYCLTDy	Glycolate dehydrogenase (NADP)	Glyoxylate Metabolism	2.0	forward	complete	True
nadph_c	pant__R_c	DPR	2-dehydropantoate 2-reductase	Cofactor and Prosthetic Group Biosynthesis	2.0	forward	complete	True
nadph_c	thf_c	DHFR	Dihydrofolate reductase	Cofactor and Prosthetic Group Biosynthesis	2.0	forward	complete	True
nadph_c	fadh2_c	FADRx2	FAD reductase	Cofactor and Prosthetic Group Biosynthesis	2.0	forward	complete	True
nadph_c	athr__L_c	ATHRDHr	L-allo-threonine dehydrogenase	Threonine and Lysine Metabolism	2.0	reverse	complete	True
nadph_c	ser__L_c	LSERDHr	L-serine dehydrogenase	Glycine and Serine Metabolism	2.0	reverse	complete	True
nadph_c	ser__D_c	DSERDHr	D-serine dehydrogenase	Glycine and Serine Metabolism	2.0	reverse	complete	True
nadph_c	acetol_c	ALR2	Aldose reductase (methylglyoxal)	Methylglyoxal Metabolism	2.0	forward	complete	True
nadph_c	lald__L_c	LALDO3	L-Lactaldehyde:NADP+ 1-oxidoreductase	Methylglyoxal Metabolism	2.0	forward	complete	True
nadph_c	thmnp_c	DHMPTR	Dihydromonapterin reductase	Cofactor and Prosthetic Group Biosynthesis	2.0	forward	complete	True
nadph_c	preq1_c	CDGR	7-cyano-7-deazaguanine reductase	Cofactor and Prosthetic Group Biosynthesis	4.0	forward	complete	True
nadph_c	3hpp_c	MSAR	Malonic semialdehyde reductase	Nucleotide Salvage Pathway	2.0	forward	complete	True
nadph_c	h2o_c	PACCOAE	Ring 1,2-phenylacetyl-CoA epoxidase (NADPH)	Alternate Carbon Metabolism	2.0	forward	complete	True
nadph_c	h2o_c	OMPHHXy	2-octaprenyl-6-methoxyphenol hydroxylase (NADPH)	Cofactor and Prosthetic Group Biosynthesis	2.0	forward	complete	True
nadph_c	h2o_c	OMMBLHXy	2-Octaprenyl-3-methyl-6-methoxy-1,4-benzoquinol hydroxylase (NADPHl)	Cofactor and Prosthetic Group Biosynthesis	2.0	forward	complete	True
nadph_c	h2o_c	OPHHXy	2-Octaprenylphenol hydroxylase (NADPH)	Cofactor and Prosthetic Group Biosynthesis	2.0	forward	complete	True
nadph_c	glcn_c	2DGULRGy	2-Dehydro-L-gulonate reductase to gluconate (NADPH)	Alternate Carbon Metabolism	2.0	forward	complete	True
nadph_c	glcn_c	5DGLCNR	5-dehydro-D-gluconate reductase	Alternate Carbon Metabolism	2.0	forward	complete	True
nadph_c	13ppd_c	13PPDH2	1,3-propanediol dehydrogenase	Alternate Carbon Metabolism	2.0	forward	complete	True
nadph_c	thptdn_c	DHPTDNR	Dihydropteridine reductase	Alternate Carbon Metabolism	2.0	forward	complete	True
nadph_c	ppcoa_c	PCNO	Propanoyl-CoA:NADP+ 2-oxidoreductase	Alternate Carbon Metabolism	2.0	reverse	complete	True
nadph_c	dhcur_c	CURR	NADPH-dependent curcumin reductase	Alternate Carbon Metabolism	2.0	forward	complete	True
nadph_c	thcur_c	DHCURR	NADPH-dependent dihydrocurcumin reductase	Alternate Carbon Metabolism	2.0	forward	complete	True
nadph_c	12ppd__S_c	LCARSyi	Lacaldehyde reductase (S-propane-1,2-diol forming)	Alternate Carbon Metabolism	2.0	forward	complete	True
gthrd_c	nadph_c	GTHOr	Glutathione oxidoreductase	Cofactor and Prosthetic Group Biosynthesis	2.0	reverse	complete	True
gthrd_c	h2o_c	GTHPi	Glutathione peridoxase	Unassigned	2.0	forward	complete	True
dhor__S_c	mql8_c	DHORD5	Dihydroorotic acid (menaquinone-8)	Purine and Pyrimidine Biosynthesis	2.0	forward	complete	True
dhor__S_c	q8h2_c	DHORD2	Dihydoorotic acid dehydrogenase (quinone8)	Purine and Pyrimidine Biosynthesis	2.0	forward	complete	True
dhor__S_c	succ_c	DHORDfum	Fumarate dependent DHORD	Purine and Pyrimidine Biosynthesis	2.0	forward	complete	True
mql8_c	succ_c	FRD2	Fumarate reductase	Citric Acid Cycle	2.0	forward	complete	True
mql8_c	dms_c	DMSOR1	Dimethyl sulfoxide reductase (Menaquinol 8)	Oxidative Phosphorylation	2.0	forward	complete	True
mql8_c	tma_c	TMAOR1	Trimethylamine N-oxide reductase (menaquinol 8)	Oxidative Phosphorylation	2.0	forward	complete	True
mql8_c	no2_c	NO3R2pp	Nitrate reductase (Menaquinol-8) (periplasm)	Oxidative Phosphorylation	2.0	forward	complete	True
mql8_c	no2_p	NO3R2bpp	Nitrate reductase (Menaquinol-8) (periplasm)	Nitrogen Metabolism	2.0	forward	complete	True
mql8_c	tma_p	TMAOR1pp	Trimethylamine N-oxide reductase (menaquinol 8) (periplasm)	Oxidative Phosphorylation	2.0	forward	complete	True
mql8_c	dms_p	DMSOR1pp	Dimethyl sulfoxide reductase (Menaquinol 8) (periplasm)	Oxidative Phosphorylation	2.0	forward	complete	True
mql8_c	h2o_c	CYTBD2pp	Cytochrome oxidase bd (menaquinol-8: 2 protons) (periplasm)	Oxidative Phosphorylation	2.0	forward	complete	True
mql8_c	nh4_p	NTRIR4pp	Nitrite Reductase (Menaquinole-8, periplasm)	Nitrogen Metabolism	6.0	forward	complete	True
mql8_c	o2s_c	QMO3	Quinol monooxygenase (menaquinol 8)	Oxidative Phosphorylation	2.0	forward	complete	True
glyclt_c	q8h2_c	GLYCTO2	Glycolate oxidase	Alternate Carbon Metabolism	2.0	forward	complete	True
glyclt_c	mql8_c	GLYCTO3	Glycolate oxidase	Alternate Carbon Metabolism	2.0	forward	complete	True
glyclt_c	2dmmql8_c	GLYCTO4	Glycolate oxidase	Alternate Carbon Metabolism	2.0	forward	complete	True
q8h2_c	no2_p	NO3R1bpp	Nitrate reductase (Ubiquinol-8)	Nitrogen Metabolism	2.0	forward	complete	True
q8h2_c	h2o_c	CYTBDpp	Cytochrome oxidase bd (ubiquinol-8: 2 protons) (periplasm)	Oxidative Phosphorylation	2.0	forward	complete	True
q8h2_c	h2o_c	CYTBO3_4pp	Cytochrome oxidase bo3 (ubiquinol-8: 4 protons) (periplasm)	Oxidative Phosphorylation	2.0	forward	complete	True
q8h2_c	nh4_p	NTRIR3pp	Nitrite Reductase (Ubiquinole-8, periplasm)	Nitrogen Metabolism	6.0	forward	complete	True
q8h2_c	no2_c	NO3R1pp	Nitrate reductase (Ubiquinol-8) (periplasm)	Oxidative Phosphorylation	2.0	forward	complete	True
q8h2_c	o2s_c	QMO2	Quinol monooxygenase (Ubiquinol-8)	Oxidative Phosphorylation	2.0	forward	complete	True
2dmmql8_c	succ_c	FRD3	Fumarate reductase	Citric Acid Cycle	2.0	forward	complete	True
2dmmql8_c	dms_c	DMSOR2	Dimethyl sulfoxide reductase (Demethylmenaquinol 8)	Oxidative Phosphorylation	2.0	forward	complete	True
2dmmql8_c	tma_c	TMAOR2	Trimethylamine N-oxide reductase (demethylmenaquinol 8)	Oxidative Phosphorylation	2.0	forward	complete	True
2dmmql8_c	tma_p	TMAOR2pp	Trimethylamine N-oxide reductase (demethylmenaquinol 8) (periplasm)	Oxidative Phosphorylation	2.0	forward	complete	True
2dmmql8_c	dms_p	DMSOR2pp	Dimethyl sulfoxide reductase (Demethylmenaquinol 8) (periplasm)	Oxidative Phosphorylation	2.0	forward	complete	True
glyc3p_c	q8h2_c	G3PD5	Glycerol-3-phosphate dehydrogenase (ubiquinone-8)	Oxidative Phosphorylation	2.0	forward	complete	True
glyc3p_c	2dmmql8_c	G3PD7	Glycerol-3-phosphate dehydrogenase (demethylmenaquinone-8)	Oxidative Phosphorylation	2.0	forward	complete	True
glyc3p_c	mql8_c	G3PD6	Glycerol-3-phosphate dehydrogenase (menaquinone-8)	Oxidative Phosphorylation	2.0	forward	complete	True
glyc3p_c	nadph_c	G3PD2	Glycerol-3-phosphate dehydrogenase (NADP)	Alternate Carbon Metabolism	2.0	forward	complete	True
skm_c	nadph_c	SHK3Dr	Shikimate dehydrogenase	Tyrosine, Tryptophan, and Phenylalanine Metabolism	2.0	reverse	complete	True
imp_c	nadh_c	IMPD	IMP dehydrogenase	Purine and Pyrimidine Biosynthesis	2.0	forward	complete	True
etoh_c	nadh_c	ALCD2x	Alcohol dehydrogenase (ethanol)	Pyruvate Metabolism	2.0	forward	complete	True
acald_c	nadph_c	ALDD2y	Aldehyde dehydrogenase (acetaldehyde, NADP)	Alternate Carbon Metabolism	2.0	forward	complete	True
succ_c	q8h2_c	SUCDi	Succinate dehydrogenase (irreversible)	Oxidative Phosphorylation	2.0	forward	complete	True
3c2hmp_c	nadh_c	IPMD	3-isopropylmalate dehydrogenase	Valine, Leucine, and Isoleucine Metabolism	2.0	forward	complete	True
mal__L_c	nadh_c	MDH	Malate dehydrogenase	Citric Acid Cycle	2.0	forward	complete	True
mal__L_c	mql8_c	MDH3	Malate dehydrogenase (menaquinone 8 as acceptor)	Citric Acid Cycle	2.0	forward	complete	True
mal__L_c	q8h2_c	MDH2	Malate dehydrogenase (ubiquinone 8 as acceptor)	Citric Acid Cycle	2.0	forward	complete	True
mal__L_c	h2o2_c	MOX	Malate oxidase	Citric Acid Cycle	2.0	forward	complete	True
3hddcoa_c	nadh_c	HACD5	3-hydroxyacyl-CoA dehydrogenase (3-oxododecanoyl-CoA)	Membrane Lipid Metabolism	2.0	reverse	complete	True
sucsal_c	nadh_c	SSALx	Succinate-semialdehyde dehydrogenase (NAD)	Arginine and Proline Metabolism	2.0	forward	complete	True
sucsal_c	nadph_c	SSALy	Succinate-semialdehyde dehydrogenase (NADP)	Arginine and Proline Metabolism	2.0	forward	complete	True
thr__L_c	nadh_c	THRD	L-threonine dehydrogenase	Glycine and Serine Metabolism	2.0	forward	complete	True
23dhmb_c	nadph_c	KARA1	Ketol-acid reductoisomerase (2,3-dihydroxy-3-methylbutanoate)	Valine, Leucine, and Isoleucine Metabolism	2.0	forward	complete	True
23dhmp_c	nadph_c	KARA2	Ketol-acid reductoisomerase (2-Acetolactate)	Valine, Leucine, and Isoleucine Metabolism	2.0	reverse	complete	True
23ddhb_c	nadh_c	DHBD	2,3-dihydro-2,3-dihydroxybenzoate dehydrogenase	Cofactor and Prosthetic Group Biosynthesis	2.0	forward	complete	True
3htdcoa_c	nadh_c	HACD6	3-hydroxyacyl-CoA dehydrogenase (3-oxotetradecanoyl-CoA)	Membrane Lipid Metabolism	2.0	reverse	complete	True
btal_c	nadh_c	ALDD4	Aldehyde dehydrogenase (butanal, NAD)	Alternate Carbon Metabolism	2.0	forward	complete	True
cechddd_c	nadh_c	DHPPD	2,3-dihydroxyphenylpropionate dehydrogenase	Alternate Carbon Metabolism	2.0	forward	complete	True
cenchddd_c	nadh_c	DHCIND	2,3-dihydroxycinnamate dehydrogenase	Alternate Carbon Metabolism	2.0	forward	complete	True
12ppd__S_c	nadh_c	LCARS	Lacaldehyde reductase (S-propane-1,2-diol forming)	Alternate Carbon Metabolism	2.0	reverse	complete	True
glyc_c	nadh_c	ALCD19	Alcohol dehydrogenase (glycerol)	Alternate Carbon Metabolism	2.0	reverse	complete	True
glyc_c	nadh_c	GLYCDx	Glycerol dehydrogenase	Alternate Carbon Metabolism	2.0	forward	complete	True
sbt6p_c	nadh_c	SBTPD	Sorbitol-6-phosphate dehydrogenase	Alternate Carbon Metabolism	2.0	forward	complete	True
galt1p_c	nadh_c	GLTPD	Galactitol-1-phosphate dehydrogenase	Alternate Carbon Metabolism	2.0	forward	complete	True
mana_c	nadh_c	MANAO	Mannonate oxidoreductase	Alternate Carbon Metabolism	2.0	forward	complete	True
altrn_c	nadh_c	TAGURr	Tagaturonate reductase	Alternate Carbon Metabolism	2.0	forward	complete	True
3hdcoa_c	nadh_c	HACD4	3-hydroxyacyl-CoA dehydrogenase (3-oxodecanoyl-CoA)	Membrane Lipid Metabolism	2.0	reverse	complete	True
3hhdcoa_c	nadh_c	HACD7	3-hydroxyacyl-CoA dehydrogenase (3-oxohexadecanoyl-CoA)	Membrane Lipid Metabolism	2.0	reverse	complete	True
idon__L_c	nadh_c	IDOND	L-idonate 5-dehydrogenase	Alternate Carbon Metabolism	2.0	reverse	complete	True
h2o2_c	h2o_c	CAT	Catalase	Unassigned	2.0	forward	complete	True
h2o_c	inost_c	INOSTO	Myo-Inositol:oxygen oxidoreductase	Alternate Carbon Metabolism	4.0	reverse	complete	True
3hbcoa_c	nadh_c	HACD1	3-hydroxyacyl-CoA dehydrogenase (acetoacetyl-CoA)	Membrane Lipid Metabolism	2.0	reverse	complete	True
3hhcoa_c	nadh_c	HACD2	3-hydroxyacyl-CoA dehydrogenase (3-oxohexanoyl-CoA)	Membrane Lipid Metabolism	2.0	reverse	complete	True
fadh2_c	pmtcoa_c	ACOAD7f	Acyl-CoA dehydrogenase (hexadecanoyl-CoA)	Membrane Lipid Metabolism	2.0	reverse	complete	True
fadh2_c	stcoa_c	ACOAD8f	Acyl-CoA dehydrogenase (octadecanoyl-CoA)	Membrane Lipid Metabolism	2.0	reverse	complete	True
fadh2_c	ddcacoa_c	ACOAD5f	Acyl-CoA dehydrogenase (dodecanoyl-CoA)	Membrane Lipid Metabolism	2.0	reverse	complete	True
fadh2_c	occoa_c	ACOAD3f	Acyl-CoA dehydrogenase (octanoyl-CoA)	Membrane Lipid Metabolism	2.0	reverse	complete	True
fadh2_c	hxcoa_c	ACOAD2f	Acyl-CoA dehydrogenase (hexanoyl-CoA)	Membrane Lipid Metabolism	2.0	reverse	complete	True
fadh2_c	dcacoa_c	ACOAD4f	Acyl-CoA dehydrogenase (decanoyl-CoA)	Membrane Lipid Metabolism	2.0	reverse	complete	True
fadh2_c	tdcoa_c	ACOAD6f	Acyl-CoA dehydrogenase (tetradecanoyl-CoA)	Membrane Lipid Metabolism	2.0	reverse	complete	True
fadh2_c	btcoa_c	ACOAD1fr	Acyl-CoA dehydrogenase (butanoyl-CoA)	Membrane Lipid Metabolism	2.0	forward	complete	True
betald_c	nadh_c	BETALDHx	Betaine-aldehyde dehydrogenase	Unassigned	2.0	forward	complete	True
betald_c	nadph_c	BETALDHy	Betaine-aldehyde dehydrogenase	Unassigned	2.0	forward	complete	True
glyc__R_c	nadh_c	TRSARr	Tartronate semialdehyde reductase	Alternate Carbon Metabolism	2.0	reverse	complete	True
1pyr5c_c	nadh_c	P5CD	1-pyrroline-5-carboxylate dehydrogenase	Arginine and Proline Metabolism	2.0	forward	complete	True
mnl1p_c	nadh_c	M1PD	Mannitol-1-phosphate 5-dehydrogenase	Alternate Carbon Metabolism	2.0	forward	complete	True
3hpppn_c	h2o_c	3HPPPNH	3-(3-hydroxy-phenyl)propionate hydroxylase	Alternate Carbon Metabolism	2.0	forward	complete	True
histd_c	nadh_c	HISTD	Histidinol dehydrogenase	Histidine Metabolism	4.0	forward	complete	True
urdglyc_c	nadh_c	URDGLYCD	Ureidoglycolate dehydrogenase	Alternate Carbon Metabolism	2.0	forward	complete	True
o2s_c	h2o2_c	SPODM	Superoxide dismutase	Unassigned	1.0	forward	complete	True
pro__L_c	q8h2_c	PROD3	Proline dehydrogenase (q8)	Arginine and Proline Metabolism	2.0	forward	complete	True
sucgsa_c	nadh_c	SGSAD	Succinylglutamic semialdehyde dehydrogenase	Arginine and Proline Metabolism	2.0	forward	complete	True
g6p_c	nadph_c	G6PDH2r	Glucose 6-phosphate dehydrogenase	Pentose Phosphate Pathway	2.0	forward	complete	True
udpg_c	nadh_c	UDPGD	UDPglucose 6-dehydrogenase	Cell Envelope Biosynthesis	4.0	forward	complete	True
uacmam_c	nadh_c	UACMAMO	UDP-N-acetyl-D-mannosamine oxidoreductase	Cell Envelope Biosynthesis	4.0	forward	complete	True
lald__L_c	nadh_c	LCADi	Lactaldehyde dehydrogenase	Alternate Carbon Metabolism	2.0	forward	complete	True
hom__L_c	nadph_c	HSDy	Homoserine dehydrogenase (NADPH)	Threonine and Lysine Metabolism	2.0	forward	complete	True
3hcinnm_c	h2o_c	3HCINNMH	3-hydroxycinnamate hydroxylase	Alternate Carbon Metabolism	2.0	forward	complete	True
o2s_p	h2o2_p	SPODMpp	Superoxide dismutase	Unassigned	1.0	forward	complete	True
ppt_p	h2_p	PPTHpp	Phosphonate hydrogenase (periplasm)	Unassigned	2.0	forward	complete	True
S2hglut_c	nadh_c	AHGDx	(S)-alpha-hydroxyglutarate dehydrogenase	Glycine and Serine Metabolism	2.0	forward	complete	True
S2hglut_c	h2o2_c	SHGO	S-2-hydroxyglutarate oxidase	Glycine and Serine Metabolism	2.0	forward	complete	True
chol_c	nadh_c	CHOLD	Choline dehydrogenase	Unassigned	2.0	forward	complete	True
glc__D_p	q8h2_c	GLCDpp	Glucose dehydrogenase (ubiquinone-8 as acceptor) (periplasm)	Oxidative Phosphorylation	2.0	forward	complete	True
asp__L_c	q8h2_c	ASPO3	L-aspartate oxidase	Cofactor and Prosthetic Group Biosynthesis	2.0	forward	complete	True
asp__L_c	succ_c	ASPO5	L-aspartate oxidase	Cofactor and Prosthetic Group Biosynthesis	2.0	forward	complete	True
asp__L_c	mql8_c	ASPO4	L-aspartate oxidase	Cofactor and Prosthetic Group Biosynthesis	2.0	forward	complete	True
asp__L_c	h2o2_c	ASPO6	L-aspartate oxidase	Cofactor and Prosthetic Group Biosynthesis	2.0	forward	complete	True
mlthf_c	nadph_c	MTHFD	Methylenetetrahydrofolate dehydrogenase (NADP)	Folate Metabolism	2.0	forward	complete	True
lac__L_c	mql8_c	L_LACD3	L-Lactate dehydrogenase (menaquinone)	Oxidative Phosphorylation	2.0	forward	complete	True
lac__L_c	q8h2_c	L_LACD2	L-Lactate dehydrogenase (ubiquinone)	Oxidative Phosphorylation	2.0	forward	complete	True
ggbutal_c	nadph_c	GGGABADr	Gamma-glutamyl-gamma aminobutyric acid dehydrogenase	Alternate Carbon Metabolism	2.0	forward	complete	True
met__L_c	h2o_c	METOX1s	Methionine oxidation (spontaneous)	Methionine Metabolism	2.0	forward	complete	True
met__L_c	h2o_c	METOX2s	Methionine oxidation 2 (spontaneous)	Methionine Metabolism	2.0	forward	complete	True
hmgth_c	nadh_c	FALDH2	Formaldehyde dehydrogenase	Cofactor and Prosthetic Group Biosynthesis	2.0	forward	complete	True
for_c	h2_c	FHL	Formate-hydrogen lyase	Pyruvate Metabolism	2.0	forward	complete	False
xan_c	nadh_c	XAND	Xanthine dehydrogenase	Nucleotide Salvage Pathway	2.0	forward	complete	True
3hocoa_c	nadh_c	HACD3	3-hydroxyacyl-CoA dehydrogenase (3-oxooctanoyl-CoA)	Membrane Lipid Metabolism	2.0	reverse	complete	True
4abutn_c	nadh_c	ABUTD	Aminobutyraldehyde dehydrogenase	Arginine and Proline Metabolism	2.0	forward	complete	True
e4p_c	nadh_c	E4PD	Erythrose 4-phosphate dehydrogenase	Cofactor and Prosthetic Group Biosynthesis	2.0	forward	complete	True
thf_c	nadph_c	DHFR	Dihydrofolate reductase	Cofactor and Prosthetic Group Biosynthesis	2.0	reverse	complete	True
3pg_c	nadh_c	PGCD	Phosphoglycerate dehydrogenase	Glycine and Serine Metabolism	2.0	forward	complete	True
4per_c	nadh_c	PERD	Erythronate 4-phosphate (4per) dehydrogenase	Cofactor and Prosthetic Group Biosynthesis	2.0	forward	complete	True
athr__L_c	nadph_c	ATHRDHr	L-allo-threonine dehydrogenase	Threonine and Lysine Metabolism	2.0	forward	complete	True
ser__L_c	nadph_c	LSERDHr	L-serine dehydrogenase	Glycine and Serine Metabolism	2.0	forward	complete	True
ser__D_c	nadph_c	DSERDHr	D-serine dehydrogenase	Glycine and Serine Metabolism	2.0	forward	complete	True
hxan_c	nadh_c	HXAND	Hypoxanthine dehydrogenase	Nucleotide Salvage Pathway	2.0	forward	complete	True
pppg9_c	h2o_c	PPPGO	Protoporphyrinogen oxidase (aerobic)	Cofactor and Prosthetic Group Biosynthesis	6.0	forward	complete	True
pppg9_c	succ_c	PPPGO3	Protoporphyrinogen oxidase (anaerobic)	Cofactor and Prosthetic Group Biosynthesis	6.0	forward	complete	True
ppal_c	nadph_c	ALDD3y	Aldehyde dehydrogenase (propanal, NADP)	Alternate Carbon Metabolism	2.0	forward	complete	True
lac__D_c	q8h2_c	LDH_D2	D-lactate dehydrogenase	Oxidative Phosphorylation	2.0	forward	complete	True
lac__D_c	nadh_c	LDH_D	D-lactate dehydrogenase	Pyruvate Metabolism	2.0	forward	complete	True
56dura_c	nadh_c	DURADx	Dihydrouracil dehydrogenase (NAD)	Nucleotide Salvage Pathway	2.0	forward	complete	True
gcald_c	nadh_c	GCALDD	Glycolaldehyde dehydrogenase	Folate Metabolism	2.0	forward	complete	True
pdx5p_c	h2o2_c	PDX5POi	Pyridoxine 5'-phosphate oxidase	Cofactor and Prosthetic Group Biosynthesis	2.0	forward	complete	True
pdx5p_c	nadh_c	PDX5PO2	Pyridoxine 5'-phosphate oxidase (anaerboic	Cofactor and Prosthetic Group Biosynthesis	2.0	forward	complete	True
2ommbl_c	nadh_c	OMMBLHX3	2-Octaprenyl-3-methyl-6-methoxy-1,4-benzoquinol hydroxylase (anaerobic)	Cofactor and Prosthetic Group Biosynthesis	2.0	forward	complete	True
2ommbl_c	h2o_c	OMMBLHXy	2-Octaprenyl-3-methyl-6-methoxy-1,4-benzoquinol hydroxylase (NADPHl)	Cofactor and Prosthetic Group Biosynthesis	2.0	forward	complete	True
pmtcoa_c	fadh2_c	ACOAD7f	Acyl-CoA dehydrogenase (hexadecanoyl-CoA)	Membrane Lipid Metabolism	2.0	forward	complete	True
stcoa_c	fadh2_c	ACOAD8f	Acyl-CoA dehydrogenase (octadecanoyl-CoA)	Membrane Lipid Metabolism	2.0	forward	complete	True
ddcacoa_c	fadh2_c	ACOAD5f	Acyl-CoA dehydrogenase (dodecanoyl-CoA)	Membrane Lipid Metabolism	2.0	forward	complete	True
occoa_c	fadh2_c	ACOAD3f	Acyl-CoA dehydrogenase (octanoyl-CoA)	Membrane Lipid Metabolism	2.0	forward	complete	True
hxcoa_c	fadh2_c	ACOAD2f	Acyl-CoA dehydrogenase (hexanoyl-CoA)	Membrane Lipid Metabolism	2.0	forward	complete	True
dcacoa_c	fadh2_c	ACOAD4f	Acyl-CoA dehydrogenase (decanoyl-CoA)	Membrane Lipid Metabolism	2.0	forward	complete	True
tdcoa_c	fadh2_c	ACOAD6f	Acyl-CoA dehydrogenase (tetradecanoyl-CoA)	Membrane Lipid Metabolism	2.0	forward	complete	True
2oph_c	nadh_c	OPHHX3	2-Octaprenylphenol hydroxylase (anaerobic)	Cofactor and Prosthetic Group Biosynthesis	2.0	forward	complete	True
2oph_c	h2o_c	OPHHXy	2-Octaprenylphenol hydroxylase (NADPH)	Cofactor and Prosthetic Group Biosynthesis	2.0	forward	complete	True
galctn__L_c	nadh_c	GALCTLO	L-galactonate oxidoreductase	Alternate Carbon Metabolism	2.0	forward	complete	True
3hodcoa_c	nadh_c	HACD8	3-hydroxyacyl-CoA dehydrogenase (3-oxooctadecanoyl-CoA), peroxisomal	Membrane Lipid Metabolism	2.0	reverse	complete	True
phaccoa_c	h2o_c	PACCOAE	Ring 1,2-phenylacetyl-CoA epoxidase (NADPH)	Alternate Carbon Metabolism	2.0	forward	complete	True
3hadpcoa_c	nadh_c	HADPCOADH3	3-hydroxyadipyl-CoA dehydrogenase (NAD+)	Alternate Carbon Metabolism	2.0	forward	complete	True
for_p	q8h2_c	FDH4pp	Formate dehydrogenase (quinone-8) (periplasm)	Oxidative Phosphorylation	2.0	forward	complete	True
for_p	mql8_c	FDH5pp	Formate Dehydrogenase (menaquinone-8) (periplasm)	Oxidative Phosphorylation	2.0	forward	complete	True
2oxpaccoa_c	nadph_c	OXCOAHDH	Oxepin-CoA hydrolase/ 3-oxo-5,6-dehydrosuberyl-CoA semialdehyde dehydrogenase (NADP+)	Alternate Carbon Metabolism	2.0	forward	complete	True
pacald_c	nadh_c	ALDD19xr	Aldehyde dehydrogenase (phenylacetaldehyde, NAD)	Alternate Carbon Metabolism	2.0	forward	complete	True
glcn_c	nadh_c	5DKGR	5-keto-D-gluconate 5-reductase	Alternate Carbon Metabolism	2.0	forward	complete	True
13ppd_c	nadph_c	13PPDH2	1,3-propanediol dehydrogenase	Alternate Carbon Metabolism	2.0	reverse	complete	True
ghb_c	nadh_c	GHBDHx	Gamma-hydroxybutyrate dehydrogenase (NADH)	Arginine and Proline Metabolism	2.0	reverse	complete	True
appl_c	nadh_c	APPLDHr	Aminopropanol dehydrogenase reversible	Threonine and Lysine Metabolism	2.0	reverse	complete	True
btcoa_c	fadh2_c	ACOAD1f	Acyl-CoA dehydrogenase (butanoyl-CoA)	Membrane Lipid Metabolism	2.0	forward	complete	True
2omph_c	h2o_c	OMPHHXy	2-octaprenyl-6-methoxyphenol hydroxylase (NADPH)	Cofactor and Prosthetic Group Biosynthesis	2.0	forward	complete	True
cholate_c	nadh_c	CHOLID	7-?-hydroxysteroid dehydrogenase	Alternate Carbon Metabolism	2.0	forward	complete	True
ppcoa_c	nadph_c	PCNO	Propanoyl-CoA:NADP+ 2-oxidoreductase	Alternate Carbon Metabolism	2.0	forward	complete	True
r2hglut_c	nadh_c	ARHGDx	(R)-alpha-hydroxyglutarate dehydrogenase	Glycine and Serine Metabolism	2.0	forward	complete	True
inost_c	h2o_c	INOSTO	Myo-Inositol:oxygen oxidoreductase	Alternate Carbon Metabolism	4.0	forward	complete	True
quin_c	nadph_c	QUINDHyi	Quinate dehydrogenase (NADP)	Tyrosine, Tryptophan, and Phenylalanine Metabolism	2.0	forward	complete	True
quin_c	nadh_c	QUINDH	Quinate dehydrogenase	Tyrosine, Tryptophan, and Phenylalanine Metabolism	2.0	forward	complete	True
3hppnl_c	nadh_c	3HPADHi	3-Hydroxypropanal Dehydrogenase	Alternate Carbon Metabolism	2.0	forward	complete	True
