## Supplementary material for "Organizing principles of the cellular electron economy": fba_redox_reactions_anaerobic.csv

reaction_id	reaction_name	flux	resolution_status	electrons_per_turnover	minimum_unresolved_donation	minimum_unresolved_acceptance	electron_flux	subsystem
GAPD	Glyceraldehyde-3-phosphate dehydrogenase	29.164979419991848	acceptor_side_only	2.0	2.0	0.0	58.329958839983696	Glycolysis/Gluconeogenesis
ACALD	Acetaldehyde dehydrogenase (acetylating)	-12.79876152728582	acceptor_side_only	2.0	2.0	0.0	25.59752305457164	Pyruvate Metabolism
ALCD2x	Alcohol dehydrogenase (ethanol)	-12.79876152728582	fully_resolved	2.0	0.0	0.0	25.59752305457164	Pyruvate Metabolism
THD2pp	NAD(P) transhydrogenase (periplasm)	3.2286271993558495	fully_resolved	2.0	0.0	0.0	6.457254398711699	Oxidative Phosphorylation
GLUDy	Glutamate dehydrogenase (NADP)	-2.242620097787584	acceptor_side_only	2.0	2.0	0.0	4.485240195575168	Glutamate Metabolism
FADRx	FAD reductase	0.5769153004655565	fully_resolved	2.0	0.0	0.0	1.153830600931113	Cofactor and Prosthetic Group Biosynthesis
PGCD	Phosphoglycerate dehydrogenase	0.43907575113671937	fully_resolved	2.0	0.0	0.0	0.8781515022734387	Glycine and Serine Metabolism
ICDHyr	Isocitrate dehydrogenase (NADP)	0.28377215492918884	acceptor_side_only	2.0	2.0	0.0	0.5675443098583777	Citric Acid Cycle
ASAD	Aspartate-semialdehyde dehydrogenase	-0.2821579776477855	acceptor_side_only	2.0	2.0	0.0	0.564315955295571	Threonine and Lysine Metabolism
MTHFD	Methylenetetrahydrofolate dehydrogenase (NADP)	0.23222985910094956	fully_resolved	2.0	0.0	0.0	0.46445971820189913	Folate Metabolism
KARA1	Ketol-acid reductoisomerase (2,3-dihydroxy-3-methylbutanoate)	-0.23076902338277286	fully_resolved	2.0	0.0	0.0	0.4615380467655457	Valine, Leucine, and Isoleucine Metabolism
SULR	Sulfite reductase (NADPH2)	0.06531717167369695	fully_resolved	6.0	0.0	0.0	0.39190303004218174	Cysteine Metabolism
MDH	Malate dehydrogenase	0.18716327513937137	fully_resolved	2.0	0.0	0.0	0.37432655027874273	Citric Acid Cycle
HSDy	Homoserine dehydrogenase (NADPH)	-0.18425453612401316	fully_resolved	2.0	0.0	0.0	0.3685090722480263	Threonine and Lysine Metabolism
IPMD	3-isopropylmalate dehydrogenase	0.1189072767769873	fully_resolved	2.0	0.0	0.0	0.2378145535539746	Valine, Leucine, and Isoleucine Metabolism
SHK3Dr	Shikimate dehydrogenase	0.10058757869706769	fully_resolved	2.0	0.0	0.0	0.20117515739413538	Tyrosine, Tryptophan, and Phenylalanine Metabolism
DHDPRy	Dihydrodipicolinate reductase (NADPH)	0.0979034415237723	fully_resolved	2.0	0.0	0.0	0.1958068830475446	Threonine and Lysine Metabolism
ACOAD1fr	Acyl-CoA dehydrogenase (butanoyl-CoA)	0.09392632617820759	fully_resolved	2.0	0.0	0.0	0.18785265235641518	Membrane Lipid Metabolism
HACD4	3-hydroxyacyl-CoA dehydrogenase (3-oxodecanoyl-CoA)	0.09392632617820759	fully_resolved	2.0	0.0	0.0	0.18785265235641518	Membrane Lipid Metabolism
HACD2	3-hydroxyacyl-CoA dehydrogenase (3-oxohexanoyl-CoA)	0.09392632617820759	fully_resolved	2.0	0.0	0.0	0.18785265235641518	Membrane Lipid Metabolism
HACD3	3-hydroxyacyl-CoA dehydrogenase (3-oxooctanoyl-CoA)	0.09392632617820759	fully_resolved	2.0	0.0	0.0	0.18785265235641518	Membrane Lipid Metabolism
HACD5	3-hydroxyacyl-CoA dehydrogenase (3-oxododecanoyl-CoA)	0.09392632617820759	fully_resolved	2.0	0.0	0.0	0.18785265235641518	Membrane Lipid Metabolism
ACOAD5f	Acyl-CoA dehydrogenase (dodecanoyl-CoA)	-0.09392632617820758	fully_resolved	2.0	0.0	0.0	0.18785265235641516	Membrane Lipid Metabolism
ACOAD2f	Acyl-CoA dehydrogenase (hexanoyl-CoA)	-0.09392632617820758	fully_resolved	2.0	0.0	0.0	0.18785265235641516	Membrane Lipid Metabolism
ACOAD3f	Acyl-CoA dehydrogenase (octanoyl-CoA)	-0.09392632617820758	fully_resolved	2.0	0.0	0.0	0.18785265235641516	Membrane Lipid Metabolism
ACOAD4f	Acyl-CoA dehydrogenase (decanoyl-CoA)	-0.09392632617820758	fully_resolved	2.0	0.0	0.0	0.18785265235641516	Membrane Lipid Metabolism
HACD1	3-hydroxyacyl-CoA dehydrogenase (acetoacetyl-CoA)	0.09392632617820756	fully_resolved	2.0	0.0	0.0	0.18785265235641513	Membrane Lipid Metabolism
DHORDfum	Fumarate dependent DHORD	0.08730571841103833	fully_resolved	2.0	0.0	0.0	0.17461143682207667	Purine and Pyrimidine Biosynthesis
AGPR	N-acetyl-g-glutamyl-phosphate reductase	-0.07806748306424778	acceptor_side_only	2.0	2.0	0.0	0.15613496612849556	Arginine and Proline Metabolism
KARA2	Ketol-acid reductoisomerase (2-Acetolactate)	0.07667843547889343	fully_resolved	2.0	0.0	0.0	0.15335687095778686	Valine, Leucine, and Isoleucine Metabolism
HACD7	3-hydroxyacyl-CoA dehydrogenase (3-oxohexadecanoyl-CoA)	0.0733864745189609	fully_resolved	2.0	0.0	0.0	0.1467729490379218	Membrane Lipid Metabolism
HACD6	3-hydroxyacyl-CoA dehydrogenase (3-oxotetradecanoyl-CoA)	0.07338647451896081	fully_resolved	2.0	0.0	0.0	0.14677294903792162	Membrane Lipid Metabolism
ACOAD6f	Acyl-CoA dehydrogenase (tetradecanoyl-CoA)	-0.07338647451896081	fully_resolved	2.0	0.0	0.0	0.14677294903792162	Membrane Lipid Metabolism
IMPD	IMP dehydrogenase	0.06419442638999992	fully_resolved	2.0	0.0	0.0	0.12838885277999984	Purine and Pyrimidine Biosynthesis
P5CR	Pyrroline-5-carboxylate reductase	0.058342373927514256	fully_resolved	2.0	0.0	0.0	0.11668474785502851	Arginine and Proline Metabolism
G5SD	Glutamate-5-semialdehyde dehydrogenase	0.05834237392751425	donor_side_only	2.0	0.0	2.0	0.1166847478550285	Arginine and Proline Metabolism
HISTD	Histidinol dehydrogenase	0.025003912244214548	fully_resolved	4.0	0.0	0.0	0.10001564897685819	Histidine Metabolism
MTHFR2	5,10-methylenetetrahydrofolate reductase (NADH)	0.040739501468309576	fully_resolved	2.0	0.0	0.0	0.08147900293661915	Folate Metabolism
G3PD2	Glycerol-3-phosphate dehydrogenase (NADP)	-0.03669323725948045	fully_resolved	2.0	0.0	0.0	0.0733864745189609	Alternate Carbon Metabolism
PPND	Prephenate dehydrogenase	0.03645332765372572	acceptor_side_only	2.0	2.0	0.0	0.07290665530745144	Tyrosine, Tryptophan, and Phenylalanine Metabolism
ACOAD7f	Acyl-CoA dehydrogenase (hexadecanoyl-CoA)	-0.033684469926582916	fully_resolved	2.0	0.0	0.0	0.06736893985316583	Membrane Lipid Metabolism
UAPGR	UDP-N-acetylenolpyruvoylglucosamine reductase	0.007334002337417231	fully_resolved	2.0	0.0	0.0	0.014668004674834463	Cell Envelope Biosynthesis
DHFR	Dihydrofolate reductase	0.007082479945465328	fully_resolved	2.0	0.0	0.0	0.014164959890930655	Cofactor and Prosthetic Group Biosynthesis
DXPRIi	1-deoxy-D-xylulose reductoisomerase	0.0006305215051133418	fully_resolved	2.0	0.0	0.0	0.0012610430102266835	Cofactor and Prosthetic Group Biosynthesis
ASPO5	L-aspartate oxidase	0.0006012256126643173	fully_resolved	2.0	0.0	0.0	0.0012024512253286347	Cofactor and Prosthetic Group Biosynthesis
IPDPS	1-hydroxy-2-methyl-2-(E)-butenyl 4-diphosphate reductase (ipdp)	0.000557149810504087	fully_resolved	2.0	0.0	0.0	0.001114299621008174	Cofactor and Prosthetic Group Biosynthesis
DPR	2-dehydropantoate 2-reductase	0.0001778867703835639	fully_resolved	2.0	0.0	0.0	0.0003557735407671278	Cofactor and Prosthetic Group Biosynthesis
PPPGO3	Protoporphyrinogen oxidase (anaerobic)	5.885571186282002e-05	fully_resolved	6.0	0.0	0.0	0.0003531342711769201	Cofactor and Prosthetic Group Biosynthesis
APRAUR	5-amino-6-(5-phosphoribosylamino)uracil reductase	0.00011771142372564477	fully_resolved	2.0	0.0	0.0	0.00023542284745128953	Cofactor and Prosthetic Group Biosynthesis
E4PD	Erythrose 4-phosphate dehydrogenase	-0.00011771142372560704	fully_resolved	2.0	0.0	0.0	0.00023542284745121407	Cofactor and Prosthetic Group Biosynthesis
PERD	Erythronate 4-phosphate (4per) dehydrogenase	-0.00011771142372560704	fully_resolved	2.0	0.0	0.0	0.00023542284745121407	Cofactor and Prosthetic Group Biosynthesis
DMPPS	1-hydroxy-2-methyl-2-(E)-butenyl 4-diphosphate reductase (dmpp)	7.337169460925466e-05	fully_resolved	2.0	0.0	0.0	0.00014674338921850932	Cofactor and Prosthetic Group Biosynthesis
AMPMS2	4-amino-2-methyl-5-phosphomethylpyrimidine synthetase	5.8855711862820025e-05	acceptor_side_only	2.0	2.0	0.0	0.00011771142372564005	Cofactor and Prosthetic Group Biosynthesis
SHCHD2	Sirohydrochlorin dehydrogenase (NAD)	5.885571186282002e-05	fully_resolved	2.0	0.0	0.0	0.00011771142372564004	Cofactor and Prosthetic Group Biosynthesis
PDX5PS	Pyridoxine 5'-phosphate synthase	5.885571186282001e-05	acceptor_side_only	2.0	2.0	0.0	0.00011771142372564002	Cofactor and Prosthetic Group Biosynthesis
OPHHX3	2-Octaprenylphenol hydroxylase (anaerobic)	5.885571186282001e-05	fully_resolved	2.0	0.0	0.0	0.00011771142372564002	Cofactor and Prosthetic Group Biosynthesis
PDX5PO2	Pyridoxine 5'-phosphate oxidase (anaerboic	5.8855711862820005e-05	fully_resolved	2.0	0.0	0.0	0.00011771142372564001	Cofactor and Prosthetic Group Biosynthesis
TYRL	Tyrosine lyase	5.8855711862820005e-05	donor_side_only	2.0	0.0	2.0	0.00011771142372564001	Cofactor and Prosthetic Group Biosynthesis
