## Supplementary material for "Organizing principles of the cellular electron economy": fba_subsystem_comparison.csv

	aerobic	anaerobic	delta_anaerobic_minus_aerobic
Oxidative Phosphorylation	97.41564204388038	6.457254398711699	-90.95838764516868
Pyruvate Metabolism	0.0	51.19504610914328	51.19504610914328
Pentose Phosphate Pathway	11.174878031432375	0.0	-11.174878031432375
Glycolysis/Gluconeogenesis	50.88475063180802	58.329958839983696	7.4452082081756785
Glutamate Metabolism	9.56216986947251	4.485240195575168	-5.076929673897343
Membrane Lipid Metabolism	5.087216199652987	2.3862143105310825	-2.7010018891219048
Citric Acid Cycle	2.383456189273372	0.9418708601371204	-1.4415853291362515
Cofactor and Prosthetic Group Biosynthesis	2.503037272784191	1.1738415429644773	-1.329195729819714
Threonine and Lysine Metabolism	2.4061520851941713	1.128631910591142	-1.2775201746030294
Glycine and Serine Metabolism	1.8721480834287987	0.8781515022734387	-0.9939965811553599
Valine, Leucine, and Isoleucine Metabolism	1.817907728042237	0.8527094712773071	-0.96519825676493
Folate Metabolism	1.163897263515965	0.5459387211385183	-0.6179585423774467
Cysteine Metabolism	0.8355056100053092	0.39190303004218174	-0.44360257996312746
Arginine and Proline Metabolism	0.83039205630327	0.3895044618385526	-0.44088759446471737
Purine and Pyrimidine Biosynthesis	0.6459721471623274	0.3030002896020765	-0.34297185756025095
Tyrosine, Tryptophan, and Phenylalanine Metabolism	0.5843202898634199	0.2740818127015868	-0.31023847716183306
Histidine Metabolism	0.21322528636610066	0.10001564897685819	-0.11320963738924247
Alternate Carbon Metabolism	0.1564540369909975	0.0733864745189609	-0.0830675624720366
Cell Envelope Biosynthesis	0.0312710013803395	0.014668004674834463	-0.016602996705505038
