## Supplementary material for "Organizing principles of the cellular electron economy": fva_robustness_summary.csv

finding	aerobic_min	aerobic_max	anaerobic_min	anaerobic_max	interpretation
terminal_oxygen_use	23.79974904875853	23.79974904875083	0.0	0.0	Bo3 terminal oxidase use is fixed aerobically and zero anaerobically at maximal growth under these constraints.
ethanol_branch_ALCD2x	0.0	0.0	-12.798761527285	-12.798761527277978	The ethanol-forming reduction is zero aerobically and fixed in the anaerobic growth optimum.
respiratory_NADH16pp_allocation	0.0	23.61201725833066	0.0	0.0	Exact aerobic NADH-dehydrogenase allocation is not unique; local pFBA edge magnitudes should not be interpreted as experimentally fixed.
