## Supplementary material for "Organizing principles of the cellular electron economy": in_out_degree_aerobic.csv

metabolite_id	D_in	D_out	D_total	name
nadh_c	55.08102350225829	55.08102350225828	110.16204700451658	Nicotinamide adenine dinucleotide - reduced
q8h2_c	47.59949809750196	47.59949809750196	95.19899619500391	Ubiquinol-8
h2o_c	47.6	0.0	47.6	H2O H2O
nadph_c	15.966494134209727	15.596138480356375	31.562632614566102	Nicotinamide adenine dinucleotide phosphate - reduced
g6p_c	0.0	5.587439015716187	5.587439015716187	D-Glucose 6-phosphate
fadh2_c	2.4598736579556038	2.4589666323649686	4.918840290320572	Flavin adenine dinucleotide reduced
3pg_c	0.0	1.8721480834287987	1.8721480834287987	3-Phospho-D-glycerate
mal__L_c	0.0	1.1734975554699325	1.1734975554699325	L-Malate
mlthf_c	0.0	0.990190609490205	0.990190609490205	5,10-Methylenetetrahydrofolate
23dhmb_c	0.9839618419434037	0.0	0.9839618419434037	(R)-2,3-Dihydroxy-3-methylbutanoate
h2s_c	0.8355056100053092	0.0	0.8355056100053092	Hydrogen sulfide
hom__L_c	0.7856315812815698	0.0	0.7856315812815698	L-Homoserine
3c2hmp_c	0.0	0.5070014223004797	0.5070014223004797	3-Carboxy-2-hydroxy-4-methylpentanoate
skm_c	0.42888918868121506	0.0	0.42888918868121506	Shikimate
thdp_c	0.41744446131551577	0.0	0.41744446131551577	2,3,4,5-Tetrahydrodipicolinate
3hocoa_c	0.40048668386480574	0.0	0.40048668386480574	(S)-3-Hydroxyoctanoyl-CoA
3hddcoa_c	0.40048668386480574	0.0	0.40048668386480574	(S)-3-Hydroxydodecanoyl-CoA
3hhcoa_c	0.40048668386480574	0.0	0.40048668386480574	(S)-3-Hydroxyhexanoyl-CoA
3hdcoa_c	0.40048668386480574	0.0	0.40048668386480574	(S)-3-Hydroxydecanoyl-CoA
btcoa_c	0.4004866838648057	0.0	0.4004866838648057	Butanoyl-CoA
hxcoa_c	0.4004866838648057	0.0	0.4004866838648057	Hexanoyl-CoA (n-C6:0CoA)
ddcacoa_c	0.4004866838648057	0.0	0.4004866838648057	Dodecanoyl-CoA (n-C12:0CoA)
dcacoa_c	0.4004866838648057	0.0	0.4004866838648057	Decanoyl-CoA (n-C10:0CoA)
occoa_c	0.4004866838648057	0.0	0.4004866838648057	Octanoyl-CoA (n-C8:0CoA)
3hbcoa_c	0.4004866838648056	0.0	0.4004866838648056	(S)-3-Hydroxybutanoyl-CoA
dhor__S_c	0.0	0.37225748170467604	0.37225748170467604	(S)-Dihydroorotate
23dhmp_c	0.3269444637983537	0.0	0.3269444637983537	(R)-2,3-Dihydroxy-3-methylpentanoate
tdcoa_c	0.31290807398199505	0.0	0.31290807398199505	Tetradecanoyl-CoA (n-C14:0CoA)
3htdcoa_c	0.31290807398199505	0.0	0.31290807398199505	(S)-3-Hydroxytetradecanoyl-CoA
3hhdcoa_c	0.31290807398199505	0.0	0.31290807398199505	(S)-3-Hydroxyhexadecanoyl-CoA
imp_c	0.0	0.27371466545765133	0.27371466545765133	IMP C10H11N4O8P
pro__L_c	0.24876245897980948	0.0	0.24876245897980948	L-Proline
histd_c	0.0	0.21322528636610066	0.21322528636610066	L-Histidinol
5mthf_c	0.17370665402576013	0.0	0.17370665402576013	5-Methyltetrahydrofolate
glyc3p_c	0.1564540369909975	0.0	0.1564540369909975	Glycerol 3-phosphate
pmtcoa_c	0.14362513905894517	0.0	0.14362513905894517	Palmitoyl-CoA (n-C16:0CoA)
uamr_c	0.0312710013803395	0.0	0.0312710013803395	UDP-N-acetylmuramate
thf_c	0.03019855052689662	0.0	0.03019855052689662	5,6,7,8-Tetrahydrofolate
2me4p_c	0.002688441856157578	0.0	0.002688441856157578	2-C-methyl-D-erythritol 4-phosphate
asp__L_c	0.0	0.002563528902558574	0.002563528902558574	L-Aspartate
ipdp_c	0.0023755968013233174	0.0	0.0023755968013233174	Isopentenyl diphosphate
succ_c	0.0007528537470651764	0.0006425702385376294	0.0013954239856028058	Succinate
pant__R_c	0.0007584804566843837	0.0	0.0007584804566843837	(R)-Pantoate
pppg9_c	0.0	0.0007528537470651764	0.0007528537470651764	Protoporphyrinogen IX
5aprbu_c	0.0005019024980438752	0.0	0.0005019024980438752	5-Amino-6-(5'-phosphoribitylamino)uracil
4per_c	0.0005019024964249883	0.0	0.0005019024964249883	4-Phospho-D-erythronate
e4p_c	0.0005019024964249883	0.0	0.0005019024964249883	D-Erythrose 4-phosphate
dmpp_c	0.00031284505483426036	0.0	0.00031284505483426036	Dimethylallyl diphosphate
2oph_c	0.0	0.00025095124902172546	0.00025095124902172546	2-Octaprenylphenol
dscl_c	0.0	0.0002509512490217254	0.0002509512490217254	Dihydrosirohydrochlorin
pdx5p_c	0.0	0.0002509512490217254	0.0002509512490217254	Pyridoxine 5'-phosphate
