## Supplementary material for "Organizing principles of the cellular electron economy": in_out_degree_anaerobic.csv

metabolite_id	D_in	D_out	D_total	name
nadh_c	60.12215116027279	60.12215116028575	120.24430232055855	Nicotinamide adenine dinucleotide - reduced
etoh_c	25.59752305457164	0.0	25.59752305457164	Ethanol
nadph_c	7.489258426771976	7.315539063071409	14.804797489843384	Nicotinamide adenine dinucleotide phosphate - reduced
fadh2_c	1.153830600931113	1.1534051506731633	2.307235751604276	Flavin adenine dinucleotide reduced
3pg_c	0.0	0.8781515022734387	0.8781515022734387	3-Phospho-D-glycerate
mlthf_c	0.0	0.46445971820189913	0.46445971820189913	5,10-Methylenetetrahydrofolate
23dhmb_c	0.4615380467655457	0.0	0.4615380467655457	(R)-2,3-Dihydroxy-3-methylbutanoate
h2s_c	0.39190303004218174	0.0	0.39190303004218174	Hydrogen sulfide
mal__L_c	0.0	0.37432655027874273	0.37432655027874273	L-Malate
hom__L_c	0.3685090722480263	0.0	0.3685090722480263	L-Homoserine
3c2hmp_c	0.0	0.2378145535539746	0.2378145535539746	3-Carboxy-2-hydroxy-4-methylpentanoate
skm_c	0.20117515739413538	0.0	0.20117515739413538	Shikimate
thdp_c	0.1958068830475446	0.0	0.1958068830475446	2,3,4,5-Tetrahydrodipicolinate
3hdcoa_c	0.18785265235641518	0.0	0.18785265235641518	(S)-3-Hydroxydecanoyl-CoA
3hocoa_c	0.18785265235641518	0.0	0.18785265235641518	(S)-3-Hydroxyoctanoyl-CoA
3hhcoa_c	0.18785265235641518	0.0	0.18785265235641518	(S)-3-Hydroxyhexanoyl-CoA
3hddcoa_c	0.18785265235641518	0.0	0.18785265235641518	(S)-3-Hydroxydodecanoyl-CoA
btcoa_c	0.18785265235641518	0.0	0.18785265235641518	Butanoyl-CoA
occoa_c	0.18785265235641516	0.0	0.18785265235641516	Octanoyl-CoA (n-C8:0CoA)
dcacoa_c	0.18785265235641516	0.0	0.18785265235641516	Decanoyl-CoA (n-C10:0CoA)
ddcacoa_c	0.18785265235641516	0.0	0.18785265235641516	Dodecanoyl-CoA (n-C12:0CoA)
hxcoa_c	0.18785265235641516	0.0	0.18785265235641516	Hexanoyl-CoA (n-C6:0CoA)
3hbcoa_c	0.18785265235641513	0.0	0.18785265235641513	(S)-3-Hydroxybutanoyl-CoA
succ_c	0.17616702231858222	0.0	0.17616702231858222	Succinate
dhor__S_c	0.0	0.17461143682207667	0.17461143682207667	(S)-Dihydroorotate
23dhmp_c	0.15335687095778686	0.0	0.15335687095778686	(R)-2,3-Dihydroxy-3-methylpentanoate
3hhdcoa_c	0.1467729490379218	0.0	0.1467729490379218	(S)-3-Hydroxyhexadecanoyl-CoA
tdcoa_c	0.14677294903792162	0.0	0.14677294903792162	Tetradecanoyl-CoA (n-C14:0CoA)
3htdcoa_c	0.14677294903792162	0.0	0.14677294903792162	(S)-3-Hydroxytetradecanoyl-CoA
imp_c	0.0	0.12838885277999984	0.12838885277999984	IMP C10H11N4O8P
pro__L_c	0.11668474785502851	0.0	0.11668474785502851	L-Proline
histd_c	0.0	0.10001564897685819	0.10001564897685819	L-Histidinol
5mthf_c	0.08147900293661915	0.0	0.08147900293661915	5-Methyltetrahydrofolate
glyc3p_c	0.0733864745189609	0.0	0.0733864745189609	Glycerol 3-phosphate
pmtcoa_c	0.06736893985316583	0.0	0.06736893985316583	Palmitoyl-CoA (n-C16:0CoA)
uamr_c	0.014668004674834463	0.0	0.014668004674834463	UDP-N-acetylmuramate
thf_c	0.014164959890930655	0.0	0.014164959890930655	5,6,7,8-Tetrahydrofolate
2me4p_c	0.0012610430102266835	0.0	0.0012610430102266835	2-C-methyl-D-erythritol 4-phosphate
asp__L_c	0.0	0.0012024512253286347	0.0012024512253286347	L-Aspartate
ipdp_c	0.001114299621008174	0.0	0.001114299621008174	Isopentenyl diphosphate
pant__R_c	0.0003557735407671278	0.0	0.0003557735407671278	(R)-Pantoate
pppg9_c	0.0	0.0003531342711769201	0.0003531342711769201	Protoporphyrinogen IX
5aprbu_c	0.00023542284745128953	0.0	0.00023542284745128953	5-Amino-6-(5'-phosphoribitylamino)uracil
e4p_c	0.00023542284745121407	0.0	0.00023542284745121407	D-Erythrose 4-phosphate
4per_c	0.00023542284745121407	0.0	0.00023542284745121407	4-Phospho-D-erythronate
dmpp_c	0.00014674338921850932	0.0	0.00014674338921850932	Dimethylallyl diphosphate
dscl_c	0.0	0.00011771142372564004	0.00011771142372564004	Dihydrosirohydrochlorin
2oph_c	0.0	0.00011771142372564002	0.00011771142372564002	2-Octaprenylphenol
pdx5p_c	0.0	0.00011771142372564001	0.00011771142372564001	Pyridoxine 5'-phosphate
