## Supplementary material for "Organizing principles of the cellular electron economy": matched_pairs_all.csv

reaction_id	reactant	product	source	electrons
SHCHD2	dscl_c	scl_c	ab_initio_formula_match	2.0
SHCHD2	nad_c	nadh_c	curated_cofactor_list	2.0
CPPPGO	o2_c	h2o_c	curated_cofactor_list	4.0
GTHOr	gthox_c	gthrd_c	curated_cofactor_list	2.0
GTHOr	nadph_c	nadp_c	curated_cofactor_list	2.0
DHORD5	dhor__S_c	orot_c	ab_initio_formula_match	2.0
DHORD5	mqn8_c	mql8_c	curated_cofactor_list	2.0
GLYCTO2	glyclt_c	glx_c	ab_initio_formula_match	2.0
GLYCTO2	q8_c	q8h2_c	curated_cofactor_list	2.0
GLYCTO3	glyclt_c	glx_c	ab_initio_formula_match	2.0
GLYCTO3	mqn8_c	mql8_c	curated_cofactor_list	2.0
GLYCTO4	2dmmq8_c	2dmmql8_c	curated_cofactor_list	2.0
GLYCTO4	glyclt_c	glx_c	ab_initio_formula_match	2.0
G3PD5	glyc3p_c	dhap_c	ab_initio_formula_match	2.0
G3PD5	q8_c	q8h2_c	curated_cofactor_list	2.0
SHK3Dr	3dhsk_c	skm_c	ab_initio_formula_match	2.0
SHK3Dr	nadph_c	nadp_c	curated_cofactor_list	2.0
G5SD	nadph_c	nadp_c	curated_cofactor_list	2.0
APRAUR	5apru_c	5aprbu_c	ab_initio_formula_match	2.0
APRAUR	nadph_c	nadp_c	curated_cofactor_list	2.0
IMPD	imp_c	xmp_c	ab_initio_formula_match	2.0
IMPD	nad_c	nadh_c	curated_cofactor_list	2.0
ICDHyr	nadp_c	nadph_c	curated_cofactor_list	2.0
ACALD	nad_c	nadh_c	curated_cofactor_list	2.0
ME1	nad_c	nadh_c	curated_cofactor_list	2.0
ALCD2x	etoh_c	acald_c	ab_initio_formula_match	2.0
ALCD2x	nad_c	nadh_c	curated_cofactor_list	2.0
ALDD2y	acald_c	ac_c	ab_initio_formula_match	2.0
ALDD2y	nadp_c	nadph_c	curated_cofactor_list	2.0
FRD2	fum_c	succ_c	ab_initio_formula_match	2.0
FRD2	mql8_c	mqn8_c	curated_cofactor_list	2.0
FRD3	2dmmql8_c	2dmmq8_c	curated_cofactor_list	2.0
FRD3	fum_c	succ_c	ab_initio_formula_match	2.0
POX	q8_c	q8h2_c	curated_cofactor_list	2.0
IPMD	3c2hmp_c	3c4mop_c	ab_initio_formula_match	2.0
IPMD	nad_c	nadh_c	curated_cofactor_list	2.0
G3PD7	2dmmq8_c	2dmmql8_c	curated_cofactor_list	2.0
G3PD7	glyc3p_c	dhap_c	ab_initio_formula_match	2.0
NADH9	2dmmq8_c	2dmmql8_c	curated_cofactor_list	2.0
NADH9	nadh_c	nad_c	curated_cofactor_list	2.0
NADH10	mqn8_c	mql8_c	curated_cofactor_list	2.0
NADH10	nadh_c	nad_c	curated_cofactor_list	2.0
MDH	mal__L_c	oaa_c	ab_initio_formula_match	2.0
MDH	nad_c	nadh_c	curated_cofactor_list	2.0
PYAM5PO	o2_c	h2o2_c	curated_cofactor_list	2.0
AGPR	nadp_c	nadph_c	curated_cofactor_list	2.0
HACD5	3oddcoa_c	3hddcoa_c	ab_initio_formula_match	2.0
HACD5	nadh_c	nad_c	curated_cofactor_list	2.0
DXPRIi	dxyl5p_c	2me4p_c	ab_initio_formula_match	2.0
DXPRIi	nadph_c	nadp_c	curated_cofactor_list	2.0
DHORD2	dhor__S_c	orot_c	ab_initio_formula_match	2.0
DHORD2	q8_c	q8h2_c	curated_cofactor_list	2.0
SSALx	nad_c	nadh_c	curated_cofactor_list	2.0
SSALx	sucsal_c	succ_c	ab_initio_formula_match	2.0
THRD	nad_c	nadh_c	curated_cofactor_list	2.0
THRD	thr__L_c	2aobut_c	ab_initio_formula_match	2.0
KARA1	23dhmb_c	alac__S_c	ab_initio_formula_match	2.0
KARA1	nadp_c	nadph_c	curated_cofactor_list	2.0
KARA2	2ahbut_c	23dhmp_c	ab_initio_formula_match	2.0
KARA2	nadph_c	nadp_c	curated_cofactor_list	2.0
DHBD	23ddhb_c	23dhb_c	ab_initio_formula_match	2.0
DHBD	nad_c	nadh_c	curated_cofactor_list	2.0
HACD6	3otdcoa_c	3htdcoa_c	ab_initio_formula_match	2.0
HACD6	nadh_c	nad_c	curated_cofactor_list	2.0
GLYCL	nad_c	nadh_c	curated_cofactor_list	2.0
ALDD4	btal_c	but_c	ab_initio_formula_match	2.0
ALDD4	nad_c	nadh_c	curated_cofactor_list	2.0
CINNDO	cinnm_c	cenchddd_c	ab_initio_formula_match	2.0
CINNDO	nadh_c	nad_c	curated_cofactor_list	2.0
DHPPD	cechddd_c	dhpppn_c	ab_initio_formula_match	2.0
DHPPD	nad_c	nadh_c	curated_cofactor_list	2.0
DHCIND	cenchddd_c	dhcinnm_c	ab_initio_formula_match	2.0
DHCIND	nad_c	nadh_c	curated_cofactor_list	2.0
GOFUCR	gdpofuc_c	gdpfuc_c	ab_initio_formula_match	2.0
GOFUCR	nadph_c	nadp_c	curated_cofactor_list	2.0
URIC	o2_c	h2o2_c	curated_cofactor_list	2.0
LCARS	lald__L_c	12ppd__S_c	ab_initio_formula_match	2.0
LCARS	nadh_c	nad_c	curated_cofactor_list	2.0
ALCD19	glyald_c	glyc_c	ab_initio_formula_match	2.0
ALCD19	nadh_c	nad_c	curated_cofactor_list	2.0
SBTPD	nad_c	nadh_c	curated_cofactor_list	2.0
SBTPD	sbt6p_c	f6p_c	ab_initio_formula_match	2.0
GLTPD	galt1p_c	tag6p__D_c	ab_initio_formula_match	2.0
GLTPD	nad_c	nadh_c	curated_cofactor_list	2.0
MANAO	mana_c	fruur_c	ab_initio_formula_match	2.0
MANAO	nad_c	nadh_c	curated_cofactor_list	2.0
TAGURr	altrn_c	tagur_c	ab_initio_formula_match	2.0
TAGURr	nad_c	nadh_c	curated_cofactor_list	2.0
HACD4	3odcoa_c	3hdcoa_c	ab_initio_formula_match	2.0
HACD4	nadh_c	nad_c	curated_cofactor_list	2.0
HACD7	3ohdcoa_c	3hhdcoa_c	ab_initio_formula_match	2.0
HACD7	nadh_c	nad_c	curated_cofactor_list	2.0
DMSOR1	dmso_c	dms_c	ab_initio_formula_match	2.0
DMSOR1	mql8_c	mqn8_c	curated_cofactor_list	2.0
DKGLCNR2y	25dkglcn_c	5dglcn_c	ab_initio_formula_match	2.0
DKGLCNR2y	nadph_c	nadp_c	curated_cofactor_list	2.0
2DGULRy	2dhguln_c	idon__L_c	ab_initio_formula_match	2.0
2DGULRy	nadph_c	nadp_c	curated_cofactor_list	2.0
CAT	h2o2_c	h2o_c	ab_initio_formula_match	2.0
CAT	h2o2_c	o2_c	curated_cofactor_list	2.0
DMSOR2	2dmmql8_c	2dmmq8_c	curated_cofactor_list	2.0
DMSOR2	dmso_c	dms_c	ab_initio_formula_match	2.0
HACD1	aacoa_c	3hbcoa_c	ab_initio_formula_match	2.0
HACD1	nadh_c	nad_c	curated_cofactor_list	2.0
HACD2	3ohcoa_c	3hhcoa_c	ab_initio_formula_match	2.0
HACD2	nadh_c	nad_c	curated_cofactor_list	2.0
2DGULRx	2dhguln_c	idon__L_c	ab_initio_formula_match	2.0
2DGULRx	nadh_c	nad_c	curated_cofactor_list	2.0
TDPDRR	dtdp4d6dm_c	dtdprmn_c	ab_initio_formula_match	2.0
TDPDRR	nadph_c	nadp_c	curated_cofactor_list	2.0
G3PD6	glyc3p_c	dhap_c	ab_initio_formula_match	2.0
G3PD6	mqn8_c	mql8_c	curated_cofactor_list	2.0
UAPGR	nadph_c	nadp_c	curated_cofactor_list	2.0
UAPGR	uaccg_c	uamr_c	ab_initio_formula_match	2.0
FADRx	fad_c	fadh2_c	curated_cofactor_list	2.0
FADRx	nadh_c	nad_c	curated_cofactor_list	2.0
TMAOR1	mql8_c	mqn8_c	curated_cofactor_list	2.0
TMAOR1	tmao_c	tma_c	ab_initio_formula_match	2.0
TMAOR2	2dmmql8_c	2dmmq8_c	curated_cofactor_list	2.0
TMAOR2	tmao_c	tma_c	ab_initio_formula_match	2.0
DOGULNR	23doguln_c	3dhguln_c	ab_initio_formula_match	2.0
DOGULNR	nadh_c	nad_c	curated_cofactor_list	2.0
BETALDHx	betald_c	glyb_c	ab_initio_formula_match	2.0
BETALDHx	nad_c	nadh_c	curated_cofactor_list	2.0
BETALDHy	betald_c	glyb_c	ab_initio_formula_match	2.0
BETALDHy	nadp_c	nadph_c	curated_cofactor_list	2.0
DKGLCNR1	25dkglcn_c	2dhguln_c	ab_initio_formula_match	2.0
DKGLCNR1	nadph_c	nadp_c	curated_cofactor_list	2.0
NADTRHD	nad_c	nadh_c	curated_cofactor_list	2.0
NADTRHD	nadph_c	nadp_c	curated_cofactor_list	2.0
FMNRx2	fmn_c	fmnh2_c	curated_cofactor_list	2.0
FMNRx2	nadph_c	nadp_c	curated_cofactor_list	2.0
IDOND	5dglcn_c	idon__L_c	ab_initio_formula_match	2.0
IDOND	nadh_c	nad_c	curated_cofactor_list	2.0
IDOND2	5dglcn_c	idon__L_c	ab_initio_formula_match	2.0
IDOND2	nadph_c	nadp_c	curated_cofactor_list	2.0
GLYCLTDx	glx_c	glyclt_c	ab_initio_formula_match	2.0
GLYCLTDx	nadh_c	nad_c	curated_cofactor_list	2.0
HPYRRy	hpyr_c	glyc__R_c	ab_initio_formula_match	2.0
HPYRRy	nadph_c	nadp_c	curated_cofactor_list	2.0
DMPPS	h2mb4p_c	dmpp_c	ab_initio_formula_match	2.0
DMPPS	nadh_c	nad_c	curated_cofactor_list	2.0
IPDPS	h2mb4p_c	ipdp_c	ab_initio_formula_match	2.0
IPDPS	nadh_c	nad_c	curated_cofactor_list	2.0
DHDPRy	23dhdp_c	thdp_c	ab_initio_formula_match	2.0
DHDPRy	nadph_c	nadp_c	curated_cofactor_list	2.0
P5CD	1pyr5c_c	glu__L_c	ab_initio_formula_match	2.0
P5CD	nad_c	nadh_c	curated_cofactor_list	2.0
M1PD	mnl1p_c	f6p_c	ab_initio_formula_match	2.0
M1PD	nad_c	nadh_c	curated_cofactor_list	2.0
G3PD2	glyc3p_c	dhap_c	ab_initio_formula_match	2.0
G3PD2	nadp_c	nadph_c	curated_cofactor_list	2.0
3HPPPNH	3hpppn_c	dhpppn_c	ab_initio_formula_match	2.0
3HPPPNH	nadh_c	nad_c	curated_cofactor_list	2.0
3HPPPNH	o2_c	h2o_c	curated_cofactor_list	4.0
AKGDH	nad_c	nadh_c	curated_cofactor_list	2.0
HPYRRx	hpyr_c	glyc__R_c	ab_initio_formula_match	2.0
HPYRRx	nadh_c	nad_c	curated_cofactor_list	2.0
GLYCDx	glyc_c	dha_c	ab_initio_formula_match	2.0
GLYCDx	nad_c	nadh_c	curated_cofactor_list	2.0
HISTD	histd_c	his__L_c	ab_initio_formula_match	4.0
HISTD	nad_c	nadh_c	curated_cofactor_list	4.0
ASAD	nadp_c	nadph_c	curated_cofactor_list	2.0
HPPPNDO	dhpppn_c	hkndd_c	ab_initio_formula_match	4.0
DHCINDO	dhcinnm_c	hkntd_c	ab_initio_formula_match	4.0
SULR	nadph_c	nadp_c	curated_cofactor_list	6.0
SULR	so3_c	h2s_c	ab_initio_formula_match	6.0
URDGLYCD	nad_c	nadh_c	curated_cofactor_list	2.0
URDGLYCD	urdglyc_c	oxur_c	ab_initio_formula_match	2.0
GAPD	nad_c	nadh_c	curated_cofactor_list	2.0
GND	nadp_c	nadph_c	curated_cofactor_list	2.0
ME2	nadp_c	nadph_c	curated_cofactor_list	2.0
SPODM	o2s_c	h2o2_c	ab_initio_formula_match	1.0
SPODM	o2s_c	o2_c	ab_initio_formula_match	1.0
P5CR	1pyr5c_c	pro__L_c	ab_initio_formula_match	2.0
P5CR	nadph_c	nadp_c	curated_cofactor_list	2.0
H2SO	h2s_c	so4_c	ab_initio_formula_match	8.0
GMPR	nadph_c	nadp_c	curated_cofactor_list	2.0
NTRIR2x	nadh_c	nad_c	curated_cofactor_list	6.0
NTRIR2x	no2_c	nh4_c	curated_cofactor_list	6.0
PPND	nad_c	nadh_c	curated_cofactor_list	2.0
MDH3	mal__L_c	oaa_c	ab_initio_formula_match	2.0
MDH3	mqn8_c	mql8_c	curated_cofactor_list	2.0
SGSAD	nad_c	nadh_c	curated_cofactor_list	2.0
SGSAD	sucgsa_c	sucglu_c	ab_initio_formula_match	2.0
MDH2	mal__L_c	oaa_c	ab_initio_formula_match	2.0
MDH2	q8_c	q8h2_c	curated_cofactor_list	2.0
PDX5PS	nad_c	nadh_c	curated_cofactor_list	2.0
G6PDH2r	g6p_c	6pgl_c	ab_initio_formula_match	2.0
G6PDH2r	nadp_c	nadph_c	curated_cofactor_list	2.0
NADH5	nadh_c	nad_c	curated_cofactor_list	2.0
NADH5	q8_c	q8h2_c	curated_cofactor_list	2.0
UDPGD	nad_c	nadh_c	curated_cofactor_list	4.0
UDPGD	udpg_c	udpglcur_c	ab_initio_formula_match	4.0
PPPNDO	nadh_c	nad_c	curated_cofactor_list	2.0
PPPNDO	pppn_c	cechddd_c	ab_initio_formula_match	2.0
UACMAMO	nad_c	nadh_c	curated_cofactor_list	4.0
UACMAMO	uacmam_c	uacmamu_c	ab_initio_formula_match	4.0
LCADi	lald__L_c	lac__L_c	ab_initio_formula_match	2.0
LCADi	nad_c	nadh_c	curated_cofactor_list	2.0
BSORy	btnso_c	btn_c	ab_initio_formula_match	2.0
BSORy	nadph_c	nadp_c	curated_cofactor_list	2.0
HSDy	hom__L_c	aspsa_c	ab_initio_formula_match	2.0
HSDy	nadp_c	nadph_c	curated_cofactor_list	2.0
SSALy	nadp_c	nadph_c	curated_cofactor_list	2.0
SSALy	sucsal_c	succ_c	ab_initio_formula_match	2.0
3HCINNMH	3hcinnm_c	dhcinnm_c	ab_initio_formula_match	2.0
3HCINNMH	nadh_c	nad_c	curated_cofactor_list	2.0
3HCINNMH	o2_c	h2o_c	curated_cofactor_list	4.0
BSORx	btnso_c	btn_c	ab_initio_formula_match	2.0
BSORx	nadh_c	nad_c	curated_cofactor_list	2.0
SPODMpp	o2s_p	h2o2_p	ab_initio_formula_match	1.0
SPODMpp	o2s_p	o2_p	ab_initio_formula_match	1.0
NO3R1bpp	no3_p	no2_p	curated_cofactor_list	2.0
NO3R1bpp	q8h2_c	q8_c	curated_cofactor_list	2.0
PPTHpp	h2o_p	h2_p	ab_initio_formula_match	2.0
PPTHpp	ppt_p	pi_p	ab_initio_formula_match	2.0
NO3R2pp	mql8_c	mqn8_c	curated_cofactor_list	2.0
NO3R2pp	no3_c	no2_c	curated_cofactor_list	2.0
NO3R2bpp	mql8_c	mqn8_c	curated_cofactor_list	2.0
NO3R2bpp	no3_p	no2_p	curated_cofactor_list	2.0
THD2pp	nadh_c	nad_c	curated_cofactor_list	2.0
THD2pp	nadp_c	nadph_c	curated_cofactor_list	2.0
TMAOR1pp	mql8_c	mqn8_c	curated_cofactor_list	2.0
TMAOR1pp	tmao_p	tma_p	ab_initio_formula_match	2.0
TMAOR2pp	2dmmql8_c	2dmmq8_c	curated_cofactor_list	2.0
TMAOR2pp	tmao_p	tma_p	ab_initio_formula_match	2.0
AHGDx	S2hglut_c	akg_c	ab_initio_formula_match	2.0
AHGDx	nad_c	nadh_c	curated_cofactor_list	2.0
FDMO	fmnh2_c	fmn_c	curated_cofactor_list	2.0
FDMO	o2_c	h2o_c	curated_cofactor_list	4.0
CHOLD	chol_c	betald_c	ab_initio_formula_match	2.0
CHOLD	nad_c	nadh_c	curated_cofactor_list	2.0
DMSOR1pp	dmso_p	dms_p	ab_initio_formula_match	2.0
DMSOR1pp	mql8_c	mqn8_c	curated_cofactor_list	2.0
CYTBDpp	o2_c	h2o_c	curated_cofactor_list	2.0
CYTBDpp	q8h2_c	q8_c	curated_cofactor_list	2.0
CYTBD2pp	mql8_c	mqn8_c	curated_cofactor_list	2.0
CYTBD2pp	o2_c	h2o_c	curated_cofactor_list	2.0
GLCDpp	glc__D_p	glcn_p	ab_initio_formula_match	2.0
GLCDpp	q8_c	q8h2_c	curated_cofactor_list	2.0
HYD2pp	mqn8_c	mql8_c	curated_cofactor_list	2.0
TRSARr	2h3oppan_c	glyc__R_c	ab_initio_formula_match	2.0
TRSARr	nadh_c	nad_c	curated_cofactor_list	2.0
MTHFR2	mlthf_c	5mthf_c	ab_initio_formula_match	2.0
MTHFR2	nadh_c	nad_c	curated_cofactor_list	2.0
ASPO3	asp__L_c	iasp_c	ab_initio_formula_match	2.0
ASPO3	q8_c	q8h2_c	curated_cofactor_list	2.0
ASPO5	asp__L_c	iasp_c	ab_initio_formula_match	2.0
ASPO5	fum_c	succ_c	ab_initio_formula_match	2.0
ASPO4	asp__L_c	iasp_c	ab_initio_formula_match	2.0
ASPO4	mqn8_c	mql8_c	curated_cofactor_list	2.0
ASPO6	asp__L_c	iasp_c	ab_initio_formula_match	2.0
ASPO6	o2_c	h2o2_c	curated_cofactor_list	2.0
MALDDH	nad_c	nadh_c	curated_cofactor_list	2.0
MTHFD	mlthf_c	methf_c	ab_initio_formula_match	2.0
MTHFD	nadp_c	nadph_c	curated_cofactor_list	2.0
L_LACD3	lac__L_c	pyr_c	ab_initio_formula_match	2.0
L_LACD3	mqn8_c	mql8_c	curated_cofactor_list	2.0
L_LACD2	lac__L_c	pyr_c	ab_initio_formula_match	2.0
L_LACD2	q8_c	q8h2_c	curated_cofactor_list	2.0
GGGABADr	ggbutal_c	gg4abut_c	ab_initio_formula_match	2.0
GGGABADr	nadp_c	nadph_c	curated_cofactor_list	2.0
FDMO3	fmnh2_c	fmn_c	curated_cofactor_list	2.0
FDMO3	o2_c	h2o_c	curated_cofactor_list	4.0
FDMO4	fmnh2_c	fmn_c	curated_cofactor_list	2.0
FDMO4	o2_c	h2o_c	curated_cofactor_list	4.0
FDMO6	fmnh2_c	fmn_c	curated_cofactor_list	2.0
FDMO6	o2_c	h2o_c	curated_cofactor_list	4.0
NODOy	nadph_c	nadp_c	curated_cofactor_list	2.0
NODOy	no_c	no3_c	ab_initio_formula_match	6.0
NODOx	nadh_c	nad_c	curated_cofactor_list	2.0
NODOx	no_c	no3_c	ab_initio_formula_match	6.0
NHFRBO	nadh_c	nad_c	curated_cofactor_list	2.0
42A12BOOXpp	o2_p	h2o2_p	curated_cofactor_list	2.0
TYROXDApp	o2_p	h2o2_p	curated_cofactor_list	2.0
NTRIR4pp	mql8_c	mqn8_c	curated_cofactor_list	6.0
NTRIR4pp	no2_p	nh4_p	curated_cofactor_list	6.0
NTRIR3pp	no2_p	nh4_p	curated_cofactor_list	6.0
NTRIR3pp	q8h2_c	q8_c	curated_cofactor_list	6.0
FLVR	nadph_c	nadp_c	curated_cofactor_list	2.0
FLVR	ribflv_c	rbflvrd_c	ab_initio_formula_match	2.0
FDMO2	fmnh2_c	fmn_c	curated_cofactor_list	2.0
FDMO2	o2_c	h2o_c	curated_cofactor_list	4.0
SARCOX	o2_c	h2o2_c	curated_cofactor_list	2.0
PEAMNOpp	o2_p	h2o2_p	curated_cofactor_list	2.0
NADPHQR2	nadph_c	nadp_c	curated_cofactor_list	2.0
NADPHQR2	q8_c	q8h2_c	curated_cofactor_list	2.0
NADPHQR3	mqn8_c	mql8_c	curated_cofactor_list	2.0
NADPHQR3	nadph_c	nadp_c	curated_cofactor_list	2.0
NADPHQR4	2dmmq8_c	2dmmql8_c	curated_cofactor_list	2.0
NADPHQR4	nadph_c	nadp_c	curated_cofactor_list	2.0
METOX1s	h2o2_c	h2o_c	ab_initio_formula_match	2.0
METOX1s	met__L_c	metsox_S__L_c	ab_initio_formula_match	2.0
METOX2s	h2o2_c	h2o_c	ab_initio_formula_match	2.0
METOX2s	met__L_c	metsox_R__L_c	ab_initio_formula_match	2.0
FALDH2	hmgth_c	Sfglutth_c	ab_initio_formula_match	2.0
FALDH2	nad_c	nadh_c	curated_cofactor_list	2.0
PPDOy	lald__D_c	12ppd__R_c	ab_initio_formula_match	2.0
PPDOy	nadph_c	nadp_c	curated_cofactor_list	2.0
FHL	for_c	co2_c	ab_initio_formula_match	2.0
FHL	h_c	h2_c	ab_initio_formula_match	2.0
GLUDy	nadp_c	nadph_c	curated_cofactor_list	2.0
GLYCLTDy	glx_c	glyclt_c	ab_initio_formula_match	2.0
GLYCLTDy	nadph_c	nadp_c	curated_cofactor_list	2.0
DAAD	fad_c	fadh2_c	curated_cofactor_list	2.0
MTRPOX	o2_c	h2o2_c	curated_cofactor_list	2.0
XAND	nad_c	nadh_c	curated_cofactor_list	2.0
XAND	xan_c	urate_c	ab_initio_formula_match	2.0
HACD3	3oocoa_c	3hocoa_c	ab_initio_formula_match	2.0
HACD3	nadh_c	nad_c	curated_cofactor_list	2.0
ABUTD	4abutn_c	4abut_c	ab_initio_formula_match	2.0
ABUTD	nad_c	nadh_c	curated_cofactor_list	2.0
E4PD	e4p_c	4per_c	ab_initio_formula_match	2.0
E4PD	nad_c	nadh_c	curated_cofactor_list	2.0
DPR	2dhp_c	pant__R_c	ab_initio_formula_match	2.0
DPR	nadph_c	nadp_c	curated_cofactor_list	2.0
DHFR	dhf_c	thf_c	ab_initio_formula_match	2.0
DHFR	nadph_c	nadp_c	curated_cofactor_list	2.0
GLUSy	nadph_c	nadp_c	curated_cofactor_list	2.0
PDH	nad_c	nadh_c	curated_cofactor_list	2.0
DMSOR2pp	2dmmql8_c	2dmmq8_c	curated_cofactor_list	2.0
DMSOR2pp	dmso_p	dms_p	ab_initio_formula_match	2.0
HYD3pp	2dmmq8_c	2dmmql8_c	curated_cofactor_list	2.0
NO3R1pp	no3_c	no2_c	curated_cofactor_list	2.0
NO3R1pp	q8h2_c	q8_c	curated_cofactor_list	2.0
UDPGDC	nad_c	nadh_c	curated_cofactor_list	2.0
DKGLCNR2x	25dkglcn_c	5dglcn_c	ab_initio_formula_match	2.0
DKGLCNR2x	nadh_c	nad_c	curated_cofactor_list	2.0
PGCD	3pg_c	3php_c	ab_initio_formula_match	2.0
PGCD	nad_c	nadh_c	curated_cofactor_list	2.0
PERD	4per_c	ohpb_c	ab_initio_formula_match	2.0
PERD	nad_c	nadh_c	curated_cofactor_list	2.0
FADRx2	fad_c	fadh2_c	curated_cofactor_list	2.0
FADRx2	nadph_c	nadp_c	curated_cofactor_list	2.0
ATHRDHr	athr__L_c	2aobut_c	ab_initio_formula_match	2.0
ATHRDHr	nadp_c	nadph_c	curated_cofactor_list	2.0
LSERDHr	nadp_c	nadph_c	curated_cofactor_list	2.0
LSERDHr	ser__L_c	2amsa_c	ab_initio_formula_match	2.0
DSERDHr	nadp_c	nadph_c	curated_cofactor_list	2.0
DSERDHr	ser__D_c	2amsa_c	ab_initio_formula_match	2.0
ALR2	mthgxl_c	acetol_c	ab_initio_formula_match	2.0
ALR2	nadph_c	nadp_c	curated_cofactor_list	2.0
HXAND	hxan_c	xan_c	ab_initio_formula_match	2.0
HXAND	nad_c	nadh_c	curated_cofactor_list	2.0
PPPGO	o2_c	h2o_c	curated_cofactor_list	6.0
PPPGO	pppg9_c	ppp9_c	ab_initio_formula_match	6.0
ALDD3y	nadp_c	nadph_c	curated_cofactor_list	2.0
ALDD3y	ppal_c	ppa_c	ab_initio_formula_match	2.0
LDH_D2	lac__D_c	pyr_c	ab_initio_formula_match	2.0
LDH_D2	q8_c	q8h2_c	curated_cofactor_list	2.0
LALDO3	mthgxl_c	lald__L_c	ab_initio_formula_match	2.0
LALDO3	nadph_c	nadp_c	curated_cofactor_list	2.0
QMO2	o2_c	o2s_c	ab_initio_formula_match	2.0
QMO2	q8h2_c	q8_c	curated_cofactor_list	2.0
QMO3	mql8_c	mqn8_c	curated_cofactor_list	2.0
QMO3	o2_c	o2s_c	ab_initio_formula_match	2.0
DURADx	56dura_c	ura_c	ab_initio_formula_match	2.0
DURADx	nad_c	nadh_c	curated_cofactor_list	2.0
GCALDD	gcald_c	glyclt_c	ab_initio_formula_match	2.0
GCALDD	nad_c	nadh_c	curated_cofactor_list	2.0
LDH_D	lac__D_c	pyr_c	ab_initio_formula_match	2.0
LDH_D	nad_c	nadh_c	curated_cofactor_list	2.0
FLVRx	nadh_c	nad_c	curated_cofactor_list	2.0
FLVRx	ribflv_c	rbflvrd_c	ab_initio_formula_match	2.0
GGPTRCO	o2_c	h2o2_c	curated_cofactor_list	2.0
HYD1pp	q8_c	q8h2_c	curated_cofactor_list	2.0
AACTOOR	o2_c	h2o2_c	curated_cofactor_list	2.0
FMNRx	fmn_c	fmnh2_c	curated_cofactor_list	2.0
FMNRx	nadh_c	nad_c	curated_cofactor_list	2.0
DHORDfum	dhor__S_c	orot_c	ab_initio_formula_match	2.0
DHORDfum	fum_c	succ_c	ab_initio_formula_match	2.0
AMPMS2	nad_c	nadh_c	curated_cofactor_list	2.0
PPPGO3	fum_c	succ_c	ab_initio_formula_match	6.0
PPPGO3	pppg9_c	ppp9_c	ab_initio_formula_match	6.0
PDX5POi	o2_c	h2o2_c	curated_cofactor_list	2.0
PDX5POi	pdx5p_c	pydx5p_c	ab_initio_formula_match	2.0
PDX5PO2	nad_c	nadh_c	curated_cofactor_list	2.0
PDX5PO2	pdx5p_c	pydx5p_c	ab_initio_formula_match	2.0
CYTBO3_4pp	o2_c	h2o_c	curated_cofactor_list	2.0
CYTBO3_4pp	q8h2_c	q8_c	curated_cofactor_list	2.0
SUCDi	q8_c	q8h2_c	curated_cofactor_list	2.0
SUCDi	succ_c	fum_c	ab_initio_formula_match	2.0
LALDO2x	mthgxl_c	lald__D_c	ab_initio_formula_match	2.0
LALDO2x	nadh_c	nad_c	curated_cofactor_list	2.0
ALR4x	acetol_c	12ppd__R_c	ab_initio_formula_match	2.0
ALR4x	nadh_c	nad_c	curated_cofactor_list	2.0
OMMBLHX3	2ommbl_c	2omhmbl_c	ab_initio_formula_match	2.0
OMMBLHX3	nad_c	nadh_c	curated_cofactor_list	2.0
NADHPO	h2o2_c	h2o_c	ab_initio_formula_match	2.0
NADHPO	nadh_c	nad_c	curated_cofactor_list	2.0
ACOAD7f	fad_c	fadh2_c	curated_cofactor_list	2.0
ACOAD7f	pmtcoa_c	hdd2coa_c	ab_initio_formula_match	2.0
ACOAD8f	fad_c	fadh2_c	curated_cofactor_list	2.0
ACOAD8f	stcoa_c	od2coa_c	ab_initio_formula_match	2.0
ACOAD5f	ddcacoa_c	dd2coa_c	ab_initio_formula_match	2.0
ACOAD5f	fad_c	fadh2_c	curated_cofactor_list	2.0
ACOAD3f	fad_c	fadh2_c	curated_cofactor_list	2.0
ACOAD3f	occoa_c	oc2coa_c	ab_initio_formula_match	2.0
ACOAD2f	fad_c	fadh2_c	curated_cofactor_list	2.0
ACOAD2f	hxcoa_c	hx2coa_c	ab_initio_formula_match	2.0
ACOAD4f	dcacoa_c	dc2coa_c	ab_initio_formula_match	2.0
ACOAD4f	fad_c	fadh2_c	curated_cofactor_list	2.0
ACOAD6f	fad_c	fadh2_c	curated_cofactor_list	2.0
ACOAD6f	tdcoa_c	td2coa_c	ab_initio_formula_match	2.0
NADH16pp	nadh_c	nad_c	curated_cofactor_list	2.0
NADH16pp	q8_c	q8h2_c	curated_cofactor_list	2.0
NADH18pp	2dmmq8_c	2dmmql8_c	curated_cofactor_list	2.0
NADH18pp	nadh_c	nad_c	curated_cofactor_list	2.0
OPHHX3	2oph_c	2ohph_c	ab_initio_formula_match	2.0
OPHHX3	nad_c	nadh_c	curated_cofactor_list	2.0
NADH17pp	mqn8_c	mql8_c	curated_cofactor_list	2.0
NADH17pp	nadh_c	nad_c	curated_cofactor_list	2.0
GALCTLO	galctn__L_c	tagur_c	ab_initio_formula_match	2.0
GALCTLO	nad_c	nadh_c	curated_cofactor_list	2.0
HACD8	3ohodcoa_c	3hodcoa_c	ab_initio_formula_match	2.0
HACD8	nadh_c	nad_c	curated_cofactor_list	2.0
DHMPTR	dhmpt_c	thmnp_c	ab_initio_formula_match	2.0
DHMPTR	nadph_c	nadp_c	curated_cofactor_list	2.0
CDGR	nadph_c	nadp_c	curated_cofactor_list	4.0
CDGR	preq0_c	preq1_c	ab_initio_formula_match	4.0
MSAR	msa_c	3hpp_c	ab_initio_formula_match	2.0
MSAR	nadph_c	nadp_c	curated_cofactor_list	2.0
POAACR	nadh_c	nad_c	curated_cofactor_list	2.0
POAACR	poaac_c	3amac_c	ab_initio_formula_match	2.0
GTHPi	gthrd_c	gthox_c	curated_cofactor_list	2.0
GTHPi	h2o2_c	h2o_c	ab_initio_formula_match	2.0
TYRL	nadph_c	nadp_c	curated_cofactor_list	2.0
PACCOAE	nadph_c	nadp_c	curated_cofactor_list	2.0
PACCOAE	o2_c	h2o_c	curated_cofactor_list	4.0
PACCOAE	phaccoa_c	rephaccoa_c	ab_initio_formula_match	2.0
HADPCOADH3	3hadpcoa_c	oxadpcoa_c	ab_initio_formula_match	2.0
HADPCOADH3	nad_c	nadh_c	curated_cofactor_list	2.0
PYROX	nadh_c	nad_c	curated_cofactor_list	2.0
PYROX	ura_c	uracp_c	ab_initio_formula_match	2.0
FDH4pp	for_p	co2_p	ab_initio_formula_match	2.0
FDH4pp	q8_c	q8h2_c	curated_cofactor_list	2.0
FDH5pp	for_p	co2_p	ab_initio_formula_match	2.0
FDH5pp	mqn8_c	mql8_c	curated_cofactor_list	2.0
OXCOAHDH	2oxpaccoa_c	3oxdhscoa_c	ab_initio_formula_match	2.0
OXCOAHDH	nadp_c	nadph_c	curated_cofactor_list	2.0
ALDD19xr	nad_c	nadh_c	curated_cofactor_list	2.0
ALDD19xr	pacald_c	pac_c	ab_initio_formula_match	2.0
2DGULRGx	2dhguln_c	glcn_c	ab_initio_formula_match	2.0
2DGULRGx	nadh_c	nad_c	curated_cofactor_list	2.0
2DGULRGy	2dhguln_c	glcn_c	ab_initio_formula_match	2.0
2DGULRGy	nadph_c	nadp_c	curated_cofactor_list	2.0
13PPDH2	3hppnl_c	13ppd_c	ab_initio_formula_match	2.0
13PPDH2	nadph_c	nadp_c	curated_cofactor_list	2.0
GHBDHx	nadh_c	nad_c	curated_cofactor_list	2.0
GHBDHx	sucsal_c	ghb_c	ab_initio_formula_match	2.0
APPLDHr	aact_c	appl_c	ab_initio_formula_match	2.0
APPLDHr	nadh_c	nad_c	curated_cofactor_list	2.0
SHGO	S2hglut_c	akg_c	ab_initio_formula_match	2.0
SHGO	o2_c	h2o2_c	curated_cofactor_list	2.0
ACOAD1fr	b2coa_c	btcoa_c	ab_initio_formula_match	2.0
ACOAD1fr	fadh2_c	fad_c	curated_cofactor_list	2.0
ALR2x	mthgxl_c	acetol_c	ab_initio_formula_match	2.0
ALR2x	nadh_c	nad_c	curated_cofactor_list	2.0
OMPHHXy	2omph_c	2ombzl_c	ab_initio_formula_match	2.0
OMPHHXy	nadph_c	nadp_c	curated_cofactor_list	2.0
OMPHHXy	o2_c	h2o_c	curated_cofactor_list	4.0
2HESR	gthrd_c	gthox_c	curated_cofactor_list	2.0
CHOLID	cholate_c	dhcholn_c	ab_initio_formula_match	2.0
CHOLID	nad_c	nadh_c	curated_cofactor_list	2.0
DHPTDNR	dhptdn_c	thptdn_c	ab_initio_formula_match	2.0
DHPTDNR	nadph_c	nadp_c	curated_cofactor_list	2.0
DHPTDNRN	dhptdn_c	thptdn_c	ab_initio_formula_match	2.0
DHPTDNRN	nadh_c	nad_c	curated_cofactor_list	2.0
PCNO	nadp_c	nadph_c	curated_cofactor_list	2.0
PCNO	ppcoa_c	prpncoa_c	ab_initio_formula_match	2.0
5DGLCNR	5dglcn_c	glcn_c	ab_initio_formula_match	2.0
5DGLCNR	nadph_c	nadp_c	curated_cofactor_list	2.0
5DKGR	glcn_c	5dglcn_c	ab_initio_formula_match	2.0
5DKGR	nad_c	nadh_c	curated_cofactor_list	2.0
CURR	cur_c	dhcur_c	ab_initio_formula_match	2.0
CURR	nadph_c	nadp_c	curated_cofactor_list	2.0
3SLAR	nadh_c	nad_c	curated_cofactor_list	2.0
3SLAR	sla_c	dhps_c	ab_initio_formula_match	2.0
MOX	mal__L_c	oaa_c	ab_initio_formula_match	2.0
MOX	o2_c	h2o2_c	curated_cofactor_list	2.0
ARHGDx	nad_c	nadh_c	curated_cofactor_list	2.0
ARHGDx	r2hglut_c	akg_c	ab_initio_formula_match	2.0
INOSTO	inost_c	glcur_c	ab_initio_formula_match	4.0
INOSTO	o2_c	h2o_c	curated_cofactor_list	4.0
QUINDHyi	nadp_c	nadph_c	curated_cofactor_list	2.0
QUINDHyi	quin_c	3dhq_c	ab_initio_formula_match	2.0
OMMBLHXy	2ommbl_c	2omhmbl_c	ab_initio_formula_match	2.0
OMMBLHXy	nadph_c	nadp_c	curated_cofactor_list	2.0
OMMBLHXy	o2_c	h2o_c	curated_cofactor_list	4.0
OPHHXy	2oph_c	2ohph_c	ab_initio_formula_match	2.0
OPHHXy	nadph_c	nadp_c	curated_cofactor_list	2.0
OPHHXy	o2_c	h2o_c	curated_cofactor_list	4.0
PROD3	pro__L_c	1pyr5c_c	ab_initio_formula_match	2.0
PROD3	q8_c	q8h2_c	curated_cofactor_list	2.0
3HPADHi	3hppnl_c	3hpp_c	ab_initio_formula_match	2.0
3HPADHi	nad_c	nadh_c	curated_cofactor_list	2.0
DHCURR	dhcur_c	thcur_c	ab_initio_formula_match	2.0
DHCURR	nadph_c	nadp_c	curated_cofactor_list	2.0
ACOAD1f	btcoa_c	b2coa_c	ab_initio_formula_match	2.0
ACOAD1f	fad_c	fadh2_c	curated_cofactor_list	2.0
QUINDH	nad_c	nadh_c	curated_cofactor_list	2.0
QUINDH	quin_c	3dhq_c	ab_initio_formula_match	2.0
LCARSyi	lald__L_c	12ppd__S_c	ab_initio_formula_match	2.0
LCARSyi	nadph_c	nadp_c	curated_cofactor_list	2.0
