## Supplementary material for "Organizing principles of the cellular electron economy": matching_validation_aminotransferases.csv

reaction_id	reaction_name	classified_redox	correct
ALATA_D2	D-alanine transaminase	False	True
LEUTAi	Leucine transaminase (irreversible)	False	True
ALATA_L2	Alanine transaminase	False	True
ALATA_L	L-alanine transaminase	False	True
ASPTA	Aspartate transaminase	False	True
PTRCTA	Putrescine Transaminase	False	True
ILETA	Isoleucine transaminase	False	True
VALTA	Valine transaminase	False	True
OHPBAT	O-Phospho-4-hydroxy-L-threonine:2-oxoglutarate aminotransferase	False	True
G1SAT	Glutamate-1-semialdehyde aminotransferase	False	True
ABTA	4-aminobutyrate transaminase	False	True
SDPTA	Succinyldiaminopimelate transaminase	False	True
PSERT	Phosphoserine transaminase	False	True
GF6PTA	Glutamine-fructose-6-phosphate transaminase	False	True
PHETA1	Phenylalanine transaminase	False	True
SOTA	Succinylornithine transaminase	False	True
ACOTA	Acetylornithine transaminase	False	True
TDPAGTA	DTDP-4-amino-4,6-dideoxy-D-glucose transaminase	False	True
HSTPT	Histidinol-phosphate transaminase	False	True
TYRTA	Tyrosine transaminase	False	True
AMAOTr	Adenosylmethionine-8-amino-7-oxononanoate transaminase	False	True
UDPKAAT	UDP-4''-ketopentose:UDP-4-amino-4-deoxy-L-arabinose aminotransferase	False	True
VPAMTr	Valine-pyruvate aminotransferase	False	True
CYSTA	Cysteine transaminase	False	True
