## Supplementary material for "Organizing principles of the cellular electron economy": cross_species_carbon_acceptor_states_B_subtilis.csv

organism	substrate	exchange	state	oxygen_cap	actual_o2	growth	co2	formula	charge	C	gamma	cumulative_e_flux	net_e_flux	effective_transfer_depth	cumulative_per_glucose	net_per_glucose	net_per_C
B. subtilis	glucose	EX_glc__D_e	low-disposal-capacity	0.0	0.0	0.05224340276965274	0.16972059314567595	C6H12O6	0	6.0	24.0	81.8114222756659	41.038501663344924	1.9935284905574133	8.18114222756659	4.103850166334492	0.6839750277224154
B. subtilis	glucose	EX_glc__D_e	high-disposal-capacity	20.0	20.0	0.7919320557002362	21.713965226144516	C6H12O6	0	6.0	24.0	202.69868501715317	102.13086730559714	1.9846956200874695	20.269868501715315	10.213086730559713	1.702181121759952
B. subtilis	fructose	EX_fru_e	low-disposal-capacity	0.0	0.0	0.055304743111663945	0.18096349780527496	C6H12O6	0	6.0	24.0	82.05251174468015	41.16620463939473	1.9932007933070066	8.205251174468014	4.116620463939473	0.6861034106565788
B. subtilis	fructose	EX_fru_e	high-disposal-capacity	20.0	20.0	0.7852884568043301	21.69958659681391	C6H12O6	0	6.0	24.0	202.3194181555689	101.88201950317698	1.9858206496315083	20.23194181555689	10.188201950317698	1.698033658386283
B. subtilis	galactose	EX_gal_e	low-disposal-capacity	0.0	0.0	0.030475322298566435	0.0990036771447652	C6H12O6	0	6.0	24.0	81.05666305466139	40.60579263551738	1.9961847262097805	8.105666305466139	4.060579263551738	0.6767632105919564
B. subtilis	galactose	EX_gal_e	high-disposal-capacity	20.0	20.0	0.7713088250830178	21.669330715049067	C6H12O6	0	6.0	24.0	201.58674009481533	101.55454263615717	1.9850095806846064	20.158674009481533	10.155454263615717	1.6925757106026194
B. subtilis	xylose	EX_xyl__D_e	low-disposal-capacity	0.0	0.0	0.0014512913178160165	0.004712137331456955	C5H10O5	0	5.0	20.0	66.71696693446314	33.36217095960738	1.9997789417013494	6.671696693446314	3.3362170959607385	0.6672434191921477
B. subtilis	xylose	EX_xyl__D_e	high-disposal-capacity	20.0	20.0	0.7094391332314396	21.535427181756717	C5H10O5	0	5.0	20.0	201.58423866121018	99.8255686279198	2.019364792326662	20.15842386612102	9.982556862791979	1.9965113725583958
B. subtilis	gluconate	EX_glcn__D_e	high-disposal-capacity	20.0	20.0	0.7403739791572455	26.602378948397654	C6H11O7	-1	6.0	22.0	218.25215604464253	100.69005563202299	2.1675641618697314	21.825215604464255	10.0690055632023	1.67816759386705
B. subtilis	glycerol	EX_glyc_e	high-disposal-capacity	20.0	15.914987911978873	0.5028603689643644	12.003320149331115	C3H8O3	0	3.0	14.0	136.34536610706624	77.05614868118288	1.7694287664335577	13.634536610706624	7.705614868118287	2.5685382893727624
