## Supplementary material for "Organizing principles of the cellular electron economy": cross_species_carbon_acceptor_states_S_cerevisiae.csv

organism	substrate	exchange	state	oxygen_cap	actual_o2	growth	co2	formula	charge	C	gamma	cumulative_e_flux	net_e_flux	effective_transfer_depth	cumulative_per_glucose	net_per_glucose	net_per_C
S. cerevisiae	glucose	r_1714	low-disposal-capacity	0.0	0.0	0.16154119759854926	16.92142351551125	C6H12O6	0	6.0	24.0	78.24654203332858	39.65922770352749	1.9729719050068375	7.824654203332858	3.965922770352749	0.6609871283921248
S. cerevisiae	glucose	r_1714	high-disposal-capacity	20.0	20.0	0.7692828145439308	24.654313692816483	C6H12O6	0	6.0	24.0	200.30129866428268	108.05639256138831	1.853673752346385	20.03012986642827	10.80563925613883	1.8009398760231383
S. cerevisiae	fructose	r_1709	low-disposal-capacity	0.0	0.0	0.1615412265335315	16.9214239979469	C6H12O6	0	6.0	24.0	78.24654314081823	39.65922835327195	1.9729719006084183	7.824654314081823	3.965922835327195	0.6609871392211991
S. cerevisiae	fructose	r_1709	high-disposal-capacity	20.0	20.0	0.7692828145439357	24.654313692821574	C6H12O6	0	6.0	24.0	199.9055434282043	108.05639256139678	1.8500112643925215	19.99055434282043	10.805639256139678	1.8009398760232795
S. cerevisiae	galactose	r_1710	low-disposal-capacity	0.0	0.0	0.07784112192865703	18.516540791819505	C6H12O6	0	6.0	24.0	79.15506943634082	39.83579363503929	1.9870338259488465	7.915506943634083	3.983579363503929	0.6639298939173215
S. cerevisiae	galactose	r_1710	high-disposal-capacity	20.0	20.0	0.6688629884351582	25.787246375857183	C6H12O6	0	6.0	24.0	200.26196805804105	107.87498199294123	1.8564264332497884	20.026196805804105	10.787498199294124	1.7979163665490205
S. cerevisiae	xylose	r_1718	high-disposal-capacity	20.0	19.305844719819273	0.682361171494026	21.83902646522396	C5H10O5	0	5.0	20.0	225.7528014414808	98.91954426239315	2.282186024256752	22.57528014414808	9.891954426239314	1.9783908852478629
S. cerevisiae	glycerol	r_1808	high-disposal-capacity	20.0	16.013072056185017	0.42209843867011965	12.58008847137706	C3H8O3	0	3.0	14.0	165.0067796651447	77.41467951944406	2.1314662889445968	16.50067796651447	7.741467951944406	2.580489317314802
