## Supplementary material for "Organizing principles of the cellular electron economy": extended_carbon_entry_feasibility_B_subtilis.csv

organism	substrate	entry_point	state	status	growth	reason
B. subtilis	acetate	acetyl-CoA / two-carbon oxidation	low-respiratory-capacity	infeasible_or_failed		No positive growth optimum for iBB1018
B. subtilis	acetate	acetyl-CoA / two-carbon oxidation	high-respiratory-capacity	infeasible_or_failed		No positive growth optimum for iBB1018
B. subtilis	pyruvate	pyruvate node	low-respiratory-capacity	infeasible_or_failed		No positive growth optimum for iBB1018
B. subtilis	pyruvate	pyruvate node	high-respiratory-capacity	feasible	0.31290957933186864
B. subtilis	succinate	TCA-cycle intermediate	low-respiratory-capacity	infeasible_or_failed		No positive growth optimum for iBB1018
B. subtilis	succinate	TCA-cycle intermediate	high-respiratory-capacity	feasible	0.4555930606695049
