## Supplementary material for "Organizing principles of the cellular electron economy": extended_carbon_entry_feasibility_K_phaffii.csv

organism	substrate	entry_point	state	status	growth	reason
K. phaffii	acetate	acetyl-CoA / two-carbon oxidation	low-respiratory-capacity	infeasible_or_failed		No positive growth optimum for iMT1026
K. phaffii	acetate	acetyl-CoA / two-carbon oxidation	high-respiratory-capacity	feasible	0.19403700057603576
K. phaffii	pyruvate	pyruvate node	low-respiratory-capacity	infeasible_or_failed		No positive growth optimum for iMT1026
K. phaffii	pyruvate	pyruvate node	high-respiratory-capacity	infeasible_or_failed		No positive growth optimum for iMT1026
K. phaffii	succinate	TCA-cycle intermediate	low-respiratory-capacity	infeasible_or_failed		No positive growth optimum for iMT1026
K. phaffii	succinate	TCA-cycle intermediate	high-respiratory-capacity	feasible	0.5284348791850512
