## Supplementary material for "Organizing principles of the cellular electron economy": extended_carbon_entry_feasibility_S_enterica.csv

organism	substrate	entry_point	state	status	growth	reason
S. enterica	acetate	acetyl-CoA / two-carbon oxidation	low-respiratory-capacity	infeasible_or_failed		No positive growth optimum for iYS1720
S. enterica	acetate	acetyl-CoA / two-carbon oxidation	high-respiratory-capacity	feasible	0.23427173018223293
S. enterica	pyruvate	pyruvate node	low-respiratory-capacity	infeasible_or_failed		No positive growth optimum for iYS1720
S. enterica	pyruvate	pyruvate node	high-respiratory-capacity	feasible	0.3549358194803119
S. enterica	succinate	TCA-cycle intermediate	low-respiratory-capacity	infeasible_or_failed		No positive growth optimum for iYS1720
S. enterica	succinate	TCA-cycle intermediate	high-respiratory-capacity	feasible	0.5056399522354732
