## Supplementary material for "Organizing principles of the cellular electron economy": jouhten2008_13c_mfa_reaction_electron_accounting.csv

oxygen_inlet_percent	replicate	reaction_id	flux_per_100_glucose	electron_source_coefficient	electron_source_per_100_glucose	electron_source_per_glucose
20.9	I	x3	26	4	104	1.04
20.9	II	x3	28	4	112	1.12
20.9	I	x8	128	2	256	2.56
20.9	II	x8	125	2	250	2.5
20.9	I	x10	76	2	152	1.52
20.9	II	x10	72	2	144	1.44
20.9	I	x12	73	2	146	1.46
20.9	II	x12	69	2	138	1.38
20.9	I	x13	61	6	366	3.66
20.9	II	x13	58	6	348	3.48
20.9	I	x14	4	2	8	0.08
20.9	II	x14	2	2	4	0.04
20.9	I	x18	7	2	14	0.14
20.9	II	x18	7	2	14	0.14
2.8	I	x3	18	4	72	0.72
2.8	II	x3	19	4	76	0.76
2.8	I	x8	133	2	266	2.66
2.8	II	x8	130	2	260	2.6
2.8	I	x10	77	2	154	1.54
2.8	II	x10	71	2	142	1.42
2.8	I	x12	74	2	148	1.48
2.8	II	x12	69	2	138	1.38
2.8	I	x13	62	6	372	3.72
2.8	II	x13	57	6	342	3.42
2.8	I	x14	6	2	12	0.12
2.8	II	x14	5	2	10	0.1
2.8	I	x18	7	2	14	0.14
2.8	II	x18	7	2	14	0.14
1.0	I	x3	15	4	60	0.6
1.0	II	x3	18	4	72	0.72
1.0	I	x8	150	2	300	3.0
1.0	II	x8	157	2	314	3.14
1.0	I	x10	35	2	70	0.7
1.0	II	x10	33	2	66	0.66
1.0	I	x12	33	2	66	0.66
1.0	II	x12	31	2	62	0.62
1.0	I	x13	25	6	150	1.5
1.0	II	x13	24	6	144	1.44
1.0	I	x14	0	2	0	0.0
1.0	II	x14	0	2	0	0.0
1.0	I	x18	5	2	10	0.1
1.0	II	x18	4	2	8	0.08
0.5	I	x3	11	4	44	0.44
0.5	II	x3	8	4	32	0.32
0.5	I	x8	164	2	328	3.28
0.5	II	x8	157	2	314	3.14
0.5	I	x10	20	2	40	0.4
0.5	II	x10	17	2	34	0.34
0.5	I	x12	18	2	36	0.36
0.5	II	x12	15	2	30	0.3
0.5	I	x13	12	6	72	0.72
0.5	II	x13	8	6	48	0.48
0.5	I	x14	0	2	0	0.0
0.5	II	x14	0	2	0	0.0
0.5	I	x18	3	2	6	0.06
0.5	II	x18	4	2	8	0.08
0.0	I	x3	5	4	20	0.2
0.0	II	x3	5	4	20	0.2
0.0	I	x8	163	2	326	3.26
0.0	II	x8	163	2	326	3.26
0.0	I	x10	4	2	8	0.08
0.0	II	x10	4	2	8	0.08
0.0	I	x12	3	2	6	0.06
0.0	II	x12	3	2	6	0.06
0.0	I	x13	0	6	0	0.0
0.0	II	x13	0	6	0	0.0
0.0	I	x14	0	2	0	0.0
0.0	II	x14	0	2	0	0.0
0.0	I	x18	2	2	4	0.04
0.0	II	x18	2	2	4	0.04
