## Supplementary material for "Organizing principles of the cellular electron economy": systematic_acceptor_screen.csv

organism	acceptor	exchange	capacity	status	reason	growth	actual_acceptor_uptake	theoretical_terminal_e_capacity	co2_flux	co2_per_glucose	cumulative_e_flux	net_e_flux	effective_transfer_depth	cumulative_per_glucose	net_per_glucose
E. coli	oxygen	EX_o2_e	0.0	feasible		0.157539816937609	0.0	0.0	-0.05784814816181	-0.005784814816181	86.39968789028588	41.03284122741754	2.1056228451603025	8.639968789028588	4.103284122741754
E. coli	oxygen	EX_o2_e	20.0	feasible		0.8217979336265728	20.0	80.0	21.755337786764397	2.1755337786764395	295.9065133730188	111.09909786158204	2.6634465901936277	29.59065133730188	11.109909786158203
E. coli	nitrate	EX_no3_e	0.0	feasible		0.157539816937609	0.0	0.0	-0.05784814816181	-0.005784814816181	86.39968789028588	41.03284122741754	2.1056228451603025	8.639968789028588	4.103284122741754
E. coli	nitrate	EX_no3_e	20.0	feasible		0.6842059099442838	20.0	40.0	31.914964859558086	3.191496485955809	399.9763789298868	147.705705714231	2.7079277472444336	39.99763789298868	14.770570571423098
E. coli	TMAO	EX_tmao_e	0.0	feasible		0.157539816937609	0.0	0.0	-0.05784814816181	-0.005784814816181	86.39968789028588	41.03284122741754	2.1056228451603025	8.639968789028588	4.103284122741754
E. coli	TMAO	EX_tmao_e	20.0	feasible		0.3631522818894881	20.0	40.0	5.2463357289189725	0.5246335728918973	155.70737300495196	53.70379684804036	2.8993736410395665	15.570737300495196	5.370379684804036
E. coli	DMSO	EX_dmso_e	0.0	feasible		0.157539816937609	0.0	0.0	-0.05784814816181	-0.005784814816181	86.39968789028588	41.03284122741754	2.1056228451603025	8.639968789028588	4.103284122741754
E. coli	DMSO	EX_dmso_e	20.0	feasible		0.3631522818895008	20.0	40.0	5.246335728919692	0.5246335728919692	155.70737300495313	53.7037968480413	2.899373641039537	15.570737300495312	5.37037968480413
E. coli	fumarate	EX_fum_e	0.0	feasible		0.157539816937609	0.0	0.0	-0.05784814816181	-0.005784814816181	86.39968789028588	41.03284122741754	2.1056228451603025	8.639968789028588	4.103284122741754
E. coli	fumarate	EX_fum_e	20.0	feasible		0.3800929273535175	20.0	40.0	2.886517799520049	0.2886517799520048	137.94434040455224	48.54408737535768	2.8416301111590494	13.794434040455224	4.854408737535768
B. subtilis	oxygen	EX_o2_e	0.0	feasible		0.0522434027696527	0.0	0.0	0.1697205931456759	0.0169720593145675	81.8114222756659	41.03850166334493	1.993528490557413	8.18114222756659	4.103850166334492
B. subtilis	oxygen	EX_o2_e	20.0	feasible		0.7919320557002362	20.0	80.0	21.71396522614452	2.171396522614452	202.6986850171532	102.13086730559714	1.9846956200874692	20.269868501715315	10.213086730559713
B. subtilis	nitrate	EX_no3_e	0.0	feasible		0.0522434027696527	0.0	0.0	0.1697205931456759	0.0169720593145675	81.8114222756659	41.03850166334493	1.993528490557413	8.18114222756659	4.103850166334492
B. subtilis	nitrate	EX_no3_e	20.0	feasible		0.3382211849262904	19.999999999995367	39.999999999990735	40.732004814365474	4.0732004814365474	402.5527121979112	169.45171232011174	2.375619028490238	40.25527121979111	16.945171232011173
B. subtilis	fumarate	EX_fum_e	0.0	feasible		0.0522434027696527	0.0	0.0	0.1697205931456759	0.0169720593145675	81.8114222756659	41.03850166334493	1.993528490557413	8.18114222756659	4.103850166334492
B. subtilis	fumarate	EX_fum_e	20.0	infeasible_or_failed	None (infeasible).
S. enterica	oxygen	EX_o2_e	0.0	feasible		0.2021012182168779	0.0	0.0	-0.4454427057726148	-0.0445442705772614	85.6637877456703	41.14670196730636	2.081911396294545	8.566378774567031	4.1146701967306365
S. enterica	oxygen	EX_o2_e	20.0	feasible		0.964349319830077	20.0	80.0	19.287128874031037	1.9287128874031036	292.6295079786229	110.65636400048058	2.644488734306795	29.26295079786229	11.065636400048058
S. enterica	nitrate	EX_no3_e	0.0	feasible		0.2021012182168779	0.0	0.0	-0.4454427057726148	-0.0445442705772614	85.6637877456703	41.14670196730636	2.081911396294545	8.566378774567031	4.1146701967306365
S. enterica	nitrate	EX_no3_e	20.0	feasible		0.7885185949372268	20.0	40.0	29.991824491968163	2.9991824491968164	394.7468414865146	146.1426963031536	2.701105504907784	39.47468414865146	14.61426963031536
S. enterica	TMAO	EX_tmao_e	0.0	feasible		0.2021012182168779	0.0	0.0	-0.4454427057726148	-0.0445442705772614	85.6637877456703	41.14670196730636	2.081911396294545	8.566378774567031	4.1146701967306365
S. enterica	TMAO	EX_tmao_e	20.0	feasible		0.4340260144094583	20.0	40.0	4.399030666330003	0.4399030666330003	150.18824714236692	53.77486591026651	2.792907887357344	15.018824714236692	5.377486591026651
S. enterica	DMSO	EX_dmso_e	0.0	feasible		0.2021012182168779	0.0	0.0	-0.4454427057726148	-0.0445442705772614	85.6637877456703	41.14670196730636	2.081911396294545	8.566378774567031	4.1146701967306365
S. enterica	DMSO	EX_dmso_e	20.0	feasible		0.4340260144094723	20.0	40.0	4.3990306663251335	0.4399030666325133	150.18824714235743	53.774865910256615	2.792907887357682	15.018824714235745	5.3774865910256615
S. enterica	fumarate	EX_fum_e	0.0	feasible		0.2021012182168779	0.0	0.0	-0.4454427057726148	-0.0445442705772614	85.6637877456703	41.14670196730636	2.081911396294545	8.566378774567031	4.1146701967306365
S. enterica	fumarate	EX_fum_e	20.0	feasible		0.4426098514890285	20.0	40.0	3.549852652884072	0.3549852652884072	148.00453433486788	52.17493734682691	2.8366978833347654	14.800453433486789	5.217493734682691
K. phaffii	oxygen	Ex_o2	0.0	feasible		0.0331928126199741	0.0	0.0	17.368595724759434	1.7368595724759437	92.0267904496933	46.143936281617634	1.994342006023314	9.20267904496933	4.614393628161763
K. phaffii	oxygen	Ex_o2	20.0	feasible		1.126901670796419	18.60372941624165	74.4149176649666	19.93189086379738	1.993189086379738	243.2066602898229	126.99379510287176	1.9151066403898909	24.32066602898229	12.699379510287176
K. phaffii	nitrate	Ex_no3	0.0	feasible		0.0331928126199741	0.0	0.0	17.368595724759434	1.7368595724759437	92.0267904496933	46.143936281617634	1.994342006023314	9.20267904496933	4.614393628161763
K. phaffii	nitrate	Ex_no3	20.0	feasible		0.0331928126199741	0.0	0.0	17.368595724759434	1.7368595724759437	92.0267904496933	46.143936281617634	1.994342006023314	9.20267904496933	4.614393628161763
K. phaffii	fumarate	Ex_fum	0.0	feasible		0.0331928126199741	0.0	0.0	17.368595724759434	1.7368595724759437	92.0267904496933	46.143936281617634	1.994342006023314	9.20267904496933	4.614393628161763
K. phaffii	fumarate	Ex_fum	20.0	feasible		0.0361975352840108	1.7084409729834178	3.416881945966836	20.547274293549567	2.0547274293549567	97.67165841787032	48.97820479231493	1.9941861657043785	9.767165841787032	4.897820479231493
S. cerevisiae	oxygen	r_1992	0.0	infeasible_or_failed	No positive growth optimum for yeastGEM_v9.1.0
S. cerevisiae	oxygen	r_1992	20.0	feasible		0.7692828145439308	20.0	80.0	24.654313692816483	2.4654313692816485	200.30129866428268	108.05639256138832	1.853673752346385	20.03012986642827	10.80563925613883
S. cerevisiae	fumarate	r_1798	0.0	feasible		0.1615411975985492	0.0	0.0	16.92142351551125	1.6921423515511251	78.24654203332858	39.65922770352749	1.9729719050068373	7.824654203332858	3.965922770352749
S. cerevisiae	fumarate	r_1798	20.0	feasible		0.3233032879444253	20.0	40.0	49.44284109155581	4.944284109155581	162.93099730609146	78.41609616121887	2.077774912067988	16.293099730609146	7.841609616121888
