## Supplementary material for "Organizing principles of the cellular electron economy": systematic_acceptor_screen_E_coli.csv

organism	acceptor	exchange	capacity	status	reason	growth	actual_acceptor_uptake	theoretical_terminal_e_capacity	co2_flux	co2_per_glucose	cumulative_e_flux	net_e_flux	effective_transfer_depth	cumulative_per_glucose	net_per_glucose
E. coli	oxygen	EX_o2_e	0.0	feasible		0.157539816937609	0.0	0.0	-0.05784814816181002	-0.005784814816181002	86.39968789028588	41.03284122741754	2.1056228451603025	8.639968789028588	4.103284122741754
E. coli	oxygen	EX_o2_e	20.0	feasible		0.8217979336265728	20.0	80.0	21.755337786764393	2.1755337786764395	295.9065133730188	111.09909786158204	2.6634465901936273	29.590651337301882	11.109909786158203
E. coli	nitrate	EX_no3_e	0.0	feasible		0.157539816937609	0.0	0.0	-0.05784814816181002	-0.005784814816181002	86.39968789028588	41.03284122741754	2.1056228451603025	8.639968789028588	4.103284122741754
E. coli	nitrate	EX_no3_e	20.0	feasible		0.6842059099442838	20.0	40.0	31.914964859558086	3.191496485955809	399.9763789298868	147.705705714231	2.7079277472444336	39.99763789298868	14.770570571423098
E. coli	TMAO	EX_tmao_e	0.0	feasible		0.157539816937609	0.0	0.0	-0.05784814816181002	-0.005784814816181002	86.39968789028588	41.03284122741754	2.1056228451603025	8.639968789028588	4.103284122741754
E. coli	TMAO	EX_tmao_e	20.0	feasible		0.3631522818894881	20.0	40.0	5.2463357289189725	0.5246335728918973	155.70737300495196	53.703796848040355	2.8993736410395665	15.570737300495196	5.3703796848040355
E. coli	DMSO	EX_dmso_e	0.0	feasible		0.157539816937609	0.0	0.0	-0.05784814816181002	-0.005784814816181002	86.39968789028588	41.03284122741754	2.1056228451603025	8.639968789028588	4.103284122741754
E. coli	DMSO	EX_dmso_e	20.0	feasible		0.3631522818895008	20.0	40.0	5.246335728919692	0.5246335728919692	155.70737300495313	53.7037968480413	2.899373641039537	15.570737300495313	5.37037968480413
E. coli	fumarate	EX_fum_e	0.0	feasible		0.157539816937609	0.0	0.0	-0.05784814816181002	-0.005784814816181002	86.39968789028588	41.03284122741754	2.1056228451603025	8.639968789028588	4.103284122741754
E. coli	fumarate	EX_fum_e	20.0	feasible		0.3800929273535175	20.0	40.0	2.886517799520049	0.28865177995200486	137.94434040455224	48.54408737535768	2.8416301111590494	13.794434040455224	4.854408737535768
