## Supplementary material for "Organizing principles of the cellular electron economy": systematic_acceptor_screen_summary.csv

organism	acceptor	max_tested_capacity	actual_acceptor_uptake	theoretical_terminal_e_capacity	net_e_per_glucose	baseline_net_e_per_glucose	electron_flux_expansion	co2_per_glucose	baseline_co2_per_glucose	additional_carbon_oxidation	growth
B. subtilis	nitrate	20.0	19.999999999995367	39.999999999990735	16.945171232011173	4.103850166334492	12.84132106567668	4.0732004814365474	0.0169720593145675	4.05622842212198	0.3382211849262904
B. subtilis	oxygen	20.0	20.0	80.0	10.213086730559713	4.103850166334492	6.10923656422522	2.171396522614452	0.0169720593145675	2.1544244632998844	0.7919320557002362
E. coli	DMSO	20.0	20.0	40.0	5.37037968480413	4.103284122741754	1.2670955620623756	0.5246335728919692	-0.005784814816181	0.5304183877081502	0.3631522818895008
E. coli	TMAO	20.0	20.0	40.0	5.370379684804036	4.103284122741754	1.2670955620622824	0.5246335728918973	-0.005784814816181	0.5304183877080783	0.3631522818894881
E. coli	fumarate	20.0	20.0	40.0	4.854408737535768	4.103284122741754	0.7511246147940138	0.2886517799520048	-0.005784814816181	0.2944365947681858	0.3800929273535175
E. coli	nitrate	20.0	20.0	40.0	14.770570571423098	4.103284122741754	10.667286448681345	3.191496485955809	-0.005784814816181	3.19728130077199	0.6842059099442838
E. coli	oxygen	20.0	20.0	80.0	11.109909786158203	4.103284122741754	7.006625663416449	2.1755337786764395	-0.005784814816181	2.1813185934926205	0.8217979336265728
K. phaffii	fumarate	20.0	1.7084409729834178	3.416881945966836	4.897820479231493	4.614393628161763	0.28342685106972976	2.0547274293549567	1.7368595724759437	0.317867856879013	0.0361975352840108
K. phaffii	nitrate	20.0	0.0	0.0	4.614393628161763	4.614393628161763	0.0	1.7368595724759437	1.7368595724759437	0.0	0.0331928126199741
K. phaffii	oxygen	20.0	18.60372941624165	74.4149176649666	12.699379510287176	4.614393628161763	8.084985882125412	1.993189086379738	1.7368595724759437	0.2563295139037942	1.126901670796419
S. cerevisiae	fumarate	20.0	20.0	40.0	7.841609616121888	3.965922770352749	3.8756868457691387	4.944284109155581	1.6921423515511251	3.252141757604456	0.3233032879444253
S. cerevisiae	oxygen	20.0	20.0	80.0	10.80563925613883	3.965922770352749	6.839716485786081	2.4654313692816485	1.6921423515511251	0.7732890177305234	0.7692828145439308
S. enterica	DMSO	20.0	20.0	40.0	5.3774865910256615	4.1146701967306365	1.262816394295025	0.4399030666325133	-0.0445442705772614	0.4844473372097747	0.4340260144094723
S. enterica	TMAO	20.0	20.0	40.0	5.377486591026651	4.1146701967306365	1.2628163942960144	0.4399030666330003	-0.0445442705772614	0.4844473372102617	0.4340260144094583
S. enterica	fumarate	20.0	20.0	40.0	5.217493734682691	4.1146701967306365	1.1028235379520543	0.3549852652884072	-0.0445442705772614	0.3995295358656686	0.4426098514890285
S. enterica	nitrate	20.0	20.0	40.0	14.61426963031536	4.1146701967306365	10.499599433584724	2.9991824491968164	-0.0445442705772614	3.043726719774078	0.7885185949372268
S. enterica	oxygen	20.0	20.0	80.0	11.065636400048058	4.1146701967306365	6.950966203317422	1.9287128874031036	-0.0445442705772614	1.973257157980365	0.964349319830077
