## Supplementary material for "Organizing principles of the cellular electron economy": reduction_degree_reference_compounds.csv

met_id	name	formula	charge	n_P	gamma
pi_c	Phosphate	HO4P	-2	1	0
atp_c	ATP C10H12N5O13P3	C10H12N5O13P3	-4	3	30
adp_c	ADP C10H12N5O10P2	C10H12N5O10P2	-3	2	30
amp_c	AMP C10H12N5O7P	C10H12N5O7P	-2	1	30
nad_c	Nicotinamide adenine dinucleotide	C21H26N7O14P2	-1	2	72
nadh_c	Nicotinamide adenine dinucleotide - reduced	C21H27N7O14P2	-2	2	74
nadp_c	Nicotinamide adenine dinucleotide phosphate	C21H25N7O17P3	-3	3	72
nadph_c	Nicotinamide adenine dinucleotide phosphate - reduced	C21H26N7O17P3	-4	3	74
fad_c	Flavin adenine dinucleotide oxidized	C27H31N9O15P2	-2	2	94
fadh2_c	Flavin adenine dinucleotide reduced	C27H33N9O15P2	-2	2	96
q8_c	Ubiquinone-8	C49H74O4	0	0	262
q8h2_c	Ubiquinol-8	C49H76O4	0	0	264
