## Supplementary material for "Organizing principles of the cellular electron economy": topological_in_out_degree.csv

metabolite_id	name	D_in	D_out	D_total
nadh_c	Nicotinamide adenine dinucleotide - reduced	132.0	128.0	260.0
nadph_c	Nicotinamide adenine dinucleotide phosphate - reduced	44.0	114.0	158.0
h2o_c	H2O H2O	50.0	4.0	54.0
q8h2_c	Ubiquinol-8	28.0	16.0	44.0
mql8_c	Menaquinol 8	20.0	24.0	44.0
fadh2_c	Flavin adenine dinucleotide reduced	20.0	16.0	36.0
2dmmql8_c	2-Demethylmenaquinol 8	10.0	10.0	20.0
succ_c	Succinate	14.0	2.0	16.0
pppg9_c	Protoporphyrinogen IX	0.0	12.0	12.0
nh4_p	Ammonium	12.0	0.0	12.0
h2o2_c	Hydrogen peroxide	9.0	2.0	11.0
mal__L_c	L-Malate	2.0	8.0	10.0
glyc3p_c	Glycerol 3-phosphate	2.0	8.0	10.0
glcn_c	D-Gluconate	8.0	2.0	10.0
glyclt_c	Glycolate C2H3O3	4.0	6.0	10.0
idon__L_c	L-Idonate	8.0	2.0	10.0
glyc__R_c	(R)-Glycerate	6.0	2.0	8.0
asp__L_c	L-Aspartate	0.0	8.0	8.0
inost_c	Myo-Inositol	4.0	4.0	8.0
lac__D_c	D-Lactate	2.0	4.0	6.0
h2s_c	Hydrogen sulfide	6.0	0.0	6.0
dhor__S_c	(S)-Dihydroorotate	0.0	6.0	6.0
gthrd_c	Reduced glutathione	2.0	4.0	6.0
nh4_c	Ammonium	6.0	0.0	6.0
S2hglut_c	(S)-2-Hydroxyglutarate	2.0	4.0	6.0
glyc_c	Glycerol	2.0	4.0	6.0
12ppd__S_c	(S)-Propane-1,2-diol	4.0	2.0	6.0
o2s_c	Superoxide anion	4.0	1.0	5.0
r2hglut_c	(R)-2-Hydroxyglutarate	2.0	2.0	4.0
ppcoa_c	Propanoyl-CoA	2.0	2.0	4.0
appl_c	1-Aminopropan-2-ol	2.0	2.0	4.0
skm_c	Shikimate	2.0	2.0	4.0
etoh_c	Ethanol	2.0	2.0	4.0
3hddcoa_c	(S)-3-Hydroxydodecanoyl-CoA	2.0	2.0	4.0
23dhmb_c	(R)-2,3-Dihydroxy-3-methylbutanoate	2.0	2.0	4.0
13ppd_c	1,3-Propanediol	2.0	2.0	4.0
ghb_c	Gamma-hydroxybutyrate	2.0	2.0	4.0
pacald_c	Phenylacetaldehyde	2.0	2.0	4.0
sucsal_c	Succinic semialdehyde	0.0	4.0	4.0
quin_c	Quinate	0.0	4.0	4.0
fmnh2_c	Reduced FMN	4.0	0.0	4.0
betald_c	Betaine aldehyde	0.0	4.0	4.0
tma_c	Trimethylamine	4.0	0.0	4.0
dms_c	Dimethyl sulfide	4.0	0.0	4.0
3hhcoa_c	(S)-3-Hydroxyhexanoyl-CoA	2.0	2.0	4.0
3hbcoa_c	(S)-3-Hydroxybutanoyl-CoA	2.0	2.0	4.0
lald__L_c	L-Lactaldehyde	2.0	2.0	4.0
mnl1p_c	D-Mannitol 1-phosphate	2.0	2.0	4.0
g6p_c	D-Glucose 6-phosphate	2.0	2.0	4.0
pro__L_c	L-Proline	2.0	2.0	4.0
5dglcn_c	5-Dehydro-D-gluconate	4.0	0.0	4.0
altrn_c	D-Altronate	2.0	2.0	4.0
3hdcoa_c	(S)-3-Hydroxydecanoyl-CoA	2.0	2.0	4.0
3hhdcoa_c	(S)-3-Hydroxyhexadecanoyl-CoA	2.0	2.0	4.0
3htdcoa_c	(S)-3-Hydroxytetradecanoyl-CoA	2.0	2.0	4.0
no2_p	Nitrite	4.0	0.0	4.0
dms_p	Dimethyl sulfide	4.0	0.0	4.0
tma_p	Trimethylamine	4.0	0.0	4.0
no2_c	Nitrite	4.0	0.0	4.0
hom__L_c	L-Homoserine	2.0	2.0	4.0
btn_c	Biotin	4.0	0.0	4.0
histd_c	L-Histidinol	0.0	4.0	4.0
uacmam_c	UDP-N-acetyl-D-mannosamine	0.0	4.0	4.0
udpg_c	UDPglucose	0.0	4.0	4.0
pdx5p_c	Pyridoxine 5'-phosphate	0.0	4.0	4.0
ser__D_c	D-Serine	2.0	2.0	4.0
acetol_c	Acetol cytosol	4.0	0.0	4.0
2ommbl_c	2-Octaprenyl-3-methyl-6-methoxy- 1,4-benzoquinol	0.0	4.0	4.0
pmtcoa_c	Palmitoyl-CoA (n-C16:0CoA)	2.0	2.0	4.0
ddcacoa_c	Dodecanoyl-CoA (n-C12:0CoA)	2.0	2.0	4.0
stcoa_c	Stearoyl-CoA (n-C18:0CoA)	2.0	2.0	4.0
ggbutal_c	Gamma-glutamyl-gamma-butyraldehyde	2.0	2.0	4.0
lac__L_c	L-Lactate	0.0	4.0	4.0
athr__L_c	L-Allo-threonine	2.0	2.0	4.0
ser__L_c	L-Serine	2.0	2.0	4.0
thf_c	5,6,7,8-Tetrahydrofolate	2.0	2.0	4.0
4per_c	4-Phospho-D-erythronate	2.0	2.0	4.0
e4p_c	D-Erythrose 4-phosphate	2.0	2.0	4.0
3hocoa_c	(S)-3-Hydroxyoctanoyl-CoA	2.0	2.0	4.0
mlthf_c	5,10-Methylenetetrahydrofolate	2.0	2.0	4.0
rbflvrd_c	Reduced riboflavin	4.0	0.0	4.0
met__L_c	L-Methionine	0.0	4.0	4.0
23dhmp_c	(R)-2,3-Dihydroxy-3-methylpentanoate	2.0	2.0	4.0
mana_c	D-Mannonate	2.0	2.0	4.0
galt1p_c	Galactitol 1-phosphate	2.0	2.0	4.0
sbt6p_c	D-Sorbitol 6-phosphate	2.0	2.0	4.0
23ddhb_c	2,3-Dihydro-2,3-dihydroxybenzoate	2.0	2.0	4.0
tdcoa_c	Tetradecanoyl-CoA (n-C14:0CoA)	2.0	2.0	4.0
dcacoa_c	Decanoyl-CoA (n-C10:0CoA)	2.0	2.0	4.0
3hodcoa_c	(S)-3-Hydroxyoctadecanoyl-CoA	2.0	2.0	4.0
2oph_c	2-Octaprenylphenol	0.0	4.0	4.0
56dura_c	5,6-dihydrouracil	2.0	2.0	4.0
occoa_c	Octanoyl-CoA (n-C8:0CoA)	2.0	2.0	4.0
hmgth_c	Hydroxymethylglutathione	2.0	2.0	4.0
preq1_c	7-aminomethyl-7-deazaguanine	4.0	0.0	4.0
for_p	Formate	0.0	4.0	4.0
3hadpcoa_c	(3S)-3-Hydroxyadipyl-CoA	2.0	2.0	4.0
thptdn_c	5,6,7,8-tetrahydropteridine	4.0	0.0	4.0
btcoa_c	Butanoyl-CoA	2.0	2.0	4.0
hxcoa_c	Hexanoyl-CoA (n-C6:0CoA)	2.0	2.0	4.0
12ppd__R_c	(R)-Propane-1,2-diol	4.0	0.0	4.0
dscl_c	Dihydrosirohydrochlorin	0.0	2.0	2.0
5aprbu_c	5-Amino-6-(5'-phosphoribitylamino)uracil	2.0	0.0	2.0
thr__L_c	L-Threonine	0.0	2.0	2.0
2me4p_c	2-C-methyl-D-erythritol 4-phosphate	2.0	0.0	2.0
3c2hmp_c	3-Carboxy-2-hydroxy-4-methylpentanoate	0.0	2.0	2.0
acald_c	Acetaldehyde	0.0	2.0	2.0
imp_c	IMP C10H11N4O8P	0.0	2.0	2.0
uamr_c	UDP-N-acetylmuramate	2.0	0.0	2.0
gdpfuc_c	GDP-L-fucose	2.0	0.0	2.0
3dhguln_c	3-Dehydro-L-gulonate	2.0	0.0	2.0
btal_c	Butanal C4H8O	0.0	2.0	2.0
cechddd_c	Cis-3-(3-carboxyethyl)-3,5-cyclohexadiene-1,2-diol	0.0	2.0	2.0
cenchddd_c	Cis-3-(3-carboxyethenyl)-3,5-cyclohexadiene-1,2-diol	0.0	2.0	2.0
dtdprmn_c	DTDP-L-rhamnose	2.0	0.0	2.0
thdp_c	2,3,4,5-Tetrahydrodipicolinate	2.0	0.0	2.0
sucgsa_c	N2-Succinyl-L-glutamate 5-semialdehyde	0.0	2.0	2.0
2dhguln_c	2-Dehydro-L-gulonate	2.0	0.0	2.0
dmpp_c	Dimethylallyl diphosphate	2.0	0.0	2.0
gcald_c	Glycolaldehyde	0.0	2.0	2.0
lald__D_c	D-Lactaldehyde	2.0	0.0	2.0
5mthf_c	5-Methyltetrahydrofolate	2.0	0.0	2.0
glc__D_p	D-Glucose	0.0	2.0	2.0
h2_p	Hydrogen	2.0	0.0	2.0
ppt_p	Phosphonate	0.0	2.0	2.0
chol_c	Choline C5H14NO	0.0	2.0	2.0
3hcinnm_c	3-hydroxycinnamic acid	0.0	2.0	2.0
ipdp_c	Isopentenyl diphosphate	2.0	0.0	2.0
3hpppn_c	3-(3-hydroxy-phenyl)propionate	0.0	2.0	2.0
urdglyc_c	(-)-Ureidoglycolate	0.0	2.0	2.0
1pyr5c_c	1-Pyrroline-5-carboxylate	0.0	2.0	2.0
4abutn_c	4-Aminobutanal	0.0	2.0	2.0
xan_c	Xanthine	0.0	2.0	2.0
pant__R_c	(R)-Pantoate	2.0	0.0	2.0
3pg_c	3-Phospho-D-glycerate	0.0	2.0	2.0
2oxpaccoa_c	2-oxepin-2(3H)-ylideneacetyl-CoA	0.0	2.0	2.0
3hpp_c	3-Hydroxypropanoate	2.0	0.0	2.0
hxan_c	Hypoxanthine	0.0	2.0	2.0
ppal_c	Propanal	0.0	2.0	2.0
galctn__L_c	L-Galactonate	0.0	2.0	2.0
thmnp_c	Tetrahydromonapterin	2.0	0.0	2.0
3amac_c	3-Aminoacrylate	2.0	0.0	2.0
phaccoa_c	Phenylacetyl-CoA	0.0	2.0	2.0
dhps_c	2,3-Dihydroxypropane-1-sulfonate	2.0	0.0	2.0
dhcur_c	Dihydrocurcumin	2.0	0.0	2.0
cholate_c	Cholate c	0.0	2.0	2.0
2omph_c	2-Octaprenyl-6-methoxyphenol	0.0	2.0	2.0
3hppnl_c	3-Hydroxypropanal	0.0	2.0	2.0
thcur_c	Tetrahydrocurcumin	2.0	0.0	2.0
o2s_p	Superoxide anion	0.0	1.0	1.0
h2o2_p	Hydrogen peroxide	1.0	0.0	1.0
