## Supplementary material for "Organizing principles of the cellular electron economy": validation_battery_table.csv

reaction_id	category	ground_truth	predicted_status	predicted_is_redox	predicted_electrons	donor(s)	acceptor(s)	correct	failure_mode
PGI	isomerase	non_redox	ok	False	0.0			True
TPI	isomerase	non_redox	ok	False	0.0			True
RPI	isomerase	non_redox	ok	False	0.0			True
PFK	kinase	non_redox	ok	False	0.0			True
PYK	kinase	non_redox	ok	False	0.0			True
HEX1	kinase	non_redox	ok	False	0.0			True
ADK1	kinase	non_redox	ok	False	0.0			True
FUM	hydratase (near redox pair)	non_redox	ok	False	0.0			True
PIuabcpp	transporter	non_redox	ok	False	0.0			True
NO3t7pp	transporter (antiport of a redox pair)	non_redox	ok	False	0.0			True
NH4tpp	transporter	non_redox	ok	False	0.0			True
GLCptspp	transporter (PTS, group translocation)	non_redox	ok	False	0.0			True
PPA	phosphate group transfer (pyrophosphatase)	non_redox	ok	False	0.0			True
ALCD2x	NAD-dehydrogenase	redox	ok	True	2.0	etoh_c	nadh_c	True
GAPD	NAD-dehydrogenase + phosphoryl transfer	redox	ok	True	2.0		nadh_c	True
MDH	NAD-dehydrogenase	redox	ok	True	2.0	mal__L_c	nadh_c	True
G6PDH2r	NADP-dehydrogenase	redox	ok	True	2.0	g6p_c	nadph_c	True
ICDHyr	NADP-dehydrogenase	redox	ok	True	2.0		nadph_c	True
LDH_D	NAD-dehydrogenase	redox	ok	True	2.0	lac__D_c	nadh_c	True
HACD1	NAD-dehydrogenase (beta-oxidation)	redox	ok	True	2.0	nadh_c	3hbcoa_c	True
ALCD19	NAD-dehydrogenase	redox	ok	True	2.0	nadh_c	glyc_c	True
GLUDy	NADP-dehydrogenase	redox	ok	True	2.0		nadph_c	True
AKGDH	decarboxylating dehydrogenase	redox	ok	True	2.0		nadh_c	True
PDH	decarboxylating dehydrogenase + CoA transfer	redox	ok	True	2.0		nadh_c	True
SUCDi	quinone-dehydrogenase	redox	ok	True	2.0	succ_c	q8h2_c	True
MDH2	quinone-dehydrogenase	redox	ok	True	2.0	mal__L_c	q8h2_c	True
MDH3	menaquinone-dehydrogenase	redox	ok	True	2.0	mal__L_c	mql8_c	True
GLYCTO2	quinone-dehydrogenase	redox	ok	True	2.0	glyclt_c	q8h2_c	True
POX	quinone-linked oxidative decarboxylation	redox	ok	True	2.0		q8h2_c	True
DHORD2	quinone-dehydrogenase	redox	ok	True	2.0	dhor__S_c	q8h2_c	True
DHORD5	menaquinone-dehydrogenase	redox	ok	True	2.0	dhor__S_c	mql8_c	True
FDH4pp	quinone-dehydrogenase (formate/CO2)	redox	ok	True	2.0	for_p	q8h2_c	True
FDH5pp	menaquinone-dehydrogenase (formate/CO2)	redox	ok	True	2.0	for_p	mql8_c	True
FRD2	menaquinol-linked reductase	redox	ok	True	2.0	mql8_c	succ_c	True
FRD3	menaquinol-linked reductase	redox	ok	True	2.0	2dmmql8_c	succ_c	True
FADRx	flavoprotein reductase	redox	ok	True	2.0	nadh_c	fadh2_c	True
FMNRx2	flavoprotein reductase	redox	ok	True	2.0	nadph_c	fmnh2_c	True
GTHOr	glutathione reductase	redox	ok	True	2.0	nadph_c	gthrd_c	True
NADH16pp	respiratory complex	redox	ok	True	2.0	nadh_c	q8h2_c	True
CYTBO3_4pp	terminal oxidase	redox	ok	True	2.0	q8h2_c	h2o_c	True
CYTBDpp	terminal oxidase	redox	ok	True	2.0	q8h2_c	h2o_c	True
CYTBD2pp	terminal oxidase	redox	ok	True	2.0	mql8_c	h2o_c	True
NO3R1pp	anaerobic respiration	redox	ok	True	2.0	q8h2_c	no2_c	True
NTRIR2x	anaerobic respiration, 6-electron	redox	ok	True	6.0	nadh_c	nh4_c	True
THD2pp	transhydrogenase	redox	ok	True	2.0	nadh_c	nadph_c	True
NADTRHD	transhydrogenase	redox	ok	True	2.0	nadph_c	nadh_c	True
ASPO6	amino-acid oxidase	redox	ok	True	2.0	asp__L_c	h2o2_c	True
RNDR1	ribonucleotide reductase (generic-formula cofactor, thioredoxin)	redox_unscorable	missing_formula	False	0.0			True
SHCHD2	NAD-dehydrogenase (tetrapyrrole biosynthesis)	redox	ok	True	2.0	dscl_c	nadh_c	True
FEROpp	Fe(II)/Fe(III) redox (metal-excluded)	redox_unscorable	missing_formula	False	0.0			True
FE3Ri	Fe(II)/Fe(III) redox (metal-excluded)	redox_unscorable	missing_formula	False	0.0			True
SHCHF	metal chelation (metal-excluded)	non_redox_unscorable	missing_formula	False	0.0			True
