## Supplementary material for "Organizing principles of the cellular electron economy": anand2022_replicate_phenotypes.csv

architecture	state	lineage	growth	glucose_uptake	acetate_secretion	acetate_carbon_fraction
1H	unevolved	u1	0.76	12.77	12.01	0.3134951709736361
1H	unevolved	u1	0.79	13.1	12.35	0.3142493638676845
1H	evolved	A	0.88	13.57	13.14	0.3227708179808401
1H	evolved	A	0.9	14.24	13.61	0.31858614232209737
1H	evolved	B	0.87	13.61	13.03	0.3191280920891501
1H	evolved	B	0.82	13.23	12.88	0.3245149911816579
1H	evolved	C	0.83	13.84	13.24	0.31888246628131023
1H	evolved	C	0.82	13.96	12.93	0.30873925501432664
1H	evolved	D	0.83	13.35	12.64	0.31560549313358305
1H	evolved	D	0.83	13.77	13.06	0.31614621157104816
2H	unevolved	u2	0.65	9.51	6.41	0.2246757798808272
2H	unevolved	u2	0.64	9.26	6.08	0.21886249100071994
2H	evolved	A	0.87	11.24	7.76	0.23013048635824437
2H	evolved	A	0.92	11.71	7.92	0.22544833475661827
2H	evolved	B	0.9	11.57	7.77	0.22385479688850474
2H	evolved	B	0.88	11.67	7.4	0.21136818051985148
2H	evolved	C	0.9	11.62	7.36	0.21113023522662078
2H	evolved	C	0.9	11.68	7.53	0.2148972602739726
2H	evolved	D	0.89	11.65	7.98	0.22832618025751072
2H	evolved	D	0.89	11.76	7.85	0.22250566893424034
3H	unevolved	u3	0.42	7.68	6.67	0.2894965277777778
3H	unevolved	u3	0.43	8.02	6.51	0.27057356608478805
3H	evolved	A	0.82	12.6	11.03	0.2917989417989418
3H	evolved	A	0.83	12.58	11.26	0.29835718071012185
3H	evolved	B	0.82	12.35	11.18	0.3017543859649123
3H	evolved	B	0.86	12.72	11.26	0.29507337526205446
3H	evolved	C	0.83	12.78	11.27	0.2939488784559207
3H	evolved	C	0.84	12.87	10.97	0.28412328412328414
3H	evolved	D	0.83	11.92	10.81	0.3022930648769575
3H	evolved	D	0.84	12.26	11.07	0.300978792822186
4H	unevolved	u4	0.53	7.96	3.95	0.1654103852596315
4H	unevolved	u4	0.52	8.18	3.81	0.1552567237163814
4H	evolved	A	0.85	9.4	4.24	0.150354609929078
4H	evolved	A	0.84	9.01	3.77	0.13947465778764334
4H	evolved	B	0.86	10.06	5.25	0.17395626242544732
4H	evolved	B	0.88	10.47	6.22	0.1980261063355619
4H	evolved	C	0.79	9.2	6.14	0.22246376811594204
4H	evolved	C	0.83	9.3	5.97	0.2139784946236559
4H	evolved	D	0.8	9.32	4.96	0.17739628040057223
4H	evolved	D	0.82	9.49	4.84	0.1700035124692659
