## Supplementary material for "Organizing principles of the cellular electron economy": baumann2010_condition_metrics.csv

strain	oxygen_inlet_percent	glucose_uptake_mmol_gDCW_h	electron_source_mmol_e_gDCW_h	electron_source_per_glucose	propagated_sd_e_per_glucose
Control	21	0.980	8.126	8.295	0.475
Control	11	1.266	9.574	7.562	0.345
Control	8	1.847	9.452	5.118	0.448
Fab-expressing	21	0.944	7.729	8.187	0.489
Fab-expressing	11	1.312	9.727	7.412	0.482
Fab-expressing	8	1.686	8.334	4.944	0.303
