## Supplementary material for "Organizing principles of the cellular electron economy": baumann2010_electron_accounting_rules.csv

item	oxygen_inlet_percent	electron_coefficient_e_per_turnover	interpretation
NADH production		2	positive source contribution
NADPH production		2	positive source contribution
FADH2 production		2	positive source contribution
NADH consumption		-2	explicit reduced-equivalent consumption
NADPH consumption		-2	explicit reduced-equivalent consumption
FADH2 consumption		-2	explicit reduced-equivalent consumption
x22 transhydrogenase-like conversion		-2	consumes 2 NADH equivalents while producing 1 NADPH equivalent
protein-biomass reaction	21	-2.820	condition-specific NADH/NADPH requirement from published stoichiometric model
protein-biomass reaction	11	-2.802	condition-specific NADH/NADPH requirement from published stoichiometric model
protein-biomass reaction	8	-2.916	condition-specific NADH/NADPH requirement from published stoichiometric model
