## Supplementary material for "Organizing principles of the cellular electron economy": denby2015_fig1_redox_balance.csv

quantity	value	unit_or_definition
feed_glucose_mM	20.0	mM
introduced_TMAO_mM	46.0	mM
glycolysis_RE	32.0	two-electron reducing equivalents per 20 glucose
PDH_RE	22.0	two-electron reducing equivalents per 20 glucose
orotate_RE	0.4	two-electron reducing equivalents per 20 glucose
succinate_sink_RE	3.0	two-electron reducing equivalents per 20 glucose
ethanol_sink_RE	5.0	two-electron reducing equivalents per 20 glucose
TMAO_sink_RE	46.4	two-electron reducing equivalents per 20 glucose
