## Supplementary material for "Organizing principles of the cellular electron economy": denby2015_table1_steady_states.csv

variable	fermentation_mean	fermentation_sd	tmao_state_mean	tmao_state_sd	unit
acetate	13.7	0.6	24.5	1.2	mM
formate	13.6	2.7	6.7	1.4	mM
ethanol	10.9	0.2	2.3	0.4	mM
succinate	3.9	0.2	1.5	0.6	mM
lactate	0.08	0.01	0.0		mM
fumarate	0.03	0.01	0.05	0.01	mM
orotate	0.16	0.01	0.37	0.02	mM
biomass	0.29	0.07	0.61	0.04	g/L
TMA	0.0		45.8	1.4	mM
