## Supplementary material for "Organizing principles of the cellular electron economy": fromanger2010_carbon_partition.csv

substrate	state_type	condition	specific_OUR_mmol_O2_gDCW_h	specific_OUR_sd	ethanol_Cmol_per_CmolS	xylitol_Cmol_per_CmolS	arabitol_Cmol_per_CmolS	ribitol_Cmol_per_CmolS	glycerol_Cmol_per_CmolS	biomass_Cmol_per_CmolS	organic_acids_Cmol_per_CmolS	CO2_Cmol_per_CmolS	RQ_mol_CO2_per_mol_O2
xylose	oxygen_limited	Xylose-1	0.8	0.35	0.359	0.287	0.0	0.013	0.016	0.032	0.009
xylose	oxygen_limited	Xylose-2	1.19	0.09	0.426	0.11	0.0	0.038	0.021	0.074	0.016
xylose	oxygen_limited	Xylose-3	2.48	0.77	0.322	0.041	0.033	0.053	0.023	0.094	0.018
glucose	oxygen_limited	Glucose-1	0.3	0.18	0.535	0.0	0.013	0.01	0.035	0.083	0.026
glucose	oxygen_limited	Glucose-2	1.77	0.16	0.435	0.0	0.039	0.011	0.038	0.093	0.016
glucose	oxygen_limited	Glucose-3	2.46	0.91	0.394	0.0	0.119	0.022	0.015	0.048	0.031
xylose	aerobic_reference	Xylose-aerobic	9.13		0.023	0.007	0.0	0.007	0.018	0.524	0.0	0.408	1.17
glucose	aerobic_reference	Glucose-aerobic	7.46		0.003	0.0	0.024	0.003	0.023	0.564	0.0	0.384	1.15
