## Supplementary material for "Organizing principles of the cellular electron economy": condition_metadata.csv

condition	substrate	state	substrate_uptake_mmol_gDW_h	substrate_uptake_sd	growth_rate_h	growth_rate_sd
Aerobic glucose	glucose	aerobic	8.8	0.5	0.70	0.01
Anaerobic glucose	glucose	anaerobic	13.1	1.0	0.33	0.02
Aerobic xylose	xylose	aerobic	9.5	0.5	0.50	0.02
Anaerobic xylose	xylose	anaerobic	10.8	1.1	0.13	0.02
