## Supplementary material for "Organizing principles of the cellular electron economy": condition_specific_biomass_reactions.csv

condition	supplementary_excel_row	biomass_reaction
aerobic_glucose	113	0.49731 Ala + 0.28651 Arg + 0.2326 Asn + 0.2326 Asp + 0.088707 Cys + 0.24738 Glu + 0.24738 Gln + 0.44054 Gly + 0.08398 His + 0.21739 Ile + 0.35853 Leu + 0.29077 Lys + 0.10557 Met + 0.14618 Phe + 0.16797 Pro + 0.23355 Ser + 0.24446 Thr + 0.13526 Tyr + 0.31392 Val + 0.18148 G6P + 0.0709 F6P + 0.10233 GAP + 0.53768 3PG + 0.0828 Pyr + 2.0826 AcCoA + 0.0869 AKG + 0.30055 OAC + 0.05506 Trp + 0.65979 R5…
aerobic_xylose	114	0.60876 Ala + 0.34319 Arg + 0.28805 Asn + 0.28805 Asp + 0.10625 Cys + 0.30972 Glu + 0.30972 Gln + 0.52767 Gly + 0.10059 His + 0.25947 Ile + 0.43365 Leu + 0.34911 Lys + 0.12817 Met + 0.17808 Phe + 0.2003 Pro + 0.28028 Ser + 0.29473 Thr + 0.16619 Tyr + 0.37585 Val + 0.35965 G6P + 0.0709 F6P + 0.099809 GAP + 0.54618 3PG + 0.0828 Pyr + 2.0431 AcCoA + 0.0869 AKG + 0.30839 OAC + 0.06595 Trp + 0.67866 R…
anaerobic_glucose	115	0.53667 Ala + 0.28153 Arg + 0.24198 Asn + 0.24198 Asp + 0.087164 Cys + 0.25003 Glu + 0.25003 Gln + 0.43287 Gly + 0.082519 His + 0.22129 Ile + 0.36735 Leu + 0.29899 Lys + 0.10968 Met + 0.14783 Phe + 0.17097 Pro + 0.24423 Ser + 0.25532 Thr + 0.14 Tyr + 0.31718 Val + 0.58985 G6P + 0.0709 F6P + 0.10388 GAP + 0.4299 3PG + 0.0828 Pyr + 2.1082 AcCoA + 0.0869 AKG + 0.22277 OAC + 0.054102 Trp + 0.47269 R5…
anaerobic_xylose	116	0.52453 Ala + 0.30305 Arg + 0.26737 Asn + 0.26737 Asp + 0.093827 Cys + 0.28068 Glu + 0.28068 Gln + 0.46596 Gly + 0.088826 His + 0.24595 Ile + 0.4146 Leu + 0.32059 Lys + 0.12617 Met + 0.16943 Phe + 0.18784 Pro + 0.26816 Ser + 0.28294 Thr + 0.15956 Tyr + 0.346 Val + 0.38483 G6P + 0.0709 F6P + 0.095676 GAP + 0.3828 3PG + 0.0828 Pyr + 1.9457 AcCoA + 0.0869 AKG + 0.1951 OAC + 0.058237 Trp + 0.40613 R5…
