## Supplementary material for "Organizing principles of the cellular electron economy": reaction_fluxes.csv

reaction_no	reaction	aerobic_glucose_best	aerobic_glucose_lb95	aerobic_glucose_ub95	aerobic_xylose_best	aerobic_xylose_lb95	aerobic_xylose_ub95	anaerobic_glucose_best	anaerobic_glucose_lb95	anaerobic_glucose_ub95	anaerobic_xylose_best	anaerobic_xylose_lb95	anaerobic_xylose_ub95
1	Gluc.ext + PEP -> G6P + Pyr	100	99.8624	100.138		Not in the model		99.9999	99.8616	100.138		Not in the model
2	G6P <=> F6P (net)	74.1995	73.3158	75.0608	-19.0434	-21.6035	-15.6951	89.255	88.3877	90.2388	-0.770746	-1.10332	-0.521544
3	F6P + ATP <=> FBP (net)	84.1663	83.5088	84.7975	52.1023	50.4873	53.9669	91.4263	90.5143	92.5502	64.7488	64.2729	65.3743
4	FBP <=> DHAP + GAP (net)	84.1663	83.5088	84.7975	52.1023	50.4873	53.9669	91.4263	90.5143	92.5502	64.7488	64.2729	65.3743
5	DHAP <=> GAP (net)	84.1663	83.5088	84.7975	52.1023	50.4873	53.9669	91.4263	90.5143	92.5502	64.7488	64.2729	65.3743
6	GAP <=> 3PG + ATP + NADH (net)	172.075	171.026	173.112	140.344	138.374	142.503	183.319	181.766	185.605	161.866	160.711	163.431
7	3PG <=> PEP (net)	159.226	157.693	160.7	128.712	126.106	131.325	176.678	174.517	179.955	159.095	157.322	161.375
8	PEP <=> Pyr + ATP (net)	29.0507	25.3482	31.845	87.5346	82.9994	97.5513	45.4652	40.3999	51.1066	124.642	88.636	142.538
9	G6P -> 6PG + NADPH	24.2716	23.4323	25.1367	16.5846	13.1197	19.2036	7.86734	7.13342	8.53081	-2.8312e-07	-2.8312e-07	0.295435
10	6PG -> Ru5P + CO2 + NADPH	23.995	23.0844	24.9154	14.6262	11.8743	17.1351	7.5824	6.67366	8.26225	2.26299e-08	1e-08	0.295436
11	Ru5P <=> X5P (net)	10.5642	9.95684	11.1788	-28.3696	-30.4317	-26.5703	2.51723	1.90864	2.97327	-34.3265	-34.573	-34.0012
12	Ru5P <=> R5P (net)	13.4308	13.0298	13.838	42.9958	42.2206	43.7393	5.06517	4.52525	5.47411	34.3265	34.0012	34.573
13	X5P <=> TK-C2 + GAP (net)	10.5642	9.95684	11.1788	71.6304	69.5665	73.4319	2.51723	1.90864	2.97327	65.6615	65.4012	65.9982
14	F6P <=> TK-C2 + E4P (net)	-3.86446	-4.18487	-3.54352	-34.4129	-35.3584	-33.3054	-0.424551	-0.727613	-0.070004	-32.443	-32.7338	-32.2274
15	S7P <=> TK-C2 + R5P (net)	-6.69977	-7.00263	-6.40259	-37.2175	-38.0796	-36.2505	-2.09268	-2.30067	-1.80157	-33.2185	-33.2784	-33.1634
16	F6P <=> TA-C3 + GAP (net)	-6.69977	-7.00263	-6.40259	-37.2175	-38.0796	-36.2505	-2.09268	-2.30067	-1.80157	-33.2185	-33.2784	-33.1634
17	S7P <=> TA-C3 + E4P (net)	6.69977	6.40259	7.00263	37.2175	36.2505	38.0796	2.09268	1.80157	2.30067	33.2185	33.1634	33.2784
18	6PG -> KDPG	0.276656	1e-08	0.873631	1.95848	0.199511	3.60779	0.284943	1e-08	0.940606	-3.0575e-07	-3.0575e-07	0.186006
19	KDPG -> Pyr + GAP	0.276656	1e-08	0.873631	1.95848	0.199511	3.60779	0.284943	1e-08	0.940606	-3.0575e-07	-3.0575e-07	0.186006
20	Xyl -> Xylu		Not in the model		100	99.8622	100.138		Not in the model		99.988	99.8561	100.132
21	Xylu + ATP -> X5P		Not in the model		100	99.8622	100.138		Not in the model		99.988	99.8561	100.132
22	Pyr -> AcCoA + CO2 + NADH	111.88	108.812	114.981	85.0155	81.7692	88.3025	5.60818	1e-08	15.0938	16.9698	6.97993	26.3613
23	OAC + AcCoA -> Cit	26.6317	24.0584	28.8936	34.4976	28.6566	37.4043	5.36018	4.56593	5.9543	2.39849	1.65863	3.02618
24	Cit <=> ICit (net)	26.6317	24.0584	28.8936	34.4976	28.6566	37.4043	5.36018	4.56593	5.9543	2.39849	1.65863	3.02618
25	ICit -> AKG + CO2 + NADPH	26.512	22.5814	28.8947	33.8787	24.3714	37.4042	5.17414	4.36104	5.77599	2.39849	1.65863	3.02618
26	AKG -> SucCoA + CO2 + NADH	17.7814	13.7004	20.2423	25.3341	15.3278	28.976	0.103212	1e-08	0.388931	0.116984	1e-08	0.27086
27	SucCoA <=> Suc + ATP (net)	14.4418	10.2959	16.961	22.0712	11.8689	25.7861	-1.89046	-2.16468	-1.47806	-0.777791	-1.09913	-0.436594
28	Suc <=> Fum + FADH2 (net)	17.9012	15.1952	20.2412	25.9531	19.5928	28.976	-14.6864	-17.4076	-11.9795	-11.5817	-14.2956	-8.8963
29	Fum <=> Mal (net)	21.023	18.3694	23.3324	28.987	22.8157	31.9634	-12.9104	-15.718	-10.1229	-10.7968	-13.5778	-8.03246
30	Mal <=> OAC + NADH (net)	19.4418	16.3085	21.7407	15.4537	10.7306	24.3028	-12.7244	-16.4793	-9.94601	-26.1756	-66.7624	-9.60946
31	ICit <=> Glyox + Suc (net)	0.119733	1e-08	1.82172	0.61896	9.99998e-09	4.48287	0.186046	1e-08	0.536577	9.99947e-11	9.99911e-11	0.269062
32	Glyox + AcCoA -> Mal	0.119733	1e-08	1.82172	0.61896	9.99998e-09	4.48287	0.186046	1e-08	0.536577	9.99947e-11	9.99911e-11	0.269062
33	Mal -> Pyr + CO2 + NADPH	1.70085	1e-08	4.629	14.1523	6.05839	17.7877	2.22629e-12	2.22629e-12	4.33163	15.3788	1e-08	55.2709
34	PEP + CO2 -> OAC	25.6602	23.6786	27.3686	35.2194	31.5729	39.3303	27.627	24.7102	31.3932	32.8005	16.0075	71.6001
35	OAC + ATP -> PEP + CO2	1.586	1e-08	3.24102	2.3721e-14	2.3721e-14	8.85327		Not in the model			Not in the model
36	AcCoA <=> Ac + ATP (net)	60.5878	56.3302	64.8454	29.0606	24.7658	33.3545	53.5103	47.6927	60.5893	60.4136	54.1278	67.0402
37	AcCoA + NADH <=> Acetal (net)		Not in the model			Not in the model		60.8426	54.6531	67.7148	66.4308	59.9762	72.873
38	Acetal + NADH <=> EtOH (net)		Not in the model			Not in the model		60.8426	54.6531	67.7148	66.4308	59.9762	72.873
39	Form -> CO2 + H2		Not in the model			Not in the model		3.55005	1e-08	22.5919	18.0471	1.17514	36.397
40	Pyr <=> AcCoA + Form (net)		Not in the model			Not in the model		128.702	117.99	140.457	118.022	106.715	130.28
41	AKG + NADPH + NH3 -> Glu	50.3002	48.3536	52.3748	49.1598	46.5358	52.8746	29.3231	24.8677	31.9642	13.0989	8.97774	16.0514
42	Glu + ATP + NH3 -> Gln	5.67012	5.45115	5.90247	5.60222	5.30322	6.02812	3.25968	2.76205	3.54523	1.46364	0.990407	1.80759
43	Glu + ATP + 2 NADPH -> Pro	1.41536	1.3607	1.47336	1.3694	1.29632	1.47351	0.83407	0.706739	0.907135	0.376206	0.254568	0.464613
44	Glu + CO2 + Gln + Asp + AcCoA + 5 ATP + NADPH -> Arg + AKG + Fum + Ac	2.41417	2.32094	2.5131	2.34623	2.22101	2.5246	1.37344	1.16377	1.49375	0.606948	0.410706	0.749579
45	OAC + Glu -> Asp + AKG	14.3519	13.7409	14.9567	14.0672	13.2815	15.4057	8.45572	7.16486	9.38261	3.83562	2.61391	5.10603
46	Asp + 2 ATP + NH3 -> Asn	1.9599	1.88421	2.04021	1.96925	1.86415	2.11896	1.18047	1.00026	1.28388	0.535485	0.362348	0.661322
47	Pyr + Glu -> Ala + AKG	4.19035	4.02852	4.36206	4.16186	3.93973	4.47826	2.61811	2.21842	2.84746	1.05053	0.710866	1.2974
48	3PG + Glu -> Ser + AKG + NADH	8.31856	7.99058	8.69432	7.898	7.35388	8.52832	4.54442	3.78805	5.02341	2.00351	1.3103	2.47733
49	Ser <=> Gly + MEETHF (net)	4.24978	4.07868	4.46167	3.92834	3.56225	4.25353	2.12874	1.66698	2.39693	0.909192	0.525372	1.13287
50	Gly <=> CO2 + MEETHF + NADH + NH3 (net)	0.61702652	0.5827629900000101	0.579896	0.36384760000000005	0.34816299	0.44916999999999996	0.0169834	0	0.3124726	0.0017159238	0	0.368819
51	Thr -> Gly + AcCoA + NADH	0.0792037	9.99999e-09	0.211128	0.0429999	1e-08	0.584301	-4.87805e-10	-4.87805e-10	0.508323	0.0257478	1e-08	0.790039
52	Ser + AcCoA + 3 ATP + 4 NADPH + SO4 -> Cys + Ac	1.63697	1.57375	1.70405	1.60263	1.5171	1.72447	0.960298	0.813697	1.04442	0.440607	0.298147	0.544149
53	Asp + Pyr + Glu + SucCoA + ATP + 2 NADPH -> LL-DAP + AKG + Suc	2.45007	2.35545	2.55047	2.3867	2.25932	2.56815	1.45861	1.23593	1.58638	0.642085	0.434482	0.792973
54	LL-DAP -> Lys + CO2	2.45007	2.35545	2.55047	2.3867	2.25932	2.56815	1.45861	1.23593	1.58638	0.642085	0.434482	0.792973
55	Asp + 2 ATP + 2 NADPH -> Thr	3.97071	3.74639	4.16958	3.83182	3.58816	4.51406	2.3251	1.97015	2.74432	1.08502	0.736293	1.962
56	Asp + METHF + Cys + SucCoA + ATP + 2 NADPH -> Met + Pyr + Suc + NH3	0.88952	0.855168	0.92597	0.876219	0.829455	0.942833	0.53507	0.453385	0.581942	0.252691	0.170989	0.312073
57	Pyr + Pyr + Glu + NADPH -> Val + CO2 + AKG	2.64513	2.54298	2.75352	2.56954	2.43241	2.76489	1.54736	1.31114	1.68291	0.692976	0.468918	0.855823
58	AcCoA + Pyr + Pyr + Glu + NADPH -> Leu + CO2 + CO2 + AKG + NADH	3.021	2.90434	3.1448	2.96467	2.80644	3.19005	1.79212	1.51854	1.94911	0.830353	0.561877	1.02548
59	Thr + Pyr + Glu + NADPH -> Ile + CO2 + AKG + NH3	1.83171	1.76098	1.90677	1.77386	1.67919	1.90872	1.07956	0.914749	1.17413	0.492595	0.333326	0.608353
60	PEP + PEP + E4P + Glu + ATP + NADPH -> Phe + CO2 + AKG	1.23171	1.18415	1.28219	1.21749	1.15251	1.31005	0.721196	0.611097	0.784373	0.339342	0.229623	0.419086
61	PEP + PEP + E4P + Glu + ATP + NADPH -> Tyr + CO2 + AKG + NADH	1.13967	1.09566	1.18637	1.13618	1.07554	1.22255	0.682998	0.578731	0.742829	0.319575	0.216248	0.394675
62	Ser + R5P + PEP + E4P + PEP + Gln + 3 ATP + NADPH -> Trp + CO2 + GAP + Pyr + Glu	0.463934	0.446018	0.482945	0.45087700000000003	0.426813	0.485155	0.263935	0.223642	0.287055	0.116638	0.0789256	0.144047
63	R5P + FTHF + Gln + Asp + 5 ATP -> His + AKG + Fum + 2 NADH	0.707616	0.680289	0.736612	0.687701	0.650997	0.739983	0.402567	0.34111	0.437832	0.177902	0.120381	0.219708
64	MEETHF + NADH -> METHF	0.88952	0.855168	0.92597	0.876219	0.829455	0.942833	0.53507	0.453385	0.581942	0.252691	0.170989	0.312073
65	MEETHF -> FTHF + NADPH	0.707616	0.680289	0.736612	0.687701	0.650997	0.739983	0.250941	1e-08	0.437696	0.177896	1e-08	0.219731
66	Form + ATP -> FTHF		Not in the model			Not in the model		0.151626	1e-08	0.434594	6.2192e-06	1e-08	0.216042
67	NADH + ½ O2 -> 2 ATP	297.62	284.263	308.938	252.376	219.647	269.223		Not in the model			Not in the model
68	FADH2 + ½ O2 -> 1 ATP	17.9012	15.1952	20.2412	25.9531	19.5928	28.976		Not in the model			Not in the model
69	NADH <=> NADPH (net)	47.9135	40.819	55.8473	35.5293	22.8521	62.6666	51.817	41.9573	58.0687	13.2459	-35.1918	32.5862
70	FADH2 <=> NADH (net)		Not in the model			Not in the model		-14.6864	-17.4076	-11.9795	-11.5817	-14.2956	-8.8963
71	ATP -> ATP:ext	497.75	450.78	538.415	268.87	164.443	327.12	17.0338	9.99995e-09	55.3873	8.96709	9.99998e-09	51.8694
72	Xyl.ext + ATP -> Xyl		Not in the model		100	99.8622	100.138		Not in the model		99.988	99.8561	100.132
73	Ac-> Ac.ext	64.639	60.5138	68.7642	33.0095	28.8742	37.1441	55.8441	50.153	62.6663	61.4611	55.2814	67.8722
74	Form -> Form.ext		Not in the model			Not in the model		125	111.216	136.254	99.9751	86.2129	113.83
75	EtOH -> EtOH.ext		Not in the model			Not in the model		60.8426	54.6531	67.7148	66.4308	59.9762	72.873
76	Suc -> Suc.ext		Not in the model			Not in the model		14.9757	12.2249	17.7336	11.6987	8.97277	14.42
77	CO2 -> CO2.ext	171.802	163.427	178.41	151.2687	130.3487	162.3787	2.3722999999999956	0	17.223899999999993	23.759699999999995	-0.388300000000001	70.142
78	H2 -> H2.ext		Not in the model			Not in the model		3.55005	1e-08	22.5919	18.0471	1.17514	36.397
79	O2.ext -> O2	157.76	149.927	164.406	139.165	119.777	148.735		Not in the model			Not in the model
80	NH3.ext -> NH3	54.592	52.4837	56.829	53.7174	50.8504	57.8012	32.1316	27.2264	34.9464	14.351	9.71095	17.7235
81	SO4.ext -> SO4	1.63697	1.57375	1.70405	1.60263	1.5171	1.72447	0.960298	0.813697	1.04442	0.440607	0.298147	0.544149
82	... -> Biomass	8.42601	8.10062	8.77129	6.83661	6.47173	7.35636	4.87846	4.13371	5.30582	2.0028	1.35524	2.47346
83	AcCoA.unlabeled + AcCoA -> AcCoA + AcCoA.out	11.8405	10.1693	13.5267	0.733313	1e-08	1.90605	6.45995	5.21144	7.69893	7.00451	4.89867	9.25975
84	GAP.unlabeled + GAP -> GAP + GAP.out		Not in the model			Not in the model		1e-10	1e-10	0.560465	5.95086	4.83701	7.0301
