## Supplementary material for "Organizing principles of the cellular electron economy": jouhten2008_condition_metadata.csv

oxygen_inlet_percent	replicate	glucose_uptake_mmol_gCDW_h	glucose_uptake_reported_sd
20.9	I	1.28	0.04
20.9	II	0.87	0.04
2.8	I	1.36	0.04
2.8	II	1.28	0.02
1.0	I	1.97	0.02
1.0	II	2.12	0.06
0.5	I	2.20	0.09
0.5	II	2.78	0.16
0.0	I	6.30	0.25
0.0	II	6.58	0.96
