## Supplementary material for "Organizing principles of the cellular electron economy": jouhten2008_reaction_electron_stoichiometry.csv

reaction_id	reaction	electron_source_coefficient	provenance_note
x3	G6P + 2 NADP+ => R5P + 2 NADPH + CO2	4	Two NADPH produced per turnover in Additional file 4
x8	G3P + ADP + NAD+ => Pep + ATP + NADH	2	One NADH produced per turnover in Additional file 4
x10	CoA + NAD+ + Pyrmit => AcCoAmit + NADH + CO2	2	One NADH produced per turnover in Additional file 4
x12	citrate + NAD+ => NADH + CO2 + Oga	2	One NADH produced per turnover in Additional file 4
x13	respiratory Oga-to-Oaamit TCA branch	6	Publication-facing orientation follows the respiratory carbon-flow direction shown/described by Jouhten et al.; this branch generates two NADH plus one FADH2 equivalent (6 e-) even though the compact stoichiometric-model text lists the reduced cofactors on the left
x14	Oaamit + NADP+ => NADPH + CO2 + Pyrmit	2	One NADPH produced per turnover in Additional file 4
x18	AcO + NADP+ => NADPH + acetate	2	One NADPH produced per turnover in Additional file 4
