## Supplementary material for "Organizing principles of the cellular electron economy": jouhten2008_source_reaction_fluxes.csv

oxygen_inlet_percent	replicate	reaction_id	flux_per_100_glucose
20.9	I	x3	26
20.9	II	x3	28
20.9	I	x8	128
20.9	II	x8	125
20.9	I	x10	76
20.9	II	x10	72
20.9	I	x12	73
20.9	II	x12	69
20.9	I	x13	61
20.9	II	x13	58
20.9	I	x14	4
20.9	II	x14	2
20.9	I	x18	7
20.9	II	x18	7
2.8	I	x3	18
2.8	II	x3	19
2.8	I	x8	133
2.8	II	x8	130
2.8	I	x10	77
2.8	II	x10	71
2.8	I	x12	74
2.8	II	x12	69
2.8	I	x13	62
2.8	II	x13	57
2.8	I	x14	6
2.8	II	x14	5
2.8	I	x18	7
2.8	II	x18	7
1.0	I	x3	15
1.0	II	x3	18
1.0	I	x8	150
1.0	II	x8	157
1.0	I	x10	35
1.0	II	x10	33
1.0	I	x12	33
1.0	II	x12	31
1.0	I	x13	25
1.0	II	x13	24
1.0	I	x14	0
1.0	II	x14	0
1.0	I	x18	5
1.0	II	x18	4
0.5	I	x3	11
0.5	II	x3	8
0.5	I	x8	164
0.5	II	x8	157
0.5	I	x10	20
0.5	II	x10	17
0.5	I	x12	18
0.5	II	x12	15
0.5	I	x13	12
0.5	II	x13	8
0.5	I	x14	0
0.5	II	x14	0
0.5	I	x18	3
0.5	II	x18	4
0.0	I	x3	5
0.0	II	x3	5
0.0	I	x8	163
0.0	II	x8	163
0.0	I	x10	4
0.0	II	x10	4
0.0	I	x12	3
0.0	II	x12	3
0.0	I	x13	0
0.0	II	x13	0
0.0	I	x14	0
0.0	II	x14	0
0.0	I	x18	2
0.0	II	x18	2
