## Supplementary material for "Organizing principles of the cellular electron economy": perrenoud2005_acceptor_routing_summary.csv

condition	external_acceptor_mM	reported_respiratory_cyclic_TCA_flux_mmol_g_h	interpretation
strict anaerobic	0.0	0.0	bifurcated TCA; no respiratory cyclic flux
nitrate	40.0	0.2	low but significant respiratory cyclic TCA flux
DMSO	40.0	0.0	bifurcated TCA; no respiratory cyclic flux
