## Supplementary material for "Organizing principles of the cellular electron economy": constraint_robustness.csv

state	strict_products	growth	e_per_glc	depth	ethanol	formate	succinate
WT	False	0.6924927825317432	10.363933148794032	2.66455535781027	0.3287859021777909	0.0016986847955503786	0.0
WT	True	0.6922965530139416	10.327504362873325	2.673281402276847	0.0	0.0	0.0
ECOM4LA	False	0.2906680101065141	4.133403209943994	2.2029431701025866	0.0	0.0	0.0
ECOM4LA	True	0.2906680101065449	4.133403209944102	2.20294317010255	0.0	0.0	0.0
