## Supplementary material for "Organizing principles of the cellular electron economy": ECOM4LA_anoxic_edges.csv

reaction_id	reaction_name	subsystem	flux	flux_direction	donor	acceptor	resolution_status	electrons_per_turnover	electron_flux
GAPD	Glyceraldehyde-3-phosphate dehydrogenase	Glycolysis/Gluconeogenesis	24.29555555555555	forward	(unresolved organic)	nadh_c	acceptor_side_only	2.0	48.5911111111111
LDH_D	D-lactate dehydrogenase	Pyruvate Metabolism	-24.29555555555555	reverse	nadh_c	lac__D_c	fully_resolved	2.0	48.5911111111111
