## Supplementary material for "Organizing principles of the cellular electron economy": ecom4la_etn_summary.csv

condition	qGLC	qO2	growth	acetate	lactate	net_e_flux	e_per_glc	total_activity	depth	respiratory_delivery	fermentation_delivery	other_delivery	unresolved_delivery	respiratory_fraction	fermentation_fraction	nadh_relay	nadph_relay	q8h2_relay	mql8_relay
WT_aerobic	9.02	16.49	0.6922965530139091	3.37	0.0	93.15408935282707	10.32750436284114	249.02709461301643	2.673281402277579	65.96000000000001	0.0	13.157806509223054	14.036282843604004	0.7080741216864059	0.0	67.12524096567105	19.264163032874684	65.95938247147473	0.0
ECOM4LA_oxic	26.4	0.21	0.0	0.0	48.6	60.84999999999951	2.304924242424224	131.00999999999846	2.152999178307305	0.42000000000000814	60.00999999999961	0.41999999999997717	0.0	0.006902218570254905	0.9861955628594907	60.84999999999951	8.889999999999361	0.0	0.0
WT_anaerobic	17.3	0.0	0.0	10.3	0.95	41.51241379310343	2.399561490930834	83.02482758620685	2.0	0.0	1.9000000000000001	38.024827586206875	1.587586206896551	0.0	0.04576944162942537	38.33724137931033	3.1751724137930992	0.0	0.0
ECOM4LA_anoxic	24.9	0.0	0.0	0.0	41.58	48.5911111111111	1.9514502454261486	97.1822222222222	2.0	0.0	48.5911111111111	0.0	0.0	0.0	1.0	48.5911111111111	0.0	0.0	0.0
