## Supplementary material for "Organizing principles of the cellular electron economy": ecom4la_measured_endpoint_electron_delivery.csv

condition	qGLC	oxygen_terminal_delivery	lactate_terminal_delivery	measured_O2_plus_lactate_delivery	measured_delivery_per_glucose
WT_oxic	9.02	65.96	0.0	65.96	7.312638580931264
ECOM4LA_oxic	26.4	0.84	97.2	98.04	3.7136363636363643
