## Supplementary material for "Organizing principles of the cellular electron economy": ECOM4LA_oxic_edges.csv

reaction_id	reaction_name	subsystem	flux	flux_direction	donor	acceptor	resolution_status	electrons_per_turnover	electron_flux
MDH	Malate dehydrogenase	Citric Acid Cycle	-0.20999999999999436	reverse	nadh_c	mal__L_c	fully_resolved	2.0	0.4199999999999887
NADTRHD	NAD transhydrogenase	Oxidative Phosphorylation	4.4449999999996805	forward	nadph_c	nadh_c	fully_resolved	2.0	8.889999999999361
GAPD	Glyceraldehyde-3-phosphate dehydrogenase	Glycolysis/Gluconeogenesis	25.980000000000075	forward	(unresolved organic)	nadh_c	acceptor_side_only	2.0	51.96000000000015
G6PDH2r	Glucose 6-phosphate dehydrogenase	Pentose Phosphate Pathway	4.444999999999681	forward	g6p_c	nadph_c	fully_resolved	2.0	8.889999999999363
LDH_D	D-lactate dehydrogenase	Pyruvate Metabolism	-30.004999999999804	reverse	nadh_c	lac__D_c	fully_resolved	2.0	60.00999999999961
NADHPO	NADH peroxidase	Unassigned	0.21000000000000407	forward	nadh_c	h2o_c	fully_resolved	2.0	0.42000000000000814
MOX	Malate oxidase	Citric Acid Cycle	0.20999999999998858	forward	mal__L_c	h2o2_c	fully_resolved	2.0	0.41999999999997717
