## Supplementary material for "Organizing principles of the cellular electron economy": ECOM4LA_oxic_electron_edges.csv

reaction_id	reaction_name	subsystem	flux	flux_direction	donor	acceptor	resolution_status	electrons_per_turnover	electron_flux
SHCHD2	Sirohydrochlorin dehydrogenase (NAD)	Cofactor and Prosthetic Group Biosynthesis	6.481896625375884e-05	forward	dscl_c	nadh_c	fully_resolved	2.0	0.00012963793250751767
CPPPGO	Coproporphyrinogen oxidase (O2 required)	Cofactor and Prosthetic Group Biosynthesis	6.481896625375885e-05	forward	(unresolved organic)	h2o_c	acceptor_side_only	4.0	0.0002592758650150354
SHK3Dr	Shikimate dehydrogenase	Tyrosine, Tryptophan, and Phenylalanine Metabolism	0.11077910134379519	forward	nadph_c	skm_c	fully_resolved	2.0	0.22155820268759038
G5SD	Glutamate-5-semialdehyde dehydrogenase	Arginine and Proline Metabolism	0.06425361697410162	forward	nadph_c	(unresolved organic)	donor_side_only	2.0	0.12850723394820324
APRAUR	5-amino-6-(5-phosphoribosylamino)uracil reductase	Cofactor and Prosthetic Group Biosynthesis	0.0001296379325074965	forward	nadph_c	5aprbu_c	fully_resolved	2.0	0.000259275865014993
IMPD	IMP dehydrogenase	Purine and Pyrimidine Biosynthesis	0.07069859876219399	forward	imp_c	nadh_c	fully_resolved	2.0	0.14139719752438798
ICDHyr	Isocitrate dehydrogenase (NADP)	Citric Acid Cycle	0.31252391912247285	forward	(unresolved organic)	nadph_c	acceptor_side_only	2.0	0.6250478382449457
IPMD	3-isopropylmalate dehydrogenase	Valine, Leucine, and Isoleucine Metabolism	0.13095494926131043	forward	3c2hmp_c	nadh_c	fully_resolved	2.0	0.26190989852262087
MDH	Malate dehydrogenase	Citric Acid Cycle	0.30310627559491227	forward	mal__L_c	nadh_c	fully_resolved	2.0	0.6062125511898245
AGPR	N-acetyl-g-glutamyl-phosphate reductase	Arginine and Proline Metabolism	-0.08597727204543423	reverse	nadph_c	(unresolved organic)	acceptor_side_only	2.0	0.17195454409086847
HACD5	3-hydroxyacyl-CoA dehydrogenase (3-oxododecanoyl-CoA)	Membrane Lipid Metabolism	0.10344293143671615	forward	nadh_c	3hddcoa_c	fully_resolved	2.0	0.2068858628734323
DXPRIi	1-deoxy-D-xylulose reductoisomerase	Cofactor and Prosthetic Group Biosynthesis	0.0006944058761445147	forward	nadph_c	2me4p_c	fully_resolved	2.0	0.0013888117522890295
DHORD2	Dihydoorotic acid dehydrogenase (quinone8)	Purine and Pyrimidine Biosynthesis	0.09615152440319356	forward	dhor__S_c	q8h2_c	fully_resolved	2.0	0.19230304880638713
THRD	L-threonine dehydrogenase	Glycine and Serine Metabolism	0.17404527064300887	forward	thr__L_c	nadh_c	fully_resolved	2.0	0.34809054128601774
KARA1	Ketol-acid reductoisomerase (2,3-dihydroxy-3-methylbutanoate)	Valine, Leucine, and Isoleucine Metabolism	-0.2541505159928269	reverse	nadph_c	23dhmb_c	fully_resolved	2.0	0.5083010319856538
KARA2	Ketol-acid reductoisomerase (2-Acetolactate)	Valine, Leucine, and Isoleucine Metabolism	0.08444748630824349	forward	nadph_c	23dhmp_c	fully_resolved	2.0	0.16889497261648698
HACD6	3-hydroxyacyl-CoA dehydrogenase (3-oxotetradecanoyl-CoA)	Membrane Lipid Metabolism	0.08082198421818464	forward	nadh_c	3htdcoa_c	fully_resolved	2.0	0.16164396843636927
HACD4	3-hydroxyacyl-CoA dehydrogenase (3-oxodecanoyl-CoA)	Membrane Lipid Metabolism	0.10344293143671666	forward	nadh_c	3hdcoa_c	fully_resolved	2.0	0.20688586287343333
HACD7	3-hydroxyacyl-CoA dehydrogenase (3-oxohexadecanoyl-CoA)	Membrane Lipid Metabolism	0.08082198421818462	forward	nadh_c	3hhdcoa_c	fully_resolved	2.0	0.16164396843636925
HACD1	3-hydroxyacyl-CoA dehydrogenase (acetoacetyl-CoA)	Membrane Lipid Metabolism	0.10344293143671665	forward	nadh_c	3hbcoa_c	fully_resolved	2.0	0.2068858628734333
HACD2	3-hydroxyacyl-CoA dehydrogenase (3-oxohexanoyl-CoA)	Membrane Lipid Metabolism	0.10344293143671666	forward	nadh_c	3hhcoa_c	fully_resolved	2.0	0.20688586287343333
UAPGR	UDP-N-acetylenolpyruvoylglucosamine reductase	Cell Envelope Biosynthesis	0.008077082664840586	forward	nadph_c	uamr_c	fully_resolved	2.0	0.016154165329681173
NADTRHD	NAD transhydrogenase	Oxidative Phosphorylation	10.565558720144935	forward	nadph_c	nadh_c	fully_resolved	2.0	21.13111744028987
DMPPS	1-hydroxy-2-methyl-2-(E)-butenyl 4-diphosphate reductase (dmpp)	Cofactor and Prosthetic Group Biosynthesis	8.080570680961738e-05	forward	nadh_c	dmpp_c	fully_resolved	2.0	0.00016161141361923476
IPDPS	1-hydroxy-2-methyl-2-(E)-butenyl 4-diphosphate reductase (ipdp)	Cofactor and Prosthetic Group Biosynthesis	0.0006136001693348973	forward	nadh_c	ipdp_c	fully_resolved	2.0	0.0012272003386697946
DHDPRy	Dihydrodipicolinate reductase (NADPH)	Threonine and Lysine Metabolism	0.10782300768101159	forward	nadph_c	thdp_c	fully_resolved	2.0	0.21564601536202319
G3PD2	Glycerol-3-phosphate dehydrogenase (NADP)	Alternate Carbon Metabolism	-0.04041099210909145	reverse	nadph_c	glyc3p_c	fully_resolved	2.0	0.0808219842181829
HISTD	Histidinol dehydrogenase	Histidine Metabolism	0.02753730594147357	forward	histd_c	nadh_c	fully_resolved	4.0	0.11014922376589428
ASAD	Aspartate-semialdehyde dehydrogenase	Threonine and Lysine Metabolism	-0.4847914642156701	reverse	nadph_c	(unresolved organic)	acceptor_side_only	2.0	0.9695829284313402
SULR	Sulfite reductase (NADPH2)	Cysteine Metabolism	0.07193510047718739	forward	nadph_c	h2s_c	fully_resolved	6.0	0.43161060286312436
GAPD	Glyceraldehyde-3-phosphate dehydrogenase	Glycolysis/Gluconeogenesis	36.79042947859592	forward	(unresolved organic)	nadh_c	acceptor_side_only	2.0	73.58085895719184
P5CR	Pyrroline-5-carboxylate reductase	Arginine and Proline Metabolism	0.06425361697410162	forward	nadph_c	pro__L_c	fully_resolved	2.0	0.12850723394820324
PPND	Prephenate dehydrogenase	Tyrosine, Tryptophan, and Phenylalanine Metabolism	0.04014677488790545	forward	(unresolved organic)	nadh_c	acceptor_side_only	2.0	0.0802935497758109
PDX5PS	Pyridoxine 5'-phosphate synthase	Cofactor and Prosthetic Group Biosynthesis	6.481896625375884e-05	forward	(unresolved organic)	nadh_c	acceptor_side_only	2.0	0.00012963793250751767
G6PDH2r	Glucose 6-phosphate dehydrogenase	Pentose Phosphate Pathway	15.310425787802059	forward	g6p_c	nadph_c	fully_resolved	2.0	30.620851575604117
HSDy	Homoserine dehydrogenase (NADPH)	Threonine and Lysine Metabolism	-0.37696845653465855	reverse	nadph_c	hom__L_c	fully_resolved	2.0	0.7539369130693171
MTHFR2	5,10-methylenetetrahydrofolate reductase (NADH)	Folate Metabolism	0.044867223372035685	forward	nadh_c	5mthf_c	fully_resolved	2.0	0.08973444674407137
ASPO6	L-aspartate oxidase	Cofactor and Prosthetic Group Biosynthesis	0.0006621417270173095	forward	asp__L_c	h2o2_c	fully_resolved	2.0	0.001324283454034619
MTHFD	Methylenetetrahydrofolate dehydrogenase (NADP)	Folate Metabolism	0.08171409278609043	forward	mlthf_c	nadph_c	fully_resolved	2.0	0.16342818557218086
GLUDy	Glutamate dehydrogenase (NADP)	Glutamate Metabolism	-2.469842124708365	reverse	nadph_c	(unresolved organic)	acceptor_side_only	2.0	4.93968424941673
HACD3	3-hydroxyacyl-CoA dehydrogenase (3-oxooctanoyl-CoA)	Membrane Lipid Metabolism	0.10344293143671666	forward	nadh_c	3hocoa_c	fully_resolved	2.0	0.20688586287343333
E4PD	Erythrose 4-phosphate dehydrogenase	Cofactor and Prosthetic Group Biosynthesis	-0.00012963793287182644	reverse	nadh_c	e4p_c	fully_resolved	2.0	0.0002592758657436529
DPR	2-dehydropantoate 2-reductase	Cofactor and Prosthetic Group Biosynthesis	0.00019591023881199103	forward	nadph_c	pant__R_c	fully_resolved	2.0	0.00039182047762398206
DHFR	Dihydrofolate reductase	Cofactor and Prosthetic Group Biosynthesis	0.007800076051209089	forward	nadph_c	thf_c	fully_resolved	2.0	0.015600152102418177
PDH	Pyruvate dehydrogenase	Glycolysis/Gluconeogenesis	0.8848231677908774	forward	(unresolved organic)	nadh_c	acceptor_side_only	2.0	1.7696463355817549
PGCD	Phosphoglycerate dehydrogenase	Glycine and Serine Metabolism	0.30951758833880505	forward	3pg_c	nadh_c	fully_resolved	2.0	0.6190351766776101
PERD	Erythronate 4-phosphate (4per) dehydrogenase	Cofactor and Prosthetic Group Biosynthesis	-0.00012963793287182644	reverse	nadh_c	4per_c	fully_resolved	2.0	0.0002592758657436529
FADRx2	FAD reductase	Cofactor and Prosthetic Group Biosynthesis	0.6353682966117911	forward	nadph_c	fadh2_c	fully_resolved	2.0	1.2707365932235821
LDH_D	D-lactate dehydrogenase	Pyruvate Metabolism	-48.60000000000002	reverse	nadh_c	lac__D_c	fully_resolved	2.0	97.20000000000005
AMPMS2	4-amino-2-methyl-5-phosphomethylpyrimidine synthetase	Cofactor and Prosthetic Group Biosynthesis	6.481896625375884e-05	forward	(unresolved organic)	nadh_c	acceptor_side_only	2.0	0.00012963793250751767
PPPGO3	Protoporphyrinogen oxidase (anaerobic)	Cofactor and Prosthetic Group Biosynthesis	6.481896625375888e-05	forward	pppg9_c	succ_c	fully_resolved	6.0	0.00038891379752255327
PDX5PO2	Pyridoxine 5'-phosphate oxidase (anaerboic	Cofactor and Prosthetic Group Biosynthesis	6.481896625375885e-05	forward	pdx5p_c	nadh_c	fully_resolved	2.0	0.0001296379325075177
CYTBO3_4pp	Cytochrome oxidase bo3 (ubiquinol-8: 4 protons) (periplasm)	Oxidative Phosphorylation	0.09631749583660014	forward	q8h2_c	h2o_c	fully_resolved	2.0	0.19263499167320028
SUCDi	Succinate dehydrogenase (irreversible)	Oxidative Phosphorylation	0.00016597143377085151	forward	succ_c	q8h2_c	fully_resolved	2.0	0.00033194286754170303
ACOAD7f	Acyl-CoA dehydrogenase (hexadecanoyl-CoA)	Membrane Lipid Metabolism	-0.037097376793877736	reverse	fadh2_c	pmtcoa_c	fully_resolved	2.0	0.07419475358775547
ACOAD5f	Acyl-CoA dehydrogenase (dodecanoyl-CoA)	Membrane Lipid Metabolism	-0.10344293143671615	reverse	fadh2_c	ddcacoa_c	fully_resolved	2.0	0.2068858628734323
ACOAD3f	Acyl-CoA dehydrogenase (octanoyl-CoA)	Membrane Lipid Metabolism	-0.10344293143671666	reverse	fadh2_c	occoa_c	fully_resolved	2.0	0.20688586287343333
ACOAD2f	Acyl-CoA dehydrogenase (hexanoyl-CoA)	Membrane Lipid Metabolism	-0.10344293143671666	reverse	fadh2_c	hxcoa_c	fully_resolved	2.0	0.20688586287343333
ACOAD4f	Acyl-CoA dehydrogenase (decanoyl-CoA)	Membrane Lipid Metabolism	-0.10344293143671666	reverse	fadh2_c	dcacoa_c	fully_resolved	2.0	0.20688586287343333
ACOAD6f	Acyl-CoA dehydrogenase (tetradecanoyl-CoA)	Membrane Lipid Metabolism	-0.08082198421818464	reverse	fadh2_c	tdcoa_c	fully_resolved	2.0	0.16164396843636927
OPHHX3	2-Octaprenylphenol hydroxylase (anaerobic)	Cofactor and Prosthetic Group Biosynthesis	6.481896625375884e-05	forward	2oph_c	nadh_c	fully_resolved	2.0	0.00012963793250751767
TYRL	Tyrosine lyase	Cofactor and Prosthetic Group Biosynthesis	6.481896625375884e-05	forward	nadph_c	(unresolved organic)	donor_side_only	2.0	0.00012963793250751767
ACOAD1fr	Acyl-CoA dehydrogenase (butanoyl-CoA)	Membrane Lipid Metabolism	0.10344293143671666	forward	fadh2_c	btcoa_c	fully_resolved	2.0	0.20688586287343333
