## Supplementary material for "Organizing principles of the cellular electron economy": ECOM4LA_oxic_illustrative_paths.csv

path_id	source	sink	path	n_transfer_steps	electron_flux
0	2oph_c	3hbcoa_c	2oph_c -> nadh_c -> 3hbcoa_c	2	0.00012963793250751767
1	3c2hmp_c	3hbcoa_c	3c2hmp_c -> nadh_c -> 3hbcoa_c	2	0.20675622494092577
2	3c2hmp_c	3hdcoa_c	3c2hmp_c -> nadh_c -> 3hdcoa_c	2	0.055153673581695095
3	3pg_c	3hdcoa_c	3pg_c -> nadh_c -> 3hdcoa_c	2	0.15173218929173823
4	3pg_c	3hddcoa_c	3pg_c -> nadh_c -> 3hddcoa_c	2	0.2068858628734323
5	3pg_c	3hhcoa_c	3pg_c -> nadh_c -> 3hhcoa_c	2	0.20688586287343333
6	3pg_c	3hhdcoa_c	3pg_c -> nadh_c -> 3hhdcoa_c	2	0.053531261639006206
7	asp__L_c	h2o2_c	asp__L_c -> h2o2_c	1	0.001324283454034619
8	dhor__S_c	h2o_c	dhor__S_c -> q8h2_c -> h2o_c	2	0.19230304880638713
9	dscl_c	3hhdcoa_c	dscl_c -> nadh_c -> 3hhdcoa_c	2	0.00012963793250751767
10	g6p_c	nadph_c	g6p_c -> nadph_c	1	0.25454378981053694
11	g6p_c	23dhmb_c	g6p_c -> nadph_c -> 23dhmb_c	2	0.5083010319856538
12	g6p_c	23dhmp_c	g6p_c -> nadph_c -> 23dhmp_c	2	0.16889497261648698
13	g6p_c	2me4p_c	g6p_c -> nadph_c -> 2me4p_c	2	0.0013888117522890295
14	g6p_c	5aprbu_c	g6p_c -> nadph_c -> 5aprbu_c	2	0.000259275865014993
15	g6p_c	fadh2_c	g6p_c -> nadph_c -> fadh2_c	2	0.0004685568322917444
16	g6p_c	glyc3p_c	g6p_c -> nadph_c -> glyc3p_c	2	0.0808219842181829
17	g6p_c	h2s_c	g6p_c -> nadph_c -> h2s_c	2	0.43161060286312436
18	g6p_c	hom__L_c	g6p_c -> nadph_c -> hom__L_c	2	0.7539369130693171
19	g6p_c	pant__R_c	g6p_c -> nadph_c -> pant__R_c	2	0.00039182047762398206
20	g6p_c	pro__L_c	g6p_c -> nadph_c -> pro__L_c	2	0.12850723394820324
21	g6p_c	skm_c	g6p_c -> nadph_c -> skm_c	2	0.22155820268759038
22	g6p_c	thdp_c	g6p_c -> nadph_c -> thdp_c	2	0.21564601536202319
23	g6p_c	thf_c	g6p_c -> nadph_c -> thf_c	2	0.015600152102418177
24	g6p_c	uamr_c	g6p_c -> nadph_c -> uamr_c	2	0.016154165329681173
25	g6p_c	unresolved:AGPR	g6p_c -> nadph_c -> unresolved:AGPR	2	0.17195454409086847
26	g6p_c	unresolved:ASAD	g6p_c -> nadph_c -> unresolved:ASAD	2	0.9695829284313402
27	g6p_c	unresolved:G5SD	g6p_c -> nadph_c -> unresolved:G5SD	2	0.12850723394820324
28	g6p_c	unresolved:GLUDy	g6p_c -> nadph_c -> unresolved:GLUDy	2	4.93968424941673
29	g6p_c	unresolved:TYRL	g6p_c -> nadph_c -> unresolved:TYRL	2	0.00012963793250751767
30	g6p_c	btcoa_c	g6p_c -> nadph_c -> fadh2_c -> btcoa_c	3	0.20688586287343333
31	g6p_c	dcacoa_c	g6p_c -> nadph_c -> fadh2_c -> dcacoa_c	3	0.20688586287343333
32	g6p_c	ddcacoa_c	g6p_c -> nadph_c -> fadh2_c -> ddcacoa_c	3	0.2068858628734323
33	g6p_c	hxcoa_c	g6p_c -> nadph_c -> fadh2_c -> hxcoa_c	3	0.20688586287343333
34	g6p_c	occoa_c	g6p_c -> nadph_c -> fadh2_c -> occoa_c	3	0.20688586287343333
35	g6p_c	pmtcoa_c	g6p_c -> nadph_c -> fadh2_c -> pmtcoa_c	3	0.07419475358775547
36	g6p_c	tdcoa_c	g6p_c -> nadph_c -> fadh2_c -> tdcoa_c	3	0.16164396843636925
37	g6p_c	3hhdcoa_c	g6p_c -> nadph_c -> nadh_c -> 3hhdcoa_c	3	0.10798306886485552
38	g6p_c	3hocoa_c	g6p_c -> nadph_c -> nadh_c -> 3hocoa_c	3	0.20688586287343333
39	g6p_c	3htdcoa_c	g6p_c -> nadph_c -> nadh_c -> 3htdcoa_c	3	0.16164396843636927
40	g6p_c	4per_c	g6p_c -> nadph_c -> nadh_c -> 4per_c	3	0.0002592758657436529
41	g6p_c	5mthf_c	g6p_c -> nadph_c -> nadh_c -> 5mthf_c	3	0.08973444674407137
42	g6p_c	dmpp_c	g6p_c -> nadph_c -> nadh_c -> dmpp_c	3	0.00016161141361923476
43	g6p_c	e4p_c	g6p_c -> nadph_c -> nadh_c -> e4p_c	3	0.0002592758657436529
44	g6p_c	ipdp_c	g6p_c -> nadph_c -> nadh_c -> ipdp_c	3	0.0012272003386697946
45	g6p_c	lac__D_c	g6p_c -> nadph_c -> nadh_c -> lac__D_c	3	19.774486706070235
46	histd_c	lac__D_c	histd_c -> nadh_c -> lac__D_c	2	0.11014922376589428
47	imp_c	lac__D_c	imp_c -> nadh_c -> lac__D_c	2	0.14139719752438798
48	mal__L_c	lac__D_c	mal__L_c -> nadh_c -> lac__D_c	2	0.6062125511898245
49	mlthf_c	lac__D_c	mlthf_c -> nadph_c -> nadh_c -> lac__D_c	3	0.16342818557218086
50	pdx5p_c	lac__D_c	pdx5p_c -> nadh_c -> lac__D_c	2	0.0001296379325075177
51	pppg9_c	succ_c	pppg9_c -> succ_c	1	5.697092998085024e-05
52	pppg9_c	h2o_c	pppg9_c -> succ_c -> q8h2_c -> h2o_c	3	0.00033194286681315077
53	thr__L_c	lac__D_c	thr__L_c -> nadh_c -> lac__D_c	2	0.34809054128601774
54	unresolved:AMPMS2	lac__D_c	unresolved:AMPMS2 -> nadh_c -> lac__D_c	2	0.00012963793250751767
55	unresolved:CPPPGO	h2o_c	unresolved:CPPPGO -> h2o_c	1	0.0002592758650150351
56	unresolved:GAPD	lac__D_c	unresolved:GAPD -> nadh_c -> lac__D_c	2	73.58085895719184
57	unresolved:ICDHyr	lac__D_c	unresolved:ICDHyr -> nadph_c -> nadh_c -> lac__D_c	3	0.6250478382449457
58	unresolved:PDH	lac__D_c	unresolved:PDH -> nadh_c -> lac__D_c	2	1.7696463355817549
59	unresolved:PDX5PS	lac__D_c	unresolved:PDX5PS -> nadh_c -> lac__D_c	2	0.00012963793250751767
60	unresolved:PPND	lac__D_c	unresolved:PPND -> nadh_c -> lac__D_c	2	0.08029354977546334
