## Supplementary material for "Organizing principles of the cellular electron economy": ECOM4LA_oxic_paths.csv

path_id	source	sink	path	n_transfer_steps	electron_flux
0	g6p_c	h2o_c	g6p_c -> nadph_c -> nadh_c -> h2o_c	3	0.42000000000000814
1	g6p_c	lac__D_c	g6p_c -> nadph_c -> nadh_c -> lac__D_c	3	8.469999999999352
2	unresolved:GAPD	lac__D_c	unresolved:GAPD -> nadh_c -> lac__D_c	2	51.540000000000255
3	unresolved:GAPD	h2o2_c	unresolved:GAPD -> nadh_c -> mal__L_c -> h2o2_c	3	0.4199999999998951
