## Supplementary material for "Organizing principles of the cellular electron economy": ecom4la_published_13C_checks.csv

metric	unit	WT_oxic	ECOM4LA_oxic
oxidative_PPP_absolute	mmol gDW^-1 h^-1	1.4	0.5
TCA_contribution_to_OAA	percent	37.6	0.5
anaplerotic_contribution_to_OAA	percent	62.4	99.5
oxidative_PPP_relative_to_glycolysis	percent	15.1	1.7
