## Supplementary material for "Organizing principles of the cellular electron economy": ecom4la_sink_delivery.csv

condition	sink	electron_flux
WT_aerobic	23dhmb_c	1.210642520338225
WT_aerobic	23dhmp_c	0.40226445050115595
WT_aerobic	2me4p_c	0.0033077929302415656
WT_aerobic	3hbcoa_c	0.7416691220178219
WT_aerobic	3hdcoa_c	0.49274899457318
WT_aerobic	3hddcoa_c	0.49274899457318
WT_aerobic	3hhcoa_c	0.741669122017822
WT_aerobic	3hhdcoa_c	0.38499442068967105
WT_aerobic	3hocoa_c	0.49274899457318
WT_aerobic	3htdcoa_c	0.38499442068967105
WT_aerobic	4per_c	0.0006175285252884823
WT_aerobic	5aprbu_c	0.0006175285252886805
WT_aerobic	5mthf_c	0.21372440725332592
WT_aerobic	btcoa_c	0.7416691220178219
WT_aerobic	dcacoa_c	0.49274899457318
WT_aerobic	ddcacoa_c	0.49274899457318
WT_aerobic	dmpp_c	0.0003849168834683733
WT_aerobic	e4p_c	0.0006175285252884823
WT_aerobic	fadh2_c	0.00111598204345853
WT_aerobic	glyc3p_c	0.19249721034483552
WT_aerobic	h2o_c	65.96000000000001
WT_aerobic	h2s_c	1.0279856131979281
WT_aerobic	hom__L_c	0.9666218313318825
WT_aerobic	hxcoa_c	0.741669122017822
WT_aerobic	ipdp_c	0.0029228760467731913
WT_aerobic	nadph_c	0.45567651415927557
WT_aerobic	occoa_c	0.49274899457318
WT_aerobic	pant__R_c	0.0009332157534622165
WT_aerobic	pmtcoa_c	0.17671284893611838
WT_aerobic	pro__L_c	0.3060712290529794
WT_aerobic	skm_c	0.5276947399762089
WT_aerobic	tdcoa_c	0.384994420689671
WT_aerobic	thdp_c	0.513613428087913
WT_aerobic	thf_c	0.03715555600025658
WT_aerobic	uamr_c	0.03847507323030101
WT_aerobic	unresolved:AGPR	0.4095515640181804
WT_aerobic	unresolved:ASAD	1.4802352594197958
WT_aerobic	unresolved:G5SD	0.30607122905297934
WT_aerobic	unresolved:GLUDy	11.840116026850405
WT_aerobic	unresolved:TYRL	0.0003087642626442035
ECOM4LA_oxic	h2o2_c	0.41999999999997717
ECOM4LA_oxic	h2o_c	0.42000000000000814
ECOM4LA_oxic	lac__D_c	60.00999999999961
WT_anaerobic	12ppd__R_c	18.218620689655165
WT_anaerobic	acetol_c	18.218620689655165
WT_anaerobic	hom__L_c	0.7937931034482753
WT_anaerobic	lac__D_c	1.9000000000000001
WT_anaerobic	mlthf_c	0.7937931034482764
WT_anaerobic	unresolved:ASAD	0.7937931034482753
WT_anaerobic	unresolved:GLUDy	0.7937931034482758
ECOM4LA_anoxic	lac__D_c	48.5911111111111
