## Supplementary material for "Organizing principles of the cellular electron economy": ecom4la_state_constrained_sinks.csv

condition	sink	fate	electron_flux
WT_oxic	23dhmb_c	biosynthesis_or_other	1.210642520338225
WT_oxic	23dhmp_c	biosynthesis_or_other	0.40226445050115595
WT_oxic	2me4p_c	biosynthesis_or_other	0.0033077929302415656
WT_oxic	3hbcoa_c	biosynthesis_or_other	0.7416691220178219
WT_oxic	3hdcoa_c	biosynthesis_or_other	0.49274899457318
WT_oxic	3hddcoa_c	biosynthesis_or_other	0.49274899457318
WT_oxic	3hhcoa_c	biosynthesis_or_other	0.741669122017822
WT_oxic	3hhdcoa_c	biosynthesis_or_other	0.38499442068967105
WT_oxic	3hocoa_c	biosynthesis_or_other	0.49274899457318
WT_oxic	3htdcoa_c	biosynthesis_or_other	0.38499442068967105
WT_oxic	4per_c	biosynthesis_or_other	0.0006175285252884823
WT_oxic	5aprbu_c	biosynthesis_or_other	0.0006175285252886805
WT_oxic	5mthf_c	biosynthesis_or_other	0.21372440725332592
WT_oxic	btcoa_c	biosynthesis_or_other	0.7416691220178219
WT_oxic	dcacoa_c	biosynthesis_or_other	0.49274899457318
WT_oxic	ddcacoa_c	biosynthesis_or_other	0.49274899457318
WT_oxic	dmpp_c	biosynthesis_or_other	0.0003849168834683733
WT_oxic	e4p_c	biosynthesis_or_other	0.0006175285252884823
WT_oxic	fadh2_c	biosynthesis_or_other	0.00111598204345853
WT_oxic	glyc3p_c	biosynthesis_or_other	0.19249721034483552
WT_oxic	h2o_c	respiration	65.96000000000001
WT_oxic	h2s_c	biosynthesis_or_other	1.0279856131979281
WT_oxic	hom__L_c	biosynthesis_or_other	0.9666218313318825
WT_oxic	hxcoa_c	biosynthesis_or_other	0.741669122017822
WT_oxic	ipdp_c	biosynthesis_or_other	0.0029228760467731913
WT_oxic	nadph_c	biosynthesis_or_other	0.45567651415927557
WT_oxic	occoa_c	biosynthesis_or_other	0.49274899457318
WT_oxic	pant__R_c	biosynthesis_or_other	0.0009332157534622165
WT_oxic	pmtcoa_c	biosynthesis_or_other	0.17671284893611838
WT_oxic	pro__L_c	biosynthesis_or_other	0.3060712290529794
WT_oxic	skm_c	biosynthesis_or_other	0.5276947399762089
WT_oxic	tdcoa_c	biosynthesis_or_other	0.384994420689671
WT_oxic	thdp_c	biosynthesis_or_other	0.513613428087913
WT_oxic	thf_c	biosynthesis_or_other	0.03715555600025658
WT_oxic	uamr_c	biosynthesis_or_other	0.03847507323030101
WT_oxic	unresolved:AGPR	unresolved_other	0.4095515640181804
WT_oxic	unresolved:ASAD	unresolved_other	1.4802352594197958
WT_oxic	unresolved:G5SD	unresolved_other	0.30607122905297934
WT_oxic	unresolved:GLUDy	unresolved_other	11.840116026850405
WT_oxic	unresolved:TYRL	unresolved_other	0.0003087642626442035
ECOM4LA_oxic	23dhmb_c	biosynthesis_or_other	0.5083010319856538
ECOM4LA_oxic	23dhmp_c	biosynthesis_or_other	0.16889497261648698
ECOM4LA_oxic	2me4p_c	biosynthesis_or_other	0.0013888117522890295
ECOM4LA_oxic	3hbcoa_c	biosynthesis_or_other	0.2068858628734333
ECOM4LA_oxic	3hdcoa_c	biosynthesis_or_other	0.20688586287343333
ECOM4LA_oxic	3hddcoa_c	biosynthesis_or_other	0.2068858628734323
ECOM4LA_oxic	3hhcoa_c	biosynthesis_or_other	0.20688586287343333
ECOM4LA_oxic	3hhdcoa_c	biosynthesis_or_other	0.16164396843636925
ECOM4LA_oxic	3hocoa_c	biosynthesis_or_other	0.20688586287343333
ECOM4LA_oxic	3htdcoa_c	biosynthesis_or_other	0.16164396843636927
ECOM4LA_oxic	4per_c	biosynthesis_or_other	0.0002592758657436529
ECOM4LA_oxic	5aprbu_c	biosynthesis_or_other	0.000259275865014993
ECOM4LA_oxic	5mthf_c	biosynthesis_or_other	0.08973444674407137
ECOM4LA_oxic	btcoa_c	biosynthesis_or_other	0.20688586287343333
ECOM4LA_oxic	dcacoa_c	biosynthesis_or_other	0.20688586287343333
ECOM4LA_oxic	ddcacoa_c	biosynthesis_or_other	0.2068858628734323
ECOM4LA_oxic	dmpp_c	biosynthesis_or_other	0.00016161141361923476
ECOM4LA_oxic	e4p_c	biosynthesis_or_other	0.0002592758657436529
ECOM4LA_oxic	fadh2_c	biosynthesis_or_other	0.0004685568322917444
ECOM4LA_oxic	glyc3p_c	biosynthesis_or_other	0.0808219842181829
ECOM4LA_oxic	h2o2_c	biosynthesis_or_other	0.001324283454034619
ECOM4LA_oxic	h2o_c	respiration	0.1928942675382153
ECOM4LA_oxic	h2s_c	biosynthesis_or_other	0.43161060286312436
ECOM4LA_oxic	hom__L_c	biosynthesis_or_other	0.7539369130693171
ECOM4LA_oxic	hxcoa_c	biosynthesis_or_other	0.20688586287343333
ECOM4LA_oxic	ipdp_c	biosynthesis_or_other	0.0012272003386697946
ECOM4LA_oxic	lac__D_c	fermentation_associated	97.20000000000005
ECOM4LA_oxic	nadph_c	biosynthesis_or_other	0.25454378981053694
ECOM4LA_oxic	occoa_c	biosynthesis_or_other	0.20688586287343333
ECOM4LA_oxic	pant__R_c	biosynthesis_or_other	0.00039182047762398206
ECOM4LA_oxic	pmtcoa_c	biosynthesis_or_other	0.07419475358775547
ECOM4LA_oxic	pro__L_c	biosynthesis_or_other	0.12850723394820324
ECOM4LA_oxic	skm_c	biosynthesis_or_other	0.22155820268759038
ECOM4LA_oxic	succ_c	fermentation_associated	5.697092998085024e-05
ECOM4LA_oxic	tdcoa_c	biosynthesis_or_other	0.16164396843636927
ECOM4LA_oxic	thdp_c	biosynthesis_or_other	0.21564601536202319
ECOM4LA_oxic	thf_c	biosynthesis_or_other	0.015600152102418177
ECOM4LA_oxic	uamr_c	biosynthesis_or_other	0.016154165329681173
ECOM4LA_oxic	unresolved:AGPR	unresolved_other	0.17195454409086847
ECOM4LA_oxic	unresolved:ASAD	unresolved_other	0.9695829284313402
ECOM4LA_oxic	unresolved:G5SD	unresolved_other	0.12850723394820324
ECOM4LA_oxic	unresolved:GLUDy	unresolved_other	4.93968424941673
ECOM4LA_oxic	unresolved:TYRL	unresolved_other	0.00012963793250751767
