## Supplementary material for "Organizing principles of the cellular electron economy": ecom4la_state_constrained_summary.csv

condition	qGLC	qO2	measured_growth	predicted_growth	lactate	acetate	net_source_to_sink_e_flux	e_per_glucose	cumulative_e_transfer	effective_transfer_depth	respiratory_delivery	fermentation_associated_delivery	biosynthesis_or_other_delivery	unresolved_other_delivery	respiratory_fraction	fermentation_fraction	nadh_relay	nadph_relay	q8h2_relay
WT_oxic	9.02	16.49	0.71	0.6922965530139091	0.0	3.37	93.15408935282707	10.32750436284114	249.02709461301643	2.673281402277579	65.96000000000001	0.0	13.157806509223054	14.036282843604004	0.7080741216864059	0.0	67.12524096567105	19.264163032874684	65.95938247147473
ECOM4LA_oxic	26.4	0.21	0.32	0.2906680101065419	48.6	0.0	109.1218447425225	4.133403209944034	240.38922258453303	2.2029431701025706	0.1928942675382153	97.20005697093002	5.519034910233513	6.209858593819649	0.001767696174797624	0.8907479267811	98.64935906146779	31.154783809610706	0.19263499167320028
