## Supplementary material for "Organizing principles of the cellular electron economy": terminal_capacity_standardized.csv

condition	growth	o2_uptake	net_e_flux	e_per_glc	depth	resp_delivery	ferm_delivery	resp_fraction	ferm_fraction	nadh_relay	q8h2_relay	mql8_relay	acetate	lactate_D	ethanol
WT	0.8217979336265637	20.0	111.09909786153965	11.109909786153965	2.66344659019375	79.9999999998045	0.0	0.7200778542730087	0.0	78.347925807757	79.99926695604769	0.0	2.2568161887896157	0.0	0.0
bo3_off	0.6624613273932434	20.0	105.06418921147481	10.506418921147482	2.7131129740717523	79.98965500391141	0.0	0.7613408108342968	0.0	78.66462211556103	7.5259650455815175	72.46525336706252	5.6976499023655265	0.0	0.0
bd_off	0.8217979336265882	20.0	111.09909786169021	11.109909786169021	2.6634465901933204	79.99999999995369	0.0	0.7200778542733759	0.0	78.34792580780912	79.99926695619689	0.0	2.256816188779588	0.0	0.0
all_terminal_oxidases_off	0.5031176606377765	20.0	99.03543002500093	9.903543002500093	3.576531820290755	39.99685702397696	0.0	0.4038641223033008	0.0	78.98542037170328	79.65935110681195	0.33285761310134654	9.137833975818525	0.0	0.0
ECOM4_functional_lesion	0.267599708866615	17.481653972412452	80.22827798321508	8.022827798321508	2.436424037353652	34.961636249444645	0.17704129138906385	0.4357769745071573	0.002206719324402095	72.04546021566681	0.0	0.0	15.326906796964938	0.0	0.0
