## Supplementary material for "Organizing principles of the cellular electron economy": WT_aerobic_edges.csv

reaction_id	reaction_name	subsystem	flux	flux_direction	donor	acceptor	resolution_status	electrons_per_turnover	electron_flux
SHCHD2	Sirohydrochlorin dehydrogenase (NAD)	Cofactor and Prosthetic Group Biosynthesis	0.0001543821313221017	forward	dscl_c	nadh_c	fully_resolved	2.0	0.0003087642626442034
CPPPGO	Coproporphyrinogen oxidase (O2 required)	Cofactor and Prosthetic Group Biosynthesis	0.0001543821313221018	forward	(unresolved organic)	h2o_c	acceptor_side_only	4.0	0.0006175285252884072
SHK3Dr	Shikimate dehydrogenase	Tyrosine, Tryptophan, and Phenylalanine Metabolism	0.26384736998810443	forward	nadph_c	skm_c	fully_resolved	2.0	0.5276947399762089
G5SD	Glutamate-5-semialdehyde dehydrogenase	Arginine and Proline Metabolism	0.15303561452648967	forward	nadph_c	(unresolved organic)	donor_side_only	2.0	0.30607122905297934
APRAUR	5-amino-6-(5-phosphoribosylamino)uracil reductase	Cofactor and Prosthetic Group Biosynthesis	0.00030876426264434025	forward	nadph_c	5aprbu_c	fully_resolved	2.0	0.0006175285252886805
IMPD	IMP dehydrogenase	Purine and Pyrimidine Biosynthesis	0.16838590599646727	forward	imp_c	nadh_c	fully_resolved	2.0	0.33677181199293454
ICDHyr	Isocitrate dehydrogenase (NADP)	Citric Acid Cycle	3.6675667800927454	forward	(unresolved organic)	nadph_c	acceptor_side_only	2.0	7.335133560185491
IPMD	3-isopropylmalate dehydrogenase	Valine, Leucine, and Isoleucine Metabolism	0.3119010583259095	forward	3c2hmp_c	nadh_c	fully_resolved	2.0	0.623802116651819
MDH	Malate dehydrogenase	Citric Acid Cycle	3.645136371774747	forward	mal__L_c	nadh_c	fully_resolved	2.0	7.290272743549494
AGPR	N-acetyl-g-glutamyl-phosphate reductase	Arginine and Proline Metabolism	-0.2047757820090902	reverse	nadph_c	(unresolved organic)	acceptor_side_only	2.0	0.4095515640181804
HACD5	3-hydroxyacyl-CoA dehydrogenase (3-oxododecanoyl-CoA)	Membrane Lipid Metabolism	0.24637449728659	forward	nadh_c	3hddcoa_c	fully_resolved	2.0	0.49274899457318
DXPRIi	1-deoxy-D-xylulose reductoisomerase	Cofactor and Prosthetic Group Biosynthesis	0.0016538964651207828	forward	nadph_c	2me4p_c	fully_resolved	2.0	0.0033077929302415656
DHORD2	Dihydoorotic acid dehydrogenase (quinone8)	Purine and Pyrimidine Biosynthesis	0.2290082382542359	forward	dhor__S_c	q8h2_c	fully_resolved	2.0	0.4580164765084718
KARA1	Ketol-acid reductoisomerase (2,3-dihydroxy-3-methylbutanoate)	Valine, Leucine, and Isoleucine Metabolism	-0.6053212601691125	reverse	nadph_c	23dhmb_c	fully_resolved	2.0	1.210642520338225
KARA2	Ketol-acid reductoisomerase (2-Acetolactate)	Valine, Leucine, and Isoleucine Metabolism	0.20113222525057797	forward	nadph_c	23dhmp_c	fully_resolved	2.0	0.40226445050115595
HACD6	3-hydroxyacyl-CoA dehydrogenase (3-oxotetradecanoyl-CoA)	Membrane Lipid Metabolism	0.19249721034483552	forward	nadh_c	3htdcoa_c	fully_resolved	2.0	0.38499442068967105
GLYCL	Glycine Cleavage System	Folate Metabolism	0.03752835769396217	forward	(unresolved organic)	nadh_c	acceptor_side_only	2.0	0.07505671538792434
HACD4	3-hydroxyacyl-CoA dehydrogenase (3-oxodecanoyl-CoA)	Membrane Lipid Metabolism	0.24637449728659	forward	nadh_c	3hdcoa_c	fully_resolved	2.0	0.49274899457318
HACD7	3-hydroxyacyl-CoA dehydrogenase (3-oxohexadecanoyl-CoA)	Membrane Lipid Metabolism	0.19249721034483552	forward	nadh_c	3hhdcoa_c	fully_resolved	2.0	0.38499442068967105
HACD1	3-hydroxyacyl-CoA dehydrogenase (acetoacetyl-CoA)	Membrane Lipid Metabolism	0.37083456100891093	forward	nadh_c	3hbcoa_c	fully_resolved	2.0	0.7416691220178219
HACD2	3-hydroxyacyl-CoA dehydrogenase (3-oxohexanoyl-CoA)	Membrane Lipid Metabolism	0.370834561008911	forward	nadh_c	3hhcoa_c	fully_resolved	2.0	0.741669122017822
UAPGR	UDP-N-acetylenolpyruvoylglucosamine reductase	Cell Envelope Biosynthesis	0.019237536615150506	forward	nadph_c	uamr_c	fully_resolved	2.0	0.03847507323030101
FADRx	FAD reductase	Cofactor and Prosthetic Group Biosynthesis	1.762204239712216	forward	nadh_c	fadh2_c	fully_resolved	2.0	3.524408479424432
DMPPS	1-hydroxy-2-methyl-2-(E)-butenyl 4-diphosphate reductase (dmpp)	Cofactor and Prosthetic Group Biosynthesis	0.00019245844173418664	forward	nadh_c	dmpp_c	fully_resolved	2.0	0.0003849168834683733
IPDPS	1-hydroxy-2-methyl-2-(E)-butenyl 4-diphosphate reductase (ipdp)	Cofactor and Prosthetic Group Biosynthesis	0.0014614380233865956	forward	nadh_c	ipdp_c	fully_resolved	2.0	0.0029228760467731913
DHDPRy	Dihydrodipicolinate reductase (NADPH)	Threonine and Lysine Metabolism	0.2568067140439565	forward	nadph_c	thdp_c	fully_resolved	2.0	0.513613428087913
G3PD2	Glycerol-3-phosphate dehydrogenase (NADP)	Alternate Carbon Metabolism	-0.09624860517241776	reverse	nadph_c	glyc3p_c	fully_resolved	2.0	0.19249721034483552
AKGDH	2-Oxogluterate dehydrogenase	Citric Acid Cycle	2.923215064664613	forward	(unresolved organic)	nadh_c	acceptor_side_only	2.0	5.846430129329226
HISTD	Histidinol dehydrogenase	Histidine Metabolism	0.06558679083943172	forward	histd_c	nadh_c	fully_resolved	4.0	0.2623471633577269
ASAD	Aspartate-semialdehyde dehydrogenase	Threonine and Lysine Metabolism	-0.7401176297098979	reverse	nadph_c	(unresolved organic)	acceptor_side_only	2.0	1.4802352594197958
SULR	Sulfite reductase (NADPH2)	Cysteine Metabolism	0.171330935532988	forward	nadph_c	h2s_c	fully_resolved	6.0	1.0279856131979281
GAPD	Glyceraldehyde-3-phosphate dehydrogenase	Glycolysis/Gluconeogenesis	15.45679293397306	forward	(unresolved organic)	nadh_c	acceptor_side_only	2.0	30.91358586794612
GND	Phosphogluconate dehydrogenase	Pentose Phosphate Pathway	2.7540715782232135	forward	(unresolved organic)	nadph_c	acceptor_side_only	2.0	5.508143156446427
P5CR	Pyrroline-5-carboxylate reductase	Arginine and Proline Metabolism	0.1530356145264897	forward	nadph_c	pro__L_c	fully_resolved	2.0	0.3060712290529794
PPND	Prephenate dehydrogenase	Tyrosine, Tryptophan, and Phenylalanine Metabolism	0.09561930760572811	forward	(unresolved organic)	nadh_c	acceptor_side_only	2.0	0.19123861521145621
PDX5PS	Pyridoxine 5'-phosphate synthase	Cofactor and Prosthetic Group Biosynthesis	0.00015438213132210174	forward	(unresolved organic)	nadh_c	acceptor_side_only	2.0	0.0003087642626442035
G6PDH2r	Glucose 6-phosphate dehydrogenase	Pentose Phosphate Pathway	2.7540715782232135	forward	g6p_c	nadph_c	fully_resolved	2.0	5.508143156446427
HSDy	Homoserine dehydrogenase (NADPH)	Threonine and Lysine Metabolism	-0.48331091566594125	reverse	nadph_c	hom__L_c	fully_resolved	2.0	0.9666218313318825
MTHFR2	5,10-methylenetetrahydrofolate reductase (NADH)	Folate Metabolism	0.10686220362666296	forward	nadh_c	5mthf_c	fully_resolved	2.0	0.21372440725332592
ASPO3	L-aspartate oxidase	Cofactor and Prosthetic Group Biosynthesis	0.001577051547763074	forward	asp__L_c	q8h2_c	fully_resolved	2.0	0.003154103095526148
MTHFD	Methylenetetrahydrofolate dehydrogenase (NADP)	Folate Metabolism	0.6842098369778078	forward	mlthf_c	nadph_c	fully_resolved	2.0	1.3684196739556156
GLUDy	Glutamate dehydrogenase (NADP)	Glutamate Metabolism	-5.920058013425202	reverse	nadph_c	(unresolved organic)	acceptor_side_only	2.0	11.840116026850405
HACD3	3-hydroxyacyl-CoA dehydrogenase (3-oxooctanoyl-CoA)	Membrane Lipid Metabolism	0.24637449728659	forward	nadh_c	3hocoa_c	fully_resolved	2.0	0.49274899457318
E4PD	Erythrose 4-phosphate dehydrogenase	Cofactor and Prosthetic Group Biosynthesis	-0.00030876426264424115	reverse	nadh_c	e4p_c	fully_resolved	2.0	0.0006175285252884823
DPR	2-dehydropantoate 2-reductase	Cofactor and Prosthetic Group Biosynthesis	0.00046660787673110824	forward	nadph_c	pant__R_c	fully_resolved	2.0	0.0009332157534622165
DHFR	Dihydrofolate reductase	Cofactor and Prosthetic Group Biosynthesis	0.01857777800012829	forward	nadph_c	thf_c	fully_resolved	2.0	0.03715555600025658
PDH	Pyruvate dehydrogenase	Glycolysis/Gluconeogenesis	9.602845087467465	forward	(unresolved organic)	nadh_c	acceptor_side_only	2.0	19.20569017493493
PGCD	Phosphoglycerate dehydrogenase	Glycine and Serine Metabolism	1.1892509029981067	forward	3pg_c	nadh_c	fully_resolved	2.0	2.3785018059962133
PERD	Erythronate 4-phosphate (4per) dehydrogenase	Cofactor and Prosthetic Group Biosynthesis	-0.00030876426264424115	reverse	nadh_c	4per_c	fully_resolved	2.0	0.0006175285252884823
AMPMS2	4-amino-2-methyl-5-phosphomethylpyrimidine synthetase	Cofactor and Prosthetic Group Biosynthesis	0.00015438213132210177	forward	(unresolved organic)	nadh_c	acceptor_side_only	2.0	0.00030876426264420353
PPPGO3	Protoporphyrinogen oxidase (anaerobic)	Cofactor and Prosthetic Group Biosynthesis	0.00015438213132210177	forward	pppg9_c	succ_c	fully_resolved	6.0	0.0009262927879326107
PDX5PO2	Pyridoxine 5'-phosphate oxidase (anaerboic	Cofactor and Prosthetic Group Biosynthesis	0.00015438213132210177	forward	pdx5p_c	nadh_c	fully_resolved	2.0	0.00030876426264420353
CYTBO3_4pp	Cytochrome oxidase bo3 (ubiquinol-8: 4 protons) (periplasm)	Oxidative Phosphorylation	32.97969123573736	forward	q8h2_c	h2o_c	fully_resolved	2.0	65.95938247147473
SUCDi	Succinate dehydrogenase (irreversible)	Oxidative Phosphorylation	2.923610365996384	forward	succ_c	q8h2_c	fully_resolved	2.0	5.847220731992768
ACOAD7f	Acyl-CoA dehydrogenase (hexadecanoyl-CoA)	Membrane Lipid Metabolism	-0.08835642446805919	reverse	fadh2_c	pmtcoa_c	fully_resolved	2.0	0.17671284893611838
ACOAD5f	Acyl-CoA dehydrogenase (dodecanoyl-CoA)	Membrane Lipid Metabolism	-0.24637449728659	reverse	fadh2_c	ddcacoa_c	fully_resolved	2.0	0.49274899457318
ACOAD3f	Acyl-CoA dehydrogenase (octanoyl-CoA)	Membrane Lipid Metabolism	-0.24637449728659	reverse	fadh2_c	occoa_c	fully_resolved	2.0	0.49274899457318
ACOAD2f	Acyl-CoA dehydrogenase (hexanoyl-CoA)	Membrane Lipid Metabolism	-0.370834561008911	reverse	fadh2_c	hxcoa_c	fully_resolved	2.0	0.741669122017822
ACOAD4f	Acyl-CoA dehydrogenase (decanoyl-CoA)	Membrane Lipid Metabolism	-0.24637449728659	reverse	fadh2_c	dcacoa_c	fully_resolved	2.0	0.49274899457318
ACOAD6f	Acyl-CoA dehydrogenase (tetradecanoyl-CoA)	Membrane Lipid Metabolism	-0.1924972103448355	reverse	fadh2_c	tdcoa_c	fully_resolved	2.0	0.384994420689671
NADH16pp	NADH dehydrogenase (ubiquinone-8 & 3 protons) (periplasm)	Oxidative Phosphorylation	29.825495579938977	forward	nadh_c	q8h2_c	fully_resolved	2.0	59.650991159877954
OPHHX3	2-Octaprenylphenol hydroxylase (anaerobic)	Cofactor and Prosthetic Group Biosynthesis	0.00015438213131842358	forward	2oph_c	nadh_c	fully_resolved	2.0	0.00030876426263684717
TYRL	Tyrosine lyase	Cofactor and Prosthetic Group Biosynthesis	0.00015438213132210174	forward	nadph_c	(unresolved organic)	donor_side_only	2.0	0.0003087642626442035
ACOAD1fr	Acyl-CoA dehydrogenase (butanoyl-CoA)	Membrane Lipid Metabolism	0.37083456100891093	forward	fadh2_c	btcoa_c	fully_resolved	2.0	0.7416691220178219
