## Supplementary material for "Organizing principles of the cellular electron economy": WT_aerobic_paths.csv

path_id	source	sink	path	n_transfer_steps	electron_flux
0	2oph_c	3hbcoa_c	2oph_c -> nadh_c -> 3hbcoa_c	2	0.00030876426263684717
1	3c2hmp_c	3hbcoa_c	3c2hmp_c -> nadh_c -> 3hbcoa_c	2	0.623802116651819
2	3pg_c	3hbcoa_c	3pg_c -> nadh_c -> 3hbcoa_c	2	0.1175582411033661
3	3pg_c	3hdcoa_c	3pg_c -> nadh_c -> 3hdcoa_c	2	0.49274899457318
4	3pg_c	3hddcoa_c	3pg_c -> nadh_c -> 3hddcoa_c	2	0.49274899457318
5	3pg_c	3hhcoa_c	3pg_c -> nadh_c -> 3hhcoa_c	2	0.741669122017822
6	3pg_c	3hhdcoa_c	3pg_c -> nadh_c -> 3hhdcoa_c	2	0.38499442068967105
7	3pg_c	3hocoa_c	3pg_c -> nadh_c -> 3hocoa_c	2	0.1487820330389943
8	asp__L_c	h2o_c	asp__L_c -> q8h2_c -> h2o_c	2	0.003154103095526148
9	dhor__S_c	h2o_c	dhor__S_c -> q8h2_c -> h2o_c	2	0.4580164765084718
10	dscl_c	3hocoa_c	dscl_c -> nadh_c -> 3hocoa_c	2	0.0003087642626442034
11	g6p_c	nadph_c	g6p_c -> nadph_c	1	0.45567651415927557
12	g6p_c	23dhmb_c	g6p_c -> nadph_c -> 23dhmb_c	2	1.210642520338225
13	g6p_c	23dhmp_c	g6p_c -> nadph_c -> 23dhmp_c	2	0.40226445050115595
14	g6p_c	2me4p_c	g6p_c -> nadph_c -> 2me4p_c	2	0.0033077929302415656
15	g6p_c	5aprbu_c	g6p_c -> nadph_c -> 5aprbu_c	2	0.0006175285252886805
16	g6p_c	glyc3p_c	g6p_c -> nadph_c -> glyc3p_c	2	0.19249721034483552
17	g6p_c	h2s_c	g6p_c -> nadph_c -> h2s_c	2	1.0279856131979281
18	g6p_c	hom__L_c	g6p_c -> nadph_c -> hom__L_c	2	0.9666218313318825
19	g6p_c	pant__R_c	g6p_c -> nadph_c -> pant__R_c	2	0.0009332157534622165
20	g6p_c	pro__L_c	g6p_c -> nadph_c -> pro__L_c	2	0.3060712290529794
21	g6p_c	skm_c	g6p_c -> nadph_c -> skm_c	2	0.5276947399762089
22	g6p_c	thdp_c	g6p_c -> nadph_c -> thdp_c	2	0.41383051033494356
23	histd_c	3hocoa_c	histd_c -> nadh_c -> 3hocoa_c	2	0.2623471633577269
24	imp_c	3hocoa_c	imp_c -> nadh_c -> 3hocoa_c	2	0.08131103391381461
25	imp_c	3htdcoa_c	imp_c -> nadh_c -> 3htdcoa_c	2	0.25546077807911993
26	mal__L_c	3htdcoa_c	mal__L_c -> nadh_c -> 3htdcoa_c	2	0.12953364261055111
27	mal__L_c	4per_c	mal__L_c -> nadh_c -> 4per_c	2	0.0006175285252884823
28	mal__L_c	5mthf_c	mal__L_c -> nadh_c -> 5mthf_c	2	0.21372440725332592
29	mal__L_c	dmpp_c	mal__L_c -> nadh_c -> dmpp_c	2	0.0003849168834683733
30	mal__L_c	e4p_c	mal__L_c -> nadh_c -> e4p_c	2	0.0006175285252884823
31	mal__L_c	fadh2_c	mal__L_c -> nadh_c -> fadh2_c	2	0.00111598204345853
32	mal__L_c	ipdp_c	mal__L_c -> nadh_c -> ipdp_c	2	0.0029228760467731913
33	mal__L_c	btcoa_c	mal__L_c -> nadh_c -> fadh2_c -> btcoa_c	3	0.7416691220178219
34	mal__L_c	dcacoa_c	mal__L_c -> nadh_c -> fadh2_c -> dcacoa_c	3	0.49274899457318
35	mal__L_c	ddcacoa_c	mal__L_c -> nadh_c -> fadh2_c -> ddcacoa_c	3	0.49274899457318
36	mal__L_c	hxcoa_c	mal__L_c -> nadh_c -> fadh2_c -> hxcoa_c	3	0.741669122017822
37	mal__L_c	occoa_c	mal__L_c -> nadh_c -> fadh2_c -> occoa_c	3	0.49274899457318
38	mal__L_c	pmtcoa_c	mal__L_c -> nadh_c -> fadh2_c -> pmtcoa_c	3	0.17671284893611838
39	mal__L_c	tdcoa_c	mal__L_c -> nadh_c -> fadh2_c -> tdcoa_c	3	0.384994420689671
40	mal__L_c	h2o_c	mal__L_c -> nadh_c -> q8h2_c -> h2o_c	3	3.418063364280367
41	mlthf_c	thdp_c	mlthf_c -> nadph_c -> thdp_c	2	0.09978291775296944
42	mlthf_c	thf_c	mlthf_c -> nadph_c -> thf_c	2	0.03715555600025658
43	mlthf_c	uamr_c	mlthf_c -> nadph_c -> uamr_c	2	0.03847507323030101
44	mlthf_c	unresolved:AGPR	mlthf_c -> nadph_c -> unresolved:AGPR	2	0.4095515640181804
45	mlthf_c	unresolved:ASAD	mlthf_c -> nadph_c -> unresolved:ASAD	2	0.7834545629539083
46	pdx5p_c	h2o_c	pdx5p_c -> nadh_c -> q8h2_c -> h2o_c	3	0.00030876426264420353
47	pppg9_c	h2o_c	pppg9_c -> succ_c -> q8h2_c -> h2o_c	3	0.0009262927879326107
48	succ_c	h2o_c	succ_c -> q8h2_c -> h2o_c	2	5.8462944392048355
49	unresolved:AKGDH	h2o_c	unresolved:AKGDH -> nadh_c -> q8h2_c -> h2o_c	3	5.846430129329226
50	unresolved:AMPMS2	h2o_c	unresolved:AMPMS2 -> nadh_c -> q8h2_c -> h2o_c	3	0.00030876426264420353
51	unresolved:CPPPGO	h2o_c	unresolved:CPPPGO -> h2o_c	1	0.0006175285252884072
52	unresolved:GAPD	h2o_c	unresolved:GAPD -> nadh_c -> q8h2_c -> h2o_c	3	30.91358586794612
53	unresolved:GLYCL	h2o_c	unresolved:GLYCL -> nadh_c -> q8h2_c -> h2o_c	3	0.07505671538792434
54	unresolved:GND	unresolved:ASAD	unresolved:GND -> nadph_c -> unresolved:ASAD	2	0.6967806964658876
55	unresolved:GND	unresolved:G5SD	unresolved:GND -> nadph_c -> unresolved:G5SD	2	0.30607122905297934
56	unresolved:GND	unresolved:GLUDy	unresolved:GND -> nadph_c -> unresolved:GLUDy	2	4.50529123092756
57	unresolved:ICDHyr	unresolved:GLUDy	unresolved:ICDHyr -> nadph_c -> unresolved:GLUDy	2	7.334824795922844
58	unresolved:ICDHyr	unresolved:TYRL	unresolved:ICDHyr -> nadph_c -> unresolved:TYRL	2	0.0003087642626442035
59	unresolved:PDH	h2o_c	unresolved:PDH -> nadh_c -> q8h2_c -> h2o_c	3	19.20569017493493
60	unresolved:PDX5PS	h2o_c	unresolved:PDX5PS -> nadh_c -> q8h2_c -> h2o_c	3	0.0003087642626442035
61	unresolved:PPND	h2o_c	unresolved:PPND -> nadh_c -> q8h2_c -> h2o_c	3	0.19123861521145621
