## Supplementary material for "Organizing principles of the cellular electron economy": WT_anaerobic_edges.csv

reaction_id	reaction_name	subsystem	flux	flux_direction	donor	acceptor	resolution_status	electrons_per_turnover	electron_flux
ALDD2y	Aldehyde dehydrogenase (acetaldehyde, NADP)	Alternate Carbon Metabolism	0.39689655172413646	forward	acald_c	nadph_c	fully_resolved	2.0	0.7937931034482729
ASAD	Aspartate-semialdehyde dehydrogenase	Threonine and Lysine Metabolism	-0.3968965517241376	reverse	nadph_c	(unresolved organic)	acceptor_side_only	2.0	0.7937931034482753
GAPD	Glyceraldehyde-3-phosphate dehydrogenase	Glycolysis/Gluconeogenesis	9.662413793103443	forward	(unresolved organic)	nadh_c	acceptor_side_only	2.0	19.324827586206887
G6PDH2r	Glucose 6-phosphate dehydrogenase	Pentose Phosphate Pathway	1.190689655172413	forward	g6p_c	nadph_c	fully_resolved	2.0	2.381379310344826
HSDy	Homoserine dehydrogenase (NADPH)	Threonine and Lysine Metabolism	-0.3968965517241376	reverse	nadph_c	hom__L_c	fully_resolved	2.0	0.7937931034482753
MTHFD	Methylenetetrahydrofolate dehydrogenase (NADP)	Folate Metabolism	-0.3968965517241382	reverse	nadph_c	mlthf_c	fully_resolved	2.0	0.7937931034482764
GLUDy	Glutamate dehydrogenase (NADP)	Glutamate Metabolism	-0.3968965517241379	reverse	nadph_c	(unresolved organic)	acceptor_side_only	2.0	0.7937931034482758
PDH	Pyruvate dehydrogenase	Glycolysis/Gluconeogenesis	9.50620689655172	forward	(unresolved organic)	nadh_c	acceptor_side_only	2.0	19.01241379310344
LDH_D	D-lactate dehydrogenase	Pyruvate Metabolism	-0.9500000000000001	reverse	nadh_c	lac__D_c	fully_resolved	2.0	1.9000000000000001
ALR4x	Aldose reductase (acetol)	Glycerophospholipid Metabolism	9.109310344827582	forward	nadh_c	12ppd__R_c	fully_resolved	2.0	18.218620689655165
ALR2x	Aldose reductase (methylglyoxal) (nadh)	Methylglyoxal Metabolism	9.109310344827582	forward	nadh_c	acetol_c	fully_resolved	2.0	18.218620689655165
