## Supplementary material for "Organizing principles of the cellular electron economy": WT_anaerobic_paths.csv

path_id	source	sink	path	n_transfer_steps	electron_flux
0	acald_c	hom__L_c	acald_c -> nadph_c -> hom__L_c	2	0.7937931034482729
1	g6p_c	mlthf_c	g6p_c -> nadph_c -> mlthf_c	2	0.7937931034482764
2	g6p_c	unresolved:ASAD	g6p_c -> nadph_c -> unresolved:ASAD	2	0.7937931034482753
3	g6p_c	unresolved:GLUDy	g6p_c -> nadph_c -> unresolved:GLUDy	2	0.7937931034482746
4	unresolved:GAPD	12ppd__R_c	unresolved:GAPD -> nadh_c -> 12ppd__R_c	2	18.218620689655165
5	unresolved:GAPD	acetol_c	unresolved:GAPD -> nadh_c -> acetol_c	2	1.106206896551722
6	unresolved:PDH	acetol_c	unresolved:PDH -> nadh_c -> acetol_c	2	17.112413793103443
7	unresolved:PDH	lac__D_c	unresolved:PDH -> nadh_c -> lac__D_c	2	1.8999999999999986
