## Supplementary material for "Organizing principles of the cellular electron economy": steinsiek2014_byproducts_means.csv

strain	aerobiosis_percent	acetate_mean	ethanol_mean
TBE029	0	7.58	6.62
TBE029	20	4.6	2.76
TBE029	50	3.09	0.89
TBE029	80	1.08	0.09
TBE029	100	0.74	0.02
TBE029	150	0.67	0.12
TBE031_bo_only	0	7.65	7.05
TBE031_bo_only	20	4.17	3.48
TBE031_bo_only	50	1.89	1.39
TBE031_bo_only	80	0.93	0.37
TBE031_bo_only	100	0.61	0.45
TBE031_bo_only	150	0.44	0.19
TBE032_bdII_only	0	6.9	6.0
TBE032_bdII_only	20	5.84	2.86
TBE032_bdII_only	50	4.21	0.1
TBE032_bdII_only	80	3.69	0.1
TBE032_bdII_only	100	3.27	0.07
TBE032_bdII_only	150	3.46
TBE042_bdI_only	0	7.74	6.82
TBE042_bdI_only	20	4.99	3.69
TBE042_bdI_only	50	3.06	0.96
TBE042_bdI_only	80	2.52	0.12
TBE042_bdI_only	100	2.32	0.05
TBE042_bdI_only	150	1.86	0.07
