## Supplementary material for "Organizing principles of the cellular electron economy": toya2012_table_SII_redox_subset.csv

reaction_class	reaction_label	electrons_per_flux	wt_no_o2	wt_no_o2_low	wt_no_o2_high	wt_nitrate	wt_nitrate_low	wt_nitrate_high	arca_nitrate	arca_nitrate_low	arca_nitrate_high
Glycolysis	GAPD (G3P->3PG)	2	173.6	170.8	173.6	171.9	162.5	174.0	162.1	161.8	163.2
Oxidative PPP	G6PDH (G6P->6PG)	2	22.8	22.4	24.8	50.3	47.8	51.0	31.7	30.5	31.9
Oxidative PPP	GND (6PG->Ru5P+CO2)	2	3.1	1.4	3.2	44.6	28.7	46.8	3.0	2.2	3.5
PDH	PDH (PYR->AcCoA+CO2)	2	10.1	10.0	10.7	16.2	16.0	22.9	31.4	30.4	32.0
Oxidative TCA	ICDH (ICT->2KG+CO2)	2	2.3	2.2	2.8	11.3	9.6	15.7	44.7	44.1	45.9
Oxidative TCA	AKGDH (2KG->SUC+CO2 aggregate)	2	0.0	0.0	0.6	8.3	6.6	12.7	41.4	40.8	42.7
Oxidative TCA	SDH (SUC->FUM)	2	-3.0	-3.0	-2.4	8.3	7.6	13.6	50.0	49.8	50.3
Oxidative TCA	MDH (MAL->OAA)	2	1.6	1.5	2.2	8.3	8.1	15.0	58.6	57.5	59.2
