## Supplementary material for "Organizing principles of the cellular electron economy": s_cerevisiae_oxygen_series.csv

substrate	oxygen_in_mmol_L_h	oxygen_out_mmol_L_h	sugar_in_g_L	sugar_out_g_L	dry_weight_g_L	ethanol_out_mM	ethanol_out_censored_lt_mM	dilution_h
Glucose	0	0.32	24.6	0.05	2.52	242		0.10
Glucose	0.70	0.85	22.8	0.05	2.64	201		0.10
Glucose	0.93	0.73	23.7	0.05	2.70	240		0.10
Glucose	4.7	2.6	15.5	0.05	2.56	172		0.10
Glucose	7.3	6.0	11.4	0.05	1.99	99		0.10
Glucose	13.5	8.9	7.6	0.05	2.07	58		0.10
Glucose	17.5	13.7	6.5	0.05	2.15	41		0.10
Glucose	24.2	18.2	5.1	0.05	2.67	14		0.10
Glucose	33.1	25.6	5.2	0.05	3.18		1	0.10
Glucose	46.6	39.3	4.6	0.05	2.79		1	0.10
Maltose	0	0	30.0	0.05	2.16	259		0.10
Maltose	0	0	30.3	0.10	2.13	259		0.10
Maltose	5.4	4.2	24.0	0.20	2.40	211		0.10
Maltose	10.8	8.3	20.5	0.05	2.55	121		0.10
Maltose	18.7	15.4	14.1	0.05	2.36	80		0.10
Maltose	22.3	17.3	9.9	0.05	2.51	41		0.10
Maltose	24.8	19.1	7.7	0.05	2.68	26		0.10
Maltose	30.8	24.8	5.3	0.05	2.41	35		0.10
Maltose	35.3	29.6	4.1	0.05	2.52		1	0.10
Maltose	40.2	34.0	4.1	0.05	2.51		1	0.10
Maltose	45.8	39.8	4.6	0.05	2.71		1	0.10
