## Supplementary material for "Organizing principles of the cellular electron economy": Fig2a_condition_summary.csv

state	condition	status	qGLC	qO2	predicted_growth_rate	ATPM_flux	predicted_acetate_exchange	predicted_formate_exchange	predicted_ethanol_exchange	predicted_succinate_exchange	total_cumulative_electron_transfer_activity
0	aerobic	optimal	8.7	11.9	0.5626709619321199	6.86	8.00154611092342	0.0	0.0	0.0	189.5683958265568
1	anaerobic	optimal	14.9	0.0	0.26392695902609875	6.86	12.941345427623668	26.830890947788955	12.79876152728582	0.0880576463173065	129.92141758468193
