## Supplementary material for "Organizing principles of the cellular electron economy": Fig2a_electron_path_summary.csv

condition	total_edge_activity	net_source_flux	net_sink_flux	effective_transfer_depth	illustrative_n_paths	illustrative_residual_activity
aerobic	189.56839582655678	68.83212654383665	68.83212654383664	2.7540685628218626	61	0.0
anaerobic	129.921417584682	61.33032221065165	61.33032221066462	2.118387983328052	57	0.0
