## Supplementary material for "Organizing principles of the cellular electron economy": Fig2b_carrier_relay.csv

condition	carrier	carrier_name	relay_throughflow
aerobic	nadh_c	NADH	55.08102350225828
aerobic	nadph_c	NADPH	15.596138480356377
aerobic	fadh2_c	FADH2	2.4589666323649686
aerobic	q8h2_c	Ubiquinol-8	47.59949809750196
aerobic	mql8_c	Menaquinol-8	0.0
aerobic	2dmmql8_c	2-Demethylmenaquinol-8	0.0
anaerobic	nadh_c	NADH	60.122151160272786
anaerobic	nadph_c	NADPH	7.315539063071408
anaerobic	fadh2_c	FADH2	1.1534051506731633
anaerobic	q8h2_c	Ubiquinol-8	0.0
anaerobic	mql8_c	Menaquinol-8	0.0
anaerobic	2dmmql8_c	2-Demethylmenaquinol-8	0.0
