## Supplementary material for "Organizing principles of the cellular electron economy": Fig2c_edge_changes.csv

donor	acceptor	flux_A	flux_C	delta	status
q8h2_c	h2o_c	47.59949809750196	0.0	-47.59949809750196	suppressed
nadh_c	q8h2_c	47.22403451665618	0.0	-47.22403451665618	suppressed
nadh_c	(unresolved organic)	0.0	25.59752305457164	25.59752305457164	newly_activated
nadh_c	etoh_c	0.0	25.59752305457164	25.59752305457164	newly_activated
(unresolved organic)	nadh_c	51.040683635488264	58.4031009181386	7.362417282650334	increased
(unresolved organic)	nadph_c	6.797397649519626	0.5675443098583777	-6.229853339661248	decreased
nadph_c	(unresolved organic)	11.347126460642079	5.322493576277989	-6.02463288436409	decreased
g6p_c	nadph_c	5.587439015716187	0.0	-5.587439015716187	suppressed
nadh_c	nadph_c	2.5914668594837083	6.457254398711699	3.865787539227991	increased
nadh_c	fadh2_c	2.4598736579556038	1.153830600931113	-1.3060430570244907	decreased
3pg_c	nadh_c	1.8721480834287987	0.8781515022734387	-0.9939965811553599	decreased
mal__L_c	nadh_c	1.1734975554699325	0.37432655027874273	-0.7991710051911898	decreased
mlthf_c	nadph_c	0.990190609490205	0.46445971820189913	-0.5257308912883059	decreased
nadph_c	23dhmb_c	0.9839618419434037	0.4615380467655457	-0.5224237951778581	decreased
nadph_c	h2s_c	0.8355056100053092	0.39190303004218174	-0.44360257996312746	decreased
nadph_c	hom__L_c	0.7856315812815698	0.3685090722480263	-0.41712250903354353	decreased
dhor__S_c	q8h2_c	0.37225748170467604	0.0	-0.37225748170467604	suppressed
3c2hmp_c	nadh_c	0.5070014223004797	0.2378145535539746	-0.2691868687465051	decreased
nadph_c	skm_c	0.42888918868121506	0.20117515739413538	-0.22771403128707968	decreased
nadph_c	thdp_c	0.41744446131551577	0.1958068830475446	-0.22163757826797117	decreased
nadh_c	3hddcoa_c	0.40048668386480574	0.18785265235641518	-0.21263403150839055	decreased
nadh_c	3hocoa_c	0.40048668386480574	0.18785265235641518	-0.21263403150839055	decreased
nadh_c	3hhcoa_c	0.40048668386480574	0.18785265235641518	-0.21263403150839055	decreased
nadh_c	3hdcoa_c	0.40048668386480574	0.18785265235641518	-0.21263403150839055	decreased
fadh2_c	hxcoa_c	0.4004866838648057	0.18785265235641516	-0.21263403150839053	decreased
fadh2_c	ddcacoa_c	0.4004866838648057	0.18785265235641516	-0.21263403150839053	decreased
fadh2_c	dcacoa_c	0.4004866838648057	0.18785265235641516	-0.21263403150839053	decreased
fadh2_c	occoa_c	0.4004866838648057	0.18785265235641516	-0.21263403150839053	decreased
nadh_c	3hbcoa_c	0.4004866838648056	0.18785265235641513	-0.2126340315083905	decreased
fadh2_c	btcoa_c	0.4004866838648057	0.18785265235641518	-0.2126340315083905	decreased
dhor__S_c	succ_c	0.0	0.17461143682207667	0.17461143682207667	newly_activated
nadph_c	23dhmp_c	0.3269444637983537	0.15335687095778686	-0.17358759284056682	decreased
fadh2_c	tdcoa_c	0.31290807398199505	0.14677294903792162	-0.16613512494407343	decreased
nadh_c	3htdcoa_c	0.31290807398199505	0.14677294903792162	-0.16613512494407343	decreased
nadh_c	3hhdcoa_c	0.31290807398199505	0.1467729490379218	-0.16613512494407326	decreased
imp_c	nadh_c	0.27371466545765133	0.12838885277999984	-0.1453258126776515	decreased
nadph_c	pro__L_c	0.24876245897980948	0.11668474785502851	-0.13207771112478095	decreased
histd_c	nadh_c	0.21322528636610066	0.10001564897685819	-0.11320963738924247	decreased
nadh_c	5mthf_c	0.17370665402576013	0.08147900293661915	-0.09222765108914098	decreased
nadph_c	glyc3p_c	0.1564540369909975	0.0733864745189609	-0.0830675624720366	decreased
fadh2_c	pmtcoa_c	0.14362513905894517	0.06736893985316583	-0.07625619920577933	decreased
nadph_c	uamr_c	0.0312710013803395	0.014668004674834463	-0.016602996705505038	decreased
nadph_c	thf_c	0.03019855052689662	0.014164959890930655	-0.016033590635965968	decreased
asp__L_c	q8h2_c	0.002563528902558574	0.0	-0.002563528902558574	suppressed
nadph_c	2me4p_c	0.002688441856157578	0.0012610430102266835	-0.0014273988459308946	decreased
nadh_c	ipdp_c	0.0023755968013233174	0.001114299621008174	-0.0012612971803151434	decreased
asp__L_c	succ_c	0.0	0.0012024512253286347	0.0012024512253286347	newly_activated
succ_c	q8h2_c	0.0006425702385376294	0.0	-0.0006425702385376294	suppressed
(unresolved organic)	h2o_c	0.000501902498043451	0.0	-0.000501902498043451	suppressed
nadph_c	pant__R_c	0.0007584804566843837	0.0003557735407671278	-0.00040270691591725596	decreased
pppg9_c	succ_c	0.0007528537470651764	0.0003531342711769201	-0.00039971947588825625	decreased
nadph_c	5aprbu_c	0.0005019024980438752	0.00023542284745128953	-0.00026647965059258563	decreased
nadh_c	4per_c	0.0005019024964249883	0.00023542284745121407	-0.0002664796489737742	decreased
nadh_c	e4p_c	0.0005019024964249883	0.00023542284745121407	-0.0002664796489737742	decreased
nadh_c	dmpp_c	0.00031284505483426036	0.00014674338921850932	-0.00016610166561575103	decreased
2oph_c	nadh_c	0.00025095124902172546	0.00011771142372564002	-0.00013323982529608543	decreased
dscl_c	nadh_c	0.0002509512490217254	0.00011771142372564004	-0.00013323982529608538	decreased
pdx5p_c	nadh_c	0.0002509512490217254	0.00011771142372564001	-0.00013323982529608538	decreased
