## Supplementary material for "Organizing principles of the cellular electron economy": Fig2d_terminal_fates.csv

condition	interpreted_fate	electron_flux	total_terminal_flux	fraction
aerobic	respiration	47.6	68.83212654383664	0.6915375478002314
aerobic	fermentation_associated	0.00011028350852754698	68.83212654383664	1.60220981197365e-06
aerobic	biosynthesis_or_other	9.884889799686034	68.83212654383664	0.14360866496534452
aerobic	unresolved_other	11.347126460642079	68.83212654383664	0.1648521850246122
anaerobic	respiration	0.0	61.33032221066462	0.0
anaerobic	fermentation_associated	51.37121313146186	61.33032221066462	0.8376152493542421
anaerobic	biosynthesis_or_other	4.636615502924769	61.33032221066462	0.07560070346603391
anaerobic	unresolved_other	5.322493576277989	61.33032221066462	0.08678404717972393
