## Supplementary material for "Organizing principles of the cellular electron economy": Fig3ab_acceptor_titration.csv

acceptor	nominal_e_capacity	molar_cap	actual_uptake	actual_e_capacity	net_per_glucose	co2	growth
oxygen	0.0	0.0	0.0	0.0	4.103284122741754	-0.05784814816181002	0.157539816937609
oxygen	5.0	1.25	1.25	5.0	4.149351228356789	-0.006935189696578205	0.20669358085305964
oxygen	10.0	2.5	2.5	10.0	4.184701561178574	-0.008576697907934765	0.2556164250482595
oxygen	20.0	5.0	5.0	20.0	4.255402226821981	-0.011859714295409083	0.35346211343863204
oxygen	30.0	7.5	7.5	30.0	4.688023944553884	1.0793503793863548	0.447341934725824
oxygen	40.0	10.0	10.0	40.0	6.005679937130698	5.922859373897516	0.5315237064092663
oxygen	50.0	12.5	12.5	50.0	7.323335929707808	11.860911222788044	0.61570547809271
oxygen	60.0	15.0	15.0	60.0	8.619934664718006	16.478779331894582	0.6923213346210142
oxygen	80.0	20.0	20.0	80.0	11.109909786158203	21.755337786764393	0.8217979336265728
nitrate	0.0	0.0	0.0	0.0	4.103284122741754	-0.05784814816181002	0.157539816937609
nitrate	5.0	2.5	2.5	5.0	4.200343866490595	-0.009306118727334998	0.2773557871749924
nitrate	10.0	5.0	5.0	10.0	5.449757456060599	4.8558636017379815	0.3841991148110149
nitrate	20.0	10.0	10.0	20.0	10.054667213032278	21.1591033678942	0.5429134417847835
nitrate	30.0	15.0	15.0	30.0	14.497425563250976	31.40977823879386	0.6599481362381759
nitrate	40.0	20.0	20.0	40.0	14.770570571423098	31.914964859558086	0.6842059099442838
nitrate	50.0	25.0	25.0	50.0	14.575263532558381	31.320648050254825	0.6986846197365713
nitrate	60.0	30.0	30.0	60.0	14.379956493694852	30.726331240951072	0.7131633295288602
nitrate	80.0	40.0	40.0	80.0	13.993974896124062	29.5517941999498	0.7417773291512747
tmao	0.0	0.0	0.0	0.0	4.103284122741754	-0.05784814816181002	0.157539816937609
tmao	5.0	2.5	2.5	5.0	4.133572536710673	-0.006311127506622505	0.1849468852067324
tmao	10.0	5.0	5.0	10.0	4.153201700934574	-0.007238579832103112	0.21212577146450579
tmao	20.0	10.0	10.0	20.0	4.192460029382345	-0.009093484454952398	0.2664835439799885
tmao	30.0	15.0	15.0	30.0	4.231718357830102	-0.01094838908315664	0.3208413164954879
tmao	40.0	20.0	20.0	40.0	5.3703796848040355	5.2463357289189725	0.3631522818894881
tmao	50.0	25.0	24.999999999999893	49.99999999999979	6.529209040947512	9.516396962369464	0.4052422542920722
tmao	60.0	30.0	30.000000000000433	60.00000000000087	7.6880383970909225	14.985486800588982	0.44733222669467465
tmao	80.0	40.0	40.000000000005464	80.00000000001093	9.815238386842221	21.02015551846454	0.47762102263758394
