## Supplementary material for "Organizing principles of the cellular electron economy": Fig3e_substrate_core_redox_contribution.csv

substrate	selected_reactions	details	selected_e_flux	selected_e_per_substrate	net_e_flux	net_e_per_substrate	fraction_of_net	pred_error	abs_error
glucose	GAPD	GAPD:19.6210x2e=39.2419	39.24190369718016	3.9241903697180165	41.03284122741754	4.103284122741754	0.9563535578657248	-0.17909375302373753	0.17909375302373753
fructose	GAPD	GAPD:19.6210x2e=39.2419	39.24190369718001	3.9241903697180005	41.03284122741778	4.103284122741778	0.9563535578657156	-0.1790937530237775	0.1790937530237775
xylose	GAPD	GAPD:16.4269x2e=32.8538	32.8538470470919	3.2853847047091898	33.986593297363065	3.3986593297363066	0.9666707916159677	-0.11327462502711683	0.11327462502711683
galactose	GAPD	GAPD:19.6732x2e=39.3464	39.346382239464866	3.9346382239464868	40.8904981696149	4.08904981696149	0.9622377814096321	-0.15441159301500296	0.15441159301500296
gluconate	GAPD;GND	GAPD:10.6619x2e=21.3239 | GND:1.4085x2e=2.8169	24.14081463093457	2.4140814630934573	25.44969648513657	2.544969648513657	0.9485698442428802	-0.13088818542019975	0.13088818542019975
glycerol	G3PD2;GAPD	G3PD2:9.9718x2e=19.9436 | GAPD:9.9327x2e=19.8655	39.809007471257246	3.9809007471257245	40.175530848988345	4.017553084898834	0.9908769499746304	-0.03665233777310961	0.03665233777310961
