## Supplementary material for "Organizing principles of the cellular electron economy": Fig3f_inset_scaled_expansion_curves.csv

substrate	oxygen_cap	scaled_expansion	baseline	full_expansion
fructose	0	0.0	4.103284122742125	7.006625663434934
fructose	1	0.005565737478161873	4.103284122742125	7.006625663434934
fructose	2	0.009601955140775295	4.103284122742125	7.006625663434934
fructose	5	0.021710608128248578	4.103284122742125	7.006625663434934
fructose	10	0.2715138364414677	4.103284122742125	7.006625663434934
fructose	15	0.6446256384954792	4.103284122742125	7.006625663434934
fructose	20	1.0	4.103284122742125	7.006625663434934
galactose	0	0.0	4.0890498169614835	6.945479181289843
galactose	1	0.005402087432695823	4.0890498169614835	6.945479181289843
galactose	2	0.00947383907417934	4.0890498169614835	6.945479181289843
galactose	5	0.021689093998645232	4.0890498169614835	6.945479181289843
galactose	10	0.2645197075781368	4.0890498169614835	6.945479181289843
galactose	15	0.6414970002146365	4.0890498169614835	6.945479181289843
galactose	20	1.0	4.0890498169614835	6.945479181289843
gluconate	0	0.0	2.5449705853637616	8.433357265765222
gluconate	1	0.02348789406335019	2.5449705853637616	8.433357265765222
gluconate	2	0.04596461056983918	2.5449705853637616	8.433357265765222
gluconate	5	0.11339476009089824	2.5449705853637616	8.433357265765222
gluconate	10	0.3934865693858617	2.5449705853637616	8.433357265765222
gluconate	15	0.7043226908530041	2.5449705853637616	8.433357265765222
gluconate	20	1.0	2.5449705853637616	8.433357265765222
glucose	0	0.0	4.1032841227417745	7.0066256634354875
glucose	1	0.005565737478214547	4.1032841227417745	7.0066256634354875
glucose	2	0.009601955140835002	4.1032841227417745	7.0066256634354875
glucose	5	0.021710608128251048	4.1032841227417745	7.0066256634354875
glucose	10	0.2715138364414795	4.1032841227417745	7.0066256634354875
glucose	15	0.6446256384957105	4.1032841227417745	7.0066256634354875
glucose	20	1.0	4.1032841227417745	7.0066256634354875
glycerol	0	0.0	4.017553084898849	3.295859032429777
glycerol	1	0.009036314764465071	4.017553084898849	3.295859032429777
glycerol	2	0.017495675352031115	4.017553084898849	3.295859032429777
glycerol	5	0.042643681278087195	4.017553084898849	3.295859032429777
glycerol	10	0.4540842357389659	4.017553084898849	3.295859032429777
glycerol	15	1.0	4.017553084898849	3.295859032429777
glycerol	20	1.0	4.017553084898849	3.295859032429777
xylose	0	0.0	3.398659329737005	6.928547713765968
xylose	1	0.005060003349286292	3.398659329737005	6.928547713765968
xylose	2	0.009141705233387903	3.398659329737005	6.928547713765968
xylose	5	0.021386810885671327	3.398659329737005	6.928547713765968
xylose	10	0.34188674319933354	3.398659329737005	6.928547713765968
xylose	15	0.7100697558263012	3.398659329737005	6.928547713765968
xylose	20	1.0	3.398659329737005	6.928547713765968
