## Supplementary material for "Organizing principles of the cellular electron economy": Fig4a_cross_species_flux_compression.csv

organism	high_respiratory_capacity_net_e_per_glucose	low_oxygen_net_e_per_glucose	change_pct	high_respiratory_capacity_cumulative_e_per_glucose	low_oxygen_cumulative_e_per_glucose	high_respiratory_capacity_transfer_depth	low_oxygen_transfer_depth	transfer_depth_change_pct	high_respiratory_capacity_nadh_relay	low_oxygen_nadh_relay	nadh_relay_change_pct
E. coli	7.911738683199616	4.116129007426285	-47.97440648328306	21.789470784661702	8.719558227159865	2.7540685628218626	2.118387983328052	-23.0815088656501	55.08102350225828	60.122151160272786	9.152204039577839
S. cerevisiae	11.601921266104199	3.965922770352749	-65.81667226152051	21.444115653462937	7.824654203332858	1.8483245284652445	1.9729719050068375	6.7438036244151345	78.02979705834295	35.38302577224405	-54.65446905393316
B. subtilis	12.553859850022548	4.103850166334492	-67.31005272193539	25.418208952717915	8.18114222756659	2.0247325728008874	1.9935284905574133	-1.5411458610708362	92.02321098719531	40.08553846906952	-56.43975249391453
S. enterica	11.065636400048058	4.1146701967306365	-62.8157834942709	29.26295079786229	8.566378774567031	2.644488734306795	2.0819113962945455	-21.27357665449533	83.63673133204435	40.203728806694116	-51.9305355836036
K. phaffii	12.699379510287176	4.206921920265473	-66.87301204867812	24.320666028982295	8.322064878364056	1.9151066403898909	1.9781838208774987	3.2936641311402948	99.38380804897596	39.9299461950867	-59.82248318014805
