## Supplementary material for "Organizing principles of the cellular electron economy": Fig4a_cross_species_physiology.csv

organism	condition	glucose_uptake	oxygen_uptake	growth	cumulative_e_flux	net_e_flux	effective_transfer_depth	cumulative_per_glucose	net_per_glucose
E. coli	aerobic	8.7	11.9	0.5626709619321199	189.56839582655678	68.83212654383665	2.7540685628218626	21.789470784661702	7.911738683199616
E. coli	anaerobic	14.9	0.0	0.26392695902609875	129.921417584682	61.33032221065165	2.118387983328052	8.719558227159865	4.116129007426285
S. cerevisiae	aerobic	10.0	22.351915505607835	0.8369538371589987	214.44115653462936	116.01921266104199	1.8483245284652445	21.444115653462937	11.601921266104199
S. cerevisiae	anaerobic	10.0	0.0	0.16154119759854926	78.24654203332858	39.65922770352749	1.9729719050068375	7.824654203332858	3.965922770352749
B. subtilis	aerobic	10.0	24.9287506139829	0.9240728444370508	254.18208952717916	125.53859850022548	2.0247325728008874	25.418208952717915	12.553859850022548
B. subtilis	anaerobic	10.0	0.0	0.05224340276965274	81.8114222756659	41.038501663344924	1.9935284905574133	8.18114222756659	4.103850166334492
S. enterica	high-respiratory-capacity	10.0	20.0	0.964349319830077	292.6295079786229	110.65636400048058	2.644488734306795	29.26295079786229	11.065636400048058
S. enterica	anoxic	10.0	0.0	0.2021012182168779	85.6637877456703	41.14670196730636	2.0819113962945455	8.566378774567031	4.1146701967306365
K. phaffii	high-respiratory-capacity	10.0	18.60372941624165	1.126901670796419	243.20666028982293	126.99379510287177	1.9151066403898909	24.320666028982295	12.699379510287176
K. phaffii	severe oxygen limitation	10.0	0.5	0.18630731896245736	83.22064878364057	42.06921920265473	1.9781838208774987	8.322064878364056	4.206921920265473
