## Supplementary material for "Organizing principles of the cellular electron economy": Fig4c_Jouhten2008_condition_mean_SD.csv

oxygen_inlet_percent	replicate_I_electron_source_per_glucose	replicate_II_electron_source_per_glucose	mean_electron_source_per_glucose	sd_electron_source_per_glucose	mean_glucose_uptake_mmol_gCDW_h	sd_between_replicate_glucose_uptake_mmol_gCDW_h
20.9	10.46	10.1	10.280000000000001	0.254558441227158	1.075	0.2899137802864845
2.8	10.38	9.82	10.100000000000001	0.39597979746446693	1.32	0.05656854249492385
1.0	6.56	6.66	6.609999999999999	0.07071067811865513	2.045	0.10606601717798222
0.5	5.26	4.66	4.96	0.4242640687119283	2.49	0.41012193308819733
0.0	3.64	3.64	3.64	0.0	6.4399999999999995	0.19798989873223347
