## Supplementary material for "Organizing principles of the cellular electron economy": Fig4c_Jouhten2008_matched_model_experiment.csv

oxygen_inlet_percent	published_mean_OUR_mmol_gCDW_h	mean_glucose_uptake_mmol_gCDW_h	experimental_source_generation_e_per_glucose	experimental_sd_e_per_glucose	model_source_generation_e_per_glucose	absolute_error_e_per_glucose	relative_error_percent	predicted_growth_h-1	actual_model_O2_uptake_mmol_gCDW_h
20.9	2.7	1.075	10.28	0.254558441227158	11.978728178665264	1.6987281786652648	16.524593177677673	0.08723807358594268	2.525834046808794
2.8	2.5	1.32	10.1	0.3959797974644669	10.438240209881167	0.33824020988116743	3.3489129691204695	0.09141552715186214	2.5
1.0	1.7	2.045	6.609999999999999	0.0707106781186551	6.844269356823077	0.23426935682307715	3.544165761317355	0.08295749881032585	1.7
0.5	1.2	2.49	4.96	0.4242640687119283	5.662658490635517	0.7026584906355167	14.166501827328966	0.0775080488578098	1.2
0.0	0.0	6.44	3.64	0.0	3.9666060000519874	0.32660600005198726	8.972692309120529	0.10194675559138809	0.0
