## Supplementary material for "Organizing principles of the cellular electron economy": Fig4c_Jouhten2008_replicate_metrics.csv

oxygen_inlet_percent	replicate	electron_source_per_glucose	glucose_uptake_mmol_gCDW_h	glucose_uptake_reported_sd
0.0	I	3.64	6.3	0.25
0.0	II	3.64	6.58	0.96
0.5	I	5.26	2.2	0.09
0.5	II	4.66	2.78	0.16
1.0	I	6.56	1.97	0.02
1.0	II	6.66	2.12	0.06
2.8	I	10.38	1.36	0.04
2.8	II	9.82	1.28	0.02
20.9	I	10.46	1.28	0.04
20.9	II	10.1	0.87	0.04
