## Supplementary material for "Organizing principles of the cellular electron economy": Fig4d_cross_species_carbon_acceptor_feasibility.csv

organism	substrate	state	status	growth	reason
B. subtilis	fructose	high-disposal-capacity	feasible	0.7852884568043301
B. subtilis	fructose	low-disposal-capacity	feasible	0.0553047431116639
B. subtilis	galactose	high-disposal-capacity	feasible	0.7713088250830178
B. subtilis	galactose	low-disposal-capacity	feasible	0.0304753222985664
B. subtilis	gluconate	high-disposal-capacity	feasible	0.7403739791572455
B. subtilis	gluconate	low-disposal-capacity	infeasible_or_failed		No positive growth optimum for iBB1018
B. subtilis	glucose	high-disposal-capacity	feasible	0.7919320557002362
B. subtilis	glucose	low-disposal-capacity	feasible	0.0522434027696527
B. subtilis	glycerol	high-disposal-capacity	feasible	0.5028603689643644
B. subtilis	glycerol	low-disposal-capacity	infeasible_or_failed		No positive growth optimum for iBB1018
B. subtilis	xylose	high-disposal-capacity	feasible	0.7094391332314396
B. subtilis	xylose	low-disposal-capacity	feasible	0.001451291317816
E. coli	fructose	high-disposal-capacity	feasible	0.8217979336265886
E. coli	fructose	low-disposal-capacity	feasible	0.1575398169375975
E. coli	galactose	high-disposal-capacity	feasible	0.8018784568565054
E. coli	galactose	low-disposal-capacity	feasible	0.1358281552868728
E. coli	gluconate	high-disposal-capacity	feasible	0.7825294571986966
E. coli	gluconate	low-disposal-capacity	feasible	0.1151359117134627
E. coli	glucose	high-disposal-capacity	feasible	0.8217979336265728
E. coli	glucose	low-disposal-capacity	feasible	0.157539816937609
E. coli	glycerol	high-disposal-capacity	feasible	0.4947134924179082
E. coli	glycerol	low-disposal-capacity	feasible	0.0279596378896968
E. coli	xylose	high-disposal-capacity	feasible	0.7171259713406414
E. coli	xylose	low-disposal-capacity	feasible	0.0996421272449683
K. phaffii	fructose	high-disposal-capacity	feasible	1.126901670796436
K. phaffii	fructose	low-disposal-capacity	feasible	0.1863074103706217
K. phaffii	galactose	high-disposal-capacity	infeasible_or_failed		No positive growth optimum for iMT1026
K. phaffii	galactose	low-disposal-capacity	infeasible_or_failed		No positive growth optimum for iMT1026
K. phaffii	gluconate	high-disposal-capacity	unavailable		canonical substrate exchange absent from reconstruction
K. phaffii	gluconate	low-disposal-capacity	unavailable		canonical substrate exchange absent from reconstruction
K. phaffii	glucose	high-disposal-capacity	feasible	1.126901670796419
K. phaffii	glucose	low-disposal-capacity	feasible	0.1863073189624573
K. phaffii	glycerol	high-disposal-capacity	feasible	0.6444961616170762
K. phaffii	glycerol	low-disposal-capacity	infeasible_or_failed		No positive growth optimum for iMT1026
K. phaffii	xylose	high-disposal-capacity	feasible	0.9314995714433388
K. phaffii	xylose	low-disposal-capacity	feasible	0.065366665432322
S. cerevisiae	fructose	high-disposal-capacity	feasible	0.7692828145439357
S. cerevisiae	fructose	low-disposal-capacity	feasible	0.1615412265335315
S. cerevisiae	galactose	high-disposal-capacity	feasible	0.6688629884351582
S. cerevisiae	galactose	low-disposal-capacity	feasible	0.077841121928657
S. cerevisiae	gluconate	high-disposal-capacity	unavailable		canonical substrate exchange absent from reconstruction
S. cerevisiae	gluconate	low-disposal-capacity	unavailable		canonical substrate exchange absent from reconstruction
S. cerevisiae	glucose	high-disposal-capacity	feasible	0.7692828145439308
S. cerevisiae	glucose	low-disposal-capacity	feasible	0.1615411975985492
S. cerevisiae	glycerol	high-disposal-capacity	feasible	0.4220984386701196
S. cerevisiae	glycerol	low-disposal-capacity	infeasible_or_failed		No positive growth optimum for yeastGEM_v9.1.0
S. cerevisiae	xylose	high-disposal-capacity	feasible	0.682361171494026
S. cerevisiae	xylose	low-disposal-capacity	infeasible_or_failed		No positive growth optimum for yeastGEM_v9.1.0
S. enterica	fructose	high-disposal-capacity	feasible	0.9643493198300338
S. enterica	fructose	low-disposal-capacity	feasible	0.2021012182168722
S. enterica	galactose	high-disposal-capacity	feasible	0.9406225872291664
S. enterica	galactose	low-disposal-capacity	feasible	0.1756620216945093
S. enterica	gluconate	high-disposal-capacity	feasible	0.9070097160446324
S. enterica	gluconate	low-disposal-capacity	feasible	0.1355959701810982
S. enterica	glucose	high-disposal-capacity	feasible	0.964349319830077
S. enterica	glucose	low-disposal-capacity	feasible	0.2021012182168779
S. enterica	glycerol	high-disposal-capacity	feasible	0.5667971335936509
S. enterica	glycerol	low-disposal-capacity	feasible	0.0166377685047219
S. enterica	xylose	high-disposal-capacity	feasible	0.8279389559323149
S. enterica	xylose	low-disposal-capacity	feasible	0.1271901614035427
