## Supplementary material for "Organizing principles of the cellular electron economy": Fig4e_Steinsiek2014_predictive_transfer.csv

source_architecture	target_architecture	aerobiosis_percent	observed_acetate_mmol_gDW_h	predicted_acetate_mmol_gDW_h	role
TBE029	TBE031_bo_only	0	7.65	7.65	scaling_endpoint
TBE029	TBE031_bo_only	20	4.17	4.540622286541245	held_out_prediction
TBE029	TBE031_bo_only	50	1.89	2.96506512301013	held_out_prediction
TBE029	TBE031_bo_only	80	0.93	0.8678002894356016	held_out_prediction
TBE029	TBE031_bo_only	100	0.61	0.5130390738060795	held_out_prediction
TBE029	TBE031_bo_only	150	0.44	0.4400000000000004	scaling_endpoint
TBE029	TBE032_bdII_only	0	6.9	6.9	scaling_endpoint
TBE029	TBE032_bdII_only	20	5.84	5.416468885672938	held_out_prediction
TBE029	TBE032_bdII_only	50	4.21	4.664746743849493	held_out_prediction
TBE029	TBE032_bdII_only	80	3.69	3.66410998552822	held_out_prediction
TBE029	TBE032_bdII_only	100	3.27	3.4948480463096963	held_out_prediction
TBE029	TBE032_bdII_only	150	3.46	3.46	scaling_endpoint
TBE029	TBE042_bdI_only	0	7.74	7.74	scaling_endpoint
TBE029	TBE042_bdI_only	20	4.99	5.204196816208393	held_out_prediction
TBE029	TBE042_bdI_only	50	3.06	3.919276410998553	held_out_prediction
TBE029	TBE042_bdI_only	80	2.52	2.2088856729377717	held_out_prediction
TBE029	TBE042_bdI_only	100	2.32	1.9195658465991325	held_out_prediction
TBE029	TBE042_bdI_only	150	1.86	1.8600000000000003	scaling_endpoint
