## Supplementary material for "Organizing principles of the cellular electron economy": Fig4f_Weusthuis1994_prediction_curve.csv

oxygen_in_mmol_L_h	q_pred_maltose
0.0	11.515714658320293
2.0	9.529284838879096
4.0	8.6031232528652
6.0	7.222466588020814
8.0	5.892916018972674
10.0	5.112771849519484
12.0	4.332627680066292
14.0	3.624694441914893
16.0	3.133393997668872
18.0	2.657960862116166
20.0	2.2301296526434147
22.0	1.8022984431706597
24.0	1.3744672336979065
26.0	1.2287766764931032
28.0	1.1144350806514058
30.0	1.0000934848097103
30.8	0.9543568464730292
