## Supplementary material for "Organizing principles of the cellular electron economy": Fig4f_Weusthuis1994_predictive_transfer.csv

series	role	oxygen_in_mmol_L_h	observed_q_ethanol	predicted_q_ethanol	sd_q_ethanol
maltose	low_anchor	0.0	11.515714658320293	11.515714658320293	0.11388587307842993
maltose	high_anchor	30.8	0.9543568464730291	0.9543568464730291
maltose	held_out	5.4	8.291666666666668	7.710082023285208
maltose	held_out	10.8	4.274509803921569	4.800714181738206
maltose	held_out	18.7	2.88135593220339	2.5082199388007034
maltose	held_out	22.3	1.1553784860557772	1.7381237617497458
maltose	held_out	24.8	0.5223880597014926	1.297381633998123
