## Supplementary material for "Organizing principles of the cellular electron economy": SuppFigS1_electron_weighted_hubs.csv

metabolite_id	name	weighted_degree_electrons
nadh_c	Nicotinamide adenine dinucleotide - reduced	260.0
nadph_c	Nicotinamide adenine dinucleotide phosphate - reduced	158.0
h2o_c	H2O H2O	54.0
q8h2_c	Ubiquinol-8	44.0
mql8_c	Menaquinol 8	44.0
fadh2_c	Flavin adenine dinucleotide reduced	36.0
2dmmql8_c	2-Demethylmenaquinol 8	20.0
succ_c	Succinate	16.0
