## Supplementary material for "Organizing principles of the cellular electron economy": SuppFigS2_iML1515_ETN_edges.csv

source_node	target_node	donor_original	acceptor_original	donor_chemical_id	acceptor_chemical_id	reaction_id	reaction_name	direction	electron_weight
dscl::carrier	nadh::carrier	dscl_c	nadh_c	dscl	nadh	SHCHD2	Sirohydrochlorin dehydrogenase (NAD)	forward	2.0
nadph::carrier	gthrd::sink	nadph_c	gthrd_c	nadph	gthrd	GTHOr	Glutathione oxidoreductase	forward	2.0
gthrd::source	nadph::carrier	gthrd_c	nadph_c	gthrd	nadph	GTHOr	Glutathione oxidoreductase	reverse	2.0
dhor__S::carrier	mql8::carrier	dhor__S_c	mql8_c	dhor__S	mql8	DHORD5	Dihydroorotic acid (menaquinone-8)	forward	2.0
glyclt::source	q8h2::carrier	glyclt_c	q8h2_c	glyclt	q8h2	GLYCTO2	Glycolate oxidase	forward	2.0
glyclt::source	mql8::carrier	glyclt_c	mql8_c	glyclt	mql8	GLYCTO3	Glycolate oxidase	forward	2.0
glyclt::source	2dmmql8::carrier	glyclt_c	2dmmql8_c	glyclt	2dmmql8	GLYCTO4	Glycolate oxidase	forward	2.0
glyc3p::source	q8h2::carrier	glyc3p_c	q8h2_c	glyc3p	q8h2	G3PD5	Glycerol-3-phosphate dehydrogenase (ubiquinone-8)	forward	2.0
nadph::carrier	skm::sink	nadph_c	skm_c	nadph	skm	SHK3Dr	Shikimate dehydrogenase	forward	2.0
skm::source	nadph::carrier	skm_c	nadph_c	skm	nadph	SHK3Dr	Shikimate dehydrogenase	reverse	2.0
nadph::carrier	5aprbu::carrier	nadph_c	5aprbu_c	nadph	5aprbu	APRAUR	5-amino-6-(5-phosphoribosylamino)uracil reductase	forward	2.0
imp::source	nadh::carrier	imp_c	nadh_c	imp	nadh	IMPD	IMP dehydrogenase	forward	2.0
etoh::source	nadh::carrier	etoh_c	nadh_c	etoh	nadh	ALCD2x	Alcohol dehydrogenase (ethanol)	forward	2.0
nadh::carrier	etoh::sink	nadh_c	etoh_c	nadh	etoh	ALCD2x	Alcohol dehydrogenase (ethanol)	reverse	2.0
acald::source	nadph::carrier	acald_c	nadph_c	acald	nadph	ALDD2y	Aldehyde dehydrogenase (acetaldehyde, NADP)	forward	2.0
mql8::carrier	succ::sink	mql8_c	succ_c	mql8	succ	FRD2	Fumarate reductase	forward	2.0
2dmmql8::carrier	succ::sink	2dmmql8_c	succ_c	2dmmql8	succ	FRD3	Fumarate reductase	forward	2.0
3c2hmp::carrier	nadh::carrier	3c2hmp_c	nadh_c	3c2hmp	nadh	IPMD	3-isopropylmalate dehydrogenase	forward	2.0
glyc3p::source	2dmmql8::carrier	glyc3p_c	2dmmql8_c	glyc3p	2dmmql8	G3PD7	Glycerol-3-phosphate dehydrogenase (demethylmenaquinone-8)	forward	2.0
nadh::carrier	2dmmql8::carrier	nadh_c	2dmmql8_c	nadh	2dmmql8	NADH9	NADH dehydrogenase (demethylmenaquinone-8 & 0 protons)	forward	2.0
nadh::carrier	mql8::carrier	nadh_c	mql8_c	nadh	mql8	NADH10	NADH dehydrogenase (menaquinone-8 & 0 protons)	forward	2.0
mal__L::source	nadh::carrier	mal__L_c	nadh_c	mal__L	nadh	MDH	Malate dehydrogenase	forward	2.0
nadh::carrier	mal__L::sink	nadh_c	mal__L_c	nadh	mal__L	MDH	Malate dehydrogenase	reverse	2.0
nadh::carrier	3hddcoa::carrier	nadh_c	3hddcoa_c	nadh	3hddcoa	HACD5	3-hydroxyacyl-CoA dehydrogenase (3-oxododecanoyl-CoA)	forward	2.0
3hddcoa::carrier	nadh::carrier	3hddcoa_c	nadh_c	3hddcoa	nadh	HACD5	3-hydroxyacyl-CoA dehydrogenase (3-oxododecanoyl-CoA)	reverse	2.0
nadph::carrier	2me4p::carrier	nadph_c	2me4p_c	nadph	2me4p	DXPRIi	1-deoxy-D-xylulose reductoisomerase	forward	2.0
dhor__S::carrier	q8h2::carrier	dhor__S_c	q8h2_c	dhor__S	q8h2	DHORD2	Dihydoorotic acid dehydrogenase (quinone8)	forward	2.0
sucsal::carrier	nadh::carrier	sucsal_c	nadh_c	sucsal	nadh	SSALx	Succinate-semialdehyde dehydrogenase (NAD)	forward	2.0
thr__L::source	nadh::carrier	thr__L_c	nadh_c	thr__L	nadh	THRD	L-threonine dehydrogenase	forward	2.0
23dhmb::carrier	nadph::carrier	23dhmb_c	nadph_c	23dhmb	nadph	KARA1	Ketol-acid reductoisomerase (2,3-dihydroxy-3-methylbutanoate)	forward	2.0
nadph::carrier	23dhmb::carrier	nadph_c	23dhmb_c	nadph	23dhmb	KARA1	Ketol-acid reductoisomerase (2,3-dihydroxy-3-methylbutanoate)	reverse	2.0
nadph::carrier	23dhmp::carrier	nadph_c	23dhmp_c	nadph	23dhmp	KARA2	Ketol-acid reductoisomerase (2-Acetolactate)	forward	2.0
23dhmp::carrier	nadph::carrier	23dhmp_c	nadph_c	23dhmp	nadph	KARA2	Ketol-acid reductoisomerase (2-Acetolactate)	reverse	2.0
23ddhb::carrier	nadh::carrier	23ddhb_c	nadh_c	23ddhb	nadh	DHBD	2,3-dihydro-2,3-dihydroxybenzoate dehydrogenase	forward	2.0
nadh::carrier	23ddhb::carrier	nadh_c	23ddhb_c	nadh	23ddhb	DHBD	2,3-dihydro-2,3-dihydroxybenzoate dehydrogenase	reverse	2.0
nadh::carrier	3htdcoa::carrier	nadh_c	3htdcoa_c	nadh	3htdcoa	HACD6	3-hydroxyacyl-CoA dehydrogenase (3-oxotetradecanoyl-CoA)	forward	2.0
3htdcoa::carrier	nadh::carrier	3htdcoa_c	nadh_c	3htdcoa	nadh	HACD6	3-hydroxyacyl-CoA dehydrogenase (3-oxotetradecanoyl-CoA)	reverse	2.0
btal::carrier	nadh::carrier	btal_c	nadh_c	btal	nadh	ALDD4	Aldehyde dehydrogenase (butanal, NAD)	forward	2.0
cechddd::carrier	nadh::carrier	cechddd_c	nadh_c	cechddd	nadh	DHPPD	2,3-dihydroxyphenylpropionate dehydrogenase	forward	2.0
cenchddd::carrier	nadh::carrier	cenchddd_c	nadh_c	cenchddd	nadh	DHCIND	2,3-dihydroxycinnamate dehydrogenase	forward	2.0
nadph::carrier	gdpfuc::carrier	nadph_c	gdpfuc_c	nadph	gdpfuc	GOFUCR	GDP-4-oxo-L-fucose reductase	forward	2.0
nadh::carrier	12ppd__S::sink	nadh_c	12ppd__S_c	nadh	12ppd__S	LCARS	Lacaldehyde reductase (S-propane-1,2-diol forming)	forward	2.0
12ppd__S::source	nadh::carrier	12ppd__S_c	nadh_c	12ppd__S	nadh	LCARS	Lacaldehyde reductase (S-propane-1,2-diol forming)	reverse	2.0
nadh::carrier	glyc::sink	nadh_c	glyc_c	nadh	glyc	ALCD19	Alcohol dehydrogenase (glycerol)	forward	2.0
glyc::source	nadh::carrier	glyc_c	nadh_c	glyc	nadh	ALCD19	Alcohol dehydrogenase (glycerol)	reverse	2.0
sbt6p::carrier	nadh::carrier	sbt6p_c	nadh_c	sbt6p	nadh	SBTPD	Sorbitol-6-phosphate dehydrogenase	forward	2.0
nadh::carrier	sbt6p::carrier	nadh_c	sbt6p_c	nadh	sbt6p	SBTPD	Sorbitol-6-phosphate dehydrogenase	reverse	2.0
galt1p::carrier	nadh::carrier	galt1p_c	nadh_c	galt1p	nadh	GLTPD	Galactitol-1-phosphate dehydrogenase	forward	2.0
nadh::carrier	galt1p::carrier	nadh_c	galt1p_c	nadh	galt1p	GLTPD	Galactitol-1-phosphate dehydrogenase	reverse	2.0
mana::carrier	nadh::carrier	mana_c	nadh_c	mana	nadh	MANAO	Mannonate oxidoreductase	forward	2.0
nadh::carrier	mana::carrier	nadh_c	mana_c	nadh	mana	MANAO	Mannonate oxidoreductase	reverse	2.0
altrn::carrier	nadh::carrier	altrn_c	nadh_c	altrn	nadh	TAGURr	Tagaturonate reductase	forward	2.0
nadh::carrier	altrn::carrier	nadh_c	altrn_c	nadh	altrn	TAGURr	Tagaturonate reductase	reverse	2.0
nadh::carrier	3hdcoa::carrier	nadh_c	3hdcoa_c	nadh	3hdcoa	HACD4	3-hydroxyacyl-CoA dehydrogenase (3-oxodecanoyl-CoA)	forward	2.0
3hdcoa::carrier	nadh::carrier	3hdcoa_c	nadh_c	3hdcoa	nadh	HACD4	3-hydroxyacyl-CoA dehydrogenase (3-oxodecanoyl-CoA)	reverse	2.0
nadh::carrier	3hhdcoa::carrier	nadh_c	3hhdcoa_c	nadh	3hhdcoa	HACD7	3-hydroxyacyl-CoA dehydrogenase (3-oxohexadecanoyl-CoA)	forward	2.0
3hhdcoa::carrier	nadh::carrier	3hhdcoa_c	nadh_c	3hhdcoa	nadh	HACD7	3-hydroxyacyl-CoA dehydrogenase (3-oxohexadecanoyl-CoA)	reverse	2.0
mql8::carrier	dms::sink	mql8_c	dms_c	mql8	dms	DMSOR1	Dimethyl sulfoxide reductase (Menaquinol 8)	forward	2.0
nadph::carrier	5dglcn::sink	nadph_c	5dglcn_c	nadph	5dglcn	DKGLCNR2y	2,5-diketo-D-gluconate reductase (NADPH)	forward	2.0
nadph::carrier	idon__L::sink	nadph_c	idon__L_c	nadph	idon__L	2DGULRy	2-dehydro-L-gulonate reductase (NADPH)	forward	2.0
h2o2::source	h2o::sink	h2o2_c	h2o_c	h2o2	h2o	CAT	Catalase	forward	2.0
2dmmql8::carrier	dms::sink	2dmmql8_c	dms_c	2dmmql8	dms	DMSOR2	Dimethyl sulfoxide reductase (Demethylmenaquinol 8)	forward	2.0
nadh::carrier	3hbcoa::carrier	nadh_c	3hbcoa_c	nadh	3hbcoa	HACD1	3-hydroxyacyl-CoA dehydrogenase (acetoacetyl-CoA)	forward	2.0
3hbcoa::carrier	nadh::carrier	3hbcoa_c	nadh_c	3hbcoa	nadh	HACD1	3-hydroxyacyl-CoA dehydrogenase (acetoacetyl-CoA)	reverse	2.0
nadh::carrier	3hhcoa::carrier	nadh_c	3hhcoa_c	nadh	3hhcoa	HACD2	3-hydroxyacyl-CoA dehydrogenase (3-oxohexanoyl-CoA)	forward	2.0
3hhcoa::carrier	nadh::carrier	3hhcoa_c	nadh_c	3hhcoa	nadh	HACD2	3-hydroxyacyl-CoA dehydrogenase (3-oxohexanoyl-CoA)	reverse	2.0
nadh::carrier	idon__L::sink	nadh_c	idon__L_c	nadh	idon__L	2DGULRx	2-dehydro-L-gulonate reductase (NADH)	forward	2.0
nadph::carrier	dtdprmn::carrier	nadph_c	dtdprmn_c	nadph	dtdprmn	TDPDRR	DTDP-4-dehydrorhamnose reductase	forward	2.0
glyc3p::source	mql8::carrier	glyc3p_c	mql8_c	glyc3p	mql8	G3PD6	Glycerol-3-phosphate dehydrogenase (menaquinone-8)	forward	2.0
nadph::carrier	uamr::carrier	nadph_c	uamr_c	nadph	uamr	UAPGR	UDP-N-acetylenolpyruvoylglucosamine reductase	forward	2.0
nadh::carrier	fadh2::carrier	nadh_c	fadh2_c	nadh	fadh2	FADRx	FAD reductase	forward	2.0
mql8::carrier	tma::sink	mql8_c	tma_c	mql8	tma	TMAOR1	Trimethylamine N-oxide reductase (menaquinol 8)	forward	2.0
2dmmql8::carrier	tma::sink	2dmmql8_c	tma_c	2dmmql8	tma	TMAOR2	Trimethylamine N-oxide reductase (demethylmenaquinol 8)	forward	2.0
nadh::carrier	3dhguln::carrier	nadh_c	3dhguln_c	nadh	3dhguln	DOGULNR	2,3 dioxo-L-gulonate reductase	forward	2.0
betald::carrier	nadh::carrier	betald_c	nadh_c	betald	nadh	BETALDHx	Betaine-aldehyde dehydrogenase	forward	2.0
betald::carrier	nadph::carrier	betald_c	nadph_c	betald	nadph	BETALDHy	Betaine-aldehyde dehydrogenase	forward	2.0
nadph::carrier	2dhguln::carrier	nadph_c	2dhguln_c	nadph	2dhguln	DKGLCNR1	2,5-diketo-D-gluconate reductase	forward	2.0
nadph::carrier	nadh::carrier	nadph_c	nadh_c	nadph	nadh	NADTRHD	NAD transhydrogenase	forward	2.0
nadph::carrier	fmnh2::carrier	nadph_c	fmnh2_c	nadph	fmnh2	FMNRx2	FMN reductase	forward	2.0
nadh::carrier	idon__L::sink	nadh_c	idon__L_c	nadh	idon__L	IDOND	L-idonate 5-dehydrogenase	forward	2.0
idon__L::source	nadh::carrier	idon__L_c	nadh_c	idon__L	nadh	IDOND	L-idonate 5-dehydrogenase	reverse	2.0
nadph::carrier	idon__L::sink	nadph_c	idon__L_c	nadph	idon__L	IDOND2	L-indonate 5-dehydrogenase (NADP)	forward	2.0
nadh::carrier	glyclt::sink	nadh_c	glyclt_c	nadh	glyclt	GLYCLTDx	Glycolate dehydrogenase (NAD)	forward	2.0
nadph::carrier	glyc__R::sink	nadph_c	glyc__R_c	nadph	glyc__R	HPYRRy	Hydroxypyruvate reductase (NADPH)	forward	2.0
nadh::carrier	dmpp::carrier	nadh_c	dmpp_c	nadh	dmpp	DMPPS	1-hydroxy-2-methyl-2-(E)-butenyl 4-diphosphate reductase (dmpp)	forward	2.0
nadh::carrier	ipdp::carrier	nadh_c	ipdp_c	nadh	ipdp	IPDPS	1-hydroxy-2-methyl-2-(E)-butenyl 4-diphosphate reductase (ipdp)	forward	2.0
nadph::carrier	thdp::carrier	nadph_c	thdp_c	nadph	thdp	DHDPRy	Dihydrodipicolinate reductase (NADPH)	forward	2.0
1pyr5c::carrier	nadh::carrier	1pyr5c_c	nadh_c	1pyr5c	nadh	P5CD	1-pyrroline-5-carboxylate dehydrogenase	forward	2.0
mnl1p::carrier	nadh::carrier	mnl1p_c	nadh_c	mnl1p	nadh	M1PD	Mannitol-1-phosphate 5-dehydrogenase	forward	2.0
nadh::carrier	mnl1p::carrier	nadh_c	mnl1p_c	nadh	mnl1p	M1PD	Mannitol-1-phosphate 5-dehydrogenase	reverse	2.0
glyc3p::source	nadph::carrier	glyc3p_c	nadph_c	glyc3p	nadph	G3PD2	Glycerol-3-phosphate dehydrogenase (NADP)	forward	2.0
nadph::carrier	glyc3p::sink	nadph_c	glyc3p_c	nadph	glyc3p	G3PD2	Glycerol-3-phosphate dehydrogenase (NADP)	reverse	2.0
3hpppn::source	h2o::sink	3hpppn_c	h2o_c	3hpppn	h2o	3HPPPNH	3-(3-hydroxy-phenyl)propionate hydroxylase	forward	2.0
nadh::carrier	h2o::sink	nadh_c	h2o_c	nadh	h2o	3HPPPNH	3-(3-hydroxy-phenyl)propionate hydroxylase	forward	2.0
nadh::carrier	glyc__R::sink	nadh_c	glyc__R_c	nadh	glyc__R	HPYRRx	Hydroxypyruvate reductase (NADH)	forward	2.0
glyc::source	nadh::carrier	glyc_c	nadh_c	glyc	nadh	GLYCDx	Glycerol dehydrogenase	forward	2.0
histd::carrier	nadh::carrier	histd_c	nadh_c	histd	nadh	HISTD	Histidinol dehydrogenase	forward	4.0
nadph::carrier	h2s::sink	nadph_c	h2s_c	nadph	h2s	SULR	Sulfite reductase (NADPH2)	forward	6.0
urdglyc::carrier	nadh::carrier	urdglyc_c	nadh_c	urdglyc	nadh	URDGLYCD	Ureidoglycolate dehydrogenase	forward	2.0
o2s::source	h2o2::sink	o2s_c	h2o2_c	o2s	h2o2	SPODM	Superoxide dismutase	forward	1.0
nadph::carrier	pro__L::sink	nadph_c	pro__L_c	nadph	pro__L	P5CR	Pyrroline-5-carboxylate reductase	forward	2.0
nadh::carrier	nh4::sink	nadh_c	nh4_c	nadh	nh4	NTRIR2x	Nitrite Reductase (NADH)	forward	6.0
mal__L::source	mql8::carrier	mal__L_c	mql8_c	mal__L	mql8	MDH3	Malate dehydrogenase (menaquinone 8 as acceptor)	forward	2.0
sucgsa::carrier	nadh::carrier	sucgsa_c	nadh_c	sucgsa	nadh	SGSAD	Succinylglutamic semialdehyde dehydrogenase	forward	2.0
mal__L::source	q8h2::carrier	mal__L_c	q8h2_c	mal__L	q8h2	MDH2	Malate dehydrogenase (ubiquinone 8 as acceptor)	forward	2.0
g6p::source	nadph::carrier	g6p_c	nadph_c	g6p	nadph	G6PDH2r	Glucose 6-phosphate dehydrogenase	forward	2.0
nadph::carrier	g6p::sink	nadph_c	g6p_c	nadph	g6p	G6PDH2r	Glucose 6-phosphate dehydrogenase	reverse	2.0
nadh::carrier	q8h2::carrier	nadh_c	q8h2_c	nadh	q8h2	NADH5	NADH dehydrogenase (ubiquinone-8 )	forward	2.0
udpg::source	nadh::carrier	udpg_c	nadh_c	udpg	nadh	UDPGD	UDPglucose 6-dehydrogenase	forward	4.0
uacmam::carrier	nadh::carrier	uacmam_c	nadh_c	uacmam	nadh	UACMAMO	UDP-N-acetyl-D-mannosamine oxidoreductase	forward	4.0
lald__L::carrier	nadh::carrier	lald__L_c	nadh_c	lald__L	nadh	LCADi	Lactaldehyde dehydrogenase	forward	2.0
nadph::carrier	btn::sink	nadph_c	btn_c	nadph	btn	BSORy	Biotin sulfoxide reductase	forward	2.0
hom__L::source	nadph::carrier	hom__L_c	nadph_c	hom__L	nadph	HSDy	Homoserine dehydrogenase (NADPH)	forward	2.0
nadph::carrier	hom__L::sink	nadph_c	hom__L_c	nadph	hom__L	HSDy	Homoserine dehydrogenase (NADPH)	reverse	2.0
sucsal::carrier	nadph::carrier	sucsal_c	nadph_c	sucsal	nadph	SSALy	Succinate-semialdehyde dehydrogenase (NADP)	forward	2.0
3hcinnm::source	h2o::sink	3hcinnm_c	h2o_c	3hcinnm	h2o	3HCINNMH	3-hydroxycinnamate hydroxylase	forward	2.0
nadh::carrier	h2o::sink	nadh_c	h2o_c	nadh	h2o	3HCINNMH	3-hydroxycinnamate hydroxylase	forward	2.0
nadh::carrier	btn::sink	nadh_c	btn_c	nadh	btn	BSORx	Biotin sulfoxide reductase	forward	2.0
o2s::source	h2o2::sink	o2s_p	h2o2_p	o2s	h2o2	SPODMpp	Superoxide dismutase	forward	1.0
q8h2::carrier	no2::sink	q8h2_c	no2_p	q8h2	no2	NO3R1bpp	Nitrate reductase (Ubiquinol-8)	forward	2.0
ppt::source	h2::sink	ppt_p	h2_p	ppt	h2	PPTHpp	Phosphonate hydrogenase (periplasm)	forward	2.0
mql8::carrier	no2::sink	mql8_c	no2_c	mql8	no2	NO3R2pp	Nitrate reductase (Menaquinol-8) (periplasm)	forward	2.0
mql8::carrier	no2::sink	mql8_c	no2_p	mql8	no2	NO3R2bpp	Nitrate reductase (Menaquinol-8) (periplasm)	forward	2.0
nadh::carrier	nadph::carrier	nadh_c	nadph_c	nadh	nadph	THD2pp	NAD(P) transhydrogenase (periplasm)	forward	2.0
mql8::carrier	tma::sink	mql8_c	tma_p	mql8	tma	TMAOR1pp	Trimethylamine N-oxide reductase (menaquinol 8) (periplasm)	forward	2.0
2dmmql8::carrier	tma::sink	2dmmql8_c	tma_p	2dmmql8	tma	TMAOR2pp	Trimethylamine N-oxide reductase (demethylmenaquinol 8) (periplasm)	forward	2.0
S2hglut::carrier	nadh::carrier	S2hglut_c	nadh_c	S2hglut	nadh	AHGDx	(S)-alpha-hydroxyglutarate dehydrogenase	forward	2.0
nadh::carrier	S2hglut::carrier	nadh_c	S2hglut_c	nadh	S2hglut	AHGDx	(S)-alpha-hydroxyglutarate dehydrogenase	reverse	2.0
chol::source	nadh::carrier	chol_c	nadh_c	chol	nadh	CHOLD	Choline dehydrogenase	forward	2.0
mql8::carrier	dms::sink	mql8_c	dms_p	mql8	dms	DMSOR1pp	Dimethyl sulfoxide reductase (Menaquinol 8) (periplasm)	forward	2.0
q8h2::carrier	h2o::sink	q8h2_c	h2o_c	q8h2	h2o	CYTBDpp	Cytochrome oxidase bd (ubiquinol-8: 2 protons) (periplasm)	forward	2.0
mql8::carrier	h2o::sink	mql8_c	h2o_c	mql8	h2o	CYTBD2pp	Cytochrome oxidase bd (menaquinol-8: 2 protons) (periplasm)	forward	2.0
glc__D::source	q8h2::carrier	glc__D_p	q8h2_c	glc__D	q8h2	GLCDpp	Glucose dehydrogenase (ubiquinone-8 as acceptor) (periplasm)	forward	2.0
nadh::carrier	glyc__R::sink	nadh_c	glyc__R_c	nadh	glyc__R	TRSARr	Tartronate semialdehyde reductase	forward	2.0
glyc__R::source	nadh::carrier	glyc__R_c	nadh_c	glyc__R	nadh	TRSARr	Tartronate semialdehyde reductase	reverse	2.0
nadh::carrier	5mthf::carrier	nadh_c	5mthf_c	nadh	5mthf	MTHFR2	5,10-methylenetetrahydrofolate reductase (NADH)	forward	2.0
asp__L::source	q8h2::carrier	asp__L_c	q8h2_c	asp__L	q8h2	ASPO3	L-aspartate oxidase	forward	2.0
asp__L::source	succ::sink	asp__L_c	succ_c	asp__L	succ	ASPO5	L-aspartate oxidase	forward	2.0
asp__L::source	mql8::carrier	asp__L_c	mql8_c	asp__L	mql8	ASPO4	L-aspartate oxidase	forward	2.0
asp__L::source	h2o2::sink	asp__L_c	h2o2_c	asp__L	h2o2	ASPO6	L-aspartate oxidase	forward	2.0
mlthf::carrier	nadph::carrier	mlthf_c	nadph_c	mlthf	nadph	MTHFD	Methylenetetrahydrofolate dehydrogenase (NADP)	forward	2.0
nadph::carrier	mlthf::carrier	nadph_c	mlthf_c	nadph	mlthf	MTHFD	Methylenetetrahydrofolate dehydrogenase (NADP)	reverse	2.0
lac__L::source	mql8::carrier	lac__L_c	mql8_c	lac__L	mql8	L_LACD3	L-Lactate dehydrogenase (menaquinone)	forward	2.0
lac__L::source	q8h2::carrier	lac__L_c	q8h2_c	lac__L	q8h2	L_LACD2	L-Lactate dehydrogenase (ubiquinone)	forward	2.0
ggbutal::carrier	nadph::carrier	ggbutal_c	nadph_c	ggbutal	nadph	GGGABADr	Gamma-glutamyl-gamma aminobutyric acid dehydrogenase	forward	2.0
nadph::carrier	ggbutal::carrier	nadph_c	ggbutal_c	nadph	ggbutal	GGGABADr	Gamma-glutamyl-gamma aminobutyric acid dehydrogenase	reverse	2.0
mql8::carrier	nh4::sink	mql8_c	nh4_p	mql8	nh4	NTRIR4pp	Nitrite Reductase (Menaquinole-8, periplasm)	forward	6.0
q8h2::carrier	nh4::sink	q8h2_c	nh4_p	q8h2	nh4	NTRIR3pp	Nitrite Reductase (Ubiquinole-8, periplasm)	forward	6.0
nadph::carrier	rbflvrd::carrier	nadph_c	rbflvrd_c	nadph	rbflvrd	FLVR	Flavin reductase	forward	2.0
nadph::carrier	q8h2::carrier	nadph_c	q8h2_c	nadph	q8h2	NADPHQR2	NADPH Quinone Reductase (Ubiquinone-8)	forward	2.0
nadph::carrier	mql8::carrier	nadph_c	mql8_c	nadph	mql8	NADPHQR3	NADPH Quinone Reductase (Menaquinone-8)	forward	2.0
nadph::carrier	2dmmql8::carrier	nadph_c	2dmmql8_c	nadph	2dmmql8	NADPHQR4	NADPH Quinone Reductase (2-Demethylmenaquinone-8)	forward	2.0
met__L::source	h2o::sink	met__L_c	h2o_c	met__L	h2o	METOX1s	Methionine oxidation (spontaneous)	forward	2.0
met__L::source	h2o::sink	met__L_c	h2o_c	met__L	h2o	METOX2s	Methionine oxidation 2 (spontaneous)	forward	2.0
hmgth::carrier	nadh::carrier	hmgth_c	nadh_c	hmgth	nadh	FALDH2	Formaldehyde dehydrogenase	forward	2.0
nadh::carrier	hmgth::carrier	nadh_c	hmgth_c	nadh	hmgth	FALDH2	Formaldehyde dehydrogenase	reverse	2.0
nadph::carrier	12ppd__R::sink	nadph_c	12ppd__R_c	nadph	12ppd__R	PPDOy	Propane-1,2-diol:NADP+ 1-oxidoreductase	forward	2.0
for::source	h2::sink	for_c	h2_c	for	h2	FHL	Formate-hydrogen lyase	forward	2.0
nadph::carrier	glyclt::sink	nadph_c	glyclt_c	nadph	glyclt	GLYCLTDy	Glycolate dehydrogenase (NADP)	forward	2.0
xan::source	nadh::carrier	xan_c	nadh_c	xan	nadh	XAND	Xanthine dehydrogenase	forward	2.0
nadh::carrier	3hocoa::carrier	nadh_c	3hocoa_c	nadh	3hocoa	HACD3	3-hydroxyacyl-CoA dehydrogenase (3-oxooctanoyl-CoA)	forward	2.0
3hocoa::carrier	nadh::carrier	3hocoa_c	nadh_c	3hocoa	nadh	HACD3	3-hydroxyacyl-CoA dehydrogenase (3-oxooctanoyl-CoA)	reverse	2.0
4abutn::carrier	nadh::carrier	4abutn_c	nadh_c	4abutn	nadh	ABUTD	Aminobutyraldehyde dehydrogenase	forward	2.0
e4p::carrier	nadh::carrier	e4p_c	nadh_c	e4p	nadh	E4PD	Erythrose 4-phosphate dehydrogenase	forward	2.0
nadh::carrier	e4p::carrier	nadh_c	e4p_c	nadh	e4p	E4PD	Erythrose 4-phosphate dehydrogenase	reverse	2.0
nadph::carrier	pant__R::carrier	nadph_c	pant__R_c	nadph	pant__R	DPR	2-dehydropantoate 2-reductase	forward	2.0
nadph::carrier	thf::carrier	nadph_c	thf_c	nadph	thf	DHFR	Dihydrofolate reductase	forward	2.0
thf::carrier	nadph::carrier	thf_c	nadph_c	thf	nadph	DHFR	Dihydrofolate reductase	reverse	2.0
2dmmql8::carrier	dms::sink	2dmmql8_c	dms_p	2dmmql8	dms	DMSOR2pp	Dimethyl sulfoxide reductase (Demethylmenaquinol 8) (periplasm)	forward	2.0
q8h2::carrier	no2::sink	q8h2_c	no2_c	q8h2	no2	NO3R1pp	Nitrate reductase (Ubiquinol-8) (periplasm)	forward	2.0
nadh::carrier	5dglcn::sink	nadh_c	5dglcn_c	nadh	5dglcn	DKGLCNR2x	2,5-diketo-D-gluconate reductase (NADH)	forward	2.0
3pg::carrier	nadh::carrier	3pg_c	nadh_c	3pg	nadh	PGCD	Phosphoglycerate dehydrogenase	forward	2.0
4per::carrier	nadh::carrier	4per_c	nadh_c	4per	nadh	PERD	Erythronate 4-phosphate (4per) dehydrogenase	forward	2.0
nadh::carrier	4per::carrier	nadh_c	4per_c	nadh	4per	PERD	Erythronate 4-phosphate (4per) dehydrogenase	reverse	2.0
nadph::carrier	fadh2::carrier	nadph_c	fadh2_c	nadph	fadh2	FADRx2	FAD reductase	forward	2.0
athr__L::carrier	nadph::carrier	athr__L_c	nadph_c	athr__L	nadph	ATHRDHr	L-allo-threonine dehydrogenase	forward	2.0
nadph::carrier	athr__L::carrier	nadph_c	athr__L_c	nadph	athr__L	ATHRDHr	L-allo-threonine dehydrogenase	reverse	2.0
ser__L::source	nadph::carrier	ser__L_c	nadph_c	ser__L	nadph	LSERDHr	L-serine dehydrogenase	forward	2.0
nadph::carrier	ser__L::sink	nadph_c	ser__L_c	nadph	ser__L	LSERDHr	L-serine dehydrogenase	reverse	2.0
ser__D::source	nadph::carrier	ser__D_c	nadph_c	ser__D	nadph	DSERDHr	D-serine dehydrogenase	forward	2.0
nadph::carrier	ser__D::sink	nadph_c	ser__D_c	nadph	ser__D	DSERDHr	D-serine dehydrogenase	reverse	2.0
nadph::carrier	acetol::carrier	nadph_c	acetol_c	nadph	acetol	ALR2	Aldose reductase (methylglyoxal)	forward	2.0
hxan::source	nadh::carrier	hxan_c	nadh_c	hxan	nadh	HXAND	Hypoxanthine dehydrogenase	forward	2.0
pppg9::carrier	h2o::sink	pppg9_c	h2o_c	pppg9	h2o	PPPGO	Protoporphyrinogen oxidase (aerobic)	forward	6.0
ppal::source	nadph::carrier	ppal_c	nadph_c	ppal	nadph	ALDD3y	Aldehyde dehydrogenase (propanal, NADP)	forward	2.0
lac__D::source	q8h2::carrier	lac__D_c	q8h2_c	lac__D	q8h2	LDH_D2	D-lactate dehydrogenase	forward	2.0
nadph::carrier	lald__L::carrier	nadph_c	lald__L_c	nadph	lald__L	LALDO3	L-Lactaldehyde:NADP+ 1-oxidoreductase	forward	2.0
q8h2::carrier	o2s::sink	q8h2_c	o2s_c	q8h2	o2s	QMO2	Quinol monooxygenase (Ubiquinol-8)	forward	2.0
mql8::carrier	o2s::sink	mql8_c	o2s_c	mql8	o2s	QMO3	Quinol monooxygenase (menaquinol 8)	forward	2.0
56dura::carrier	nadh::carrier	56dura_c	nadh_c	56dura	nadh	DURADx	Dihydrouracil dehydrogenase (NAD)	forward	2.0
nadh::carrier	56dura::carrier	nadh_c	56dura_c	nadh	56dura	DURADx	Dihydrouracil dehydrogenase (NAD)	reverse	2.0
gcald::carrier	nadh::carrier	gcald_c	nadh_c	gcald	nadh	GCALDD	Glycolaldehyde dehydrogenase	forward	2.0
lac__D::source	nadh::carrier	lac__D_c	nadh_c	lac__D	nadh	LDH_D	D-lactate dehydrogenase	forward	2.0
nadh::carrier	lac__D::sink	nadh_c	lac__D_c	nadh	lac__D	LDH_D	D-lactate dehydrogenase	reverse	2.0
nadh::carrier	rbflvrd::carrier	nadh_c	rbflvrd_c	nadh	rbflvrd	FLVRx	Flavin reductase (NAD)	forward	2.0
nadh::carrier	fmnh2::carrier	nadh_c	fmnh2_c	nadh	fmnh2	FMNRx	FMN reductase	forward	2.0
dhor__S::carrier	succ::sink	dhor__S_c	succ_c	dhor__S	succ	DHORDfum	Fumarate dependent DHORD	forward	2.0
pppg9::carrier	succ::sink	pppg9_c	succ_c	pppg9	succ	PPPGO3	Protoporphyrinogen oxidase (anaerobic)	forward	6.0
pdx5p::carrier	h2o2::sink	pdx5p_c	h2o2_c	pdx5p	h2o2	PDX5POi	Pyridoxine 5'-phosphate oxidase	forward	2.0
pdx5p::carrier	nadh::carrier	pdx5p_c	nadh_c	pdx5p	nadh	PDX5PO2	Pyridoxine 5'-phosphate oxidase (anaerboic	forward	2.0
q8h2::carrier	h2o::sink	q8h2_c	h2o_c	q8h2	h2o	CYTBO3_4pp	Cytochrome oxidase bo3 (ubiquinol-8: 4 protons) (periplasm)	forward	2.0
succ::source	q8h2::carrier	succ_c	q8h2_c	succ	q8h2	SUCDi	Succinate dehydrogenase (irreversible)	forward	2.0
nadh::carrier	lald__D::carrier	nadh_c	lald__D_c	nadh	lald__D	LALDO2x	D-Lactaldehyde:NAD+ 1-oxidoreductase	forward	2.0
nadh::carrier	12ppd__R::sink	nadh_c	12ppd__R_c	nadh	12ppd__R	ALR4x	Aldose reductase (acetol)	forward	2.0
2ommbl::carrier	nadh::carrier	2ommbl_c	nadh_c	2ommbl	nadh	OMMBLHX3	2-Octaprenyl-3-methyl-6-methoxy-1,4-benzoquinol hydroxylase (anaerobic)	forward	2.0
nadh::carrier	h2o::sink	nadh_c	h2o_c	nadh	h2o	NADHPO	NADH peroxidase	forward	2.0
pmtcoa::carrier	fadh2::carrier	pmtcoa_c	fadh2_c	pmtcoa	fadh2	ACOAD7f	Acyl-CoA dehydrogenase (hexadecanoyl-CoA)	forward	2.0
fadh2::carrier	pmtcoa::carrier	fadh2_c	pmtcoa_c	fadh2	pmtcoa	ACOAD7f	Acyl-CoA dehydrogenase (hexadecanoyl-CoA)	reverse	2.0
stcoa::carrier	fadh2::carrier	stcoa_c	fadh2_c	stcoa	fadh2	ACOAD8f	Acyl-CoA dehydrogenase (octadecanoyl-CoA)	forward	2.0
fadh2::carrier	stcoa::carrier	fadh2_c	stcoa_c	fadh2	stcoa	ACOAD8f	Acyl-CoA dehydrogenase (octadecanoyl-CoA)	reverse	2.0
ddcacoa::carrier	fadh2::carrier	ddcacoa_c	fadh2_c	ddcacoa	fadh2	ACOAD5f	Acyl-CoA dehydrogenase (dodecanoyl-CoA)	forward	2.0
fadh2::carrier	ddcacoa::carrier	fadh2_c	ddcacoa_c	fadh2	ddcacoa	ACOAD5f	Acyl-CoA dehydrogenase (dodecanoyl-CoA)	reverse	2.0
occoa::carrier	fadh2::carrier	occoa_c	fadh2_c	occoa	fadh2	ACOAD3f	Acyl-CoA dehydrogenase (octanoyl-CoA)	forward	2.0
fadh2::carrier	occoa::carrier	fadh2_c	occoa_c	fadh2	occoa	ACOAD3f	Acyl-CoA dehydrogenase (octanoyl-CoA)	reverse	2.0
hxcoa::carrier	fadh2::carrier	hxcoa_c	fadh2_c	hxcoa	fadh2	ACOAD2f	Acyl-CoA dehydrogenase (hexanoyl-CoA)	forward	2.0
fadh2::carrier	hxcoa::carrier	fadh2_c	hxcoa_c	fadh2	hxcoa	ACOAD2f	Acyl-CoA dehydrogenase (hexanoyl-CoA)	reverse	2.0
dcacoa::carrier	fadh2::carrier	dcacoa_c	fadh2_c	dcacoa	fadh2	ACOAD4f	Acyl-CoA dehydrogenase (decanoyl-CoA)	forward	2.0
fadh2::carrier	dcacoa::carrier	fadh2_c	dcacoa_c	fadh2	dcacoa	ACOAD4f	Acyl-CoA dehydrogenase (decanoyl-CoA)	reverse	2.0
tdcoa::carrier	fadh2::carrier	tdcoa_c	fadh2_c	tdcoa	fadh2	ACOAD6f	Acyl-CoA dehydrogenase (tetradecanoyl-CoA)	forward	2.0
fadh2::carrier	tdcoa::carrier	fadh2_c	tdcoa_c	fadh2	tdcoa	ACOAD6f	Acyl-CoA dehydrogenase (tetradecanoyl-CoA)	reverse	2.0
nadh::carrier	q8h2::carrier	nadh_c	q8h2_c	nadh	q8h2	NADH16pp	NADH dehydrogenase (ubiquinone-8 & 3 protons) (periplasm)	forward	2.0
nadh::carrier	2dmmql8::carrier	nadh_c	2dmmql8_c	nadh	2dmmql8	NADH18pp	NADH dehydrogenase (demethylmenaquinone-8 & 3 protons) (periplasm)	forward	2.0
2oph::carrier	nadh::carrier	2oph_c	nadh_c	2oph	nadh	OPHHX3	2-Octaprenylphenol hydroxylase (anaerobic)	forward	2.0
nadh::carrier	mql8::carrier	nadh_c	mql8_c	nadh	mql8	NADH17pp	NADH dehydrogenase (menaquinone-8 & 3 protons) (periplasm)	forward	2.0
galctn__L::source	nadh::carrier	galctn__L_c	nadh_c	galctn__L	nadh	GALCTLO	L-galactonate oxidoreductase	forward	2.0
nadh::carrier	3hodcoa::carrier	nadh_c	3hodcoa_c	nadh	3hodcoa	HACD8	3-hydroxyacyl-CoA dehydrogenase (3-oxooctadecanoyl-CoA), peroxisomal	forward	2.0
3hodcoa::carrier	nadh::carrier	3hodcoa_c	nadh_c	3hodcoa	nadh	HACD8	3-hydroxyacyl-CoA dehydrogenase (3-oxooctadecanoyl-CoA), peroxisomal	reverse	2.0
nadph::carrier	thmnp::carrier	nadph_c	thmnp_c	nadph	thmnp	DHMPTR	Dihydromonapterin reductase	forward	2.0
nadph::carrier	preq1::carrier	nadph_c	preq1_c	nadph	preq1	CDGR	7-cyano-7-deazaguanine reductase	forward	4.0
nadph::carrier	3hpp::sink	nadph_c	3hpp_c	nadph	3hpp	MSAR	Malonic semialdehyde reductase	forward	2.0
nadh::carrier	3amac::carrier	nadh_c	3amac_c	nadh	3amac	POAACR	Peroxyaminoacrylate reductase	forward	2.0
gthrd::source	h2o::sink	gthrd_c	h2o_c	gthrd	h2o	GTHPi	Glutathione peridoxase	forward	2.0
nadph::carrier	h2o::sink	nadph_c	h2o_c	nadph	h2o	PACCOAE	Ring 1,2-phenylacetyl-CoA epoxidase (NADPH)	forward	2.0
phaccoa::carrier	h2o::sink	phaccoa_c	h2o_c	phaccoa	h2o	PACCOAE	Ring 1,2-phenylacetyl-CoA epoxidase (NADPH)	forward	2.0
3hadpcoa::carrier	nadh::carrier	3hadpcoa_c	nadh_c	3hadpcoa	nadh	HADPCOADH3	3-hydroxyadipyl-CoA dehydrogenase (NAD+)	forward	2.0
nadh::carrier	3hadpcoa::carrier	nadh_c	3hadpcoa_c	nadh	3hadpcoa	HADPCOADH3	3-hydroxyadipyl-CoA dehydrogenase (NAD+)	reverse	2.0
for::source	q8h2::carrier	for_p	q8h2_c	for	q8h2	FDH4pp	Formate dehydrogenase (quinone-8) (periplasm)	forward	2.0
for::source	mql8::carrier	for_p	mql8_c	for	mql8	FDH5pp	Formate Dehydrogenase (menaquinone-8) (periplasm)	forward	2.0
2oxpaccoa::carrier	nadph::carrier	2oxpaccoa_c	nadph_c	2oxpaccoa	nadph	OXCOAHDH	Oxepin-CoA hydrolase/ 3-oxo-5,6-dehydrosuberyl-CoA semialdehyde dehydrogenase (NADP+)	forward	2.0
pacald::source	nadh::carrier	pacald_c	nadh_c	pacald	nadh	ALDD19xr	Aldehyde dehydrogenase (phenylacetaldehyde, NAD)	forward	2.0
nadh::carrier	pacald::sink	nadh_c	pacald_c	nadh	pacald	ALDD19xr	Aldehyde dehydrogenase (phenylacetaldehyde, NAD)	reverse	2.0
nadh::carrier	glcn::sink	nadh_c	glcn_c	nadh	glcn	2DGULRGx	2-Dehydro-L-gulonate reductase to gluconate (NADH)	forward	2.0
nadph::carrier	glcn::sink	nadph_c	glcn_c	nadph	glcn	2DGULRGy	2-Dehydro-L-gulonate reductase to gluconate (NADPH)	forward	2.0
nadph::carrier	13ppd::carrier	nadph_c	13ppd_c	nadph	13ppd	13PPDH2	1,3-propanediol dehydrogenase	forward	2.0
13ppd::carrier	nadph::carrier	13ppd_c	nadph_c	13ppd	nadph	13PPDH2	1,3-propanediol dehydrogenase	reverse	2.0
nadh::carrier	ghb::carrier	nadh_c	ghb_c	nadh	ghb	GHBDHx	Gamma-hydroxybutyrate dehydrogenase (NADH)	forward	2.0
ghb::carrier	nadh::carrier	ghb_c	nadh_c	ghb	nadh	GHBDHx	Gamma-hydroxybutyrate dehydrogenase (NADH)	reverse	2.0
nadh::carrier	appl::carrier	nadh_c	appl_c	nadh	appl	APPLDHr	Aminopropanol dehydrogenase reversible	forward	2.0
appl::carrier	nadh::carrier	appl_c	nadh_c	appl	nadh	APPLDHr	Aminopropanol dehydrogenase reversible	reverse	2.0
S2hglut::carrier	h2o2::sink	S2hglut_c	h2o2_c	S2hglut	h2o2	SHGO	S-2-hydroxyglutarate oxidase	forward	2.0
fadh2::carrier	btcoa::carrier	fadh2_c	btcoa_c	fadh2	btcoa	ACOAD1fr	Acyl-CoA dehydrogenase (butanoyl-CoA)	forward	2.0
nadh::carrier	acetol::carrier	nadh_c	acetol_c	nadh	acetol	ALR2x	Aldose reductase (methylglyoxal) (nadh)	forward	2.0
2omph::carrier	h2o::sink	2omph_c	h2o_c	2omph	h2o	OMPHHXy	2-octaprenyl-6-methoxyphenol hydroxylase (NADPH)	forward	2.0
nadph::carrier	h2o::sink	nadph_c	h2o_c	nadph	h2o	OMPHHXy	2-octaprenyl-6-methoxyphenol hydroxylase (NADPH)	forward	2.0
cholate::carrier	nadh::carrier	cholate_c	nadh_c	cholate	nadh	CHOLID	7-?-hydroxysteroid dehydrogenase	forward	2.0
nadph::carrier	thptdn::carrier	nadph_c	thptdn_c	nadph	thptdn	DHPTDNR	Dihydropteridine reductase	forward	2.0
nadh::carrier	thptdn::carrier	nadh_c	thptdn_c	nadh	thptdn	DHPTDNRN	Dihydropteridine reductase (NADH)	forward	2.0
ppcoa::carrier	nadph::carrier	ppcoa_c	nadph_c	ppcoa	nadph	PCNO	Propanoyl-CoA:NADP+ 2-oxidoreductase	forward	2.0
nadph::carrier	ppcoa::carrier	nadph_c	ppcoa_c	nadph	ppcoa	PCNO	Propanoyl-CoA:NADP+ 2-oxidoreductase	reverse	2.0
nadph::carrier	glcn::sink	nadph_c	glcn_c	nadph	glcn	5DGLCNR	5-dehydro-D-gluconate reductase	forward	2.0
glcn::source	nadh::carrier	glcn_c	nadh_c	glcn	nadh	5DKGR	5-keto-D-gluconate 5-reductase	forward	2.0
nadh::carrier	glcn::sink	nadh_c	glcn_c	nadh	glcn	5DKGR	5-keto-D-gluconate 5-reductase	reverse	2.0
nadph::carrier	dhcur::carrier	nadph_c	dhcur_c	nadph	dhcur	CURR	NADPH-dependent curcumin reductase	forward	2.0
nadh::carrier	dhps::sink	nadh_c	dhps_c	nadh	dhps	3SLAR	3-sulfolactaldehyde reductase	forward	2.0
mal__L::source	h2o2::sink	mal__L_c	h2o2_c	mal__L	h2o2	MOX	Malate oxidase	forward	2.0
r2hglut::carrier	nadh::carrier	r2hglut_c	nadh_c	r2hglut	nadh	ARHGDx	(R)-alpha-hydroxyglutarate dehydrogenase	forward	2.0
nadh::carrier	r2hglut::carrier	nadh_c	r2hglut_c	nadh	r2hglut	ARHGDx	(R)-alpha-hydroxyglutarate dehydrogenase	reverse	2.0
inost::source	h2o::sink	inost_c	h2o_c	inost	h2o	INOSTO	Myo-Inositol:oxygen oxidoreductase	forward	4.0
h2o::source	inost::sink	h2o_c	inost_c	h2o	inost	INOSTO	Myo-Inositol:oxygen oxidoreductase	reverse	4.0
quin::source	nadph::carrier	quin_c	nadph_c	quin	nadph	QUINDHyi	Quinate dehydrogenase (NADP)	forward	2.0
2ommbl::carrier	h2o::sink	2ommbl_c	h2o_c	2ommbl	h2o	OMMBLHXy	2-Octaprenyl-3-methyl-6-methoxy-1,4-benzoquinol hydroxylase (NADPHl)	forward	2.0
nadph::carrier	h2o::sink	nadph_c	h2o_c	nadph	h2o	OMMBLHXy	2-Octaprenyl-3-methyl-6-methoxy-1,4-benzoquinol hydroxylase (NADPHl)	forward	2.0
2oph::carrier	h2o::sink	2oph_c	h2o_c	2oph	h2o	OPHHXy	2-Octaprenylphenol hydroxylase (NADPH)	forward	2.0
nadph::carrier	h2o::sink	nadph_c	h2o_c	nadph	h2o	OPHHXy	2-Octaprenylphenol hydroxylase (NADPH)	forward	2.0
pro__L::source	q8h2::carrier	pro__L_c	q8h2_c	pro__L	q8h2	PROD3	Proline dehydrogenase (q8)	forward	2.0
3hppnl::carrier	nadh::carrier	3hppnl_c	nadh_c	3hppnl	nadh	3HPADHi	3-Hydroxypropanal Dehydrogenase	forward	2.0
nadph::carrier	thcur::carrier	nadph_c	thcur_c	nadph	thcur	DHCURR	NADPH-dependent dihydrocurcumin reductase	forward	2.0
btcoa::carrier	fadh2::carrier	btcoa_c	fadh2_c	btcoa	fadh2	ACOAD1f	Acyl-CoA dehydrogenase (butanoyl-CoA)	forward	2.0
quin::source	nadh::carrier	quin_c	nadh_c	quin	nadh	QUINDH	Quinate dehydrogenase	forward	2.0
nadph::carrier	12ppd__S::sink	nadph_c	12ppd__S_c	nadph	12ppd__S	LCARSyi	Lacaldehyde reductase (S-propane-1,2-diol forming)	forward	2.0
