## Supplementary material for "Organizing principles of the cellular electron economy": SuppFigS2_iML1515_ETN_nodes.csv

node_id	chemical_id	name	role	boundary_accessible	donor_edge_count	acceptor_edge_count	in_degree	out_degree	degree	label
12ppd__R::sink	12ppd__R	(R)-Propane-1,2-diol	terminal_sink	True	0	2	2	0	2	(R)-Propane-1,2-diol
12ppd__S::source	12ppd__S	(S)-Propane-1,2-diol	source	True	1	0	0	1	1	(S)-Propane-1,2-diol
12ppd__S::sink	12ppd__S	(S)-Propane-1,2-diol	terminal_sink	True	0	2	2	0	2	(S)-Propane-1,2-diol
13ppd::carrier	13ppd	1,3-Propanediol	carrier	False	1	1	1	1	2	1,3-Propanediol
1pyr5c::carrier	1pyr5c	1-Pyrroline-5-carboxylate	carrier	False	1	0	0	1	1	1pyr5c
23ddhb::carrier	23ddhb	2,3-Dihydro-2,3-dihydroxybenzoate	carrier	False	1	1	1	1	2	23ddhb
23dhmb::carrier	23dhmb	(R)-2,3-Dihydroxy-3-methylbutanoate	carrier	False	1	1	1	1	2	23dhmb
23dhmp::carrier	23dhmp	(R)-2,3-Dihydroxy-3-methylpentanoate	carrier	False	1	1	1	1	2	23dhmp
2dhguln::carrier	2dhguln	2-Dehydro-L-gulonate	carrier	False	0	1	1	0	1	2-Dehydro-L-gulonate
2dmmql8::carrier	2dmmql8	2-Demethylmenaquinol 8	carrier	False	5	5	5	5	10	DMK-8H₂
2me4p::carrier	2me4p	2-C-methyl-D-erythritol 4-phosphate	carrier	False	0	1	1	0	1	2me4p
2ommbl::carrier	2ommbl	2-Octaprenyl-3-methyl-6-methoxy- 1,4-benzoquinol	carrier	False	2	0	0	2	2	2ommbl
2omph::carrier	2omph	2-Octaprenyl-6-methoxyphenol	carrier	False	1	0	0	1	1	2omph
2oph::carrier	2oph	2-Octaprenylphenol	carrier	False	2	0	0	2	2	2-Octaprenylphenol
2oxpaccoa::carrier	2oxpaccoa	2-oxepin-2(3H)-ylideneacetyl-CoA	carrier	False	1	0	0	1	1	2oxpaccoa
3amac::carrier	3amac	3-Aminoacrylate	carrier	False	0	1	1	0	1	3-Aminoacrylate
3c2hmp::carrier	3c2hmp	3-Carboxy-2-hydroxy-4-methylpentanoate	carrier	False	1	0	0	1	1	3c2hmp
3dhguln::carrier	3dhguln	3-Dehydro-L-gulonate	carrier	False	0	1	1	0	1	3-Dehydro-L-gulonate
3hadpcoa::carrier	3hadpcoa	(3S)-3-Hydroxyadipyl-CoA	carrier	False	1	1	1	1	2	3hadpcoa
3hbcoa::carrier	3hbcoa	(S)-3-Hydroxybutanoyl-CoA	carrier	False	1	1	1	1	2	3hbcoa
3hcinnm::source	3hcinnm	3-hydroxycinnamic acid	source	True	1	0	0	1	1	3hcinnm
3hdcoa::carrier	3hdcoa	(S)-3-Hydroxydecanoyl-CoA	carrier	False	1	1	1	1	2	3hdcoa
3hddcoa::carrier	3hddcoa	(S)-3-Hydroxydodecanoyl-CoA	carrier	False	1	1	1	1	2	3hddcoa
3hhcoa::carrier	3hhcoa	(S)-3-Hydroxyhexanoyl-CoA	carrier	False	1	1	1	1	2	3hhcoa
3hhdcoa::carrier	3hhdcoa	(S)-3-Hydroxyhexadecanoyl-CoA	carrier	False	1	1	1	1	2	3hhdcoa
3hocoa::carrier	3hocoa	(S)-3-Hydroxyoctanoyl-CoA	carrier	False	1	1	1	1	2	3hocoa
3hodcoa::carrier	3hodcoa	(S)-3-Hydroxyoctadecanoyl-CoA	carrier	False	1	1	1	1	2	3hodcoa
3hpp::sink	3hpp	3-Hydroxypropanoate	terminal_sink	True	0	1	1	0	1	3-Hydroxypropanoate
3hppnl::carrier	3hppnl	3-Hydroxypropanal	carrier	False	1	0	0	1	1	3-Hydroxypropanal
3hpppn::source	3hpppn	3-(3-hydroxy-phenyl)propionate	source	True	1	0	0	1	1	3hpppn
3htdcoa::carrier	3htdcoa	(S)-3-Hydroxytetradecanoyl-CoA	carrier	False	1	1	1	1	2	3htdcoa
3pg::carrier	3pg	3-Phospho-D-glycerate	carrier	False	1	0	0	1	1	3PG
4abutn::carrier	4abutn	4-Aminobutanal	carrier	False	1	0	0	1	1	4-Aminobutanal
4per::carrier	4per	4-Phospho-D-erythronate	carrier	False	1	1	1	1	2	4per
56dura::carrier	56dura	5,6-dihydrouracil	carrier	False	1	1	1	1	2	5,6-dihydrouracil
5aprbu::carrier	5aprbu	5-Amino-6-(5'-phosphoribitylamino)uracil	carrier	False	0	1	1	0	1	5aprbu
5dglcn::sink	5dglcn	5-Dehydro-D-gluconate	terminal_sink	True	0	2	2	0	2	5dglcn
5mthf::carrier	5mthf	5-Methyltetrahydrofolate	carrier	False	0	1	1	0	1	5mTHF
S2hglut::carrier	S2hglut	(S)-2-Hydroxyglutarate	carrier	False	2	1	1	2	3	S2hglut
acald::source	acald	Acetaldehyde	source	True	1	0	0	1	1	Acetaldehyde
acetol::carrier	acetol	Acetol cytosol	carrier	False	0	2	2	0	2	Acetol cytosol
altrn::carrier	altrn	D-Altronate	carrier	False	1	1	1	1	2	D-Altronate
appl::carrier	appl	1-Aminopropan-2-ol	carrier	False	1	1	1	1	2	1-Aminopropan-2-ol
asp__L::source	asp__L	L-Aspartate	source	True	4	0	0	4	4	Aspartate
athr__L::carrier	athr__L	L-Allo-threonine	carrier	False	1	1	1	1	2	L-Allo-threonine
betald::carrier	betald	Betaine aldehyde	carrier	False	2	0	0	2	2	Betaine aldehyde
btal::carrier	btal	Butanal C4H8O	carrier	False	1	0	0	1	1	Butanal C4H8O
btcoa::carrier	btcoa	Butanoyl-CoA	carrier	False	1	1	1	1	2	Butanoyl-CoA
btn::sink	btn	Biotin	terminal_sink	True	0	2	2	0	2	Biotin
cechddd::carrier	cechddd	Cis-3-(3-carboxyethyl)-3,5-cyclohexadiene-1,2-diol	carrier	False	1	0	0	1	1	cechddd
cenchddd::carrier	cenchddd	Cis-3-(3-carboxyethenyl)-3,5-cyclohexadiene-1,2-diol	carrier	False	1	0	0	1	1	cenchddd
chol::source	chol	Choline C5H14NO	source	True	1	0	0	1	1	Choline C5H14NO
cholate::carrier	cholate	Cholate c	carrier	False	1	0	0	1	1	Cholate c
dcacoa::carrier	dcacoa	Decanoyl-CoA (n-C10:0CoA)	carrier	False	1	1	1	1	2	dcacoa
ddcacoa::carrier	ddcacoa	Dodecanoyl-CoA (n-C12:0CoA)	carrier	False	1	1	1	1	2	ddcacoa
dhcur::carrier	dhcur	Dihydrocurcumin	carrier	False	0	1	1	0	1	Dihydrocurcumin
dhor__S::carrier	dhor__S	(S)-Dihydroorotate	carrier	False	3	0	0	3	3	Dihydroorotate
dhps::sink	dhps	2,3-Dihydroxypropane-1-sulfonate	terminal_sink	True	0	1	1	0	1	dhps
dmpp::carrier	dmpp	Dimethylallyl diphosphate	carrier	False	0	1	1	0	1	DMPP
dms::sink	dms	Dimethyl sulfide	terminal_sink	True	0	4	4	0	4	Dimethyl sulfide
dscl::carrier	dscl	Dihydrosirohydrochlorin	carrier	False	1	0	0	1	1	dscl
dtdprmn::carrier	dtdprmn	DTDP-L-rhamnose	carrier	False	0	1	1	0	1	DTDP-L-rhamnose
e4p::carrier	e4p	D-Erythrose 4-phosphate	carrier	False	1	1	1	1	2	E4P
etoh::source	etoh	Ethanol	source	True	1	0	0	1	1	Ethanol
etoh::sink	etoh	Ethanol	terminal_sink	True	0	1	1	0	1	Ethanol
fadh2::carrier	fadh2	Flavin adenine dinucleotide reduced	carrier	False	8	10	10	8	18	FADH₂
fmnh2::carrier	fmnh2	Reduced FMN	carrier	False	0	2	2	0	2	Reduced FMN
for::source	for	Formate	source	True	3	0	0	3	3	Formate
g6p::source	g6p	D-Glucose 6-phosphate	source	True	1	0	0	1	1	G6P
g6p::sink	g6p	D-Glucose 6-phosphate	terminal_sink	True	0	1	1	0	1	G6P
galctn__L::source	galctn__L	L-Galactonate	source	True	1	0	0	1	1	L-Galactonate
galt1p::carrier	galt1p	Galactitol 1-phosphate	carrier	False	1	1	1	1	2	galt1p
gcald::carrier	gcald	Glycolaldehyde	carrier	False	1	0	0	1	1	Glycolaldehyde
gdpfuc::carrier	gdpfuc	GDP-L-fucose	carrier	False	0	1	1	0	1	GDP-L-fucose
ggbutal::carrier	ggbutal	Gamma-glutamyl-gamma-butyraldehyde	carrier	False	1	1	1	1	2	ggbutal
ghb::carrier	ghb	Gamma-hydroxybutyrate	carrier	False	1	1	1	1	2	ghb
glc__D::source	glc__D	D-Glucose	source	True	1	0	0	1	1	D-Glucose
glcn::source	glcn	D-Gluconate	source	True	1	0	0	1	1	D-Gluconate
glcn::sink	glcn	D-Gluconate	terminal_sink	True	0	4	4	0	4	D-Gluconate
glyc::source	glyc	Glycerol	source	True	2	0	0	2	2	Glycerol
glyc::sink	glyc	Glycerol	terminal_sink	True	0	1	1	0	1	Glycerol
glyc3p::source	glyc3p	Glycerol 3-phosphate	source	True	4	0	0	4	4	Glycerol-3-P
glyc3p::sink	glyc3p	Glycerol 3-phosphate	terminal_sink	True	0	1	1	0	1	Glycerol-3-P
glyc__R::source	glyc__R	(R)-Glycerate	source	True	1	0	0	1	1	(R)-Glycerate
glyc__R::sink	glyc__R	(R)-Glycerate	terminal_sink	True	0	3	3	0	3	(R)-Glycerate
glyclt::source	glyclt	Glycolate C2H3O3	source	True	3	0	0	3	3	Glycolate
glyclt::sink	glyclt	Glycolate C2H3O3	terminal_sink	True	0	2	2	0	2	Glycolate
gthrd::source	gthrd	Reduced glutathione	source	True	2	0	0	2	2	Reduced glutathione
gthrd::sink	gthrd	Reduced glutathione	terminal_sink	True	0	1	1	0	1	Reduced glutathione
h2::sink	h2	Hydrogen	terminal_sink	True	0	2	2	0	2	H₂
h2o::source	h2o	H2O H2O	source	True	1	0	0	1	1	H₂O
h2o::sink	h2o	H2O H2O	terminal_sink	True	0	22	22	0	22	H₂O
h2o2::source	h2o2	Hydrogen peroxide	source	True	1	0	0	1	1	H₂O₂
h2o2::sink	h2o2	Hydrogen peroxide	terminal_sink	True	0	6	6	0	6	H₂O₂
h2s::sink	h2s	Hydrogen sulfide	terminal_sink	True	0	1	1	0	1	H₂S
histd::carrier	histd	L-Histidinol	carrier	False	1	0	0	1	1	Histidinol
hmgth::carrier	hmgth	Hydroxymethylglutathione	carrier	False	1	1	1	1	2	hmgth
hom__L::source	hom__L	L-Homoserine	source	True	1	0	0	1	1	Homoserine
hom__L::sink	hom__L	L-Homoserine	terminal_sink	True	0	1	1	0	1	Homoserine
hxan::source	hxan	Hypoxanthine	source	True	1	0	0	1	1	Hypoxanthine
hxcoa::carrier	hxcoa	Hexanoyl-CoA (n-C6:0CoA)	carrier	False	1	1	1	1	2	hxcoa
idon__L::source	idon__L	L-Idonate	source	True	1	0	0	1	1	L-Idonate
idon__L::sink	idon__L	L-Idonate	terminal_sink	True	0	4	4	0	4	L-Idonate
imp::source	imp	IMP C10H11N4O8P	source	True	1	0	0	1	1	IMP
inost::source	inost	Myo-Inositol	source	True	1	0	0	1	1	Myo-Inositol
inost::sink	inost	Myo-Inositol	terminal_sink	True	0	1	1	0	1	Myo-Inositol
ipdp::carrier	ipdp	Isopentenyl diphosphate	carrier	False	0	1	1	0	1	IPDP
lac__D::source	lac__D	D-Lactate	source	True	2	0	0	2	2	D-Lactate
lac__D::sink	lac__D	D-Lactate	terminal_sink	True	0	1	1	0	1	D-Lactate
lac__L::source	lac__L	L-Lactate	source	True	2	0	0	2	2	L-Lactate
lald__D::carrier	lald__D	D-Lactaldehyde	carrier	False	0	1	1	0	1	D-Lactaldehyde
lald__L::carrier	lald__L	L-Lactaldehyde	carrier	False	1	1	1	1	2	L-Lactaldehyde
mal__L::source	mal__L	L-Malate	source	True	4	0	0	4	4	Malate
mal__L::sink	mal__L	L-Malate	terminal_sink	True	0	1	1	0	1	Malate
mana::carrier	mana	D-Mannonate	carrier	False	1	1	1	1	2	D-Mannonate
met__L::source	met__L	L-Methionine	source	True	2	0	0	2	2	L-Methionine
mlthf::carrier	mlthf	5,10-Methylenetetrahydrofolate	carrier	False	1	1	1	1	2	5,10-CH₂-THF
mnl1p::carrier	mnl1p	D-Mannitol 1-phosphate	carrier	False	1	1	1	1	2	mnl1p
mql8::carrier	mql8	Menaquinol 8	carrier	False	10	10	10	10	20	Menaquinol-8
nadh::carrier	nadh	Nicotinamide adenine dinucleotide - reduced	carrier	False	62	63	63	62	125	NADH
nadph::carrier	nadph	Nicotinamide adenine dinucleotide phosphate - reduced	carrier	False	54	22	22	54	76	NADPH
nh4::sink	nh4	Ammonium	terminal_sink	True	0	3	3	0	3	NH₄⁺
no2::sink	no2	Nitrite	terminal_sink	True	0	4	4	0	4	Nitrite
o2s::source	o2s	Superoxide anion	source	True	2	0	0	2	2	Superoxide anion
o2s::sink	o2s	Superoxide anion	terminal_sink	True	0	2	2	0	2	Superoxide anion
occoa::carrier	occoa	Octanoyl-CoA (n-C8:0CoA)	carrier	False	1	1	1	1	2	occoa
pacald::source	pacald	Phenylacetaldehyde	source	True	1	0	0	1	1	Phenylacetaldehyde
pacald::sink	pacald	Phenylacetaldehyde	terminal_sink	True	0	1	1	0	1	Phenylacetaldehyde
pant__R::carrier	pant__R	(R)-Pantoate	carrier	False	0	1	1	0	1	(R)-Pantoate
pdx5p::carrier	pdx5p	Pyridoxine 5'-phosphate	carrier	False	2	0	0	2	2	pdx5p
phaccoa::carrier	phaccoa	Phenylacetyl-CoA	carrier	False	1	0	0	1	1	Phenylacetyl-CoA
pmtcoa::carrier	pmtcoa	Palmitoyl-CoA (n-C16:0CoA)	carrier	False	1	1	1	1	2	pmtcoa
ppal::source	ppal	Propanal	source	True	1	0	0	1	1	Propanal
ppcoa::carrier	ppcoa	Propanoyl-CoA	carrier	False	1	1	1	1	2	Propanoyl-CoA
pppg9::carrier	pppg9	Protoporphyrinogen IX	carrier	False	2	0	0	2	2	pppg9
ppt::source	ppt	Phosphonate	source	True	1	0	0	1	1	Phosphonate
preq1::carrier	preq1	7-aminomethyl-7-deazaguanine	carrier	False	0	1	1	0	1	preq1
pro__L::source	pro__L	L-Proline	source	True	1	0	0	1	1	L-Proline
pro__L::sink	pro__L	L-Proline	terminal_sink	True	0	1	1	0	1	L-Proline
q8h2::carrier	q8h2	Ubiquinol-8	carrier	False	6	14	14	6	20	Ubiquinol-8
quin::source	quin	Quinate	source	True	2	0	0	2	2	Quinate
r2hglut::carrier	r2hglut	(R)-2-Hydroxyglutarate	carrier	False	1	1	1	1	2	r2hglut
rbflvrd::carrier	rbflvrd	Reduced riboflavin	carrier	False	0	2	2	0	2	Reduced riboflavin
sbt6p::carrier	sbt6p	D-Sorbitol 6-phosphate	carrier	False	1	1	1	1	2	sbt6p
ser__D::source	ser__D	D-Serine	source	True	1	0	0	1	1	D-Serine
ser__D::sink	ser__D	D-Serine	terminal_sink	True	0	1	1	0	1	D-Serine
ser__L::source	ser__L	L-Serine	source	True	1	0	0	1	1	L-Serine
ser__L::sink	ser__L	L-Serine	terminal_sink	True	0	1	1	0	1	L-Serine
skm::source	skm	Shikimate	source	True	1	0	0	1	1	Shikimate
skm::sink	skm	Shikimate	terminal_sink	True	0	1	1	0	1	Shikimate
stcoa::carrier	stcoa	Stearoyl-CoA (n-C18:0CoA)	carrier	False	1	1	1	1	2	stcoa
succ::source	succ	Succinate	source	True	1	0	0	1	1	Succinate
succ::sink	succ	Succinate	terminal_sink	True	0	5	5	0	5	Succinate
sucgsa::carrier	sucgsa	N2-Succinyl-L-glutamate 5-semialdehyde	carrier	False	1	0	0	1	1	sucgsa
sucsal::carrier	sucsal	Succinic semialdehyde	carrier	False	2	0	0	2	2	sucsal
tdcoa::carrier	tdcoa	Tetradecanoyl-CoA (n-C14:0CoA)	carrier	False	1	1	1	1	2	tdcoa
thcur::carrier	thcur	Tetrahydrocurcumin	carrier	False	0	1	1	0	1	Tetrahydrocurcumin
thdp::carrier	thdp	2,3,4,5-Tetrahydrodipicolinate	carrier	False	0	1	1	0	1	THDP
thf::carrier	thf	5,6,7,8-Tetrahydrofolate	carrier	False	1	1	1	1	2	THF
thmnp::carrier	thmnp	Tetrahydromonapterin	carrier	False	0	1	1	0	1	Tetrahydromonapterin
thptdn::carrier	thptdn	5,6,7,8-tetrahydropteridine	carrier	False	0	2	2	0	2	thptdn
thr__L::source	thr__L	L-Threonine	source	True	1	0	0	1	1	L-Threonine
tma::sink	tma	Trimethylamine	terminal_sink	True	0	4	4	0	4	Trimethylamine
uacmam::carrier	uacmam	UDP-N-acetyl-D-mannosamine	carrier	False	1	0	0	1	1	uacmam
uamr::carrier	uamr	UDP-N-acetylmuramate	carrier	False	0	1	1	0	1	UDP-N-acetylmuramate
udpg::source	udpg	UDPglucose	source	True	1	0	0	1	1	UDPglucose
urdglyc::carrier	urdglyc	(-)-Ureidoglycolate	carrier	False	1	0	0	1	1	(-)-Ureidoglycolate
xan::source	xan	Xanthine	source	True	1	0	0	1	1	Xanthine
