## Supplementary material for "Organizing principles of the cellular electron economy": SuppFigS3_physiological_state_summary.csv

condition	measured_qGLC	measured_qO2	predicted_growth_rate	predicted_acetate_exchange	predicted_formate_exchange	predicted_ethanol_exchange	predicted_succinate_exchange	predicted_lactate_D_exchange	predicted_CO2_exchange
aerobic	8.7	11.9	0.5626709619321199	8.00154611092342	0.0	0.0	0.0	0.0	13.101849701235366
anaerobic	14.9	0.0	0.26392695902609875	12.941345427623668	26.830890947788955	12.79876152728582	0.0880576463173065	0.0	-0.09691318756699283
