## Supplementary material for "Organizing principles of the cellular electron economy": SuppFigS3_source_carrier_sink_aerobic.csv

metabolite_id	name	electron_out_flux	electron_in_flux	total_electron_flux	role
nadh_c	Nicotinamide adenine dinucleotide - reduced	55.08102350225828	55.08102350225829	110.16204700451658	carrier
q8h2_c	Ubiquinol-8	47.59949809750196	47.59949809750196	95.19899619500391	carrier
h2o_c	H2O H2O	0.0	47.6	47.6	terminal_sink
nadph_c	Nicotinamide adenine dinucleotide phosphate - reduced	15.596138480356375	15.966494134209727	31.562632614566102	carrier
g6p_c	D-Glucose 6-phosphate	5.587439015716187	0.0	5.587439015716187	primary_source
fadh2_c	Flavin adenine dinucleotide reduced	2.4589666323649686	2.4598736579556038	4.918840290320572	carrier
3pg_c	3-Phospho-D-glycerate	1.8721480834287987	0.0	1.8721480834287987	primary_source
mal__L_c	L-Malate	1.1734975554699325	0.0	1.1734975554699325	primary_source
mlthf_c	5,10-Methylenetetrahydrofolate	0.990190609490205	0.0	0.990190609490205	primary_source
23dhmb_c	(R)-2,3-Dihydroxy-3-methylbutanoate	0.0	0.9839618419434037	0.9839618419434037	terminal_sink
h2s_c	Hydrogen sulfide	0.0	0.8355056100053092	0.8355056100053092	terminal_sink
hom__L_c	L-Homoserine	0.0	0.7856315812815698	0.7856315812815698	terminal_sink
3c2hmp_c	3-Carboxy-2-hydroxy-4-methylpentanoate	0.5070014223004797	0.0	0.5070014223004797	primary_source
skm_c	Shikimate	0.0	0.42888918868121506	0.42888918868121506	terminal_sink
thdp_c	2,3,4,5-Tetrahydrodipicolinate	0.0	0.41744446131551577	0.41744446131551577	terminal_sink
3hdcoa_c	(S)-3-Hydroxydecanoyl-CoA	0.0	0.40048668386480574	0.40048668386480574	terminal_sink
3hddcoa_c	(S)-3-Hydroxydodecanoyl-CoA	0.0	0.40048668386480574	0.40048668386480574	terminal_sink
3hhcoa_c	(S)-3-Hydroxyhexanoyl-CoA	0.0	0.40048668386480574	0.40048668386480574	terminal_sink
3hocoa_c	(S)-3-Hydroxyoctanoyl-CoA	0.0	0.40048668386480574	0.40048668386480574	terminal_sink
btcoa_c	Butanoyl-CoA	0.0	0.4004866838648057	0.4004866838648057	terminal_sink
dcacoa_c	Decanoyl-CoA (n-C10:0CoA)	0.0	0.4004866838648057	0.4004866838648057	terminal_sink
ddcacoa_c	Dodecanoyl-CoA (n-C12:0CoA)	0.0	0.4004866838648057	0.4004866838648057	terminal_sink
hxcoa_c	Hexanoyl-CoA (n-C6:0CoA)	0.0	0.4004866838648057	0.4004866838648057	terminal_sink
occoa_c	Octanoyl-CoA (n-C8:0CoA)	0.0	0.4004866838648057	0.4004866838648057	terminal_sink
3hbcoa_c	(S)-3-Hydroxybutanoyl-CoA	0.0	0.4004866838648056	0.4004866838648056	terminal_sink
dhor__S_c	(S)-Dihydroorotate	0.37225748170467604	0.0	0.37225748170467604	primary_source
23dhmp_c	(R)-2,3-Dihydroxy-3-methylpentanoate	0.0	0.3269444637983537	0.3269444637983537	terminal_sink
3hhdcoa_c	(S)-3-Hydroxyhexadecanoyl-CoA	0.0	0.31290807398199505	0.31290807398199505	terminal_sink
3htdcoa_c	(S)-3-Hydroxytetradecanoyl-CoA	0.0	0.31290807398199505	0.31290807398199505	terminal_sink
tdcoa_c	Tetradecanoyl-CoA (n-C14:0CoA)	0.0	0.31290807398199505	0.31290807398199505	terminal_sink
imp_c	IMP C10H11N4O8P	0.27371466545765133	0.0	0.27371466545765133	primary_source
pro__L_c	L-Proline	0.0	0.24876245897980948	0.24876245897980948	terminal_sink
histd_c	L-Histidinol	0.21322528636610066	0.0	0.21322528636610066	primary_source
5mthf_c	5-Methyltetrahydrofolate	0.0	0.17370665402576013	0.17370665402576013	terminal_sink
glyc3p_c	Glycerol 3-phosphate	0.0	0.1564540369909975	0.1564540369909975	terminal_sink
pmtcoa_c	Palmitoyl-CoA (n-C16:0CoA)	0.0	0.14362513905894517	0.14362513905894517	terminal_sink
uamr_c	UDP-N-acetylmuramate	0.0	0.0312710013803395	0.0312710013803395	terminal_sink
thf_c	5,6,7,8-Tetrahydrofolate	0.0	0.03019855052689662	0.03019855052689662	terminal_sink
2me4p_c	2-C-methyl-D-erythritol 4-phosphate	0.0	0.002688441856157578	0.002688441856157578	terminal_sink
asp__L_c	L-Aspartate	0.002563528902558574	0.0	0.002563528902558574	primary_source
ipdp_c	Isopentenyl diphosphate	0.0	0.0023755968013233174	0.0023755968013233174	terminal_sink
succ_c	Succinate	0.0006425702385376294	0.0007528537470651764	0.0013954239856028058	carrier
pant__R_c	(R)-Pantoate	0.0	0.0007584804566843837	0.0007584804566843837	terminal_sink
pppg9_c	Protoporphyrinogen IX	0.0007528537470651764	0.0	0.0007528537470651764	primary_source
5aprbu_c	5-Amino-6-(5'-phosphoribitylamino)uracil	0.0	0.0005019024980438752	0.0005019024980438752	terminal_sink
4per_c	4-Phospho-D-erythronate	0.0	0.0005019024964249883	0.0005019024964249883	terminal_sink
e4p_c	D-Erythrose 4-phosphate	0.0	0.0005019024964249883	0.0005019024964249883	terminal_sink
dmpp_c	Dimethylallyl diphosphate	0.0	0.00031284505483426036	0.00031284505483426036	terminal_sink
2oph_c	2-Octaprenylphenol	0.00025095124902172546	0.0	0.00025095124902172546	primary_source
dscl_c	Dihydrosirohydrochlorin	0.0002509512490217254	0.0	0.0002509512490217254	primary_source
pdx5p_c	Pyridoxine 5'-phosphate	0.0002509512490217254	0.0	0.0002509512490217254	primary_source
