## Supplementary material for "Organizing principles of the cellular electron economy": SuppFigS3_source_carrier_sink_anaerobic.csv

metabolite_id	name	electron_out_flux	electron_in_flux	total_electron_flux	role
nadh_c	Nicotinamide adenine dinucleotide - reduced	60.12215116028575	60.12215116027279	120.24430232055855	carrier
etoh_c	Ethanol	0.0	25.59752305457164	25.59752305457164	terminal_sink
nadph_c	Nicotinamide adenine dinucleotide phosphate - reduced	7.315539063071409	7.489258426771976	14.804797489843384	carrier
fadh2_c	Flavin adenine dinucleotide reduced	1.1534051506731633	1.153830600931113	2.307235751604276	carrier
3pg_c	3-Phospho-D-glycerate	0.8781515022734387	0.0	0.8781515022734387	primary_source
mlthf_c	5,10-Methylenetetrahydrofolate	0.46445971820189913	0.0	0.46445971820189913	primary_source
23dhmb_c	(R)-2,3-Dihydroxy-3-methylbutanoate	0.0	0.4615380467655457	0.4615380467655457	terminal_sink
h2s_c	Hydrogen sulfide	0.0	0.39190303004218174	0.39190303004218174	terminal_sink
mal__L_c	L-Malate	0.37432655027874273	0.0	0.37432655027874273	primary_source
hom__L_c	L-Homoserine	0.0	0.3685090722480263	0.3685090722480263	terminal_sink
3c2hmp_c	3-Carboxy-2-hydroxy-4-methylpentanoate	0.2378145535539746	0.0	0.2378145535539746	primary_source
skm_c	Shikimate	0.0	0.20117515739413538	0.20117515739413538	terminal_sink
thdp_c	2,3,4,5-Tetrahydrodipicolinate	0.0	0.1958068830475446	0.1958068830475446	terminal_sink
3hdcoa_c	(S)-3-Hydroxydecanoyl-CoA	0.0	0.18785265235641518	0.18785265235641518	terminal_sink
3hddcoa_c	(S)-3-Hydroxydodecanoyl-CoA	0.0	0.18785265235641518	0.18785265235641518	terminal_sink
3hhcoa_c	(S)-3-Hydroxyhexanoyl-CoA	0.0	0.18785265235641518	0.18785265235641518	terminal_sink
3hocoa_c	(S)-3-Hydroxyoctanoyl-CoA	0.0	0.18785265235641518	0.18785265235641518	terminal_sink
btcoa_c	Butanoyl-CoA	0.0	0.18785265235641518	0.18785265235641518	terminal_sink
dcacoa_c	Decanoyl-CoA (n-C10:0CoA)	0.0	0.18785265235641516	0.18785265235641516	terminal_sink
ddcacoa_c	Dodecanoyl-CoA (n-C12:0CoA)	0.0	0.18785265235641516	0.18785265235641516	terminal_sink
hxcoa_c	Hexanoyl-CoA (n-C6:0CoA)	0.0	0.18785265235641516	0.18785265235641516	terminal_sink
occoa_c	Octanoyl-CoA (n-C8:0CoA)	0.0	0.18785265235641516	0.18785265235641516	terminal_sink
3hbcoa_c	(S)-3-Hydroxybutanoyl-CoA	0.0	0.18785265235641513	0.18785265235641513	terminal_sink
succ_c	Succinate	0.0	0.17616702231858222	0.17616702231858222	terminal_sink
dhor__S_c	(S)-Dihydroorotate	0.17461143682207667	0.0	0.17461143682207667	primary_source
23dhmp_c	(R)-2,3-Dihydroxy-3-methylpentanoate	0.0	0.15335687095778686	0.15335687095778686	terminal_sink
3hhdcoa_c	(S)-3-Hydroxyhexadecanoyl-CoA	0.0	0.1467729490379218	0.1467729490379218	terminal_sink
3htdcoa_c	(S)-3-Hydroxytetradecanoyl-CoA	0.0	0.14677294903792162	0.14677294903792162	terminal_sink
tdcoa_c	Tetradecanoyl-CoA (n-C14:0CoA)	0.0	0.14677294903792162	0.14677294903792162	terminal_sink
imp_c	IMP C10H11N4O8P	0.12838885277999984	0.0	0.12838885277999984	primary_source
pro__L_c	L-Proline	0.0	0.11668474785502851	0.11668474785502851	terminal_sink
histd_c	L-Histidinol	0.10001564897685819	0.0	0.10001564897685819	primary_source
5mthf_c	5-Methyltetrahydrofolate	0.0	0.08147900293661915	0.08147900293661915	terminal_sink
glyc3p_c	Glycerol 3-phosphate	0.0	0.0733864745189609	0.0733864745189609	terminal_sink
pmtcoa_c	Palmitoyl-CoA (n-C16:0CoA)	0.0	0.06736893985316583	0.06736893985316583	terminal_sink
uamr_c	UDP-N-acetylmuramate	0.0	0.014668004674834463	0.014668004674834463	terminal_sink
thf_c	5,6,7,8-Tetrahydrofolate	0.0	0.014164959890930655	0.014164959890930655	terminal_sink
2me4p_c	2-C-methyl-D-erythritol 4-phosphate	0.0	0.0012610430102266835	0.0012610430102266835	terminal_sink
asp__L_c	L-Aspartate	0.0012024512253286347	0.0	0.0012024512253286347	primary_source
ipdp_c	Isopentenyl diphosphate	0.0	0.001114299621008174	0.001114299621008174	terminal_sink
pant__R_c	(R)-Pantoate	0.0	0.0003557735407671278	0.0003557735407671278	terminal_sink
pppg9_c	Protoporphyrinogen IX	0.0003531342711769201	0.0	0.0003531342711769201	primary_source
5aprbu_c	5-Amino-6-(5'-phosphoribitylamino)uracil	0.0	0.00023542284745128953	0.00023542284745128953	terminal_sink
4per_c	4-Phospho-D-erythronate	0.0	0.00023542284745121407	0.00023542284745121407	terminal_sink
e4p_c	D-Erythrose 4-phosphate	0.0	0.00023542284745121407	0.00023542284745121407	terminal_sink
dmpp_c	Dimethylallyl diphosphate	0.0	0.00014674338921850932	0.00014674338921850932	terminal_sink
dscl_c	Dihydrosirohydrochlorin	0.00011771142372564004	0.0	0.00011771142372564004	primary_source
2oph_c	2-Octaprenylphenol	0.00011771142372564002	0.0	0.00011771142372564002	primary_source
pdx5p_c	Pyridoxine 5'-phosphate	0.00011771142372564001	0.0	0.00011771142372564001	primary_source
