## Supplementary material for "Organizing principles of the cellular electron economy": SuppFigS4_Gonzalez_13C_MFA_electron_flux_metrics.csv

condition	substrate	state	q_substrate	q_sd	substrate_C	substrate_gamma	net_e_per_substrate	net_e_lb_envelope	net_e_ub_envelope	net_e_per_C	net_e_lb_per_C	net_e_ub_per_C	net_e_fraction_of_substrate_gamma	net_e_fraction_gamma_lb	net_e_fraction_gamma_ub	cumulative_e_per_substrate	cumulative_lb_envelope	cumulative_ub_envelope	effective_transfer_depth	absolute_net_e_flux	absolute_cumulative_e_flux	source_sink_imbalance_e_per_substrate
Aerobic glucose	glucose	aerobic	8.8	0.5	6.0	24.0	8.5339297644	8.0950308604	8.911820939799998	1.4223216274	1.3491718100666665	1.4853034899666664	0.35558040685	0.33729295251666663	0.3713258724916666	18.32241957164	17.32014030128	19.237117437760002	2.1470084799705647	75.09858192672	161.23729223043202	2.9803999950672733e-07
Anaerobic glucose	glucose	anaerobic	13.1	1.0	6.0	24.0	4.376436008000045	4.088087800800045	5.154757532	0.7294060013333409	0.6813479668000074	0.8591262553333333	0.18235150033333522	0.17033699170000186	0.21478156383333333	10.152964358449802	9.032841804740043	11.653517617479999	2.3199161006559605	57.33131170480059	133.0038330956924	-9.902693710728272e-06
Aerobic xylose	xylose	aerobic	9.5	0.5	5.0	20.0	7.63420301	6.61746448	8.327452799999998	1.526840602	1.3234928959999999	1.6654905599999996	0.3817101505	0.33087322399999997	0.4163726399999999	16.2380750003	14.060256507899997	18.063541482799998	2.127016399620214	72.524928595	154.26171250285	-1.1454520000597768e-05
Anaerobic xylose	xylose	anaerobic	10.8	1.1	5.0	20.0	4.346836954928599	3.4415152410000007	5.79286892	0.8693673909857198	0.6883030482000001	1.158573784	0.21734184774642995	0.17207576205000003	0.289643446	8.884842058990998	6.81664744572	12.117969515880004	2.0439786794664676	46.94583911322887	95.95629423710278	7.941666199826613e-06
