## Supplementary material for "Organizing principles of the cellular electron economy": SuppFigS4_Gonzalez_normalization_summary.csv

substrate	substrate_C	substrate_gamma	aerobic_net_e_per_substrate	anaerobic_net_e_per_substrate	expansion_e_per_substrate	aerobic_net_e_per_C	anaerobic_net_e_per_C	expansion_e_per_C	aerobic_fraction_substrate_gamma	anaerobic_fraction_substrate_gamma	expansion_fraction_substrate_gamma	anaerobic_low_per_C	anaerobic_high_per_C	anaerobic_low_fraction_gamma	anaerobic_high_fraction_gamma
glucose	6.0	24.0	8.5339297644	4.376436008000045	4.157493756399955	1.4223216274	0.7294060013333409	0.692915626066659	0.35558040685	0.18235150033333522	0.17322890651666475	0.6813479668000074	0.8591262553333333	0.17033699170000186	0.21478156383333333
xylose	5.0	20.0	7.63420301	4.346836954928599	3.2873660550714012	1.526840602	0.8693673909857198	0.6574732110142802	0.3817101505	0.21734184774642995	0.16436830275357006	0.6883030482000001	1.158573784	0.17207576205000003	0.289643446
