## Supplementary material for "Organizing principles of the cellular electron economy": SuppFigS5_substrate_flux_compression.csv

substrate	exchange	formula	charge	C	gamma	state	growth	actual_o2	cumulative_e_flux	net_e_flux	effective_transfer_depth_anoxic	cumulative_per_glucose_anoxic	net_per_glucose_anoxic	net_per_C	net_fraction_substrate_gamma	cumulative_per_C	net_per_glucose_oxygen	cumulative_per_glucose_oxygen	effective_transfer_depth_oxygen	compression_pct	expansion_factor
glucose	EX_glc__D_e	C6H12O6	0	6	24	anoxic	0.157539816937609	0.0	86.39968789028588	41.03284122741754	2.1056228451603025	8.639968789028588	4.103284122741754	0.6838806871236257	0.17097017178090643	1.4399947981714314	11.109909786158203	29.590651337301882	2.6634465901936273	63.06644966771899	2.7075653193458913
fructose	EX_fru_e	C6H12O6	0	6	24	anoxic	0.15753981693759753	0.0	86.39968789028745	41.03284122741778	2.1056228451603287	8.639968789028746	4.103284122741778	0.6838806871236297	0.17097017178090743	1.4399947981714576	11.10990978616793	29.590651337324715	2.6634465901933506	63.0664496677511	2.7075653193482463
xylose	EX_xyl__D_e	C5H10O5	0	5	20	anoxic	0.09964212724496835	0.0	70.71439053916401	33.986593297363065	2.0806554490605733	7.071439053916402	3.3986593297363066	0.6797318659472613	0.16993296648681533	1.4142878107832804	10.327207043500772	27.43455591473537	2.656531993517141	67.09023731759898	3.038612005958842
galactose	EX_gal_e	C6H12O6	0	6	24	anoxic	0.13582815528687286	0.0	85.51770223837478	40.8904981696149	2.0913832324479156	8.551770223837478	4.08904981696149	0.681508302826915	0.17037707570672875	1.4252950373062463	11.034528998255182	29.455140106540547	2.669360886286863	62.94314131932532	2.6985557751054183
gluconate	EX_glcn_e	C6H11O7	-1	6	22	anoxic	0.11513591171346277	0.0	51.249923562680735	25.44969648513657	2.013773468481729	5.1249923562680735	2.544969648513657	0.4241616080856095	0.1156804385688026	0.8541653927113456	10.978327851131983	29.449378813676002	2.68250130739532	76.81823968983362	4.3137362591116455
glycerol	EX_glyc_e	C3H8O3	0	3	14	anoxic	0.027959637889696836	0.0	61.168919000880884	40.175530848988345	1.5225416493139174	6.116891900088088	4.017553084898834	1.3391843616329446	0.28696807749277387	2.0389639666960293	7.3134121173298166	19.72659505586878	2.697317577540142	45.06595525529234	1.8203647749719716
