## Supplementary material for "Organizing principles of the cellular electron economy": SuppFigS7_Denby2015_model_matched_states.csv

condition	tmao_uptake_cap	growth	cumulative_e_flux	net_e_flux	effective_transfer_depth	cumulative_per_glucose	net_per_glucose	acetate	formate	ethanol	succinate	co2	TMA	tma_terminal_delivery_e_flux
fermentation	0.0	0.157539816937609	86.39968789028588	41.03284122741754	2.1056228451603025	8.639968789028588	4.103284122741754	8.830865615570216	18.227718387399236	8.745756304865937	0.052562214682335136	-0.05784814816181002	0.0	0.0
tmao_matched	22.9	0.387564465882994	175.50772955836717	60.42500711367031	2.9045545535179755	17.550772955836717	6.0425007113670315	14.01695708644318	7.55758537890999	0.0	0.00022129931001933778	8.499010128869097	22.9	45.8
