## Supplementary material for "Organizing principles of the cellular electron economy": SuppFigS7_Denby2015_product_redistribution.csv

metabolite	experimental_fermentation_mM	experimental_TMAO_mM	experimental_fold	model_fermentation_per_glucose	model_TMAO_per_glucose	model_fold
acetate	13.7	24.5	1.7883211678832118	0.8830865615570216	1.401695708644318	1.5872687567263013
formate	13.6	6.7	0.49264705882352944	1.8227718387399237	0.755758537890999	0.41462048174578586
ethanol	10.9	2.3	0.2110091743119266	0.8745756304865937	0.0	0.0
succinate	3.9	1.5	0.38461538461538464	0.005256221468233514	2.2129931001933777e-05	0.004210235648493536
