## Supplementary material for "Organizing principles of the cellular electron economy": SuppFigS7_Denby2015_TMAO_observables.csv

observable	e_per_glucose	sd_e_per_glucose	provenance
Measured TMAO terminal delivery	4.58	0.13999999999999999	experimental
Reported source generation	5.4399999999999995		experimental redox balance
Model fermentation net flux	4.103284122741754		iML1515/ETN
Model TMAO net flux	6.0425007113670315		iML1515/ETN at measured TMAO/glucose ratio
