## Supplementary material for "Organizing principles of the cellular electron economy": SuppFigS8_acceptor_endpoints.csv

acceptor	cap	actual_uptake	growth	cumulative_e_flux	net_e_flux	effective_transfer_depth	cumulative_per_glucose	net_per_glucose
fermentation	0	0.0	0.157539816937609	86.39968789028588	41.03284122741754	2.1056228451603025	8.639968789028588	4.103284122741754
oxygen	20	20.0	0.8217979336265728	295.9065133730188	111.09909786158204	2.6634465901936273	29.590651337301882	11.109909786158203
nitrate	10	10.0	0.5429134417847835	276.93767238949687	100.54667213032279	2.7543196261189653	27.693767238949686	10.054667213032278
tmao	10	10.0	0.2664835439799885	111.18030678364984	41.92460029382345	2.6519109545340016	11.118030678364985	4.192460029382345
dmso	10	10.0	0.2664835439799907	111.18030678368022	41.924600293822444	2.6519109545347903	11.118030678368022	4.192460029382245
fumarate	10	10.0	0.2699593716762474	112.74489082045454	43.54829162949251	2.588962427727005	11.274489082045454	4.354829162949251
