## Supplementary material for "Organizing principles of the cellular electron economy": SuppFigS9_Perrenoud2005_acceptor_routing.csv

experimental_condition	external_acceptor_mM	reported_respiratory_cyclic_TCA_flux_mmol_g_h	interpretation	model_standardized_uptake_cap	model_actual_acceptor_uptake	model_net_e_per_glucose	model_cumulative_e_per_glucose	model_CO2_flux
strict anaerobic	0.0	0.0	bifurcated TCA; no respiratory cyclic flux	0.0	0.0	4.103284122741754	8.639968789028588	-0.05784814816181002
nitrate	40.0	0.2	low but significant respiratory cyclic TCA flux	10.0	10.0	10.054667213032278	27.693767238949686	21.1591033678942
DMSO	40.0	0.0	bifurcated TCA; no respiratory cyclic flux	10.0	10.0	4.192460029382245	11.118030678368022	-0.009093484438112311
