## Supplementary material for "Organizing principles of the cellular electron economy": SuppFigS10_Toya2012_source_decomposition.csv

condition	source_class	e_per_glucose
WT anaerobic	Glycolysis	3.472
WT anaerobic	Oxidative PPP	0.518
WT anaerobic	PDH	0.20199999999999999
WT anaerobic	Oxidative TCA	0.078
WT nitrate	Glycolysis	3.438
WT nitrate	Oxidative PPP	1.8980000000000001
WT nitrate	PDH	0.324
WT nitrate	Oxidative TCA	0.7240000000000001
ArcA nitrate	Glycolysis	3.242
ArcA nitrate	Oxidative PPP	0.694
ArcA nitrate	PDH	0.628
ArcA nitrate	Oxidative TCA	3.894
