## Supplementary material for "Organizing principles of the cellular electron economy": SuppFigS10_Toya2012_source_totals.csv

condition	source_e_per_glucose	conservative_low	conservative_high
WT anaerobic	4.2700000000000005	4.166	4.3580000000000005
WT nitrate	6.384	5.7379999999999995	7.034000000000001
ArcA nitrate	8.458	8.342	8.574000000000002
