## Supplementary material for "Organizing principles of the cellular electron economy": SuppFigS11_Gonzalez_anaerobic_source_decomposition.csv

condition	reaction_no	source	electron_source_per_substrate	fraction_of_net_source
Anaerobic glucose	6	GAPD	3.6663799999999998	0.8377547377130442
Anaerobic glucose	9	G6PDH	0.1573468	0.03595318192985638
Anaerobic glucose	10	GND	0.151648	0.034651026479717795
Anaerobic glucose	22	PDH	0.1121636	0.02562898207467606
Anaerobic glucose	25	ICDH	0.10348280000000001	0.023645450272969912
Anaerobic glucose	48	Serine biosynthesis	0.0908884	0.020767674846349327
Anaerobic glucose	39	Formate → H2	0.07100100000000001	0.016223474962323563
Anaerobic glucose	63	Histidine biosynthesis	0.01610268	0.003679404878893373
Anaerobic xylose	6	GAPD	3.2373200000000004	0.7447530315875803
Anaerobic xylose	39	Formate → H2	0.360942	0.0830355506181917
Anaerobic xylose	22	PDH	0.339396	0.07807884296538445
Anaerobic xylose	33	NADP malic enzyme	0.307576	0.07075857760233205
Anaerobic xylose	25	ICDH	0.04796979999999999	0.011035564594989035
Anaerobic xylose	48	Serine biosynthesis	0.0400702	0.009218243153695235
Anaerobic xylose	63	Histidine biosynthesis	0.00711608	0.0016370708342146431
