## Supplementary material for "Organizing principles of the cellular electron economy": SuppFigS12_factorial_states.csv

substrate	oxygen_cap	growth	actual_o2	co2	net_e_flux	net_per_substrate	cumulative_per_substrate	effective_transfer_depth	C	gamma	net_per_C	net_fraction_gamma
glucose	0	0.1575398169376016	0.0	-0.057848148162656904	41.03284122741775	4.1032841227417745	8.639968789028487	2.105622845160267	6	24.0	0.683880687123629	0.17097017178090726
glucose	1	0.19690901201406172	1.0	-0.006606888092031359	41.422811617925774	4.142281161792577	9.226257007161534	2.227337219950772	6	24.0	0.6903801936320962	0.17259504840802406
glucose	2	0.2360472873701888	2.0	-0.007920094628897615	41.70561428050705	4.170561428050705	9.790486535973603	2.3475224390951164	6	24.0	0.6950935713417842	0.17377339283544604
glucose	5	0.35346211343863393	5.0	-0.011859714296576361	42.55402226821969	4.255402226821969	11.483175122399189	2.698493470257707	6	24.0	0.7092337044703282	0.17730842611758205
glucose	10	0.5315237064092602	10.0	5.9228593738979285	60.0567993713047	6.00567993713047	16.17314676089365	2.6929751385687775	6	24.0	1.0009466561884117	0.25023666404710293
glucose	15	0.6923213346210484	15.0	16.47877933191473	86.19934664734308	8.619934664734307	23.309828337225788	2.7041769159330706	6	24.0	1.4366557774557178	0.35916394436392945
glucose	20	0.8217979336266068	20.0	21.75533778678784	111.09909786177262	11.109909786177262	29.59065133734656	2.66344659019308	6	24.0	1.8516516310295437	0.4629129077573859
fructose	0	0.15753981693759533	0.0	-0.05784814815818539	41.03284122742125	4.103284122742125	8.639968789029314	2.1056228451602887	6	24.0	0.6838806871236875	0.1709701717809219
fructose	1	0.19690901201404098	1.0	-0.006606888081533563	41.42281161792556	4.142281161792556	9.226257007163529	2.227337219951265	6	24.0	0.6903801936320927	0.17259504840802317
fructose	2	0.23604728737017963	2.0	-0.0079200946294246	41.705614280506325	4.1705614280506325	9.79048653597355	2.3475224390951444	6	24.0	0.6950935713417721	0.17377339283544302
fructose	5	0.35346211343862094	5.0	-0.01185971429059307	42.55402226822291	4.255402226822291	11.483175122400347	2.698493470257775	6	24.0	0.7092337044703818	0.17730842611759545
fructose	10	0.5315237064092563	10.0	7.677961991633399	60.05679937130588	6.005679937130588	17.226208331535297	2.8683194096030507	6	24.0	1.0009466561884313	0.2502366640471078
fructose	15	0.692321334621047	15.0	16.47877933191276	86.1993466473268	8.61993466473268	23.30982833722197	2.704176915933138	6	24.0	1.4366557774554467	0.3591639443638617
fructose	20	0.8217979336265959	20.0	21.755337786787425	111.0990978617706	11.10990978617706	29.590651337346095	2.6634465901930864	6	24.0	1.85165163102951	0.4629129077573775
galactose	0	0.1358281552868829	0.0	-0.04987569113758953	40.89049816961484	4.0890498169614835	8.551770223837423	2.0913832324479054	6	24.0	0.6815083028269139	0.17037707570672847
galactose	1	0.17516552570507152	1.0	-0.005877328883424417	41.265699027607795	4.12656990276078	9.13501838004773	2.2137074120412144	6	24.0	0.6877616504601299	0.17194041261503248
galactose	2	0.21430380106122093	2.0	-0.007190535447671389	41.54850169018086	4.154850169018086	9.699247908854742	2.334439874915384	6	24.0	0.6924750281696811	0.17311875704242027
galactose	5	0.33171862712965555	5.0	-0.01113015509736598	42.39690967790113	4.2396909677901125	11.391936495283659	2.6869733152323523	6	24.0	0.7066151612983521	0.17665379032458803
galactose	10	0.5104782634884002	10.0	7.179631235919648	59.262659389863096	5.92626593898631	16.90268377989041	2.8521642386473163	6	24.0	0.9877109898310517	0.24692774745776291
galactose	15	0.6724018578509505	15.0	16.436231877309215	85.44553876812128	8.544553876812127	23.174317106419494	2.712174028103332	6	24.0	1.4240923128020213	0.3560230782005053
galactose	20	0.8018784568564988	20.0	21.71279033217766	110.34528998251326	11.034528998251327	29.455140106531463	2.669360886286973	6	24.0	1.8390881663752212	0.4597720415938053
xylose	0	0.09964212724496041	0.0	-0.03658769234174072	33.98659329737005	3.398659329737005	7.071439053916852	2.080655449060278	5	20.0	0.679731865947401	0.16993296648685025
xylose	1	0.13892638185685427	1.0	-0.004661396931226797	34.337178043743506	3.433717804374351	7.649620668179724	2.227795382146595	5	20.0	0.6867435608748702	0.17168589021871755
xylose	2	0.17806465721292752	2.0	-0.005974603442922029	34.61998070631717	3.4619980706317173	8.21385019699658	2.372575035981399	5	20.0	0.6923996141263434	0.17309990353158586
xylose	5	0.2954794832813987	5.0	-0.009914223112055148	35.46838869403668	3.5468388694036683	9.90653878342181	2.793061412763699	5	20.0	0.7093677738807337	0.17734194347018342
xylose	10	0.4683873776466755	10.0	10.462586569741918	57.6743794269764	5.76743794269764	16.823404783750114	2.9169632947764668	5	20.0	1.153487588539528	0.288371897134882
xylose	15	0.6126434275407119	15.0	16.308589513536887	83.18411513081683	8.318411513081683	22.367783414085256	2.688948891132553	5	20.0	1.6636823026163365	0.41592057565408413
xylose	20	0.7171259713406548	19.034911829255275	20.565273353178682	103.27207043502973	10.327207043502973	27.434555914738137	2.656531993516843	5	20.0	2.0654414087005946	0.5163603521751486
gluconate	0	0.11513582747460771	0.0	1.3661828465379866	25.449705853637617	2.5449705853637616	5.12499397404863	2.013773362852481	6	22.0	0.4241617642272936	0.11568048115289825
gluconate	1	0.15479449270022758	1.0	1.8884123178065362	27.430523874204397	2.7430523874204398	5.933221617870739	2.162999746224434	6	22.0	0.4571753979034066	0.1246841994282018
gluconate	2	0.1942828836951666	2.0	2.3701501539724417	29.32606567880984	2.932606567880984	6.72434958160633	2.2929600087696556	6	22.0	0.4887677613134973	0.13330029854004471
gluconate	5	0.3127480566800315	5.0	3.8153636625048133	35.01269109276043	3.5012691092760426	9.09773347283814	2.5984102303748022	6	22.0	0.5835448515460071	0.15914859587618377
gluconate	10	0.49381381105039496	10.0	13.489038025279852	58.63383404275049	5.86338340427505	15.87707543656181	2.707835108477757	6	22.0	0.9772305673791749	0.2665174274670477
gluconate	15	0.6566053311196659	15.0	21.402490930608632	84.84775467712258	8.484775467712257	23.16661018807671	2.730373982933823	6	22.0	1.4141292446187095	0.38567161216873896
gluconate	20	0.7825294571987008	20.0	26.671461401015726	109.78327851128984	10.978327851128984	29.449378813666907	2.682501307395225	6	22.0	1.8297213085214974	0.4990149023240447
glycerol	0	0.0279596378897024	0.0	-9.643899406766078	40.175530848988494	4.017553084898849	6.116891900087353	1.5225416493137287	3	14.0	1.3391843616329497	0.2869680774927749
glycerol	1	0.06813145467015068	1.0	-9.109549707802026	40.4733550453519	4.04733550453519	6.69395642240058	1.6539168583626815	3	14.0	1.3491118348450633	0.289095393181085
glycerol	2	0.10826123818004062	2.0	-8.58506982365219	40.752163645363	4.0752163645363	7.26709829423378	1.7832423224136396	3	14.0	1.3584054548454334	0.29108688318116427
glycerol	5	0.22755906030431178	5.0	-6.536358056232267	41.58100647015289	4.1581006470152895	9.079721895578617	2.183622443602008	3	14.0	1.3860335490050966	0.29700718907252066
glycerol	10	0.40307809061390715	10.0	5.860963716906868	55.14150714743092	5.514150714743092	15.127954804272198	2.743478658250098	3	14.0	1.8380502382476973	0.39386790819593515
glycerol	15	0.4947134924179031	13.638555115583436	9.694283850030018	73.13412117328626	7.313412117328626	19.72659505586431	2.6973175775399696	3	14.0	2.437804039109542	0.5223865798091876
glycerol	20	0.4947134924179031	13.638555115583436	9.694283850030018	73.13412117328626	7.313412117328626	19.72659505586431	2.6973175775399696	3	14.0	2.437804039109542	0.5223865798091876
