## Supplementary material for "Organizing principles of the cellular electron economy": SuppFigS12_factorial_statistics.csv

metric	value	unit
rank1_expansion_variance_pct	99.51127754866211	percent
scaled_curve_min_pairwise_r	0.9560117297621482	correlation
scaled_curve_mean_pairwise_r	0.9857290498083684	correlation
raw_substrate_pct	2.113655652321539	percent variance
raw_disposal_pct	93.25442623053999	percent variance
raw_interaction_pct	4.6319181171384844	percent variance
per_carbon_interaction_pct	1.3555515953054706	percent variance
per_gamma_interaction_pct	2.18135845754695	percent variance
