## Supplementary material for "Organizing principles of the cellular electron economy": SuppFigS13_cross_species_carrier_relay.csv

organism	condition	carrier	relay
E. coli	aerobic	nadh	55.08102350225828
E. coli	aerobic	nadph	15.596138480356377
E. coli	aerobic	fadh2	2.4589666323649686
E. coli	aerobic	q6h2	0.0
E. coli	aerobic	q8h2	47.59949809750196
E. coli	aerobic	mql7	0.0
E. coli	aerobic	mql8	0.0
E. coli	aerobic	2dmmql8	0.0
E. coli	anaerobic	nadh	60.122151160272786
E. coli	anaerobic	nadph	7.315539063071408
E. coli	anaerobic	fadh2	1.1534051506731633
E. coli	anaerobic	q6h2	0.0
E. coli	anaerobic	q8h2	0.0
E. coli	anaerobic	mql7	0.0
E. coli	anaerobic	mql8	0.0
E. coli	anaerobic	2dmmql8	0.0
S. cerevisiae	aerobic	nadh	78.02979705834295
S. cerevisiae	aerobic	nadph	20.330258255893927
S. cerevisiae	aerobic	fadh2	0.0
S. cerevisiae	aerobic	q6h2	0.0
S. cerevisiae	aerobic	q8h2	0.0
S. cerevisiae	aerobic	mql7	0.0
S. cerevisiae	aerobic	mql8	0.0
S. cerevisiae	aerobic	2dmmql8	0.0
S. cerevisiae	anaerobic	nadh	35.38302577224405
S. cerevisiae	anaerobic	nadph	3.2042885575570415
S. cerevisiae	anaerobic	fadh2	0.0
S. cerevisiae	anaerobic	q6h2	0.0
S. cerevisiae	anaerobic	q8h2	0.0
S. cerevisiae	anaerobic	mql7	0.0
S. cerevisiae	anaerobic	mql8	0.0
S. cerevisiae	anaerobic	2dmmql8	0.0
B. subtilis	aerobic	nadh	92.02321098719531
B. subtilis	aerobic	nadph	14.890127422802104
B. subtilis	aerobic	fadh2	14.936263827124364
B. subtilis	aerobic	q6h2	0.0
B. subtilis	aerobic	q8h2	0.0
B. subtilis	aerobic	mql7	0.0
B. subtilis	aerobic	mql8	0.0
B. subtilis	aerobic	2dmmql8	0.0
B. subtilis	anaerobic	nadh	40.08553846906952
B. subtilis	anaerobic	nadph	0.6833048173309898
B. subtilis	anaerobic	fadh2	0.0020388196904465214
B. subtilis	anaerobic	q6h2	0.0
B. subtilis	anaerobic	q8h2	0.0
B. subtilis	anaerobic	mql7	0.0
B. subtilis	anaerobic	mql8	0.0
B. subtilis	anaerobic	2dmmql8	0.0
S. enterica	high-respiratory-capacity	nadh	83.63673133204435
S. enterica	high-respiratory-capacity	nadph	15.461403804984474
S. enterica	high-respiratory-capacity	fadh2	2.875008841113491
S. enterica	high-respiratory-capacity	q6h2	0.0
S. enterica	high-respiratory-capacity	q8h2	80.0
S. enterica	high-respiratory-capacity	mql7	0.0
S. enterica	high-respiratory-capacity	mql8	0.0
S. enterica	high-respiratory-capacity	2dmmql8	0.0
S. enterica	anoxic	nadh	40.203728806694116
S. enterica	anoxic	nadph	2.1262440633810105
S. enterica	anoxic	fadh2	0.6025231492626689
S. enterica	anoxic	q6h2	0.0
S. enterica	anoxic	q8h2	0.0
S. enterica	anoxic	mql7	0.0
S. enterica	anoxic	mql8	0.15325254536898564
S. enterica	anoxic	2dmmql8	0.0
K. phaffii	high-respiratory-capacity	nadh	99.38380804897596
K. phaffii	high-respiratory-capacity	nadph	16.652154980952787
K. phaffii	high-respiratory-capacity	fadh2	0.0
K. phaffii	high-respiratory-capacity	q6h2	0.0
K. phaffii	high-respiratory-capacity	q8h2	0.0
K. phaffii	high-respiratory-capacity	mql7	0.0
K. phaffii	high-respiratory-capacity	mql8	0.0
K. phaffii	high-respiratory-capacity	2dmmql8	0.0
K. phaffii	severe oxygen limitation	nadh	39.9299461950867
K. phaffii	severe oxygen limitation	nadph	1.1886198834997288
K. phaffii	severe oxygen limitation	fadh2	0.0
K. phaffii	severe oxygen limitation	q6h2	0.0
K. phaffii	severe oxygen limitation	q8h2	0.0
K. phaffii	severe oxygen limitation	mql7	0.0
K. phaffii	severe oxygen limitation	mql8	0.0
K. phaffii	severe oxygen limitation	2dmmql8	0.0
