## Supplementary material for "Organizing principles of the cellular electron economy": SuppFigS14_Baumann2010_oxygen_gradient.csv

strain	oxygen_inlet_percent	glucose_uptake_mmol_gDCW_h	electron_source_mmol_e_gDCW_h	electron_source_per_glucose	propagated_sd_e_per_glucose	recalculated_source_per_glucose	observable	balanced_source_to_sink_flux
Control	21	0.98	8.126	8.295	0.475	8.291836734693877	electron generation calculated from 13C-MFA flux distributions	False
Control	11	1.266	9.574	7.562	0.345	7.562401263823064	electron generation calculated from 13C-MFA flux distributions	False
Control	8	1.847	9.452	5.118	0.448	5.1174878180833785	electron generation calculated from 13C-MFA flux distributions	False
Fab-expressing	21	0.944	7.729	8.187	0.489	8.1875	electron generation calculated from 13C-MFA flux distributions	False
Fab-expressing	11	1.312	9.727	7.412	0.482	7.413871951219512	electron generation calculated from 13C-MFA flux distributions	False
Fab-expressing	8	1.686	8.334	4.944	0.303	4.943060498220641	electron generation calculated from 13C-MFA flux distributions	False
