## Supplementary material for "Organizing principles of the cellular electron economy": SuppFigS15_extended_acceptor_functional_states.csv

organism	acceptor	exchange	status	carbon_bearing	capacity	actual_acceptor_uptake	terminal_e_capacity	growth	co2_per_glucose	cumulative_e_flux	net_e_flux	effective_transfer_depth	cumulative_per_glucose	net_per_glucose	electron_flux_expansion	additional_carbon_oxidation	growth_increment	reason
E. coli	oxygen	EX_o2_e	functional	False	20.0	20.0	80.0	0.8217979336265728	2.1755337786764395	295.9065133730188	111.09909786158204	2.6634465901936277	29.59065133730188	11.109909786158203	7.006625663416449	2.1813185934926205	0.6642581166889638
E. coli	nitrate	EX_no3_e	functional	False	20.0	20.0	40.0	0.6842059099442838	3.191496485955809	399.9763789298868	147.705705714231	2.7079277472444336	39.99763789298868	14.770570571423098	10.667286448681343	3.19728130077199	0.5266660930066748
E. coli	nitrite	EX_no2_e	functional	False	20.0	20.0	120.0	0.5995059452284898	3.1280661902420257	389.4199695767191	142.68695660634523	2.729191082623468	38.94199695767191	14.268695660634524	10.16541153789277	3.1338510050582067	0.4419661282908808
E. coli	TMAO	EX_tmao_e	functional	False	20.0	20.0	40.0	0.3631522818894881	0.5246335728918973	155.70737300495196	53.70379684804036	2.8993736410395665	15.570737300495196	5.370379684804036	1.2670955620622817	0.5304183877080783	0.2056124649518791
E. coli	DMSO	EX_dmso_e	functional	False	20.0	20.0	40.0	0.3631522818895008	0.5246335728919692	155.70737300495313	53.7037968480413	2.899373641039537	15.570737300495312	5.37037968480413	1.2670955620623756	0.5304183877081502	0.2056124649518918
E. coli	fumarate	EX_fum_e	functional	True	20.0	20.0	40.0	0.3800929273535175	0.2886517799520048	137.94434040455224	48.54408737535768	2.8416301111590494	13.794434040455224	4.854408737535768	0.7511246147940138	0.2944365947681858	0.2225531104159085
B. subtilis	oxygen	EX_o2_e	functional	False	20.0	20.0	80.0	0.7919320557002362	2.171396522614452	202.6986850171532	102.13086730559714	1.9846956200874692	20.269868501715315	10.213086730559713	6.10923656422522	2.1544244632998844	0.7396886529305834
B. subtilis	nitrate	EX_no3_e	functional	False	20.0	19.999999999995367	39.999999999990735	0.3382211849262904	4.0732004814365474	402.5527121979112	169.45171232011174	2.375619028490238	40.25527121979111	16.945171232011173	12.84132106567668	4.05622842212198	0.2859777821566376
B. subtilis	nitrite	EX_no2_e	functional	False	20.0	11.630275519435164	69.78165311661098	0.2657923628621479	1.8020661956381208	153.36793701444344	77.20931602664808	1.98639160281526	15.336793701444345	7.720931602664808	3.617081436330316	1.7850941363235535	0.2135489600924952
S. enterica	oxygen	EX_o2_e	functional	False	20.0	20.0	80.0	0.964349319830077	1.9287128874031036	292.6295079786229	110.65636400048058	2.644488734306795	29.26295079786229	11.065636400048058	6.950966203317422	1.9732571579803648	0.7622481016131991
S. enterica	nitrate	EX_no3_e	functional	False	20.0	20.0	40.0	0.7885185949372268	2.9991824491968164	394.7468414865146	146.1426963031536	2.701105504907784	39.47468414865146	14.61426963031536	10.499599433584724	3.043726719774078	0.5864173767203489
S. enterica	nitrite	EX_no2_e	functional	False	20.0	19.999999999998064	119.99999999998838	0.6914918949199691	2.9488831903975226	387.7382733127646	141.98231159402192	2.730891397383687	38.77382733127646	14.198231159402193	10.083560962671555	2.993427460974784	0.4893906767030912
S. enterica	TMAO	EX_tmao_e	functional	False	20.0	20.0	40.0	0.4340260144094583	0.4399030666330003	150.18824714236692	53.77486591026651	2.792907887357344	15.018824714236692	5.377486591026651	1.2628163942960144	0.4844473372102618	0.2319247961925804
S. enterica	DMSO	EX_dmso_e	functional	False	20.0	20.0	40.0	0.4340260144094723	0.4399030666325133	150.18824714235743	53.774865910256615	2.792907887357682	15.018824714235745	5.3774865910256615	1.262816394295025	0.4844473372097748	0.2319247961925944
S. enterica	fumarate	EX_fum_e	functional	True	20.0	20.0	40.0	0.4426098514890285	0.3549852652884072	148.00453433486788	52.17493734682691	2.8366978833347654	14.800453433486789	5.217493734682691	1.1028235379520543	0.3995295358656687	0.2405086332721505
S. enterica	tetrathionate	EX_tet_e	functional	False	20.0	20.0	40.0	0.5039204221567475	2.9550652899771443	378.2495718177223	135.79605080749965	2.7854239469299245	37.82495718177223	13.579605080749966	9.464934884019328	2.999609560554406	0.3018192039398696
S. enterica	thiosulfate	EX_tsul_e	functional	False	20.0	20.0	40.0	0.3308756526276497	0.3843726814300879	148.23828280014652	51.48147183558152	2.879449198219919	14.823828280014652	5.148147183558152	1.033476986827515	0.4289169520073495	0.1287744344107717
K. phaffii	oxygen	Ex_o2	functional	False	20.0	18.60372941624165	74.4149176649666	1.126901670796419	1.993189086379738	243.2066602898229	126.99379510287176	1.9151066403898909	24.32066602898229	12.699379510287176	8.084985882125412	0.2563295139037946	1.093708858176445
K. phaffii	fumarate	Ex_fum	functional	True	20.0	1.7084409729834178	3.416881945966836	0.0361975352840108	2.0547274293549567	97.67165841787032	48.97820479231493	1.9941861657043785	9.767165841787032	4.897820479231493	0.2834268510697297	0.3178678568790132	0.0030047226640367
S. cerevisiae	oxygen	r_1992	functional	False	20.0	20.0	80.0	0.7692828145439308	2.4654313692816485	200.30129866428268	108.05639256138832	1.853673752346385	20.03012986642827	10.80563925613883	6.839716485786081	0.7732890177305234	0.6077416169453815
S. cerevisiae	fumarate	r_1798	functional	True	20.0	20.0	40.0	0.3233032879444253	4.944284109155581	162.93099730609146	78.41609616121887	2.077774912067988	16.293099730609146	7.841609616121888	3.8756868457691382	3.252141757604456	0.1617620903458761
