## Supplementary material for "Organizing principles of the cellular electron economy": SuppFigS16_cross_species_carbon_acceptor_pairs.csv

organism	substrate	low_net_per_substrate	high_net_per_substrate	electron_flux_expansion	low_co2	high_co2	additional_carbon_oxidation	low_growth	high_growth	low_transfer_depth	high_transfer_depth	low_actual_o2	high_actual_o2	C	gamma	low_e_per_C	high_e_per_C	expansion_e_per_C	low_fraction_substrate_gamma	high_fraction_substrate_gamma	expansion_fraction_substrate_gamma
B. subtilis	fructose	4.116620463939473	10.188201950317698	6.071581486378225	0.01809634978052749	2.1699586596813907	2.151862309900863	0.0553047431116639	0.7852884568043301	1.9932007933070064	1.9858206496315085	0.0	20.0	6.0	24.0	0.6861034106565788	1.698033658386283	1.011930247729704	0.1715258526641447	0.42450841459657074	0.252982561932426
B. subtilis	galactose	4.060579263551738	10.155454263615717	6.094875000063978	0.00990036771447652	2.1669330715049067	2.1570327037904304	0.0304753222985664	0.7713088250830178	1.9961847262097805	1.9850095806846064	0.0	20.0	6.0	24.0	0.6767632105919564	1.6925757106026194	1.015812500010663	0.1691908026479891	0.42314392765065484	0.25395312500266576
B. subtilis	glucose	4.103850166334492	10.213086730559713	6.10923656422522	0.01697205931456759	2.171396522614452	2.1544244632998844	0.0522434027696527	0.7919320557002362	1.993528490557413	1.9846956200874692	0.0	20.0	6.0	24.0	0.6839750277224154	1.702181121759952	1.0182060940375368	0.17099375693060384	0.425545280439988	0.2545515235093842
B. subtilis	xylose	3.3362170959607385	9.98255686279198	6.646339766831242	0.00047121373314569	2.153542718175672	2.1530715044425266	0.001451291317816	0.7094391332314396	1.9997789417013492	2.019364792326662	0.0	20.0	5.0	20.0	0.6672434191921477	1.996511372558396	1.3292679533662484	0.16681085479803692	0.499127843139599	0.3323169883415621
E. coli	fructose	4.103284122741778	11.10990978616793	7.006625663426153	-0.00578481481613124	2.175533778677616	2.181318593493747	0.1575398169375975	0.8217979336265886	2.1056228451603287	2.6634465901933506	0.0	20.0	6.0	24.0	0.6838806871236297	1.8516516310279885	1.1677709439043589	0.17097017178090743	0.4629129077569971	0.2919427359760897
E. coli	galactose	4.08904981696149	11.034528998255182	6.945479181293692	-0.0049875691137396495	2.1712790332182204	2.1762666023319603	0.1358281552868728	0.8018784568565054	2.091383232447916	2.669360886286863	0.0	20.0	6.0	24.0	0.681508302826915	1.8390881663758636	1.1575798635489487	0.17037707570672875	0.4597720415939659	0.2893949658872372
E. coli	gluconate	2.544969648513657	10.978327851131985	8.433358202618328	0.13661806222969314	2.667146140100057	2.530528077870364	0.1151359117134627	0.7825294571986966	2.013773468481729	2.68250130739532	0.0	20.0	6.0	22.0	0.4241616080856095	1.8297213085219974	1.405559700436388	0.1156804385688026	0.4990149023241811	0.38333446375537855
E. coli	glucose	4.103284122741754	11.109909786158203	7.006625663416449	-0.005784814816181	2.1755337786764395	2.1813185934926205	0.157539816937609	0.8217979336265728	2.1056228451603025	2.6634465901936277	0.0	20.0	6.0	24.0	0.6838806871236257	1.8516516310263673	1.1677709439027415	0.17097017178090643	0.46291290775659183	0.2919427359756854
E. coli	glycerol	4.017553084898834	7.313412117329816	3.2958590324309816	-0.9643899406762196	0.9694283850029205	1.9338183256791404	0.0279596378896968	0.4947134924179082	1.5225416493139174	2.697317577540142	0.0	13.638555115582752	3.0	14.0	1.3391843616329446	2.4378040391099387	1.0986196774769939	0.28696807749277387	0.5223865798092725	0.2354185023164987
E. coli	xylose	3.3986593297363066	10.327207043500772	6.928547713764466	-0.00365876923440357	2.05652733531793	2.0601861045523333	0.0996421272449683	0.7171259713406414	2.0806554490605733	2.656531993517141	0.0	19.034911829255904	5.0	20.0	0.6797318659472613	2.0654414087001545	1.3857095427528932	0.16993296648681533	0.5163603521750386	0.3464273856882233
K. phaffii	fructose	4.206915864798566	12.69937951028738	8.492463645488815	1.827160835037408	1.9931890863797423	0.16602825134233434	0.1863074103706217	1.126901670796436	1.9781867797084545	1.9151066403899952	0.5	18.60372941624155	6.0	24.0	0.7011526441330943	2.1165632517145636	1.4154106075814692	0.17528816103327358	0.5291408129286409	0.3538526518953673
K. phaffii	glucose	4.206921920265473	12.699379510287176	8.492457590021704	1.827160669151421	1.9931890863797381	0.166028417228317	0.1863073189624573	1.126901670796419	1.9781838208774989	1.9151066403898909	0.5	18.60372941624165	6.0	24.0	0.7011536533775788	2.1165632517145294	1.4154095983369508	0.1752884133443947	0.5291408129286324	0.3538523995842377
K. phaffii	xylose	5.514272251017682	12.35246990668404	6.838197655666359	1.6276637125502589	1.687960675172296	0.06029696262203714	0.065366665432322	0.9314995714433388	2.719661601110257	2.276483656251903	0.5	15.781745375466963	5.0	20.0	1.1028544502035365	2.470493981336808	1.3676395311332716	0.2757136125508841	0.617623495334202	0.3419098827833179
S. cerevisiae	fructose	3.965922835327195	10.805639256139678	6.839716420812483	1.6921423997946898	2.465431369282157	0.7732889694874672	0.1615412265335315	0.7692828145439357	1.9729719006084183	1.8500112643925213	0.0	20.0	6.0	24.0	0.6609871392211991	1.8009398760232795	1.1399527368020805	0.16524678480529978	0.4502349690058199	0.28498818420052013
S. cerevisiae	galactose	3.983579363503929	10.787498199294124	6.803918835790195	1.8516540791819505	2.5787246375857182	0.7270705584037678	0.077841121928657	0.6688629884351582	1.9870338259488465	1.8564264332497884	0.0	20.0	6.0	24.0	0.6639298939173215	1.7979163665490205	1.133986472631699	0.16598247347933037	0.44947909163725513	0.28349661815792476
S. cerevisiae	glucose	3.965922770352749	10.80563925613883	6.839716485786081	1.6921423515511251	2.4654313692816485	0.7732890177305233	0.1615411975985492	0.7692828145439308	1.9729719050068373	1.853673752346385	0.0	20.0	6.0	24.0	0.6609871283921248	1.8009398760231383	1.1399527476310134	0.1652467820980312	0.4502349690057846	0.28498818690775335
S. enterica	fructose	4.114670196730673	11.065636400032329	6.950966203301656	-0.044544270577570176	1.9287128874070505	1.9732571579846205	0.2021012182168722	0.9643493198300338	2.0819113962946743	2.644488734308064	0.0	20.0	6.0	24.0	0.6857783661217788	1.8442727333387214	1.1584943672169425	0.1714445915304447	0.46106818333468036	0.28962359180423564
S. enterica	galactose	4.099668862778403	10.99020985737	6.890540994591596	-0.03871691963685111	1.930466826797251	1.969183746434102	0.1756620216945093	0.9406225872291664	2.071456135682328	2.6508558233952257	0.0	20.0	6.0	24.0	0.6832781437964005	1.831701642895	1.1484234990985993	0.17081953594910013	0.45792541072375	0.2871058747746498
S. enterica	gluconate	2.1385686677544262	10.898461109827275	8.75989244207285	-0.01140190580326941	2.4329515742627947	2.4443534800660642	0.1355959701810982	0.9070097160446324	2.0711832081894337	2.691114626659189	0.0	20.0	6.0	22.0	0.35642811129240437	1.8164101849712126	1.4599820736788083	0.09720766671611028	0.4953845959012398	0.39817692918512954
S. enterica	glucose	4.1146701967306365	11.065636400048058	6.950966203317422	-0.04454427057726148	1.9287128874031036	1.973257157980365	0.2021012182168779	0.964349319830077	2.081911396294545	2.644488734306795	0.0	20.0	6.0	24.0	0.6857783661217728	1.8442727333413431	1.1584943672195702	0.1714445915304432	0.4610681833353358	0.28962359180489256
S. enterica	glycerol	3.9999758674713695	7.238778506728996	3.238802639257626	-0.00772230572817466	0.8429744115695034	0.850696717297678	0.0166377685047219	0.5667971335936509	2.482014718851258	2.787354744498706	0.0	13.60537102531542	3.0	14.0	1.3333252891571232	2.412926168909665	1.079600879752542	0.28571256196224065	0.5170556076234997	0.23134304566125902
S. enterica	xylose	3.405499750532762	10.131260735677476	6.7257609851447135	-0.02803344291764513	1.849162764318373	1.8771962072360182	0.1271901614035427	0.8279389559323149	2.0622849463032784	2.635555288986521	0.0	18.748171566160305	5.0	20.0	0.6810999501065524	2.0262521471354953	1.3451521970289426	0.1702749875266381	0.5065630367838738	0.33628804925723565
