## Supplementary material for "Organizing principles of the cellular electron economy": SuppFigS16_normalization_summary.csv

organism	n	baseline_min	baseline_max	baseline_range	baseline_per_C_min	baseline_per_C_max	baseline_per_C_range_factor	baseline_fraction_gamma_min	baseline_fraction_gamma_max	baseline_fraction_gamma_range_factor	all_expand	all_expand_per_C	all_expand_fraction_gamma	expansion_min	expansion_max
B. subtilis	4	3.3362170959607385	4.116620463939473	0.7804033679787343	0.6672434191921477	0.6861034106565788	1.0282655338695816	0.16681085479803692	0.1715258526641447	1.0282655338695816	True	True	True	6.071581486378225	6.646339766831242
E. coli	6	2.544969648513657	4.103284122741778	1.558314474228121	0.4241616080856095	1.3391843616329446	3.157250293531172	0.1156804385688026	0.28696807749277387	2.4806966592030637	True	True	True	3.2958590324309816	8.433358202618328
K. phaffii	3	4.206915864798566	5.514272251017682	1.3073563862191167	0.7011526441330943	1.1028544502035365	1.5729163391619332	0.17528816103327358	0.2757136125508841	1.5729163391619332	True	True	True	6.838197655666359	8.492463645488815
S. cerevisiae	3	3.965922770352749	3.983579363503929	0.017656593151179845	0.6609871283921248	0.6639298939173215	1.004452076899523	0.1652467820980312	0.16598247347933037	1.004452076899523	True	True	True	6.803918835790195	6.839716485786081
S. enterica	6	2.1385686677544262	4.114670196730673	1.9761015289762467	0.35642811129240437	1.3333252891571232	3.7407972236603353	0.09720766671611028	0.28571256196224065	2.939197818590263	True	True	True	3.238802639257626	8.75989244207285
