## Supplementary material for "Organizing principles of the cellular electron economy": SuppFigS17_extended_carbon_entry_feasibility.csv

organism	substrate	entry_point	state	status	growth	reason
E. coli	acetate	acetyl-CoA / two-carbon oxidation	low-respiratory-capacity	infeasible_or_failed		No positive growth optimum for iML1515
E. coli	acetate	acetyl-CoA / two-carbon oxidation	high-respiratory-capacity	feasible	0.2100992046653114
E. coli	pyruvate	pyruvate node	low-respiratory-capacity	feasible	0.0049927938982907
E. coli	pyruvate	pyruvate node	high-respiratory-capacity	feasible	0.3139404722479068
E. coli	succinate	TCA-cycle intermediate	low-respiratory-capacity	infeasible_or_failed		No positive growth optimum for iML1515
E. coli	succinate	TCA-cycle intermediate	high-respiratory-capacity	feasible	0.4500862572564026
B. subtilis	acetate	acetyl-CoA / two-carbon oxidation	low-respiratory-capacity	infeasible_or_failed		No positive growth optimum for iBB1018
B. subtilis	acetate	acetyl-CoA / two-carbon oxidation	high-respiratory-capacity	infeasible_or_failed		No positive growth optimum for iBB1018
B. subtilis	pyruvate	pyruvate node	low-respiratory-capacity	infeasible_or_failed		No positive growth optimum for iBB1018
B. subtilis	pyruvate	pyruvate node	high-respiratory-capacity	feasible	0.3129095793318686
B. subtilis	succinate	TCA-cycle intermediate	low-respiratory-capacity	infeasible_or_failed		No positive growth optimum for iBB1018
B. subtilis	succinate	TCA-cycle intermediate	high-respiratory-capacity	feasible	0.4555930606695049
S. enterica	acetate	acetyl-CoA / two-carbon oxidation	low-respiratory-capacity	infeasible_or_failed		No positive growth optimum for iYS1720
S. enterica	acetate	acetyl-CoA / two-carbon oxidation	high-respiratory-capacity	feasible	0.2342717301822329
S. enterica	pyruvate	pyruvate node	low-respiratory-capacity	infeasible_or_failed		No positive growth optimum for iYS1720
S. enterica	pyruvate	pyruvate node	high-respiratory-capacity	feasible	0.3549358194803119
S. enterica	succinate	TCA-cycle intermediate	low-respiratory-capacity	infeasible_or_failed		No positive growth optimum for iYS1720
S. enterica	succinate	TCA-cycle intermediate	high-respiratory-capacity	feasible	0.5056399522354732
K. phaffii	acetate	acetyl-CoA / two-carbon oxidation	low-respiratory-capacity	infeasible_or_failed		No positive growth optimum for iMT1026
K. phaffii	acetate	acetyl-CoA / two-carbon oxidation	high-respiratory-capacity	feasible	0.1940370005760357
K. phaffii	pyruvate	pyruvate node	low-respiratory-capacity	infeasible_or_failed		No positive growth optimum for iMT1026
K. phaffii	pyruvate	pyruvate node	high-respiratory-capacity	infeasible_or_failed		No positive growth optimum for iMT1026
K. phaffii	succinate	TCA-cycle intermediate	low-respiratory-capacity	infeasible_or_failed		No positive growth optimum for iMT1026
K. phaffii	succinate	TCA-cycle intermediate	high-respiratory-capacity	feasible	0.5284348791850512
S. cerevisiae	acetate	acetyl-CoA / two-carbon oxidation	low-respiratory-capacity	infeasible_or_failed		No positive growth optimum for yeastGEM_v9.1.0
S. cerevisiae	acetate	acetyl-CoA / two-carbon oxidation	high-respiratory-capacity	feasible	0.1326889675152889
S. cerevisiae	pyruvate	pyruvate node	low-respiratory-capacity	infeasible_or_failed		No positive growth optimum for yeastGEM_v9.1.0
S. cerevisiae	pyruvate	pyruvate node	high-respiratory-capacity	feasible	0.3044522034525654
S. cerevisiae	succinate	TCA-cycle intermediate	low-respiratory-capacity	infeasible_or_failed		No positive growth optimum for yeastGEM_v9.1.0
S. cerevisiae	succinate	TCA-cycle intermediate	high-respiratory-capacity	feasible	0.4521373886991029
