## Supplementary material for "Organizing principles of the cellular electron economy": SuppFigS17_extended_carbon_entry_summary.csv

organism	substrate	entry_point	low_feasible	high_feasible	high_growth	high_net_e_per_substrate	low_growth	low_net_e_per_substrate	electron_flux_expansion	growth_ratio_low_to_high
B. subtilis	pyruvate	pyruvate node	False	True	0.3129095793318686	6.3137578258934415
B. subtilis	succinate	TCA-cycle intermediate	False	True	0.4555930606695049	8.632870115206313
E. coli	acetate	acetyl-CoA / two-carbon oxidation	False	True	0.2100992046653114	5.3933821709099625
E. coli	pyruvate	pyruvate node	True	True	0.3139404722479068	5.913105058599227	0.0049927938982907	0.0215739529705707	5.891531105628656	0.01590363250249583
E. coli	succinate	TCA-cycle intermediate	False	True	0.4500862572564026	8.145631178300606
K. phaffii	acetate	acetyl-CoA / two-carbon oxidation	False	True	0.1940370005760357	13.239609450289173
K. phaffii	succinate	TCA-cycle intermediate	False	True	0.5284348791850512	13.439328782539306
S. cerevisiae	acetate	acetyl-CoA / two-carbon oxidation	False	True	0.1326889675152889	7.985036835092346
S. cerevisiae	pyruvate	pyruvate node	False	True	0.3044522034525654	5.840049831361294
S. cerevisiae	succinate	TCA-cycle intermediate	False	True	0.4521373886991029	7.907332487278912
S. enterica	acetate	acetyl-CoA / two-carbon oxidation	False	True	0.2342717301822329	5.324179401335105
S. enterica	pyruvate	pyruvate node	False	True	0.3549358194803119	5.9400590214166815
S. enterica	succinate	TCA-cycle intermediate	False	True	0.5056399522354732	8.216226568806443
