## Supplementary material for "Organizing principles of the cellular electron economy": SuppFigS18_Fromanger2010_electron_balance.csv

substrate	state_type	condition	specific_OUR_mmol_O2_gDCW_h	specific_OUR_sd	ethanol_Cmol_per_CmolS	xylitol_Cmol_per_CmolS	arabitol_Cmol_per_CmolS	ribitol_Cmol_per_CmolS	glycerol_Cmol_per_CmolS	biomass_Cmol_per_CmolS	organic_acids_Cmol_per_CmolS	CO2_Cmol_per_CmolS	RQ_mol_CO2_per_mol_O2	substrate_gamma_e_per_C	retained_e_equiv_per_Cmol_substrate	electron_to_O2_fraction	electron_to_O2_pct	electron_to_O2_pct_acid_gamma_low	electron_to_O2_pct_acid_gamma_high	acid_gamma_per_C_midpoint	aerobic_O2_fraction_from_CO2_RQ	aerobic_O2_pct_from_CO2_RQ	aerobic_balance_minus_RQ_percentage_points
xylose	oxygen_limited	Xylose-1	0.8	0.35	0.359	0.287	0.0	0.013	0.016	0.032	0.009			4.0	3.7167966666666663	0.07080083333333342	7.080083333333342	7.02383333333334	7.136333333333333	3.25
xylose	oxygen_limited	Xylose-2	1.19	0.09	0.426	0.11	0.0	0.038	0.021	0.074	0.016			4.0	3.67836	0.08040999999999998	8.040999999999999	7.940999999999998	8.140999999999998	3.25
xylose	oxygen_limited	Xylose-3	2.48	0.77	0.322	0.041	0.033	0.053	0.023	0.094	0.018			4.0	3.0645933333333337	0.23385166666666657	23.385166666666656	23.27266666666665	23.49766666666666	3.25
glucose	oxygen_limited	Glucose-1	0.3	0.18	0.535	0.0	0.013	0.01	0.035	0.083	0.026			4.0	3.9192533333333333	0.020186666666666686	2.0186666666666686	1.8561666666666587	2.1811666666666674	3.25
glucose	oxygen_limited	Glucose-2	1.77	0.16	0.435	0.0	0.039	0.011	0.038	0.093	0.016			4.0	3.4629533333333335	0.1342616666666666	13.426166666666662	13.326166666666662	13.526166666666661	3.25
glucose	oxygen_limited	Glucose-3	2.46	0.91	0.394	0.0	0.119	0.022	0.015	0.048	0.031			4.0	3.36347	0.1591325	15.913250000000001	15.719500000000009	16.107000000000006	3.25
xylose	aerobic_reference	Xylose-aerobic	9.13		0.023	0.007	0.0	0.007	0.018	0.524	0.0	0.408	1.17	4.0	2.55776	0.36056	36.056	36.056	36.056	3.25	0.3487179487179487	34.87179487179487	1.1842051282051291
glucose	aerobic_reference	Glucose-aerobic	7.46		0.003	0.0	0.024	0.003	0.023	0.564	0.0	0.384	1.15	4.0	2.6918933333333332	0.3270266666666667	32.702666666666666	32.702666666666666	32.702666666666666	3.25	0.3339130434782609	33.39130434782609	-0.6886376811594208
