## Supplementary material for "Organizing principles of the cellular electron economy": SuppFigS19_Steinsiek2014_source_choice.csv

source_architecture	n	pearson_r	predictive_r2	rmse_mmol_gDW_h
TBE029	12	0.9560846910944399	0.8973991413702495	0.4817651682533046
TBE031_bo_only	12	0.9724895223038719	0.9277145884893749	0.3890596466357495
TBE032_bdII_only	12	0.9669229892428269	0.794665870766023	0.6620650934094455
TBE042_bdI_only	12	0.9711834794139946	0.9334348723386241	0.43264606574987835
