## Supplementary material for "Organizing principles of the cellular electron economy": SuppFigS19_Steinsiek2014_source_level_omission.csv

omitted_source_level_percent	n	pearson_r	predictive_r2	rmse_mmol_gDW_h
20	12	0.9501869229477375	0.7597420173478616	0.7372228925546733
50	12	0.9691554735642001	0.9309539532396001	0.3952112590695207
80	12	0.9586944307890947	0.885213074803627	0.509572650635084
100	12	0.958548819730479	0.8990470686820845	0.4778805628045516
