## Supplementary material for "Organizing principles of the cellular electron economy": SuppFigS20_Weusthuis1994_censoring_sensitivity.csv

r	predictive_r2	rmse_mmol_gDW_h	n_heldout	glucose_censored_imputation_mM	maltose_low_anchor_q	maltose_high_anchor_q
0.9883159630307156	0.9557299390002796	0.582163088965257	5	0.0	11.515714658320293	0.9543568464730291
0.9883115523718097	0.9560783959506496	0.5798674117906919	5	0.25	11.515714658320293	0.9543568464730291
0.9883071336951313	0.9564207766192927	0.5776028790961646	5	0.5	11.515714658320293	0.9543568464730291
0.9883027069984998	0.9567570575058737	0.5753700149579892	5	0.75	11.515714658320293	0.9543568464730291
0.9882982722797344	0.9570872150212364	0.5731693470203241	5	1.0	11.515714658320293	0.9543568464730291
