## Supplementary material for "Organizing principles of the cellular electron economy": SuppFigS20_Weusthuis1994_glucose_response.csv

oxygen_in_mmol_L_h	ethanol_out_mM	ethanol_out_censored_lt_mM	dry_weight_g_L	dilution_h	q_ethanol	q_ethanol_isotonic	censored_glucose_imputation_mM
0.0	242.0		2.52	0.1	9.126984126984127	9.126984126984127	0.0
0.7	201.0		2.64	0.1	7.159090909090909	7.8017676767676765	0.0
0.93	240.0		2.7	0.1	8.444444444444445	7.8017676767676765	0.0
4.7	172.0		2.56	0.1	6.25	6.25	0.0
7.3	99.0		1.99	0.1	4.371859296482413	4.371859296482413	0.0
13.5	58.0		2.07	0.1	2.2222222222222228	2.2222222222222228	0.0
17.5	41.0		2.15	0.1	1.3488372093023258	1.3488372093023258	0.0
24.2	14.0		2.67	0.1	0.0749063670411985	0.0749063670411985	0.0
33.1	0.0	1.0	3.18	0.1	-0.37735849056603776	-0.37735849056603776	0.0
46.6	0.0	1.0	2.79	0.1	-0.4301075268817205	-0.4301075268817205	0.0
