## Supplementary material for "Organizing principles of the cellular electron economy": SuppFigS20_Weusthuis1994_maltose_predictions.csv

oxygen_in_mmol_L_h	q_ethanol	q_pred
5.4	8.291666666666668	7.710082023285208
10.8	4.274509803921569	4.800714181738206
18.7	2.88135593220339	2.5082199388007034
22.3	1.1553784860557772	1.7381237617497458
24.8	0.5223880597014926	1.297381633998123
