## Supplementary material for "Organizing principles of the cellular electron economy": FIGURE_SOURCE_DATA_MANIFEST.csv

panel_or_figure	file	repository_path
Fig2	Fig2a_condition_summary.csv	source_data/publication/Fig2a_condition_summary.csv
Fig2	Fig2a_electron_path_summary.csv	source_data/publication/Fig2a_electron_path_summary.csv
Fig2	Fig2b_carrier_relay.csv	source_data/publication/Fig2b_carrier_relay.csv
Fig2	Fig2c_edge_changes.csv	source_data/publication/Fig2c_edge_changes.csv
Fig2	Fig2d_terminal_fates.csv	source_data/publication/Fig2d_terminal_fates.csv
Fig2	Fig2e_Gonzalez_13C_MFA_electron_flux_metrics.csv	source_data/publication/Fig2e_Gonzalez_13C_MFA_electron_flux_metrics.csv
Fig3	Fig3ab_acceptor_titration.csv	source_data/publication/Fig3ab_acceptor_titration.csv
Fig3	Fig3c_substrate_flux_compression.csv	source_data/publication/Fig3c_substrate_flux_compression.csv
Fig3	Fig3d_Gonzalez_13C_MFA_electron_flux_metrics.csv	source_data/publication/Fig3d_Gonzalez_13C_MFA_electron_flux_metrics.csv
Fig3	Fig3e_substrate_core_redox_contribution.csv	source_data/publication/Fig3e_substrate_core_redox_contribution.csv
Fig3	Fig3f_factorial_carbon_oxygen_states.csv	source_data/publication/Fig3f_factorial_carbon_oxygen_states.csv
Fig3	Fig3f_inset_scaled_expansion_curves.csv	source_data/publication/Fig3f_inset_scaled_expansion_curves.csv
Fig4	Fig4a_cross_species_flux_compression.csv	source_data/publication/Fig4a_cross_species_flux_compression.csv
Fig4	Fig4a_cross_species_physiology.csv	source_data/publication/Fig4a_cross_species_physiology.csv
Fig4	Fig4b_cross_species_carrier_relay.csv	source_data/publication/Fig4b_cross_species_carrier_relay.csv
Fig4	Fig4c_Jouhten2008_condition_mean_SD.csv	source_data/publication/Fig4c_Jouhten2008_condition_mean_SD.csv
Fig4	Fig4c_Jouhten2008_matched_model_experiment.csv	source_data/publication/Fig4c_Jouhten2008_matched_model_experiment.csv
Fig4	Fig4c_Jouhten2008_replicate_metrics.csv	source_data/publication/Fig4c_Jouhten2008_replicate_metrics.csv
Fig4	Fig4d_cross_species_carbon_acceptor_feasibility.csv	source_data/publication/Fig4d_cross_species_carbon_acceptor_feasibility.csv
Fig4	Fig4d_cross_species_carbon_acceptor_pairs.csv	source_data/publication/Fig4d_cross_species_carbon_acceptor_pairs.csv
Fig4	Fig4e_Steinsiek2014_predictive_transfer.csv	source_data/publication/Fig4e_Steinsiek2014_predictive_transfer.csv
Fig4	Fig4f_Weusthuis1994_prediction_curve.csv	source_data/publication/Fig4f_Weusthuis1994_prediction_curve.csv
Fig4	Fig4f_Weusthuis1994_predictive_transfer.csv	source_data/publication/Fig4f_Weusthuis1994_predictive_transfer.csv
SuppFigS1	SuppFigS1_classification_summary.csv	source_data/publication/SuppFigS1_classification_summary.csv
SuppFigS1	SuppFigS1_electron_weighted_hubs.csv	source_data/publication/SuppFigS1_electron_weighted_hubs.csv
SuppFigS1	SuppFigS1_pair_origin_summary.csv	source_data/publication/SuppFigS1_pair_origin_summary.csv
SuppFigS1	SuppFigS1_redox_stoichiometry.csv	source_data/publication/SuppFigS1_redox_stoichiometry.csv
SuppFigS2	SuppFigS2_iML1515_ETN_edges.csv	source_data/publication/SuppFigS2_iML1515_ETN_edges.csv
SuppFigS2	SuppFigS2_iML1515_ETN_nodes.csv	source_data/publication/SuppFigS2_iML1515_ETN_nodes.csv
SuppFigS3	SuppFigS3_carrier_relay.csv	source_data/publication/SuppFigS3_carrier_relay.csv
SuppFigS3	SuppFigS3_electron_path_summary.csv	source_data/publication/SuppFigS3_electron_path_summary.csv
SuppFigS3	SuppFigS3_physiological_state_summary.csv	source_data/publication/SuppFigS3_physiological_state_summary.csv
SuppFigS3	SuppFigS3_source_carrier_sink_aerobic.csv	source_data/publication/SuppFigS3_source_carrier_sink_aerobic.csv
SuppFigS3	SuppFigS3_source_carrier_sink_anaerobic.csv	source_data/publication/SuppFigS3_source_carrier_sink_anaerobic.csv
SuppFigS4	SuppFigS4_Gonzalez_13C_MFA_electron_flux_metrics.csv	source_data/publication/SuppFigS4_Gonzalez_13C_MFA_electron_flux_metrics.csv
SuppFigS4	SuppFigS4_Gonzalez_normalization_summary.csv	source_data/publication/SuppFigS4_Gonzalez_normalization_summary.csv
SuppFigS4	SuppFigS4_substrate_flux_compression.csv	source_data/publication/SuppFigS4_substrate_flux_compression.csv
SuppFigS5	SuppFigS5_ECOM4LA_constraint_robustness.csv	source_data/publication/SuppFigS5_ECOM4LA_constraint_robustness.csv
SuppFigS5	SuppFigS5_ECOM4LA_measured_endpoint_delivery.csv	source_data/publication/SuppFigS5_ECOM4LA_measured_endpoint_delivery.csv
SuppFigS5	SuppFigS5_ECOM4LA_published_13C_checks.csv	source_data/publication/SuppFigS5_ECOM4LA_published_13C_checks.csv
SuppFigS5	SuppFigS5_ECOM4LA_state_constrained_summary.csv	source_data/publication/SuppFigS5_ECOM4LA_state_constrained_summary.csv
SuppFigS5	SuppFigS5_substrate_flux_compression.csv	source_data/publication/SuppFigS5_substrate_flux_compression.csv
SuppFigS6	SuppFigS6_Anand2022.csv	source_data/publication/SuppFigS6_Anand2022.csv
SuppFigS6	SuppFigS6_Steinsiek2014.csv	source_data/publication/SuppFigS6_Steinsiek2014.csv
SuppFigS7	SuppFigS7_Denby2015_TMAO_observables.csv	source_data/publication/SuppFigS7_Denby2015_TMAO_observables.csv
SuppFigS7	SuppFigS7_Denby2015_model_matched_states.csv	source_data/publication/SuppFigS7_Denby2015_model_matched_states.csv
SuppFigS7	SuppFigS7_Denby2015_product_redistribution.csv	source_data/publication/SuppFigS7_Denby2015_product_redistribution.csv
SuppFigS8	SuppFigS8_acceptor_endpoints.csv	source_data/publication/SuppFigS8_acceptor_endpoints.csv
SuppFigS9	SuppFigS9_Perrenoud2005_acceptor_routing.csv	source_data/publication/SuppFigS9_Perrenoud2005_acceptor_routing.csv
SuppFigS10	SuppFigS10_Toya2012_source_decomposition.csv	source_data/publication/SuppFigS10_Toya2012_source_decomposition.csv
SuppFigS10	SuppFigS10_Toya2012_source_totals.csv	source_data/publication/SuppFigS10_Toya2012_source_totals.csv
SuppFigS11	SuppFigS11_Gonzalez_anaerobic_source_decomposition.csv	source_data/publication/SuppFigS11_Gonzalez_anaerobic_source_decomposition.csv
SuppFigS12	SuppFigS12_factorial_states.csv	source_data/publication/SuppFigS12_factorial_states.csv
SuppFigS12	SuppFigS12_factorial_statistics.csv	source_data/publication/SuppFigS12_factorial_statistics.csv
SuppFigS12	SuppFigS12_scaled_curves.csv	source_data/publication/SuppFigS12_scaled_curves.csv
SuppFigS13	SuppFigS13_cross_species_carrier_relay.csv	source_data/publication/SuppFigS13_cross_species_carrier_relay.csv
SuppFigS14	SuppFigS14_Baumann2010_oxygen_gradient.csv	source_data/publication/SuppFigS14_Baumann2010_oxygen_gradient.csv
SuppFigS15	SuppFigS15_extended_acceptor_functional_states.csv	source_data/publication/SuppFigS15_extended_acceptor_functional_states.csv
SuppFigS15	SuppFigS15_extended_acceptor_scaled_multiarchitecture.csv	source_data/publication/SuppFigS15_extended_acceptor_scaled_multiarchitecture.csv
SuppFigS16	SuppFigS16_Ecoli_core_redox_contribution.csv	source_data/publication/SuppFigS16_Ecoli_core_redox_contribution.csv
SuppFigS16	SuppFigS16_cross_species_carbon_acceptor_feasibility.csv	source_data/publication/SuppFigS16_cross_species_carbon_acceptor_feasibility.csv
SuppFigS16	SuppFigS16_cross_species_carbon_acceptor_pairs.csv	source_data/publication/SuppFigS16_cross_species_carbon_acceptor_pairs.csv
SuppFigS16	SuppFigS16_normalization_summary.csv	source_data/publication/SuppFigS16_normalization_summary.csv
SuppFigS17	SuppFigS17_extended_carbon_entry_feasibility.csv	source_data/publication/SuppFigS17_extended_carbon_entry_feasibility.csv
SuppFigS17	SuppFigS17_extended_carbon_entry_summary.csv	source_data/publication/SuppFigS17_extended_carbon_entry_summary.csv
SuppFigS18	SuppFigS18_Fromanger2010_electron_balance.csv	source_data/publication/SuppFigS18_Fromanger2010_electron_balance.csv
SuppFigS19	SuppFigS19_Steinsiek2014_predictive_transfer.csv	source_data/publication/SuppFigS19_Steinsiek2014_predictive_transfer.csv
SuppFigS19	SuppFigS19_Steinsiek2014_source_choice.csv	source_data/publication/SuppFigS19_Steinsiek2014_source_choice.csv
SuppFigS19	SuppFigS19_Steinsiek2014_source_level_omission.csv	source_data/publication/SuppFigS19_Steinsiek2014_source_level_omission.csv
SuppFigS20	SuppFigS20_Weusthuis1994_censoring_sensitivity.csv	source_data/publication/SuppFigS20_Weusthuis1994_censoring_sensitivity.csv
SuppFigS20	SuppFigS20_Weusthuis1994_glucose_response.csv	source_data/publication/SuppFigS20_Weusthuis1994_glucose_response.csv
SuppFigS20	SuppFigS20_Weusthuis1994_maltose_predictions.csv	source_data/publication/SuppFigS20_Weusthuis1994_maltose_predictions.csv
