## Supplementary material for "Organizing principles of the cellular electron economy": INPUT_PROVENANCE_SHA256.csv

path	sha256
data/README.md	e192791f3471535d4589ce8f674c3ed25d8f7c902ccf8e3092ee65d0c8223ad2
data/aerobic_anaerobic_glucose_constraints.tsv	60cfe52f58867acd715d407855b9d95658c7b464f216716a9f36d76bcec7f666
data/cross_species/README.md	ae2b9dba344b7a2546548751debdface6d681835fadc7859d9678090b5ec53a6
data/cross_species/aminoAcid_Bjorkeroth2020.tsv	0ebd73655b9cd18126379bc92baa8c3a77a47bb3cb0870625e2b6a169492279a
data/cross_species/checksums.sha256	d7792ee3d6f4658617e8007e6d9295c61a834474a527b89b0d979988a48b8749
data/cross_species/condition_config.tsv	416df710bdabd824bcc0fb1c8960ccd2dc68d75809d3fb7a60aec9c1d2db3b40
data/cross_species/iBB1018.xlsx	5635ed8d4d36245e06d1afca5964901a1ce26da0456bebb3dc47dea131871e1b
data/cross_species/iJO1366.xml.gz	e100c6a9fdc30f6b880d390f8af9941422202b8714c7786629f19c98b076d208
data/cross_species/iMT1026_model.xlsx	412c0f65ebbf348a950fc432527876d0ddb3ab23cd6955443ba7032420173a4a
data/cross_species/iYS1720.xml.gz	de43ce568b09b78999a6faed3761a1b62e146fc84d96d45d9372c70955120cbd
data/cross_species/model_metadata.tsv	5db7b37bcb802044863481cdc1cf8e17db3ef9fcd0f8b24e755184dce68bf55a
data/cross_species/yeast-GEM-v9.1.0.xlsx	d589874d9b3ec7662bee206f10aaff86336ada6c50ae2cd6f80a38c23f685759
data/cross_species/yeast_anaerobic_model.py	18d25be9ee200d09dda2e41d01bf01981283bb261f0e1568f68ef82d76dde05c
data/experimental/anand2022/README.md	75ab7da92a5e117e4ee98b93e4df02e3d33e90e5e8ebee0370e2f846118b5b6e
data/experimental/anand2022/anand2022_replicate_phenotypes.csv	6e82bd8444df4b6c54e47332dd88e4682383a460bae953272c29608be257f9e5
data/experimental/baumann2010/README.md	2b84a16370492d4dae8885229ffcfb6e3dd90984359fb44c9dca94380f9ab3ff
data/experimental/baumann2010/baumann2010_condition_metrics.csv	a8c790ce2bbe5d6b84e1f9bc1251ea22c30897be88a28f6a2f45ac7e4001f12d
data/experimental/baumann2010/baumann2010_electron_accounting_rules.csv	a93d12df30704f26875d698645d6a258b7d3309ca753aeca6e87929e95ff6cc9
data/experimental/denby2015/README.md	093d4703c1c2bf13b30146f1e703dbb81995a5a5fa7a172e0936fae9f266c5aa
data/experimental/denby2015/denby2015_fig1_redox_balance.csv	33a2ca4b1c9cf8687e52651326338dc5508a0a1c0b29e8fe3b489ff7959492cb
data/experimental/denby2015/denby2015_table1_steady_states.csv	2b150ea654ec64acdbf0887ee14389efb3580d2bc5f1cac6bf425357f9dfa236
data/experimental/fromanger2010/README.md	b8c3832261395b386caaa17acac1859933eb944f5f057988f987e5e492c05b77
data/experimental/fromanger2010/fromanger2010_carbon_partition.csv	a7f76ed018edfe3b16f3b0bb2de3af8dcc7116970cf2263a36154c03b5fe81ea
data/experimental/gonzalez2017/README.md	ad7d96663ed4a94ef4767ec2653756573b3aaf51a55b18c732ff7cf14c7786b8
data/experimental/gonzalez2017/condition_metadata.csv	4766600e9415ee7552c7e8ed64da928d08a596e28942542926c21d5430d7d42d
data/experimental/gonzalez2017/condition_specific_biomass_reactions.csv	bc9967a4084976c93a0d4aa5bbc3c298e5889f198c3abac268f3734bae2a0fd8
data/experimental/gonzalez2017/reaction_fluxes.csv	a57b27f33edaa489385d27aa1205aabaa7bd562c4070fe8b16d988db8a4585e6
data/experimental/jouhten2008/Jouhten2008_Additional_file_4.doc	d8592f6c8b78eb8dc46a0208240dda8477bcb640f39294f9fa86d309476c5311
data/experimental/jouhten2008/Jouhten2008_original_Figure2.pdf	7c6bbc3e41925cbaca74cb9ceeb0e389f2f92b94823681499032f6aebe75db82
data/experimental/jouhten2008/README.md	e5be0f04aaa508559093dbf98015aba475e59860578b016937b16cc7df3280bf
data/experimental/jouhten2008/checksums.sha256	a2fb2d4b81318951c3948ff57b9793d037954a2d2e3bf9230c804f706ff560e6
data/experimental/jouhten2008/jouhten2008_condition_metadata.csv	27fd6d708932cdd83d20f7bdeaf86c12f21e53b77720c9c773c632077080e7eb
data/experimental/jouhten2008/jouhten2008_reaction_electron_stoichiometry.csv	04801c9ca08d7b9884c2d2a7f7e2879ec952ee63e1f20cb26a65a5afe9d7f462
data/experimental/jouhten2008/jouhten2008_source_reaction_fluxes.csv	2ba59bf0bec479551a0ac2be8d4b46307044dcb2ed447e9e041b11a0d83b5776
data/experimental/perrenoud2005/README.md	584fa72e634937e6d211417c1669cefec79ede06f27f55be66190d6ef06ab4ad
data/experimental/perrenoud2005/perrenoud2005_acceptor_routing_summary.csv	791471bc1d8bfba40d94c4a0743705dcced684668bf8432b1c0a6f698c65e547
data/experimental/portnoy2010_ecom4la/ECOM4LA_anoxic_edges.csv	7347705367a01f7cd53b7bf320f244e9b55f3cd62deac535b244a7f4c15abcd0
data/experimental/portnoy2010_ecom4la/ECOM4LA_anoxic_paths.csv	3f74c6b9d90f1437303347b1dfcb810372cf90498a2dad163b4ebcfdc36ffb81
data/experimental/portnoy2010_ecom4la/ECOM4LA_oxic_edges.csv	710e3a81ffbd4a411f4ed5b7dc202b164d4b9998d91b7d62906bef48456b7d92
data/experimental/portnoy2010_ecom4la/ECOM4LA_oxic_electron_edges.csv	db7a9847d772f3780921b5e61106aef0728ae0f0bdcb154f49701d9f4f64cad1
data/experimental/portnoy2010_ecom4la/ECOM4LA_oxic_illustrative_paths.csv	ed27afbcc8a683a24da00574f66518315337fbaec9c81dad00f1404a1630b2e2
data/experimental/portnoy2010_ecom4la/ECOM4LA_oxic_paths.csv	b18413c6dee947ead8b4a1ac409ce16d2198f820fe365d9cf11d48f23136f4ad
data/experimental/portnoy2010_ecom4la/README.md	49ce2cf709bd314fa4a4bc61db6fd9b22b135bbaca44f96f282f5b724e5104a6
data/experimental/portnoy2010_ecom4la/WT_aerobic_edges.csv	7d2942e9b794cdb152ee3264bb872cc0dfaad5931ab56588ce48b4834be9f870
data/experimental/portnoy2010_ecom4la/WT_aerobic_paths.csv	52be25b8ff9e3098d10ae381a35fa44a7f758cedfc506b5ef56c620abd0c2753
data/experimental/portnoy2010_ecom4la/WT_anaerobic_edges.csv	c1829f16df4cadd637793f60e839884c5f04f47dadbaf3d530562b9abfc3e13e
data/experimental/portnoy2010_ecom4la/WT_anaerobic_paths.csv	4b0e1755aab16297fc62ac2bbc1b2964b349589b262ede9bd3991a685cecfd83
data/experimental/portnoy2010_ecom4la/WT_oxic_electron_edges.csv	7d2942e9b794cdb152ee3264bb872cc0dfaad5931ab56588ce48b4834be9f870
data/experimental/portnoy2010_ecom4la/WT_oxic_illustrative_paths.csv	52be25b8ff9e3098d10ae381a35fa44a7f758cedfc506b5ef56c620abd0c2753
data/experimental/portnoy2010_ecom4la/constraint_robustness.csv	24d25334b9b66a5ca0d468e8de5bba4099f9e5bf6363dd9a3e86b88763722d6b
data/experimental/portnoy2010_ecom4la/ecom4la_etn_summary.csv	39f8566f639b6c4fdfda6cf0600beb330d2884b55751b04a05a8733b914e23b3
data/experimental/portnoy2010_ecom4la/ecom4la_measured_endpoint_electron_delivery.csv	aec01053ef93c34a03cf48eb325c5c8ba140b5eef03b48472bf3476cf58d242f
data/experimental/portnoy2010_ecom4la/ecom4la_published_13C_checks.csv	630e97f2755196fbc9248f6186705da63a05887e50f904dbcd121d3ed8f2adcb
data/experimental/portnoy2010_ecom4la/ecom4la_sink_delivery.csv	6138f55b51217e7dbae0dd5e201cee9fe15b5825e9ddd52e72ea840eac153eed
data/experimental/portnoy2010_ecom4la/ecom4la_state_constrained_sinks.csv	d5e1afd065301075850fd39695b1cf445ec09ae0a7f43d6d6023ee2fe42cefa0
data/experimental/portnoy2010_ecom4la/ecom4la_state_constrained_summary.csv	55fe30a8732db0147c5f9235e8783fe79f87317f313f69dccca64bb71a2153e3
data/experimental/portnoy2010_ecom4la/run_ecom4la_state_constrained.py	6d3a98302f273e56f99bb019ab627ebf0cbbb09286a49b60b925d0281be24733
data/experimental/portnoy2010_ecom4la/terminal_capacity_standardized.csv	2e17e22faaa4e71a7e074043d8aa6463147c9db04b3af60d21edcb53ffa1ade8
data/experimental/steinsiek2014/README.md	c3574bd235cef5cf1d5e740d304f473d87957db292352611d8a835bb68a354ab
data/experimental/steinsiek2014/steinsiek2014_byproducts_means.csv	d2e50a77aabe61516a6413f985973e684e383ee49a6adb56fe59a94aed06c92b
data/experimental/toya2012/README.md	866472b5793939d51d854ebc402ba0ee038b0cf8be0d83da97aec22e24f9a8a6
data/experimental/toya2012/source_checksums.sha256	44d0e4e95b1e3726a70a467ea1df88f487ec1b91c519be35a6895facdbfbed1e
data/experimental/toya2012/toya2012_table_SII_redox_subset.csv	2e0cc3f66eb7d7177205cc47985a71f36c527585ba5168c077a61de4b31b4037
data/experimental/toya2012/toya2012_table_SII_reduced_product_sinks.csv	c67b1a60ba8a43f6445dde01d0b58552ee0a9b347f99bd9269b47fbd73f5346c
data/experimental/weusthuis1994/README.md	238ef8132b24a0546ccaf252195427df6618e0b0545e8c5a5707a6071a284990
data/experimental/weusthuis1994/s_cerevisiae_oxygen_series.csv	cc1087b4437aaa1d8d5c7126c77e09f73e637699aeed663dcf5a54099c1ff2a8
data/figure_assets/SuppFigS2_iML1515_ETN.pdf	f30a15667ed7dccfc183e490c47925557c871f66d2843db7deb85065a8ffe3c9
data/figure_assets/SuppFigS2_iML1515_ETN.png	0919e0f7723a90db4b40f60d8b9fc62cc7ab9bcce06275437d0368908983542c
data/figure_assets/SuppFigS2_iML1515_ETN.svg	d49014c1ade51c54c4328fc88d74d5cb18b33201fa054db356e76104b923be6c
data/figure_assets/SuppFigS2_iML1515_ETN_edges.csv	b934ab8e574bf85e39c00513cc9cac0e0aa799e29c9182d75ffaf4d617a89390
data/figure_assets/SuppFigS2_iML1515_ETN_nodes.csv	990b9342b9f52742bed0efbbc51d28b9db0ddac0a776e74e805456cc29c4a9eb
data/iML1515.xml	9b15b7abbb66b8ac8015c962f7fc6a95d147dfedf4d12a6c201da60b48d8e254
